# Detecting regulatory elements in high-throughput reporter assays

**DOI:** 10.1101/2020.08.07.241901

**Authors:** Young-Sook Kim, Graham D. Johnson, Jungkyun Seo, Alejandro Barrera, William H. Majoros, Alejandro Ochoa, Andrew S. Allen, Timothy E. Reddy

## Abstract

High-throughput reporter assays such as self-transcribing active regulatory region sequencing (STARR-seq) have made it possible to measure genome-wide regulatory element activity across the human genome. The assays, however, also present substantial analytical challenges. Here, we identify technical biases that explain most of the variance in STARR-seq signals. We then develop a statistical model to correct those biases and to improve detection of regulatory elements. This approach substantially improves precision and recall over current methods, improves detection of both activating and repressive regulatory elements, and controls for false discoveries despite strong local signal correlations.
