## Supplemental_Table_S2 for "Detecting regulatory elements in high-throughput reporter assays"

Table S2: Motifs enriched in inhibitor-responsive repressive regulatory elements (Muerdter et al. 2018) exclusively detected by CRADLE.
Motif Name	Consensus	P-value	Log P-value	q-value (Benjamini)	# of Target Sequences with Motif(of 934)	% of Target Sequences with Motif	# of Background Sequences with Motif(of 48534)	% of Background Sequences with Motif
ISRE(IRF)/ThioMac-LPS-Expression(GSE23622)/Homer	AGTTTCASTTTC	1.00E-48	-1.13E+02	0	88	9.42%	572.7	1.18%
IRF2(IRF)/Erythroblas-IRF2-ChIP-Seq(GSE36985)/Homer	GAAASYGAAASY	1.00E-44	-1.02E+02	0	106	11.35%	998.7	2.05%
IRF3(IRF)/BMDM-Irf3-ChIP-Seq(GSE67343)/Homer	AGTTTCAKTTTC	1.00E-41	-9.58E+01	0	182	19.49%	3038.4	6.24%
IRF1(IRF)/PBMC-IRF1-ChIP-Seq(GSE43036)/Homer	GAAAGTGAAAGT	1.00E-35	-8.13E+01	0	111	11.88%	1385.3	2.85%
IRF8(IRF)/BMDM-IRF8-ChIP-Seq(GSE77884)/Homer	GRAASTGAAAST	1.00E-32	-7.46E+01	0	175	18.74%	3359.9	6.90%
STAT1(Stat)/HelaS3-STAT1-ChIP-Seq(GSE12782)/Homer	NATTTCCNGGAAAT	1.00E-09	-2.18E+01	0	109	11.67%	3023.5	6.21%
Stat3(Stat)/mES-Stat3-ChIP-Seq(GSE11431)/Homer	CTTCCGGGAA	1.00E-09	-2.15E+01	0	196	20.99%	6631.7	13.62%
PU.1:IRF8(ETS:IRF)/pDC-Irf8-ChIP-Seq(GSE66899)/Homer	GGAAGTGAAAST	1.00E-08	-2.00E+01	0	81	8.67%	2064.4	4.24%
Elk4(ETS)/Hela-Elk4-ChIP-Seq(GSE31477)/Homer	NRYTTCCGGY	1.00E-08	-1.92E+01	0	200	21.41%	7007.3	14.39%
STAT5(Stat)/mCD4+-Stat5-ChIP-Seq(GSE12346)/Homer	RTTTCTNAGAAA	1.00E-06	-1.56E+01	0	117	12.53%	3739.1	7.68%
EWS:FLI1-fusion(ETS)/SK_N_MC-EWS:FLI1-ChIP-Seq(SRA014231)/Homer	VACAGGAAAT	1.00E-05	-1.29E+01	0.0001	190	20.34%	7182.9	14.75%
STAT4(Stat)/CD4-Stat4-ChIP-Seq(GSE22104)/Homer	NYTTCCWGGAAR	1.00E-05	-1.27E+01	0.0001	262	28.05%	10573.7	21.72%
ELF1(ETS)/Jurkat-ELF1-ChIP-Seq(SRA014231)/Homer	AVCCGGAAGT	1.00E-05	-1.26E+01	0.0001	183	19.59%	6904.6	14.18%
Elk1(ETS)/Hela-Elk1-ChIP-Seq(GSE31477)/Homer	HACTTCCGGY	1.00E-05	-1.25E+01	0.0001	190	20.34%	7226.6	14.84%
Stat3+il21(Stat)/CD4-Stat3-ChIP-Seq(GSE19198)/Homer	SVYTTCCNGGAARB	1.00E-05	-1.23E+01	0.0001	228	24.41%	9016.6	18.52%
Fosl2(bZIP)/3T3L1-Fosl2-ChIP-Seq(GSE56872)/Homer	NATGASTCABNN	1.00E-05	-1.17E+01	0.0002	100	10.71%	3330.4	6.84%
ZSCAN22(Zf)/HEK293-ZSCAN22.GFP-ChIP-Seq(GSE58341)/Homer	SMCAGTCWGAKGGAGGAGGC	1.00E-04	-1.15E+01	0.0003	62	6.64%	1799.9	3.70%
EWS:ERG-fusion(ETS)/CADO_ES1-EWS:ERG-ChIP-Seq(SRA014231)/Homer	ATTTCCTGTN	1.00E-04	-1.13E+01	0.0003	216	23.13%	8588.5	17.64%
ETS(ETS)/Promoter/Homer	AACCGGAAGT	1.00E-04	-1.07E+01	0.0005	113	12.10%	3977.8	8.17%
JunD(bZIP)/K562-JunD-ChIP-Seq/Homer	ATGACGTCATCN	1.00E-04	-1.05E+01	0.0006	31	3.32%	706.2	1.45%
RUNX(Runt)/HPC7-Runx1-ChIP-Seq(GSE22178)/Homer	SAAACCACAG	1.00E-04	-1.04E+01	0.0006	209	22.38%	8375.9	17.20%
Fli1(ETS)/CD8-FLI-ChIP-Seq(GSE20898)/Homer	NRYTTCCGGH	1.00E-04	-1.04E+01	0.0006	332	35.55%	14321.8	29.42%
IRF4(IRF)/GM12878-IRF4-ChIP-Seq(GSE32465)/Homer	ACTGAAACCA	1.00E-04	-9.50E+00	0.0014	119	12.74%	4362.4	8.96%
Jun-AP1(bZIP)/K562-cJun-ChIP-Seq(GSE31477)/Homer	GATGASTCATCN	1.00E-04	-9.35E+00	0.0015	73	7.82%	2390.9	4.91%
Etv2(ETS)/ES-ER71-ChIP-Seq(GSE59402)/Homer(0.967)	NNAYTTCCTGHN	1.00E-03	-9.19E+00	0.0017	288	30.84%	12360.6	25.39%
Egr2(Zf)/Thymocytes-Egr2-ChIP-Seq(GSE34254)/Homer	NGCGTGGGCGGR	1.00E-03	-9.13E+00	0.0017	86	9.21%	2958.6	6.08%
Fra2(bZIP)/Striatum-Fra2-ChIP-Seq(GSE43429)/Homer	GGATGACTCATC	1.00E-03	-9.00E+00	0.0019	124	13.28%	4640.5	9.53%
T1ISRE(IRF)/ThioMac-Ifnb-Expression/Homer	ACTTTCGTTTCT	1.00E-03	-8.75E+00	0.0024	9	0.96%	99.2	0.20%
Bach1(bZIP)/K562-Bach1-ChIP-Seq(GSE31477)/Homer	AWWNTGCTGAGTCAT	1.00E-03	-8.70E+00	0.0024	21	2.25%	438.3	0.90%
AP-1(bZIP)/ThioMac-PU.1-ChIP-Seq(GSE21512)/Homer	VTGACTCATC	1.00E-03	-8.70E+00	0.0024	181	19.38%	7300.1	14.99%
GABPA(ETS)/Jurkat-GABPa-ChIP-Seq(GSE17954)/Homer	RACCGGAAGT	1.00E-03	-8.62E+00	0.0024	274	29.34%	11774.3	24.18%
ETS1(ETS)/Jurkat-ETS1-ChIP-Seq(GSE17954)/Homer	ACAGGAAGTG	1.00E-03	-8.38E+00	0.003	306	32.76%	13390.3	27.50%
SPDEF(ETS)/VCaP-SPDEF-ChIP-Seq(SRA014231)/Homer	ASWTCCTGBT	1.00E-03	-8.24E+00	0.0033	300	32.12%	13121	26.95%
Klf4(Zf)/mES-Klf4-ChIP-Seq(GSE11431)/Homer	GCCACACCCA	1.00E-03	-8.14E+00	0.0036	202	21.63%	8377.2	17.21%
NFkB-p65-Rel(RHD)/ThioMac-LPS-Expression(GSE23622)/Homer	GGAAATTCCC	1.00E-03	-7.76E+00	0.005	29	3.10%	752.9	1.55%
Atf2(bZIP)/3T3L1-Atf2-ChIP-Seq(GSE56872)/Homer	NRRTGACGTCAT	1.00E-03	-7.68E+00	0.0053	109	11.67%	4119.9	8.46%
bZIP:IRF(bZIP,IRF)/Th17-BatF-ChIP-Seq(GSE39756)/Homer	NAGTTTCABTHTGACTNW	1.00E-03	-7.58E+00	0.0057	110	11.78%	4176.9	8.58%
Fra1(bZIP)/BT549-Fra1-ChIP-Seq(GSE46166)/Homer	NNATGASTCATH	1.00E-03	-7.56E+00	0.0057	131	14.03%	5134.9	10.55%
c-Jun-CRE(bZIP)/K562-cJun-ChIP-Seq(GSE31477)/Homer	ATGACGTCATCY	1.00E-03	-7.35E+00	0.0068	102	10.92%	3843.2	7.89%
KLF3(Zf)/MEF-Klf3-ChIP-Seq(GSE44748)/Homer	NRGCCCCRCCCHBNN	1.00E-03	-7.35E+00	0.0068	238	25.48%	10245	21.04%
Ets1-distal(ETS)/CD4+-PolII-ChIP-Seq(Barski_et_al.)/Homer	MACAGGAAGT	1.00E-03	-7.14E+00	0.008	96	10.28%	3599	7.39%
JunB(bZIP)/DendriticCells-Junb-ChIP-Seq(GSE36099)/Homer	RATGASTCAT	1.00E-03	-6.95E+00	0.0095	132	14.13%	5264	10.81%
ZNF143|STAF(Zf)/CUTLL-ZNF143-ChIP-Seq(GSE29600)/Homer	ATTTCCCAGVAKSCY	1.00E-02	-6.90E+00	0.0097	157	16.81%	6439.3	13.23%
NF1(CTF)/LNCAP-NF1-ChIP-Seq(Unpublished)/Homer	CYTGGCABNSTGCCAR	1.00E-02	-6.89E+00	0.0097	184	19.70%	7722.1	15.86%
Atf3(bZIP)/GBM-ATF3-ChIP-Seq(GSE33912)/Homer	DATGASTCATHN	1.00E-02	-6.71E+00	0.0112	152	16.27%	6233.1	12.80%
EHF(ETS)/LoVo-EHF-ChIP-Seq(GSE49402)/Homer	AVCAGGAAGT	1.00E-02	-6.69E+00	0.0112	352	37.69%	16035.9	32.94%
RAR:RXR(NR),DR5/ES-RAR-ChIP-Seq(GSE56893)/Homer	RGGTCADNNAGAGGTCAV	1.00E-02	-6.62E+00	0.0117	23	2.46%	588.5	1.21%
HRE(HSF)/HepG2-HSF1-ChIP-Seq(GSE31477)/Homer	BSTTCTRGAABVTTCYAGAA	1.00E-02	-6.57E+00	0.0121	58	6.21%	1994.9	4.10%
NF-E2(bZIP)/K562-NFE2-ChIP-Seq(GSE31477)/Homer	GATGACTCAGCA	1.00E-02	-6.55E+00	0.0121	22	2.36%	555.1	1.14%
Arnt:Ahr(bHLH)/MCF7-Arnt-ChIP-Seq(Lo_et_al.)/Homer	TBGCACGCAA	1.00E-02	-6.27E+00	0.0157	187	20.02%	7973.4	16.38%
ELF5(ETS)/T47D-ELF5-ChIP-Seq(GSE30407)/Homer	ACVAGGAAGT	1.00E-02	-6.16E+00	0.0171	210	22.48%	9105.9	18.70%
Klf9(Zf)/GBM-Klf9-ChIP-Seq(GSE62211)/Homer	GCCACRCCCACY	1.00E-02	-6.16E+00	0.0171	181	19.38%	7705.6	15.83%
Nrf2(bZIP)/Lymphoblast-Nrf2-ChIP-Seq(GSE37589)/Homer	HTGCTGAGTCAT	1.00E-02	-6.01E+00	0.0192	19	2.03%	472.3	0.97%
KLF10(Zf)/HEK293-KLF10.GFP-ChIP-Seq(GSE58341)/Homer	GGGGGTGTGTCC	1.00E-02	-5.99E+00	0.0192	222	23.77%	9723.8	19.97%
CRE(bZIP)/Promoter/Homer	CSGTGACGTCAC	1.00E-02	-5.82E+00	0.0224	66	7.07%	2414.2	4.96%
BATF(bZIP)/Th17-BATF-ChIP-Seq(GSE39756)/Homer	DATGASTCAT	1.00E-02	-5.71E+00	0.0245	145	15.52%	6064.7	12.46%
EBNA1(EBV-virus)/Raji-EBNA1-ChIP-Seq(GSE30709)/Homer	GGYAGCAYDTGCTDCCCNNN	1.00E-02	-5.59E+00	0.0271	11	1.18%	217.6	0.45%
SpiB(ETS)/OCILY3-SPIB-ChIP-Seq(GSE56857)/Homer	AAAGRGGAAGTG	1.00E-02	-5.58E+00	0.0271	78	8.35%	2975.3	6.11%
ETV4(ETS)/HepG2-ETV4-ChIP-Seq(ENCODE)/Homer	ACCGGAAGTG	1.00E-02	-5.54E+00	0.0275	336	35.97%	15497.4	31.83%
RUNX-AML(Runt)/CD4+-PolII-ChIP-Seq(Barski_et_al.)/Homer	GCTGTGGTTW	1.00E-02	-5.53E+00	0.0275	208	22.27%	9134.2	18.76%
IRF:BATF(IRF:bZIP)/pDC-Irf8-ChIP-Seq(GSE66899)/Homer	CTTTCANTATGACTV	1.00E-02	-5.43E+00	0.0298	31	3.32%	964	1.98%
ELF3(ETS)/PDAC-ELF3-ChIP-Seq(GSE64557)/Homer	ANCAGGAAGT	1.00E-02	-5.11E+00	0.0403	201	21.52%	8879.5	18.24%
CArG(MADS)/PUER-Srf-ChIP-Seq(Sullivan_et_al.)/Homer	CCATATATGGNM	1.00E-02	-5.10E+00	0.0403	80	8.57%	3127.8	6.42%
GLI3(Zf)/Limb-GLI3-ChIP-Chip(GSE11077)/Homer	CGTGGGTGGTCC	1.00E-02	-5.08E+00	0.0404	71	7.60%	2722.3	5.59%
EKLF(Zf)/Erythrocyte-Klf1-ChIP-Seq(GSE20478)/Homer	NWGGGTGTGGCY	1.00E-02	-4.97E+00	0.0441	109	11.67%	4487.6	9.22%
Elf4(ETS)/BMDM-Elf4-ChIP-Seq(GSE88699)/Homer	ACTTCCKGKT	1.00E-02	-4.76E+00	0.0538	288	30.84%	13277.5	27.27%
NFE2L2(bZIP)/HepG2-NFE2L2-ChIP-Seq(Encode)/Homer	AWWWTGCTGAGTCAT	1.00E-02	-4.76E+00	0.0538	15	1.61%	384.5	0.79%
TEAD4(TEA)/Tropoblast-Tead4-ChIP-Seq(GSE37350)/Homer	CCWGGAATGY	1.00E-02	-4.65E+00	0.0581	235	25.16%	10658.9	21.89%
Sp1(Zf)/Promoter/Homer	GGCCCCGCCCCC	1.00E-01	-4.50E+00	0.0668	118	12.63%	4992.3	10.25%
ERG(ETS)/VCaP-ERG-ChIP-Seq(GSE14097)/Homer	ACAGGAAGTG	1.00E-01	-4.43E+00	0.0703	433	46.36%	20758.6	42.64%
Tcfcp2l1(CP2)/mES-Tcfcp2l1-ChIP-Seq(GSE11431)/Homer	NRAACCRGTTYRAACCRGYT	1.00E-01	-4.27E+00	0.0815	50	5.35%	1877.5	3.86%
Esrrb(NR)/mES-Esrrb-ChIP-Seq(GSE11431)/Homer	KTGACCTTGA	1.00E-01	-4.16E+00	0.09	198	21.20%	8947.4	18.38%
Bach2(bZIP)/OCILy7-Bach2-ChIP-Seq(GSE44420)/Homer	TGCTGAGTCA	1.00E-01	-4.00E+00	0.1041	54	5.78%	2089	4.29%
Atf7(bZIP)/3T3L1-Atf7-ChIP-Seq(GSE56872)/Homer	NGRTGACGTCAY	1.00E-01	-3.99E+00	0.1041	155	16.60%	6876.3	14.12%
ETV1(ETS)/GIST48-ETV1-ChIP-Seq(GSE22441)/Homer	AACCGGAAGT	1.00E-01	-3.97E+00	0.1047	375	40.15%	17919.9	36.81%
NFIL3(bZIP)/HepG2-NFIL3-ChIP-Seq(Encode)/Homer	VTTACGTAAYNNNNN	1.00E-01	-3.89E+00	0.1116	116	12.42%	5010.6	10.29%
YY1(Zf)/Promoter/Homer	CAAGATGGCGGC	1.00E-01	-3.63E+00	0.143	25	2.68%	852.7	1.75%
Unknown(Homeobox)/Limb-p300-ChIP-Seq/Homer	SSCMATWAAA	1.00E-01	-3.62E+00	0.143	130	13.92%	5742.2	11.79%
RUNX2(Runt)/PCa-RUNX2-ChIP-Seq(GSE33889)/Homer	NWAACCACADNN	1.00E-01	-3.51E+00	0.1564	215	23.02%	9958.1	20.45%
E2F(E2F)/Hela-CellCycle-Expression/Homer	TTSGCGCGAAAA	1.00E-01	-3.44E+00	0.1661	18	1.93%	575.2	1.18%
CDX4(Homeobox)/ZebrafishEmbryos-Cdx4.Myc-ChIP-Seq(GSE48254)/Homer	NGYCATAAAWCH	1.00E-01	-3.36E+00	0.1781	162	17.34%	7369.5	15.14%
RUNX1(Runt)/Jurkat-RUNX1-ChIP-Seq(GSE29180)/Homer	AAACCACARM	1.00E-01	-3.09E+00	0.2305	254	27.19%	12045.9	24.74%
CEBP:CEBP(bZIP)/MEF-Chop-ChIP-Seq(GSE35681)/Homer	NTNATGCAAYMNNHTGMAAY	1.00E-01	-3.01E+00	0.2456	37	3.96%	1443.1	2.96%
PRDM1(Zf)/Hela-PRDM1-ChIP-Seq(GSE31477)/Homer	ACTTTCACTTTC	1.00E-01	-2.88E+00	0.2766	138	14.78%	6308.8	12.96%
Brn2(POU,Homeobox)/NPC-Brn2-ChIP-Seq(GSE35496)/Homer	ATGAATATTC	1.00E-01	-2.85E+00	0.2826	19	2.03%	663.4	1.36%
NFkB-p65(RHD)/GM12787-p65-ChIP-Seq(GSE19485)/Homer	WGGGGATTTCCC	1.00E-01	-2.80E+00	0.2936	184	19.70%	8617	17.70%
NRF1(NRF)/MCF7-NRF1-ChIP-Seq(Unpublished)/Homer	CTGCGCATGCGC	1.00E-01	-2.80E+00	0.2936	28	3.00%	1063.2	2.18%
PSE(SNAPc)/K562-mStart-Seq/Homer	WAVTCACCMTAASYDAAAAG	1.00E-01	-2.77E+00	0.2936	110	11.78%	4959.2	10.19%
Atf1(bZIP)/K562-ATF1-ChIP-Seq(GSE31477)/Homer	GATGACGTCA	1.00E-01	-2.77E+00	0.2936	193	20.66%	9076.6	18.64%
ZNF322(Zf)/HEK293-ZNF322.GFP-ChIP-Seq(GSE58341)/Homer	GAGCCTGGTACTGWGCCTGR	1.00E-01	-2.75E+00	0.2947	144	15.42%	6640.5	13.64%
Tlx?(NR)/NPC-H3K4me1-ChIP-Seq(GSE16256)/Homer	CTGGCAGSCTGCCA	1.00E-01	-2.69E+00	0.3102	173	18.52%	8101.4	16.64%
TR4(NR),DR1/Hela-TR4-ChIP-Seq(GSE24685)/Homer	GAGGTCAAAGGTCA	1.00E-01	-2.63E+00	0.3261	43	4.60%	1772.7	3.64%
Dlx3(Homeobox)/Kerainocytes-Dlx3-ChIP-Seq(GSE89884)/Homer	NDGTAATTAC	1.00E-01	-2.57E+00	0.3408	114	12.21%	5206.6	10.69%
AP-2alpha(AP2)/Hela-AP2alpha-ChIP-Seq(GSE31477)/Homer	ATGCCCTGAGGC	1.00E-01	-2.56E+00	0.3408	360	38.54%	17646.4	36.25%
Oct4(POU,Homeobox)/mES-Oct4-ChIP-Seq(GSE11431)/Homer	ATTTGCATAW	1.00E-01	-2.53E+00	0.3481	83	8.89%	3700	7.60%
TFE3(bHLH)/MEF-TFE3-ChIP-Seq(GSE75757)/Homer	GTCACGTGACYV	1.00E-01	-2.52E+00	0.3482	19	2.03%	693.5	1.42%
Nur77(NR)/K562-NR4A1-ChIP-Seq(GSE31363)/Homer	TGACCTTTNCNT	1.00E-01	-2.46E+00	0.3649	40	4.28%	1657	3.40%
PU.1-IRF(ETS:IRF)/Bcell-PU.1-ChIP-Seq(GSE21512)/Homer	MGGAAGTGAAAC	1.00E-01	-2.41E+00	0.3782	342	36.62%	16781.2	34.47%
Mef2d(MADS)/Retina-Mef2d-ChIP-Seq(GSE61391)/Homer	GCTATTTTTAGC	1.00E-01	-2.39E+00	0.3816	43	4.60%	1808.2	3.71%
KLF6(Zf)/PDAC-KLF6-ChIP-Seq(GSE64557)/Homer	MKGGGYGTGGCC	1.00E-01	-2.37E+00	0.3869	407	43.58%	20152.4	41.39%
GFY-Staf(?,Zf)/Promoter/Homer	RACTACAATTCCCAGAAKGC	1.00E-01	-2.33E+00	0.3978	14	1.50%	492.9	1.01%
Brn1(POU,Homeobox)/NPC-Brn1-ChIP-Seq(GSE35496)/Homer	TATGCWAATBAV	1.00E-01	-2.32E+00	0.4	54	5.78%	2344.6	4.82%
KLF5(Zf)/LoVo-KLF5-ChIP-Seq(GSE49402)/Homer	DGGGYGKGGC	1.00E+00	-2.30E+00	0.4019	481	51.50%	24025	49.35%
NRF(NRF)/Promoter/Homer	STGCGCATGCGC	1.00E+00	-2.24E+00	0.4231	38	4.07%	1597.4	3.28%
Oct4:Sox17(POU,Homeobox,HMG)/F9-Sox17-ChIP-Seq(GSE44553)/Homer	CCATTGTATGCAAAT	1.00E+00	-2.24E+00	0.4231	25	2.68%	993.2	2.04%
Zfp281(Zf)/ES-Zfp281-ChIP-Seq(GSE81042)/Homer	CCCCTCCCCCAC	1.00E+00	-2.22E+00	0.4259	95	10.17%	4362	8.96%
TEAD(TEA)/Fibroblast-PU.1-ChIP-Seq(Unpublished)/Homer	YCWGGAATGY	1.00E+00	-2.12E+00	0.465	161	17.24%	7682.3	15.78%
Egr1(Zf)/K562-Egr1-ChIP-Seq(GSE32465)/Homer	TGCGTGGGYG	1.00E+00	-2.09E+00	0.4754	246	26.34%	12002.9	24.65%
HOXB13(Homeobox)/ProstateTumor-HOXB13-ChIP-Seq(GSE56288)/Homer	TTTTATKRGG	1.00E+00	-2.05E+00	0.4891	187	20.02%	9019.8	18.53%
Pknox1(Homeobox)/ES-Prep1-ChIP-Seq(GSE63282)/Homer	SCTGTCAVTCAV	1.00E+00	-2.02E+00	0.4998	66	7.07%	2987.3	6.14%
ZNF692(Zf)/HEK293-ZNF692.GFP-ChIP-Seq(GSE58341)/Homer	GTGGGCCCCA	1.00E+00	-2.00E+00	0.5028	91	9.74%	4221.4	8.67%
Lhx2(Homeobox)/HFSC-Lhx2-ChIP-Seq(GSE48068)/Homer	TAATTAGN	1.00E+00	-1.97E+00	0.5134	178	19.06%	8592.9	17.65%
Six4(Homeobox)/MCF7-SIX4-ChIP-Seq(Encode)/Homer	TGWAAYCTGABACCB	1.00E+00	-1.91E+00	0.5421	13	1.39%	486.6	1.00%
GATA(Zf),IR3/iTreg-Gata3-ChIP-Seq(GSE20898)/Homer	NNNNNBAGATAWYATCTVHN	1.00E+00	-1.89E+00	0.548	34	3.64%	1466	3.01%
Six1(Homeobox)/Myoblast-Six1-ChIP-Chip(GSE20150)/Homer	GKVTCADRTTWC	1.00E+00	-1.88E+00	0.5513	52	5.57%	2336.9	4.80%
Nkx6.1(Homeobox)/Islet-Nkx6.1-ChIP-Seq(GSE40975)/Homer	GKTAATGR	1.00E+00	-1.84E+00	0.5692	387	41.43%	19369.9	39.79%
NFAT:AP1(RHD,bZIP)/Jurkat-NFATC1-ChIP-Seq(Jolma_et_al.)/Homer	SARTGGAAAAWRTGAGTCAB	1.00E+00	-1.80E+00	0.5851	41	4.39%	1818.5	3.74%
Oct6(POU,Homeobox)/NPC-Pou3f1-ChIP-Seq(GSE35496)/Homer	WATGCAAATGAG	1.00E+00	-1.79E+00	0.5887	70	7.49%	3241.5	6.66%
PRDM14(Zf)/H1-PRDM14-ChIP-Seq(GSE22767)/Homer	RGGTCTCTAACY	1.00E+00	-1.78E+00	0.5887	79	8.46%	3687.4	7.57%
HRE(HSF)/Striatum-HSF1-ChIP-Seq(GSE38000)/Homer	TTCTAGAABNTTCTA	1.00E+00	-1.70E+00	0.6316	53	5.67%	2425.6	4.98%
Six2(Homeobox)/NephronProgenitor-Six2-ChIP-Seq(GSE39837)/Homer	GWAAYHTGAKMC	1.00E+00	-1.70E+00	0.6316	196	20.99%	9619.7	19.76%
ZBTB18(Zf)/HEK293-ZBTB18.GFP-ChIP-Seq(GSE58341)/Homer	AACATCTGGA	1.00E+00	-1.70E+00	0.6316	158	16.92%	7687.8	15.79%
Hoxa11(Homeobox)/ChickenMSG-Hoxa11.Flag-ChIP-Seq(GSE86088)/Homer	TTTTATGGCM	1.00E+00	-1.62E+00	0.6665	382	40.90%	19226	39.49%
HOXA1(Homeobox)/mES-Hoxa1-ChIP-Seq(SRP084292)/Homer	TGATKGATGR	1.00E+00	-1.61E+00	0.6708	48	5.14%	2201.7	4.52%
STAT6(Stat)/Macrophage-Stat6-ChIP-Seq(GSE38377)/Homer	TTCCKNAGAA	1.00E+00	-1.60E+00	0.6708	116	12.42%	5599.5	11.50%
Hoxd11(Homeobox)/ChickenMSG-Hoxd11.Flag-ChIP-Seq(GSE86088)/Homer	VGCCATAAAA	1.00E+00	-1.60E+00	0.6708	408	43.68%	20587	42.29%
TEAD2(TEA)/Py2T-Tead2-ChIP-Seq(GSE55709)/Homer	CCWGGAATGY	1.00E+00	-1.50E+00	0.728	137	14.67%	6700.7	13.76%
GATA3(Zf),DR4/iTreg-Gata3-ChIP-Seq(GSE20898)/Homer	AGATGKDGAGATAAG	1.00E+00	-1.47E+00	0.7421	15	1.61%	627.1	1.29%
E-box(bHLH)/Promoter/Homer	SSGGTCACGTGA	1.00E+00	-1.43E+00	0.7699	22	2.36%	968.1	1.99%
OCT:OCT(POU,Homeobox)/NPC-Brn1-ChIP-Seq(GSE35496)/Homer	ATGAATATTCATGAG	1.00E+00	-1.42E+00	0.7713	2	0.21%	49.5	0.10%
GFX(?)/Promoter/Homer	ATTCTCGCGAGA	1.00E+00	-1.41E+00	0.7733	3	0.32%	89.9	0.18%
DMRT6(DM)/Testis-DMRT6-ChIP-Seq(GSE60440)/Homer	YDGHTACAWTGTADC	1.00E+00	-1.39E+00	0.7794	33	3.53%	1512	3.11%
ZNF382(Zf)/HEK293-ZNF382.GFP-ChIP-Seq(GSE58341)/Homer	GNCTGTASTRNTGBCTCHTT	1.00E+00	-1.39E+00	0.7794	7	0.75%	265.6	0.55%
TEAD1(TEAD)/HepG2-TEAD1-ChIP-Seq(Encode)/Homer	CYRCATTCCA	1.00E+00	-1.39E+00	0.7794	227	24.30%	11354.2	23.32%
ZBTB33(Zf)/GM12878-ZBTB33-ChIP-Seq(GSE32465)/Homer	GGVTCTCGCGAGAAC	1.00E+00	-1.38E+00	0.7794	10	1.07%	404.1	0.83%
Bcl6(Zf)/Liver-Bcl6-ChIP-Seq(GSE31578)/Homer	NNNCTTTCCAGGAAA	1.00E+00	-1.29E+00	0.8416	329	35.22%	16677	34.25%
MafA(bZIP)/Islet-MafA-ChIP-Seq(GSE30298)/Homer	TGCTGACTCA	1.00E+00	-1.28E+00	0.8419	200	21.41%	10024.7	20.59%
Lhx1(Homeobox)/EmbryoCarcinoma-Lhx1-ChIP-Seq(GSE70957)/Homer	NNYTAATTAR	1.00E+00	-1.28E+00	0.8419	181	19.38%	9049.5	18.59%
Pax7(Paired,Homeobox),longest/Myoblast-Pax7-ChIP-Seq(GSE25064)/Homer	NTAATTDGCYAATTANNWWD	1.00E+00	-1.25E+00	0.8495	6	0.64%	231.8	0.48%
Tcf3(HMG)/mES-Tcf3-ChIP-Seq(GSE11724)/Homer	ASWTCAAAGG	1.00E+00	-1.25E+00	0.8495	49	5.25%	2342.3	4.81%
OCT4-SOX2-TCF-NANOG(POU,Homeobox,HMG)/mES-Oct4-ChIP-Seq(GSE11431)/Homer	ATTTGCATAACAATG	1.00E+00	-1.20E+00	0.8888	30	3.21%	1406.6	2.89%
Pbx3(Homeobox)/GM12878-PBX3-ChIP-Seq(GSE32465)/Homer	SCTGTCAMTCAN	1.00E+00	-1.19E+00	0.8888	61	6.53%	2964.9	6.09%
Atf4(bZIP)/MEF-Atf4-ChIP-Seq(GSE35681)/Homer	MTGATGCAAT	1.00E+00	-1.18E+00	0.8888	52	5.57%	2512.8	5.16%
Oct2(POU,Homeobox)/Bcell-Oct2-ChIP-Seq(GSE21512)/Homer	ATATGCAAAT	1.00E+00	-1.17E+00	0.8923	50	5.35%	2415.3	4.96%
NF1:FOXA1(CTF,Forkhead)/LNCAP-FOXA1-ChIP-Seq(GSE27824)/Homer	WNTGTTTRYTTTGGCA	1.00E+00	-1.12E+00	0.9327	10	1.07%	435.3	0.89%
AP-2gamma(AP2)/MCF7-TFAP2C-ChIP-Seq(GSE21234)/Homer	SCCTSAGGSCAW	1.00E+00	-1.12E+00	0.9327	413	44.22%	21148	43.44%
Nr5a2(NR)/mES-Nr5a2-ChIP-Seq(GSE19019)/Homer	BTCAAGGTCA	1.00E+00	-1.11E+00	0.9327	159	17.02%	8006.5	16.45%
SF1(NR)/H295R-Nr5a1-ChIP-Seq(GSE44220)/Homer	CAAGGHCANV	1.00E+00	-1.09E+00	0.9395	140	14.99%	7039.6	14.46%
Hoxd10(Homeobox)/ChickenMSG-Hoxd10.Flag-ChIP-Seq(GSE86088)/Homer	GGCMATGAAA	1.00E+00	-1.09E+00	0.9395	208	22.27%	10542.4	21.65%
EBF2(EBF)/BrownAdipose-EBF2-ChIP-Seq(GSE97114)/Homer	NABTCCCWDGGGAVH	1.00E+00	-1.06E+00	0.958	331	35.44%	16931.1	34.78%
OCT:OCT-short(POU,Homeobox)/NPC-OCT6-ChIP-Seq(GSE43916)/Homer	ATGCATWATGCATRW	1.00E+00	-1.04E+00	0.9722	104	11.13%	5217.5	10.72%
Hoxa10(Homeobox)/ChickenMSG-Hoxa10.Flag-ChIP-Seq(GSE86088)/Homer	GGYAATGAAA	1.00E+00	-1.02E+00	0.981	103	11.03%	5173.1	10.63%
HOXA2(Homeobox)/mES-Hoxa2-ChIP-Seq(Donaldson_et_al.)/Homer	GYCATCMATCAT	1.00E+00	-1.02E+00	0.981	18	1.93%	846.1	1.74%
NFAT(RHD)/Jurkat-NFATC1-ChIP-Seq(Jolma_et_al.)/Homer	ATTTTCCATT	1.00E+00	-1.01E+00	0.981	186	19.91%	9454.8	19.42%
ZFX(Zf)/mES-Zfx-ChIP-Seq(GSE11431)/Homer	AGGCCTRG	1.00E+00	-1.01E+00	0.981	468	50.11%	24091.4	49.48%
PBX1(Homeobox)/MCF7-PBX1-ChIP-Seq(GSE28007)/Homer	GSCTGTCACTCA	1.00E+00	-1.01E+00	0.981	22	2.36%	1049.1	2.15%
Pitx1:Ebox(Homeobox,bHLH)/Hindlimb-Pitx1-ChIP-Seq(GSE41591)/Homer	YTAATTRAWWCCAGATGT	1.00E+00	-9.87E-01	0.983	33	3.53%	1609.7	3.31%
Cdx2(Homeobox)/mES-Cdx2-ChIP-Seq(GSE14586)/Homer	GYMATAAAAH	1.00E+00	-9.72E-01	0.9909	111	11.88%	5608.4	11.52%
ERE(NR),IR3/MCF7-ERa-ChIP-Seq(Unpublished)/Homer	VAGGTCACNSTGACC	1.00E+00	-9.66E-01	0.9915	87	9.31%	4377.4	8.99%
ZNF136(Zf)/HEK293-ZNF136.GFP-ChIP-Seq(GSE58341)/Homer	YTKGATAHAGTATTCTWGGTNGGCA	1.00E+00	-9.42E-01	1	26	2.78%	1266.4	2.60%
Pax8(Paired,Homeobox)/Thyroid-Pax8-ChIP-Seq(GSE26938)/Homer	GTCATGCHTGRCTGS	1.00E+00	-9.37E-01	1	133	14.24%	6761.5	13.89%
Sp5(Zf)/mES-Sp5.Flag-ChIP-Seq(GSE72989)/Homer	RGKGGGCGGAGC	1.00E+00	-9.36E-01	1	369	39.51%	18997.7	39.02%
PU.1(ETS)/ThioMac-PU.1-ChIP-Seq(GSE21512)/Homer	AGAGGAAGTG	1.00E+00	-9.33E-01	1	128	13.70%	6505.5	13.36%
RBPJ:Ebox(?,bHLH)/Panc1-Rbpj1-ChIP-Seq(GSE47459)/Homer	GGGRAARRGRMCAGMTG	1.00E+00	-9.28E-01	1	117	12.53%	5940.3	12.20%
Lhx3(Homeobox)/Neuron-Lhx3-ChIP-Seq(GSE31456)/Homer	ADBTAATTAR	1.00E+00	-9.07E-01	1	255	27.30%	13097.7	26.90%
Pit1(Homeobox)/GCrat-Pit1-ChIP-Seq(GSE58009)/Homer	ATGMATATDC	1.00E+00	-8.85E-01	1	147	15.74%	7516	15.44%
PAX6(Paired,Homeobox)/Forebrain-Pax6-ChIP-Seq(GSE66961)/Homer	NGTGTTCAVTSAAGCGKAAA	1.00E+00	-8.48E-01	1	19	2.03%	933	1.92%
Mef2b(MADS)/HEK293-Mef2b.V5-ChIP-Seq(GSE67450)/Homer	GCTATTTTTGGM	1.00E+00	-8.43E-01	1	206	22.06%	10601.6	21.78%
MITF(bHLH)/MastCells-MITF-ChIP-Seq(GSE48085)/Homer	RTCATGTGAC	1.00E+00	-8.21E-01	1	223	23.88%	11500.8	23.62%
p53(p53)/mES-cMyc-ChIP-Seq(GSE11431)/Homer	ACATGCCCGGGCAT	1.00E+00	-8.04E-01	1	9	0.96%	433	0.89%
CLOCK(bHLH)/Liver-Clock-ChIP-Seq(GSE39860)/Homer	GHCACGTG	1.00E+00	-8.02E-01	1	134	14.35%	6894	14.16%
THRa(NR)/C17.2-THRa-ChIP-Seq(GSE38347)/Homer	GGTCANYTGAGGWCA	1.00E+00	-7.82E-01	1	205	21.95%	10595	21.76%
c-Myc(bHLH)/mES-cMyc-ChIP-Seq(GSE11431)/Homer	VVCCACGTGG	1.00E+00	-7.71E-01	1	147	15.74%	7588.7	15.59%
bHLHE40(bHLH)/HepG2-BHLHE40-ChIP-Seq(GSE31477)/Homer	KCACGTGMCN	1.00E+00	-7.62E-01	1	81	8.67%	4166.2	8.56%
Twist(bHLH)/HMLE-TWIST1-ChIP-Seq(Chang_et_al)/Homer	VCAKCTGGNNNCCAGMTGBN	1.00E+00	-7.60E-01	1	45	4.82%	2300.4	4.73%
ETS:E-box(ETS,bHLH)/HPC7-Scl-ChIP-Seq(GSE22178)/Homer	AGGAARCAGCTG	1.00E+00	-7.55E-01	1	26	2.78%	1318.1	2.71%
Chop(bZIP)/MEF-Chop-ChIP-Seq(GSE35681)/Homer	ATTGCATCAT	1.00E+00	-7.47E-01	1	40	4.28%	2046.3	4.20%
LEF1(HMG)/H1-LEF1-ChIP-Seq(GSE64758)/Homer	CCTTTGATST	1.00E+00	-7.46E-01	1	126	13.49%	6513.2	13.38%
ZBTB12(Zf)/HEK293-ZBTB12.GFP-ChIP-Seq(GSE58341)/Homer	NGNTCTAGAACCNGV	1.00E+00	-7.45E-01	1	108	11.56%	5578	11.46%
p53(p53)/Saos-p53-ChIP-Seq(GSE15780)/Homer	RRCATGYCYRGRCATGYYYN	1.00E+00	-7.43E-01	1	20	2.14%	1011.5	2.08%
p53(p53)/Saos-p53-ChIP-Seq/Homer	RRCATGYCYRGRCATGYYYN	1.00E+00	-7.43E-01	1	20	2.14%	1011.5	2.08%
Hoxb4(Homeobox)/ES-Hoxb4-ChIP-Seq(GSE34014)/Homer	TGATTRATGGCY	1.00E+00	-7.39E-01	1	31	3.32%	1582.5	3.25%
NFY(CCAAT)/Promoter/Homer	RGCCAATSRG	1.00E+00	-7.33E-01	1	158	16.92%	8186.6	16.82%
RFX(HTH)/K562-RFX3-ChIP-Seq(SRA012198)/Homer	CGGTTGCCATGGCAAC	1.00E+00	-7.25E-01	1	18	1.93%	912.3	1.87%
MafB(bZIP)/BMM-Mafb-ChIP-Seq(GSE75722)/Homer	WNTGCTGASTCAGCANWTTY	1.00E+00	-7.21E-01	1	97	10.39%	5020	10.31%
Pax7(Paired,Homeobox)/Myoblast-Pax7-ChIP-Seq(GSE25064)/Homer	TAATCAATTA	1.00E+00	-7.20E-01	1	13	1.39%	654.3	1.34%
Reverb(NR),DR2/RAW-Reverba.biotin-ChIP-Seq(GSE45914)/Homer	GTRGGTCASTGGGTCA	1.00E+00	-7.08E-01	1	59	6.32%	3050.4	6.27%
FOXK2(Forkhead)/U2OS-FOXK2-ChIP-Seq(E-MTAB-2204)/Homer	SCHTGTTTACAT	1.00E+00	-6.98E-01	1	119	12.74%	6180.2	12.69%
p73(p53)/Trachea-p73-ChIP-Seq(PRJNA310161)/Homer	NRRRCAWGTCCDGRCATGYY	1.00E+00	-6.97E-01	1	11	1.18%	555.4	1.14%
E2F4(E2F)/K562-E2F4-ChIP-Seq(GSE31477)/Homer	GGCGGGAAAH	1.00E+00	-6.78E-01	1	118	12.63%	6141.3	12.61%
Gata6(Zf)/HUG1N-GATA6-ChIP-Seq(GSE51936)/Homer	YCTTATCTBN	1.00E+00	-6.77E-01	1	153	16.38%	7967.5	16.37%
Hoxd13(Homeobox)/ChickenMSG-Hoxd13.Flag-ChIP-Seq(GSE86088)/Homer	NCYAATAAAA	1.00E+00	-6.61E-01	1	260	27.84%	13559.7	27.85%
c-Myc(bHLH)/LNCAP-cMyc-ChIP-Seq(Unpublished)/Homer	VCCACGTG	1.00E+00	-6.53E-01	1	117	12.53%	6106.4	12.54%
Mouse_Recombination_Hotspot(Zf)/Testis-DMC1-ChIP-Seq(GSE24438)/Homer	ACTYKNATTCGTGNTACTTC	1.00E+00	-6.47E-01	1	13	1.39%	671.7	1.38%
VDR(NR),DR3/GM10855-VDR+vitD-ChIP-Seq(GSE22484)/Homer	ARAGGTCANWGAGTTCANNN	1.00E+00	-6.46E-01	1	69	7.39%	3603.9	7.40%
MYB(HTH)/ERMYB-Myb-ChIPSeq(GSE22095)/Homer	GGCVGTTR	1.00E+00	-6.45E-01	1	328	35.12%	17120.4	35.17%
RXR(NR),DR1/3T3L1-RXR-ChIP-Seq(GSE13511)/Homer	TAGGGCAAAGGTCA	1.00E+00	-6.45E-01	1	364	38.97%	18997.4	39.02%
Gata2(Zf)/K562-GATA2-ChIP-Seq(GSE18829)/Homer	BBCTTATCTS	1.00E+00	-6.42E-01	1	111	11.88%	5800.9	11.92%
Ronin(THAP)/ES-Thap11-ChIP-Seq(GSE51522)/Homer	RACTACAACTCCCAGVAKGC	1.00E+00	-6.41E-01	1	4	0.43%	198.9	0.41%
Rbpj1(?)/Panc1-Rbpj1-ChIP-Seq(GSE47459)/Homer	HTTTCCCASG	1.00E+00	-6.30E-01	1	383	41.01%	20003.1	41.09%
USF1(bHLH)/GM12878-Usf1-ChIP-Seq(GSE32465)/Homer	SGTCACGTGR	1.00E+00	-6.23E-01	1	120	12.85%	6284.9	12.91%
TEAD3(TEA)/HepG2-TEAD3-ChIP-Seq(Encode)/Homer	TRCATTCCAG	1.00E+00	-6.17E-01	1	242	25.91%	12662.7	26.01%
GATA3(Zf),DR8/iTreg-Gata3-ChIP-Seq(GSE20898)/Homer	AGATSTNDNNDSAGATAASN	1.00E+00	-5.95E-01	1	11	1.18%	578.4	1.19%
STAT6(Stat)/CD4-Stat6-ChIP-Seq(GSE22104)/Homer	ABTTCYYRRGAA	1.00E+00	-5.93E-01	1	102	10.92%	5363.7	11.02%
Phox2a(Homeobox)/Neuron-Phox2a-ChIP-Seq(GSE31456)/Homer	YTAATYNRATTA	1.00E+00	-5.82E-01	1	58	6.21%	3062.8	6.29%
DMRT1(DM)/Testis-DMRT1-ChIP-Seq(GSE64892)/Homer	TWGHWACAWTGTWDC	1.00E+00	-5.81E-01	1	37	3.96%	1957.1	4.02%
ETS:RUNX(ETS,Runt)/Jurkat-RUNX1-ChIP-Seq(GSE17954)/Homer	RCAGGATGTGGT	1.00E+00	-5.59E-01	1	28	3.00%	1491.4	3.06%
PPARa(NR),DR1/Liver-Ppara-ChIP-Seq(GSE47954)/Homer	VNAGGKCAAAGGTCA	1.00E+00	-5.55E-01	1	311	33.30%	16328.7	33.54%
THRb(NR)/HepG2-THRb.Flag-ChIP-Seq(Encode)/Homer	GGTCACCTGAGGTCA	1.00E+00	-5.33E-01	1	262	28.05%	13792.9	28.33%
Max(bHLH)/K562-Max-ChIP-Seq(GSE31477)/Homer	RCCACGTGGYYN	1.00E+00	-5.30E-01	1	167	17.88%	8821.5	18.12%
p63(p53)/Keratinocyte-p63-ChIP-Seq(GSE17611)/Homer	NNDRCATGYCYNRRCATGYH	1.00E+00	-5.09E-01	1	91	9.74%	4846.5	9.95%
X-box(HTH)/NPC-H3K4me1-ChIP-Seq(GSE16256)/Homer	GGTTGCCATGGCAA	1.00E+00	-5.09E-01	1	23	2.46%	1245.4	2.56%
ZNF16(Zf)/HEK293-ZNF16.GFP-ChIP-Seq(GSE58341)/Homer	MACCTTCYATGGCTCCCTAKTGCCY	1.00E+00	-4.89E-01	1	5	0.54%	277.4	0.57%
Srebp1a(bHLH)/HepG2-Srebp1a-ChIP-Seq(GSE31477)/Homer	RTCACSCCAY	1.00E+00	-4.88E-01	1	81	8.67%	4334.6	8.90%
n-Myc(bHLH)/mES-nMyc-ChIP-Seq(GSE11431)/Homer	VRCCACGTGG	1.00E+00	-4.87E-01	1	187	20.02%	9913.2	20.36%
GATA:SCL(Zf,bHLH)/Ter119-SCL-ChIP-Seq(GSE18720)/Homer	CRGCTGBNGNSNNSAGATAA	1.00E+00	-4.85E-01	1	24	2.57%	1308.4	2.69%
FOXP1(Forkhead)/H9-FOXP1-ChIP-Seq(GSE31006)/Homer	NYYTGTTTACHN	1.00E+00	-4.84E-01	1	70	7.49%	3755.7	7.71%
Rfx6(HTH)/Min6b1-Rfx6.HA-ChIP-Seq(GSE62844)/Homer	TGTTKCCTAGCAACM	1.00E+00	-4.83E-01	1	288	30.84%	15208.5	31.24%
HIF-1a(bHLH)/MCF7-HIF1a-ChIP-Seq(GSE28352)/Homer	TACGTGCV	1.00E+00	-4.80E-01	1	62	6.64%	3334.2	6.85%
PPARE(NR),DR1/3T3L1-Pparg-ChIP-Seq(GSE13511)/Homer	TGACCTTTGCCCCA	1.00E+00	-4.77E-01	1	300	32.12%	15843.3	32.54%
Sox17(HMG)/Endoderm-Sox17-ChIP-Seq(GSE61475)/Homer	CCATTGTTYB	1.00E+00	-4.73E-01	1	130	13.92%	6930.3	14.23%
Smad2(MAD)/ES-SMAD2-ChIP-Seq(GSE29422)/Homer	CTGTCTGG	1.00E+00	-4.63E-01	1	405	43.36%	21346.4	43.85%
Pax7(Paired,Homeobox),long/Myoblast-Pax7-ChIP-Seq(GSE25064)/Homer	TAATCHGATTAC	1.00E+00	-4.63E-01	1	3	0.32%	169.1	0.35%
Hoxc9(Homeobox)/Ainv15-Hoxc9-ChIP-Seq(GSE21812)/Homer	GGCCATAAATCA	1.00E+00	-4.63E-01	1	77	8.24%	4141.5	8.51%
AMYB(HTH)/Testes-AMYB-ChIP-Seq(GSE44588)/Homer	TGGCAGTTGG	1.00E+00	-4.52E-01	1	297	31.80%	15717.7	32.28%
ZNF264(Zf)/HEK293-ZNF264.GFP-ChIP-Seq(GSE58341)/Homer	RGGGCACTAACY	1.00E+00	-4.51E-01	1	163	17.45%	8689.3	17.85%
Rfx1(HTH)/NPC-H3K4me1-ChIP-Seq(GSE16256)/Homer	KGTTGCCATGGCAA	1.00E+00	-4.46E-01	1	49	5.25%	2665.4	5.47%
HINFP(Zf)/K562-HINFP.eGFP-ChIP-Seq(Encode)/Homer	TWVGGTCCGC	1.00E+00	-4.45E-01	1	73	7.82%	3942.4	8.10%
RORg(NR)/Liver-Rorc-ChIP-Seq(GSE101115)/Homer	WAABTAGGTCAV	1.00E+00	-4.43E-01	1	19	2.03%	1056.5	2.17%
Usf2(bHLH)/C2C12-Usf2-ChIP-Seq(GSE36030)/Homer	GTCACGTGGT	1.00E+00	-4.40E-01	1	88	9.42%	4742	9.74%
EAR2(NR)/K562-NR2F6-ChIP-Seq(Encode)/Homer	NRBCARRGGTCA	1.00E+00	-4.39E-01	1	430	46.04%	22684	46.59%
EBF1(EBF)/Near-E2A-ChIP-Seq(GSE21512)/Homer	GTCCCCWGGGGA	1.00E+00	-4.39E-01	1	399	42.72%	21066.4	43.27%
Sp2(Zf)/HEK293-Sp2.eGFP-ChIP-Seq(Encode)/Homer	YGGCCCCGCCCC	1.00E+00	-4.34E-01	1	511	54.71%	26910.3	55.27%
Nr5a2(NR)/Pancreas-LRH1-ChIP-Seq(GSE34295)/Homer	BTCAAGGTCA	1.00E+00	-4.32E-01	1	200	21.41%	10655.2	21.89%
PAX5(Paired,Homeobox)/GM12878-PAX5-ChIP-Seq(GSE32465)/Homer	GCAGCCAAGCRTGACH	1.00E+00	-4.31E-01	1	122	13.06%	6548.2	13.45%
GRE(NR),IR3/A549-GR-ChIP-Seq(GSE32465)/Homer	NRGVACABNVTGTYCY	1.00E+00	-4.25E-01	1	27	2.89%	1497.1	3.08%
MafK(bZIP)/C2C12-MafK-ChIP-Seq(GSE36030)/Homer	GCTGASTCAGCA	1.00E+00	-4.18E-01	1	54	5.78%	2950.9	6.06%
ZNF7(Zf)/HepG2-ZNF7.Flag-ChIP-Seq(Encode)/Homer	CTGCCWVCTTTTRTA	1.00E+00	-3.98E-01	1	103	11.03%	5574.8	11.45%
Zfp809(Zf)/ES-Zfp809-ChIP-Seq(GSE70799)/Homer	GGGGCTYGKCTGGGA	1.00E+00	-3.85E-01	1	103	11.03%	5586.8	11.48%
Sox6(HMG)/Myotubes-Sox6-ChIP-Seq(GSE32627)/Homer	CCATTGTTNY	1.00E+00	-3.83E-01	1	278	29.76%	14814.7	30.43%
ZNF675(Zf)/HEK293-ZNF675.GFP-ChIP-Seq(GSE58341)/Homer	ARGAGGMCAAAATGW	1.00E+00	-3.83E-01	1	32	3.43%	1790.5	3.68%
ZNF652/HepG2-ZNF652.Flag-ChIP-Seq(Encode)/Homer	TTAACCCTTTVNKKN	1.00E+00	-3.81E-01	1	43	4.60%	2385.5	4.90%
Pit1+1bp(Homeobox)/GCrat-Pit1-ChIP-Seq(GSE58009)/Homer	ATGCATAATTCA	1.00E+00	-3.78E-01	1	45	4.82%	2495.5	5.13%
TATA-Box(TBP)/Promoter/Homer	CCTTTTAWAGSC	1.00E+00	-3.78E-01	1	230	24.63%	12300	25.26%
PAX5(Paired,Homeobox),condensed/GM12878-PAX5-ChIP-Seq(GSE32465)/Homer	GTCACGCTCSCTGM	1.00E+00	-3.74E-01	1	28	3.00%	1578.8	3.24%
HNF4a(NR),DR1/HepG2-HNF4a-ChIP-Seq(GSE25021)/Homer	CARRGKBCAAAGTYCA	1.00E+00	-3.73E-01	1	125	13.38%	6765.3	13.90%
MNT(bHLH)/HepG2-MNT-ChIP-Seq(Encode)/Homer	DGCACACGTG	1.00E+00	-3.65E-01	1	227	24.30%	12160.3	24.98%
PRDM10(Zf)/HEK293-PRDM10.eGFP-ChIP-Seq(Encode)/Homer	TGGTACATTCCA	1.00E+00	-3.61E-01	1	193	20.66%	10374.1	21.31%
Rfx2(HTH)/LoVo-RFX2-ChIP-Seq(GSE49402)/Homer	GTTGCCATGGCAACM	1.00E+00	-3.54E-01	1	18	1.93%	1041	2.14%
Hoxa13(Homeobox)/ChickenMSG-Hoxa13.Flag-ChIP-Seq(GSE86088)/Homer	CYHATAAAAN	1.00E+00	-3.44E-01	1	384	41.11%	20424.7	41.95%
Prop1(Homeobox)/GHFT1-PROP1.biotin-ChIP-Seq(GSE77302)/Homer	NTAATBNAATTA	1.00E+00	-3.43E-01	1	89	9.53%	4882.6	10.03%
PBX2(Homeobox)/K562-PBX2-ChIP-Seq(Encode)/Homer	RTGATTKATRGN	1.00E+00	-3.41E-01	1	124	13.28%	6748.9	13.86%
NFkB-p50,p52(RHD)/Monocyte-p50-ChIP-Chip(Schreiber_et_al.)/Homer	GGGGGAATCCCC	1.00E+00	-3.34E-01	1	48	5.14%	2689	5.52%
FOXK1(Forkhead)/HEK293-FOXK1-ChIP-Seq(GSE51673)/Homer	NVWTGTTTAC	1.00E+00	-3.27E-01	1	164	17.56%	8886.4	18.25%
EBF(EBF)/proBcell-EBF-ChIP-Seq(GSE21978)/Homer	DGTCCCYRGGGA	1.00E+00	-3.18E-01	1	85	9.10%	4694.9	9.64%
Hand2(bHLH)/Mesoderm-Hand2-ChIP-Seq(GSE61475)/Homer	TGACANARRCCAGRC	1.00E+00	-3.15E-01	1	131	14.03%	7151.3	14.69%
Brachyury(T-box)/Mesoendoderm-Brachyury-ChIP-exo(GSE54963)/Homer	ANTTMRCASBNNNGTGYKAAN	1.00E+00	-3.10E-01	1	49	5.25%	2762.8	5.67%
ZNF165(Zf)/WHIM12-ZNF165-ChIP-Seq(GSE65937)/Homer	AAGGKGRCGCAGGCA	1.00E+00	-3.02E-01	1	62	6.64%	3473.3	7.13%
Gata1(Zf)/K562-GATA1-ChIP-Seq(GSE18829)/Homer	SAGATAAGRV	1.00E+00	-2.95E-01	1	95	10.17%	5255.1	10.79%
Smad4(MAD)/ESC-SMAD4-ChIP-Seq(GSE29422)/Homer	VBSYGTCTGG	1.00E+00	-2.93E-01	1	409	43.79%	21818.1	44.82%
LRF(Zf)/Erythroblasts-ZBTB7A-ChIP-Seq(GSE74977)/Homer	AAGACCCYYN	1.00E+00	-2.81E-01	1	506	54.18%	26896.6	55.25%
Foxa2(Forkhead)/Liver-Foxa2-ChIP-Seq(GSE25694)/Homer	CYTGTTTACWYW	1.00E+00	-2.73E-01	1	129	13.81%	7100	14.58%
GFY(?)/Promoter/Homer	ACTACAATTCCC	1.00E+00	-2.70E-01	1	11	1.18%	686.5	1.41%
Isl1(Homeobox)/Neuron-Isl1-ChIP-Seq(GSE31456)/Homer	CTAATKGV	1.00E+00	-2.63E-01	1	324	34.69%	17425.5	35.79%
Gfi1b(Zf)/HPC7-Gfi1b-ChIP-Seq(GSE22178)/Homer	MAATCACTGC	1.00E+00	-2.59E-01	1	183	19.59%	9994.3	20.53%
ZNF519(Zf)/HEK293-ZNF519.GFP-ChIP-Seq(GSE58341)/Homer	GAGSCCGAGC	1.00E+00	-2.53E-01	1	76	8.14%	4281.3	8.79%
ZNF317(Zf)/HEK293-ZNF317.GFP-ChIP-Seq(GSE58341)/Homer	GTCWGCTGTYYCTCT	1.00E+00	-2.51E-01	1	19	2.03%	1153.9	2.37%
FOXA1:AR(Forkhead,NR)/LNCAP-AR-ChIP-Seq(GSE27824)/Homer	AGTAAACAAAAAAGAACAND	1.00E+00	-2.44E-01	1	11	1.18%	699.2	1.44%
Sox4(HMG)/proB-Sox4-ChIP-Seq(GSE50066)/Homer	YCTTTGTTCC	1.00E+00	-2.44E-01	1	168	17.99%	9223.6	18.95%
COUP-TFII(NR)/K562-NR2F1-ChIP-Seq(Encode)/Homer	GKBCARAGGTCA	1.00E+00	-2.40E-01	1	445	47.64%	23803.2	48.89%
Hnf1(Homeobox)/Liver-Foxa2-Chip-Seq(GSE25694)/Homer	GGTTAAWCATTAA	1.00E+00	-2.31E-01	1	15	1.61%	938.7	1.93%
RORa(NR)/Liver-Rora-ChIP-Seq(GSE101115)/Homer	AAWCTAGGTCARDNN	1.00E+00	-2.29E-01	1	27	2.89%	1619.4	3.33%
Zic3(Zf)/mES-Zic3-ChIP-Seq(GSE37889)/Homer	GGCCYCCTGCTGDGH	1.00E+00	-2.29E-01	1	245	26.23%	13331.6	27.38%
CEBP:AP1(bZIP)/ThioMac-CEBPb-ChIP-Seq(GSE21512)/Homer	DRTGTTGCAA	1.00E+00	-2.28E-01	1	128	13.70%	7115	14.61%
Srebp2(bHLH)/HepG2-Srebp2-ChIP-Seq(GSE31477)/Homer	CGGTCACSCCAC	1.00E+00	-2.22E-01	1	59	6.32%	3395	6.97%
HIF-1b(HLH)/T47D-HIF1b-ChIP-Seq(GSE59937)/Homer	RTACGTGC	1.00E+00	-2.20E-01	1	237	25.37%	12926.7	26.55%
Sox2(HMG)/mES-Sox2-ChIP-Seq(GSE11431)/Homer	BCCATTGTTC	1.00E+00	-2.18E-01	1	163	17.45%	9002.8	18.49%
Fox:Ebox(Forkhead,bHLH)/Panc1-Foxa2-ChIP-Seq(GSE47459)/Homer	NNNVCTGWGYAAACASN	1.00E+00	-2.17E-01	1	186	19.91%	10228	21.01%
Gata4(Zf)/Heart-Gata4-ChIP-Seq(GSE35151)/Homer	NBWGATAAGR	1.00E+00	-2.17E-01	1	163	17.45%	9005	18.50%
Otx2(Homeobox)/EpiLC-Otx2-ChIP-Seq(GSE56098)/Homer	NYTAATCCYB	1.00E+00	-2.16E-01	1	156	16.70%	8632.5	17.73%
BMYB(HTH)/Hela-BMYB-ChIP-Seq(GSE27030)/Homer	NHAACBGYYV	1.00E+00	-2.09E-01	1	270	28.91%	14695.7	30.19%
MyoD(bHLH)/Myotube-MyoD-ChIP-Seq(GSE21614)/Homer	RRCAGCTGYTSY	1.00E+00	-2.07E-01	1	229	24.52%	12530.1	25.74%
WT1(Zf)/Kidney-WT1-ChIP-Seq(GSE90016)/Homer	MCTCCCMCRCAB	1.00E+00	-2.05E-01	1	211	22.59%	11580.8	23.79%
Pdx1(Homeobox)/Islet-Pdx1-ChIP-Seq(SRA008281)/Homer	YCATYAATCA	1.00E+00	-2.03E-01	1	146	15.63%	8120.8	16.68%
MYNN(Zf)/HEK293-MYNN.eGFP-ChIP-Seq(Encode)/Homer	TTCAAAWTAAAAGTC	1.00E+00	-1.97E-01	1	33	3.53%	1985.2	4.08%
FoxL2(Forkhead)/Ovary-FoxL2-ChIP-Seq(GSE60858)/Homer	WWTRTAAACAVG	1.00E+00	-1.97E-01	1	129	13.81%	7221	14.83%
bHLHE41(bHLH)/proB-Bhlhe41-ChIP-Seq(GSE93764)/Homer	KCACGTGMCN	1.00E+00	-1.87E-01	1	278	29.76%	15167	31.15%
FXR(NR),IR1/Liver-FXR-ChIP-Seq(Chong_et_al.)/Homer	AGGTCANTGACCTB	1.00E+00	-1.85E-01	1	133	14.24%	7457.3	15.32%
ZNF528(Zf)/HEK293-ZNF528.GFP-ChIP-Seq(GSE58341)/Homer	AGAAATGACTTCCCT	1.00E+00	-1.84E-01	1	1	0.11%	93.8	0.19%
GATA(Zf),IR4/iTreg-Gata3-ChIP-Seq(GSE20898)/Homer	NAGATWNBNATCTNN	1.00E+00	-1.80E-01	1	8	0.86%	556.2	1.14%
PRDM9(Zf)/Testis-DMC1-ChIP-Seq(GSE35498)/Homer	ADGGYAGYAGCATCT	1.00E+00	-1.76E-01	1	110	11.78%	6234.4	12.81%
GATA3(Zf)/iTreg-Gata3-ChIP-Seq(GSE20898)/Homer	AGATAASR	1.00E+00	-1.64E-01	1	239	25.59%	13161	27.03%
E2F7(E2F)/Hela-E2F7-ChIP-Seq(GSE32673)/Homer	VDTTTCCCGCCA	1.00E+00	-1.63E-01	1	28	3.00%	1738.8	3.57%
Tcf7(HMG)/GM12878-TCF7-ChIP-Seq(Encode)/Homer	CTTTGATGTGSB	1.00E+00	-1.62E-01	1	51	5.46%	3031.5	6.23%
TCF4(bHLH)/SHSY5Y-TCF4-ChIP-Seq(GSE96915)/Homer	SMCATCTGKH	1.00E+00	-1.53E-01	1	399	42.72%	21620.3	44.41%
Sox3(HMG)/NPC-Sox3-ChIP-Seq(GSE33059)/Homer	CCWTTGTY	1.00E+00	-1.52E-01	1	310	33.19%	16949.2	34.81%
Sox10(HMG)/SciaticNerve-Sox3-ChIP-Seq(GSE35132)/Homer	CCWTTGTYYB	1.00E+00	-1.46E-01	1	300	32.12%	16440.5	33.77%
Tcf21(bHLH)/ArterySmoothMuscle-Tcf21-ChIP-Seq(GSE61369)/Homer	NAACAGCTGG	1.00E+00	-1.43E-01	1	280	29.98%	15391.9	31.62%
Myf5(bHLH)/GM-Myf5-ChIP-Seq(GSE24852)/Homer	BAACAGCTGT	1.00E+00	-1.43E-01	1	194	20.77%	10821.4	22.23%
HLF(bZIP)/HSC-HLF.Flag-ChIP-Seq(GSE69817)/Homer	RTTATGYAAB	1.00E+00	-1.42E-01	1	119	12.74%	6791	13.95%
Mef2a(MADS)/HL1-Mef2a.biotin-ChIP-Seq(GSE21529)/Homer	CYAAAAATAG	1.00E+00	-1.40E-01	1	129	13.81%	7336.6	15.07%
Foxo3(Forkhead)/U2OS-Foxo3-ChIP-Seq(E-MTAB-2701)/Homer	DGTAAACA	1.00E+00	-1.39E-01	1	108	11.56%	6200.4	12.74%
PAX3:FKHR-fusion(Paired,Homeobox)/Rh4-PAX3:FKHR-ChIP-Seq(GSE19063)/Homer	ACCRTGACTAATTNN	1.00E+00	-1.36E-01	1	27	2.89%	1713.8	3.52%
PRDM15(Zf)/ESC-Prdm15-ChIP-Seq(GSE73694)/Homer	YCCDNTCCAGGTTTT	1.00E+00	-1.30E-01	1	266	28.48%	14689.6	30.17%
Foxo1(Forkhead)/RAW-Foxo1-ChIP-Seq(Fan_et_al.)/Homer	CTGTTTAC	1.00E+00	-1.25E-01	1	376	40.26%	20505.4	42.12%
DUX4(Homeobox)/Myoblasts-DUX4.V5-ChIP-Seq(GSE75791)/Homer	NWTAAYCYAATCAWN	1.00E+00	-1.23E-01	1	3	0.32%	267	0.55%
Foxa3(Forkhead)/Liver-Foxa3-ChIP-Seq(GSE77670)/Homer	BSNTGTTTACWYWGN	1.00E+00	-1.21E-01	1	46	4.93%	2817.5	5.79%
Sox15(HMG)/CPA-Sox15-ChIP-Seq(GSE62909)/Homer	RAACAATGGN	1.00E+00	-1.20E-01	1	214	22.91%	11957.8	24.56%
Phox2b(Homeobox)/CLBGA-PHOX2B-ChIP-Seq(GSE90683)/Homer	TTAATTNAATTA	1.00E+00	-1.19E-01	1	26	2.78%	1678.7	3.45%
OCT:OCT(POU,Homeobox,IR1)/NPC-Brn2-ChIP-Seq(GSE35496)/Homer	ATGAATWATTCATGA	1.00E+00	-1.19E-01	1	1	0.11%	115	0.24%
Foxf1(Forkhead)/Lung-Foxf1-ChIP-Seq(GSE77951)/Homer	WWATRTAAACAN	1.00E+00	-1.19E-01	1	136	14.56%	7770.9	15.96%
Sox9(HMG)/Limb-SOX9-ChIP-Seq(GSE73225)/Homer	AGGVNCCTTTGT	1.00E+00	-1.11E-01	1	190	20.34%	10700.2	21.98%
GRHL2(CP2)/HBE-GRHL2-ChIP-Seq(GSE46194)/Homer	AAACYKGTTWDACMRGTTTB	1.00E+00	-1.10E-01	1	63	6.75%	3791	7.79%
BMAL1(bHLH)/Liver-Bmal1-ChIP-Seq(GSE39860)/Homer	GNCACGTG	1.00E+00	-1.07E-01	1	374	40.04%	20469.7	42.05%
OCT:OCT(POU,Homeobox)/NPC-OCT6-ChIP-Seq(GSE43916)/Homer	YATGCATATRCATRT	1.00E+00	-1.05E-01	1	12	1.28%	863.6	1.77%
RORgt(NR)/EL4-RORgt.Flag-ChIP-Seq(GSE56019)/Homer	AAYTAGGTCA	1.00E+00	-1.04E-01	1	22	2.36%	1465.4	3.01%
RORgt(NR)/EL4-RORgt.Flag-ChIP-Seq(GSE56019)/Homer	AAYTAGGTCA	1.00E+00	-1.04E-01	1	22	2.36%	1465.4	3.01%
FOXA1(Forkhead)/MCF7-FOXA1-ChIP-Seq(GSE26831)/Homer	WAAGTAAACA	1.00E+00	-9.81E-02	1	154	16.49%	8806.2	18.09%
Tbx20(T-box)/Heart-Tbx20-ChIP-Seq(GSE29636)/Homer	GGTGYTGACAGS	1.00E+00	-9.59E-02	1	42	4.50%	2637.6	5.42%
ZNF189(Zf)/HEK293-ZNF189.GFP-ChIP-Seq(GSE58341)/Homer	TGGAACAGMA	1.00E+00	-9.56E-02	1	204	21.84%	11506.1	23.63%
Bcl11a(Zf)/HSPC-BCL11A-ChIP-Seq(GSE104676)/Homer	TYTGACCASWRG	1.00E+00	-9.50E-02	1	230	24.63%	12899.3	26.50%
SCRT1(Zf)/HEK293-SCRT1.eGFP-ChIP-Seq(Encode)/Homer	GCAACAGGTG	1.00E+00	-8.81E-02	1	79	8.46%	4735.6	9.73%
Unknown-ESC-element(?)/mES-Nanog-ChIP-Seq(GSE11724)/Homer	CACAGCAGGGGG	1.00E+00	-8.73E-02	1	213	22.81%	12022	24.69%
ZNF669(Zf)/HEK293-ZNF669.GFP-ChIP-Seq(GSE58341)/Homer	GARTGGTCATCGCCC	1.00E+00	-8.47E-02	1	16	1.71%	1135.6	2.33%
FOXA1(Forkhead)/LNCAP-FOXA1-ChIP-Seq(GSE27824)/Homer	WAAGTAAACA	1.00E+00	-8.14E-02	1	184	19.70%	10488.9	21.54%
FOXM1(Forkhead)/MCF7-FOXM1-ChIP-Seq(GSE72977)/Homer	TRTTTACTTW	1.00E+00	-7.75E-02	1	162	17.34%	9316.9	19.14%
RAR:RXR(NR),DR5/ES-RAR-ChIP-Seq(GSE56893)/Homer	AGGTCAAGGTCA	1.00E+00	-7.44E-02	1	31	3.32%	2048.1	4.21%
HIF2a(bHLH)/785_O-HIF2a-ChIP-Seq(GSE34871)/Homer	GCACGTACCC	1.00E+00	-6.31E-02	1	72	7.71%	4424	9.09%
Tcf12(bHLH)/GM12878-Tcf12-ChIP-Seq(GSE32465)/Homer	VCAGCTGYTG	1.00E+00	-6.27E-02	1	293	31.37%	16408.9	33.70%
ZNF41(Zf)/HEK293-ZNF41.GFP-ChIP-Seq(GSE58341)/Homer	CCTCATGGTGYCYTWYTCCCTTGTG	1.00E+00	-6.26E-02	1	4	0.43%	388.2	0.80%
HNF1b(Homeobox)/PDAC-HNF1B-ChIP-Seq(GSE64557)/Homer	GTTAATNATTAA	1.00E+00	-6.02E-02	1	14	1.50%	1054.7	2.17%
Maz(Zf)/HepG2-Maz-ChIP-Seq(GSE31477)/Homer	GGGGGGGG	1.00E+00	-6.01E-02	1	421	45.07%	23166.3	47.58%
E2F1(E2F)/Hela-E2F1-ChIP-Seq(GSE22478)/Homer	CWGGCGGGAA	1.00E+00	-5.85E-02	1	60	6.42%	3763.7	7.73%
Atoh1(bHLH)/Cerebellum-Atoh1-ChIP-Seq(GSE22111)/Homer	VNRVCAGCTGGY	1.00E+00	-5.33E-02	1	301	32.23%	16892.7	34.70%
CHR(?)/Hela-CellCycle-Expression/Homer	SRGTTTCAAA	1.00E+00	-4.05E-02	1	93	9.96%	5706.3	11.72%
REST-NRSF(Zf)/Jurkat-NRSF-ChIP-Seq/Homer	GGMGCTGTCCATGGTGCTGA	1.00E+00	-4.04E-02	1	1	0.11%	168.7	0.35%
Mef2c(MADS)/GM12878-Mef2c-ChIP-Seq(GSE32465)/Homer	DCYAAAAATAGM	1.00E+00	-3.70E-02	1	127	13.60%	7619.9	15.65%
NPAS(bHLH)/Liver-NPAS-ChIP-Seq(GSE39860)/Homer	NVCACGTG	1.00E+00	-3.56E-02	1	324	34.69%	18255.4	37.50%
RARg(NR)/ES-RARg-ChIP-Seq(GSE30538)/Homer	AGGTCAAGGTCA	1.00E+00	-3.50E-02	1	6	0.64%	579.4	1.19%
NeuroD1(bHLH)/Islet-NeuroD1-ChIP-Seq(GSE30298)/Homer	GCCATCTGTT	1.00E+00	-3.25E-02	1	229	24.52%	13213.9	27.14%
LXRE(NR),DR4/RAW-LXRb.biotin-ChIP-Seq(GSE21512)/Homer	RGGTTACTANAGGTCA	1.00E+00	-2.99E-02	1	39	4.18%	2671.5	5.49%
NF1-halfsite(CTF)/LNCaP-NF1-ChIP-Seq(Unpublished)/Homer	YTGCCAAG	1.00E+00	-2.82E-02	1	438	46.90%	24328.6	49.97%
COUP-TFII(NR)/Artia-Nr2f2-ChIP-Seq(GSE46497)/Homer	AGRGGTCA	1.00E+00	-2.69E-02	1	474	50.75%	26218.9	53.85%
ARE(NR)/LNCAP-AR-ChIP-Seq(GSE27824)/Homer	RGRACASNSTGTYCYB	1.00E+00	-2.66E-02	1	48	5.14%	3222.6	6.62%
ZKSCAN1(Zf)/HepG2-ZKSCAN1-ChIP-Seq(Encode)/Homer	GCACAYAGTAGGKCY	1.00E+00	-2.57E-02	1	5	0.54%	531.9	1.09%
HNF6(Homeobox)/Liver-Hnf6-ChIP-Seq(ERP000394)/Homer	NTATYGATCH	1.00E+00	-2.49E-02	1	68	7.28%	4395.7	9.03%
Rfx5(HTH)/GM12878-Rfx5-ChIP-Seq(GSE31477)/Homer	SCCTAGCAACAG	1.00E+00	-2.26E-02	1	59	6.32%	3894.5	8.00%
GRE(NR),IR3/RAW264.7-GRE-ChIP-Seq(Unpublished)/Homer	VAGRACAKWCTGTYC	1.00E+00	-2.14E-02	1	34	3.64%	2424.4	4.98%
CTCF-SatelliteElement(Zf?)/CD4+-CTCF-ChIP-Seq(Barski_et_al.)/Homer	TGCAGTTCCMVNWRTGGCCA	1.00E+00	-1.89E-02	1	1	0.11%	207.5	0.43%
ZNF467(Zf)/HEK293-ZNF467.GFP-ChIP-Seq(GSE58341)/Homer	TGGGGAAGGGCM	1.00E+00	-1.64E-02	1	296	31.69%	17016.1	34.95%
Ap4(bHLH)/AML-Tfap4-ChIP-Seq(GSE45738)/Homer	NAHCAGCTGD	1.00E+00	-1.57E-02	1	322	34.48%	18415.5	37.83%
TCFL2(HMG)/K562-TCF7L2-ChIP-Seq(GSE29196)/Homer	ACWTCAAAGG	1.00E+00	-1.55E-02	1	6	0.64%	646.9	1.33%
NPAS2(bHLH)/Liver-NPAS2-ChIP-Seq(GSE39860)/Homer	KCCACGTGAC	1.00E+00	-1.25E-02	1	269	28.80%	15652.5	32.15%
KLF14(Zf)/HEK293-KLF14.GFP-ChIP-Seq(GSE58341)/Homer	RGKGGGCGKGGC	1.00E+00	-1.16E-02	1	533	57.07%	29532.6	60.66%
CTCF(Zf)/CD4+-CTCF-ChIP-Seq(Barski_et_al.)/Homer	AYAGTGCCMYCTRGTGGCCA	1.00E+00	-1.15E-02	1	24	2.57%	1890.3	3.88%
CUX1(Homeobox)/K562-CUX1-ChIP-Seq(GSE92882)/Homer	TATCGATNAN	1.00E+00	-1.01E-02	1	76	8.14%	5030.9	10.33%
Tbet(T-box)/CD8-Tbet-ChIP-Seq(GSE33802)/Homer	AGGTGTGAAM	1.00E+00	-9.82E-03	1	213	22.81%	12690.3	26.07%
Barx1(Homeobox)/Stomach-Barx1.3xFlag-ChIP-Seq(GSE69483)/Homer	AAACMATTAN	1.00E+00	-9.55E-03	1	56	6.00%	3870	7.95%
PGR(NR)/EndoStromal-PGR-ChIP-Seq(GSE69539)/Homer	AAGAACATWHTGTTC	1.00E+00	-9.48E-03	1	25	2.68%	1977.2	4.06%
MafF(bZIP)/HepG2-MafF-ChIP-Seq(GSE31477)/Homer	HWWGTCAGCAWWTTT	1.00E+00	-8.84E-03	1	38	4.07%	2797.6	5.75%
ZNF415(Zf)/HEK293-ZNF415.GFP-ChIP-Seq(GSE58341)/Homer	GRTGMTRGAGCC	1.00E+00	-7.37E-03	1	154	16.49%	9515.2	19.54%
Hoxa9(Homeobox)/ChickenMSG-Hoxa9.Flag-ChIP-Seq(GSE86088)/Homer	RGCAATNAAA	1.00E+00	-7.25E-03	1	414	44.33%	23498.2	48.27%
ZNF711(Zf)/SHSY5Y-ZNF711-ChIP-Seq(GSE20673)/Homer	AGGCCTAG	1.00E+00	-6.75E-03	1	551	58.99%	30607.2	62.87%
E2F3(E2F)/MEF-E2F3-ChIP-Seq(GSE71376)/Homer	BTKGGCGGGAAA	1.00E+00	-6.74E-03	1	156	16.70%	9647.5	19.82%
MyoG(bHLH)/C2C12-MyoG-ChIP-Seq(GSE36024)/Homer	AACAGCTG	1.00E+00	-6.49E-03	1	287	30.73%	16801.7	34.51%
NeuroG2(bHLH)/Fibroblast-NeuroG2-ChIP-Seq(GSE75910)/Homer	ACCATCTGTT	1.00E+00	-5.68E-03	1	369	39.51%	21201	43.55%
Tbr1(T-box)/Cortex-Tbr1-ChIP-Seq(GSE71384)/Homer	AAGGTGTKAA	1.00E+00	-5.09E-03	1	244	26.12%	14546.5	29.88%
Zic(Zf)/Cerebellum-ZIC1.2-ChIP-Seq(GSE60731)/Homer	CCTGCTGAGH	1.00E+00	-4.84E-03	1	228	24.41%	13689.7	28.12%
Tbox:Smad(T-box,MAD)/ESCd5-Smad2_3-ChIP-Seq(GSE29422)/Homer	AGGTGHCAGACA	1.00E+00	-3.30E-03	1	38	4.07%	2933.3	6.03%
CEBP(bZIP)/ThioMac-CEBPb-ChIP-Seq(GSE21512)/Homer	ATTGCGCAAC	1.00E+00	-2.27E-03	1	109	11.67%	7217.5	14.82%
Hoxd12(Homeobox)/ChickenMSG-Hoxd12.Flag-ChIP-Seq(GSE86088)/Homer	HDGYAATGAAAN	1.00E+00	-1.86E-03	1	305	32.66%	18087.5	37.15%
Foxh1(Forkhead)/hESC-FOXH1-ChIP-Seq(GSE29422)/Homer	NNTGTGGATTSS	1.00E+00	-1.69E-03	1	87	9.31%	5990.6	12.30%
GSC(Homeobox)/FrogEmbryos-GSC-ChIP-Seq(DRA000576)/Homer	RGGATTAR	1.00E+00	-1.54E-03	1	270	28.91%	16246.8	33.37%
CRX(Homeobox)/Retina-Crx-ChIP-Seq(GSE20012)/Homer	GCTAATCC	1.00E+00	-1.38E-03	1	443	47.43%	25448.1	52.27%
Cux2(Homeobox)/Liver-Cux2-ChIP-Seq(GSE35985)/Homer	HNRAATCAAT	1.00E+00	-1.14E-03	1	45	4.82%	3512.5	7.21%
Ascl1(bHLH)/NeuralTubes-Ascl1-ChIP-Seq(GSE55840)/Homer	NNVVCAGCTGBN	1.00E+00	-1.02E-03	1	442	47.32%	25469.1	52.31%
Eomes(T-box)/H9-Eomes-ChIP-Seq(GSE26097)/Homer	ATTAACACCT	1.00E+00	-9.36E-04	1	382	40.90%	22346.5	45.90%
E2F6(E2F)/Hela-E2F6-ChIP-Seq(GSE31477)/Homer	GGCGGGAARN	1.00E+00	-8.05E-04	1	131	14.03%	8672.6	17.81%
ZEB2(Zf)/SNU398-ZEB2-ChIP-Seq(GSE103048)/Homer	GNMCAGGTGTGC	1.00E+00	-7.65E-04	1	325	34.80%	19367.4	39.78%
Znf263(Zf)/K562-Znf263-ChIP-Seq(GSE31477)/Homer	CVGTSCTCCC	1.00E+00	-7.13E-04	1	500	53.53%	28550.3	58.64%
Smad3(MAD)/NPC-Smad3-ChIP-Seq(GSE36673)/Homer	TWGTCTGV	1.00E+00	-3.69E-04	1	566	60.60%	32052.5	65.84%
HIC1(Zf)/Treg-ZBTB29-ChIP-Seq(GSE99889)/Homer	TGCCAGCB	1.00E+00	-3.17E-04	1	539	57.71%	30717.5	63.09%
Olig2(bHLH)/Neuron-Olig2-ChIP-Seq(GSE30882)/Homer	RCCATMTGTT	1.00E+00	-2.21E-04	1	400	42.83%	23615.1	48.51%
Nkx3.1(Homeobox)/LNCaP-Nkx3.1-ChIP-Seq(GSE28264)/Homer	AAGCACTTAA	1.00E+00	-1.38E-04	1	471	50.43%	27408.1	56.30%
PR(NR)/T47D-PR-ChIP-Seq(GSE31130)/Homer	VAGRACAKNCTGTBC	1.00E+00	-1.24E-04	1	396	42.40%	23525.8	48.32%
BORIS(Zf)/K562-CTCFL-ChIP-Seq(GSE32465)/Homer	CNNBRGCGCCCCCTGSTGGC	1.00E+00	-1.22E-04	1	47	5.03%	3918	8.05%
Tbx21(T-box)/GM12878-TBX21-ChIP-Seq(Encode)/Homer	AGGTGTGAAA	1.00E+00	-1.03E-04	1	193	20.66%	12564.9	25.81%
ZNF416(Zf)/HEK293-ZNF416.GFP-ChIP-Seq(GSE58341)/Homer	WDNCTGGGCA	1.00E+00	-7.90E-05	1	429	45.93%	25344.8	52.06%
Erra(NR)/HepG2-Erra-ChIP-Seq(GSE31477)/Homer	CAAAGGTCAG	1.00E+00	-4.30E-05	1	525	56.21%	30397.9	62.44%
RARa(NR)/K562-RARa-ChIP-Seq(Encode)/Homer	TTGAMCTTTG	1.00E+00	-3.80E-05	1	586	62.74%	33484.6	68.78%
Nkx2.5(Homeobox)/HL1-Nkx2.5.biotin-ChIP-Seq(GSE21529)/Homer	RRSCACTYAA	1.00E+00	-2.40E-05	1	480	51.39%	28207.4	57.94%
Meis1(Homeobox)/MastCells-Meis1-ChIP-Seq(GSE48085)/Homer	VGCTGWCAVB	1.00E+00	-2.00E-05	1	346	37.04%	21227.8	43.60%
ZEB1(Zf)/PDAC-ZEB1-ChIP-Seq(GSE64557)/Homer	VCAGGTRDRY	1.00E+00	-8.00E-06	1	475	50.86%	28153.6	57.83%
Bapx1(Homeobox)/VertebralCol-Bapx1-ChIP-Seq(GSE36672)/Homer	TTRAGTGSYK	1.00E+00	-4.00E-06	1	476	50.96%	28325.2	58.18%
Slug(Zf)/Mesoderm-Snai2-ChIP-Seq(GSE61475)/Homer	SNGCACCTGCHS	1.00E+00	-1.00E-06	1	192	20.56%	13215.9	27.15%
E2A(bHLH)/proBcell-E2A-ChIP-Seq(GSE21978)/Homer	DNRCAGCTGY	1.00E+00	-1.00E-06	1	443	47.43%	26807.8	55.06%
GLIS3(Zf)/Thyroid-Glis3.GFP-ChIP-Seq(GSE103297)/Homer	CTCCCTGGGAGGCCN	1.00E+00	-1.00E-06	1	530	56.75%	31258.4	64.21%
Tbx6(T-box)/ESC-Tbx6-ChIP-Seq(GSE93524)/Homer	DAGGTGTBAA	1.00E+00	-1.00E-06	1	230	24.63%	15407	31.65%
Pitx1(Homeobox)/Chicken-Pitx1-ChIP-Seq(GSE38910)/Homer	TAATCCCN	1.00E+00	-1.00E-06	1	642	68.74%	36789.9	75.57%
Zac1(Zf)/Neuro2A-Plagl1-ChIP-Seq(GSE75942)/Homer	HAWGRGGCCM	1.00E+00	-1.00E-06	1	668	71.52%	38070.9	78.20%
Nkx2.2(Homeobox)/NPC-Nkx2.2-ChIP-Seq(GSE61673)/Homer	BTBRAGTGSN	1.00E+00	0.00E+00	1	451	48.29%	27491.5	56.47%
Nanog(Homeobox)/mES-Nanog-ChIP-Seq(GSE11724)/Homer	RGCCATTAAC	1.00E+00	0.00E+00	1	615	65.85%	35705.7	73.34%
E2A(bHLH),near_PU.1/Bcell-PU.1-ChIP-Seq(GSE21512)/Homer	NVCACCTGBN	1.00E+00	0.00E+00	1	429	45.93%	26427.2	54.28%
Nkx2.1(Homeobox)/LungAC-Nkx2.1-ChIP-Seq(GSE43252)/Homer	RSCACTYRAG	1.00E+00	0.00E+00	1	561	60.06%	33227.1	68.25%
THRb(NR)/Liver-NR1A2-ChIP-Seq(GSE52613)/Homer	TRAGGTCA	1.00E+00	0.00E+00	1	715	76.55%	40595.6	83.38%
HEB(bHLH)/mES-Heb-ChIP-Seq(GSE53233)/Homer	VCAGCTGBNN	1.00E+00	0.00E+00	1	515	55.14%	31200.3	64.09%
AR-halfsite(NR)/LNCaP-AR-ChIP-Seq(GSE27824)/Homer	CCAGGAACAG	1.00E+00	0.00E+00	1	659	70.56%	38219.4	78.50%
Tgif1(Homeobox)/mES-Tgif1-ChIP-Seq(GSE55404)/Homer	YTGWCADY	1.00E+00	0.00E+00	1	469	50.21%	29542.2	60.68%
Tgif2(Homeobox)/mES-Tgif2-ChIP-Seq(GSE55404)/Homer	TGTCANYT	1.00E+00	0.00E+00	1	515	55.14%	31917.6	65.56%
Ptf1a(bHLH)/Panc1-Ptf1a-ChIP-Seq(GSE47459)/Homer	ACAGCTGTTN	1.00E+00	0.00E+00	1	590	63.17%	35692.8	73.31%
SCL(bHLH)/HPC7-Scl-ChIP-Seq(GSE13511)/Homer	AVCAGCTG	1.00E+00	0.00E+00	1	698	74.73%	41396.1	85.03%
DUX(Homeobox)/C2C12-Dux-ChIP-Seq(GSE87279)/Homer	BCWGATTCAATCAAN	1.00E+00	0.00E+00	1	0	0.00%	21.5	0.04%
Tbx5(T-box)/HL1-Tbx5.biotin-ChIP-Seq(GSE21529)/Homer	AGGTGTCA	1.00E+00	0.00E+00	1	594	63.60%	37404	76.83%
ZFP3(Zf)/HEK293-ZFP3.GFP-ChIP-Seq(GSE58341)/Homer	GGGTTTTGAAGGATGARTAGGAGTT	1.00E+00	0.00E+00	1	0	0.00%	82	0.17%
