## Supplemental_Table_S3 for "Detecting regulatory elements in high-throughput reporter assays"

Table S3: Motifs enriched in inhibitor-responsive repressive regulatory elements exclusively reported by Muerdter et al. (2018).
Motif Name	Consensus	P-value	Log P-value	q-value (Benjamini)	# of Target Sequences with Motif(of 2701)	% of Target Sequences with Motif	# of Background Sequences with Motif(of 46009)	% of Background Sequences with Motif
Jun-AP1(bZIP)/K562-cJun-ChIP-Seq(GSE31477)/Homer	GATGASTCATCN	1.00E-217	-5.01E+02	0	879	32.54%	4706.7	10.23%
Fosl2(bZIP)/3T3L1-Fosl2-ChIP-Seq(GSE56872)/Homer	NATGASTCABNN	1.00E-210	-4.85E+02	0	1036	38.36%	6512.2	14.15%
Fra2(bZIP)/Striatum-Fra2-ChIP-Seq(GSE43429)/Homer	GGATGACTCATC	1.00E-192	-4.43E+02	0	1232	45.61%	9307.3	20.22%
JunB(bZIP)/DendriticCells-Junb-ChIP-Seq(GSE36099)/Homer	RATGASTCAT	1.00E-179	-4.14E+02	0	1307	48.39%	10630.2	23.10%
Fra1(bZIP)/BT549-Fra1-ChIP-Seq(GSE46166)/Homer	NNATGASTCATH	1.00E-174	-4.02E+02	0	1294	47.91%	10604.4	23.04%
ISRE(IRF)/ThioMac-LPS-Expression(GSE23622)/Homer	AGTTTCASTTTC	1.00E-172	-3.97E+02	0	418	15.48%	1299.4	2.82%
BATF(bZIP)/Th17-BATF-ChIP-Seq(GSE39756)/Homer	DATGASTCAT	1.00E-160	-3.69E+02	0	1388	51.39%	12352.4	26.84%
Atf3(bZIP)/GBM-ATF3-ChIP-Seq(GSE33912)/Homer	DATGASTCATHN	1.00E-155	-3.58E+02	0	1399	51.80%	12656.5	27.50%
IRF2(IRF)/Erythroblas-IRF2-ChIP-Seq(GSE36985)/Homer	GAAASYGAAASY	1.00E-154	-3.55E+02	0	511	18.92%	2198.8	4.78%
AP-1(bZIP)/ThioMac-PU.1-ChIP-Seq(GSE21512)/Homer	VTGACTCATC	1.00E-138	-3.19E+02	0	1462	54.13%	14169.2	30.79%
IRF3(IRF)/BMDM-Irf3-ChIP-Seq(GSE67343)/Homer	AGTTTCAKTTTC	1.00E-133	-3.08E+02	0	941	34.84%	7140.3	15.52%
IRF1(IRF)/PBMC-IRF1-ChIP-Seq(GSE43036)/Homer	GAAAGTGAAAGT	1.00E-129	-2.98E+02	0	578	21.40%	3182.7	6.92%
Bach2(bZIP)/OCILy7-Bach2-ChIP-Seq(GSE44420)/Homer	TGCTGAGTCA	1.00E-119	-2.76E+02	0	633	23.44%	3919.7	8.52%
IRF8(IRF)/BMDM-IRF8-ChIP-Seq(GSE77884)/Homer	GRAASTGAAAST	1.00E-117	-2.69E+02	0	914	33.84%	7266	15.79%
Fli1(ETS)/CD8-FLI-ChIP-Seq(GSE20898)/Homer	NRYTTCCGGH	1.00E-110	-2.55E+02	0	1883	69.71%	22271.3	48.39%
Elk1(ETS)/Hela-Elk1-ChIP-Seq(GSE31477)/Homer	HACTTCCGGY	1.00E-105	-2.43E+02	0	1226	45.39%	11896.8	25.85%
ETV4(ETS)/HepG2-ETV4-ChIP-Seq(ENCODE)/Homer	ACCGGAAGTG	1.00E-96	-2.21E+02	0	1866	69.09%	22659.9	49.24%
NF-E2(bZIP)/K562-NFE2-ChIP-Seq(GSE31477)/Homer	GATGACTCAGCA	1.00E-96	-2.21E+02	0	290	10.74%	1112.7	2.42%
GABPA(ETS)/Jurkat-GABPa-ChIP-Seq(GSE17954)/Homer	RACCGGAAGT	1.00E-95	-2.19E+02	0	1628	60.27%	18600.6	40.42%
Elk4(ETS)/Hela-Elk4-ChIP-Seq(GSE31477)/Homer	NRYTTCCGGY	1.00E-92	-2.12E+02	0	1179	43.65%	11736	25.50%
Bach1(bZIP)/K562-Bach1-ChIP-Seq(GSE31477)/Homer	AWWNTGCTGAGTCAT	1.00E-91	-2.11E+02	0	266	9.85%	979.8	2.13%
ETS1(ETS)/Jurkat-ETS1-ChIP-Seq(GSE17954)/Homer	ACAGGAAGTG	1.00E-90	-2.09E+02	0	1761	65.20%	21071.7	45.79%
Nrf2(bZIP)/Lymphoblast-Nrf2-ChIP-Seq(GSE37589)/Homer	HTGCTGAGTCAT	1.00E-89	-2.07E+02	0	258	9.55%	937.9	2.04%
ETV1(ETS)/GIST48-ETV1-ChIP-Seq(GSE22441)/Homer	AACCGGAAGT	1.00E-89	-2.07E+02	0	2044	75.68%	26274.9	57.09%
ELF1(ETS)/Jurkat-ELF1-ChIP-Seq(SRA014231)/Homer	AVCCGGAAGT	1.00E-87	-2.01E+02	0	1123	41.58%	11122.3	24.17%
NFE2L2(bZIP)/HepG2-NFE2L2-ChIP-Seq(Encode)/Homer	AWWWTGCTGAGTCAT	1.00E-87	-2.01E+02	0	248	9.18%	893.2	1.94%
ETS(ETS)/Promoter/Homer	AACCGGAAGT	1.00E-82	-1.91E+02	0	783	28.99%	6663.8	14.48%
Elf4(ETS)/BMDM-Elf4-ChIP-Seq(GSE88699)/Homer	ACTTCCKGKT	1.00E-81	-1.87E+02	0	1722	63.75%	20901.8	45.42%
EWS:FLI1-fusion(ETS)/SK_N_MC-EWS:FLI1-ChIP-Seq(SRA014231)/Homer	VACAGGAAAT	1.00E-79	-1.82E+02	0	1197	44.32%	12572	27.32%
ERG(ETS)/VCaP-ERG-ChIP-Seq(GSE14097)/Homer	ACAGGAAGTG	1.00E-76	-1.76E+02	0	2188	81.01%	29796.6	64.75%
Etv2(ETS)/ES-ER71-ChIP-Seq(GSE59402)/Homer(0.967)	NNAYTTCCTGHN	1.00E-66	-1.53E+02	0	1624	60.13%	20029	43.52%
EHF(ETS)/LoVo-EHF-ChIP-Seq(GSE49402)/Homer	AVCAGGAAGT	1.00E-62	-1.44E+02	0	1940	71.83%	25841.7	56.15%
PU.1:IRF8(ETS:IRF)/pDC-Irf8-ChIP-Seq(GSE66899)/Homer	GGAAGTGAAAST	1.00E-52	-1.22E+02	0	518	19.18%	4347.2	9.45%
Atf2(bZIP)/3T3L1-Atf2-ChIP-Seq(GSE56872)/Homer	NRRTGACGTCAT	1.00E-47	-1.10E+02	0	774	28.66%	7949.4	17.27%
NFkB-p65(RHD)/GM12787-p65-ChIP-Seq(GSE19485)/Homer	WGGGGATTTCCC	1.00E-46	-1.08E+02	0	1154	42.72%	13611.1	29.58%
CRE(bZIP)/Promoter/Homer	CSGTGACGTCAC	1.00E-46	-1.08E+02	0	501	18.55%	4359.3	9.47%
JunD(bZIP)/K562-JunD-ChIP-Seq/Homer	ATGACGTCATCN	1.00E-46	-1.08E+02	0	248	9.18%	1478.9	3.21%
Stat3+il21(Stat)/CD4-Stat3-ChIP-Seq(GSE19198)/Homer	SVYTTCCNGGAARB	1.00E-46	-1.06E+02	0	1266	46.87%	15420.5	33.51%
Stat3(Stat)/mES-Stat3-ChIP-Seq(GSE11431)/Homer	CTTCCGGGAA	1.00E-44	-1.03E+02	0	1004	37.17%	11457.3	24.90%
ELF3(ETS)/PDAC-ELF3-ChIP-Seq(GSE64557)/Homer	ANCAGGAAGT	1.00E-43	-1.01E+02	0	1304	48.28%	16174.1	35.14%
MafK(bZIP)/C2C12-MafK-ChIP-Seq(GSE36030)/Homer	GCTGASTCAGCA	1.00E-42	-9.88E+01	0	556	20.58%	5214.1	11.33%
Ets1-distal(ETS)/CD4+-PolII-ChIP-Seq(Barski_et_al.)/Homer	MACAGGAAGT	1.00E-42	-9.79E+01	0	648	23.99%	6461.2	14.04%
EWS:ERG-fusion(ETS)/CADO_ES1-EWS:ERG-ChIP-Seq(SRA014231)/Homer	ATTTCCTGTN	1.00E-41	-9.48E+01	0	1305	48.32%	16382.9	35.60%
NFkB-p65-Rel(RHD)/ThioMac-LPS-Expression(GSE23622)/Homer	GGAAATTCCC	1.00E-41	-9.46E+01	0	233	8.63%	1446.9	3.14%
Atf1(bZIP)/K562-ATF1-ChIP-Seq(GSE31477)/Homer	GATGACGTCA	1.00E-40	-9.22E+01	0	1339	49.57%	17015.8	36.97%
Atf7(bZIP)/3T3L1-Atf7-ChIP-Seq(GSE56872)/Homer	NGRTGACGTCAY	1.00E-39	-9.15E+01	0	1086	40.21%	13021.4	28.29%
ELF5(ETS)/T47D-ELF5-ChIP-Seq(GSE30407)/Homer	ACVAGGAAGT	1.00E-38	-8.88E+01	0	1282	47.46%	16199.6	35.20%
PU.1(ETS)/ThioMac-PU.1-ChIP-Seq(GSE21512)/Homer	AGAGGAAGTG	1.00E-38	-8.82E+01	0	961	35.58%	11203.4	24.34%
STAT1(Stat)/HelaS3-STAT1-ChIP-Seq(GSE12782)/Homer	NATTTCCNGGAAAT	1.00E-38	-8.75E+01	0	655	24.25%	6780	14.73%
PU.1-IRF(ETS:IRF)/Bcell-PU.1-ChIP-Seq(GSE21512)/Homer	MGGAAGTGAAAC	1.00E-35	-8.23E+01	0	1913	70.83%	27230.1	59.17%
SPDEF(ETS)/VCaP-SPDEF-ChIP-Seq(SRA014231)/Homer	ASWTCCTGBT	1.00E-34	-7.84E+01	0	1559	57.72%	21141.4	45.94%
c-Jun-CRE(bZIP)/K562-cJun-ChIP-Seq(GSE31477)/Homer	ATGACGTCATCY	1.00E-32	-7.57E+01	0	710	26.29%	7843.7	17.04%
STAT4(Stat)/CD4-Stat4-ChIP-Seq(GSE22104)/Homer	NYTTCCWGGAAR	1.00E-31	-7.33E+01	0	1450	53.68%	19485.9	42.34%
STAT5(Stat)/mCD4+-Stat5-ChIP-Seq(GSE12346)/Homer	RTTTCTNAGAAA	1.00E-25	-5.98E+01	0	677	25.06%	7803.6	16.96%
T1ISRE(IRF)/ThioMac-Ifnb-Expression/Homer	ACTTTCGTTTCT	1.00E-25	-5.77E+01	0	66	2.44%	221.2	0.48%
TEAD4(TEA)/Tropoblast-Tead4-ChIP-Seq(GSE37350)/Homer	CCWGGAATGY	1.00E-24	-5.59E+01	0	1370	50.72%	18828.8	40.91%
YY1(Zf)/Promoter/Homer	CAAGATGGCGGC	1.00E-22	-5.20E+01	0	203	7.52%	1609.8	3.50%
Bcl6(Zf)/Liver-Bcl6-ChIP-Seq(GSE31578)/Homer	NNNCTTTCCAGGAAA	1.00E-22	-5.12E+01	0	1828	67.68%	26924.1	58.50%
MafA(bZIP)/Islet-MafA-ChIP-Seq(GSE30298)/Homer	TGCTGACTCA	1.00E-20	-4.71E+01	0	1184	43.84%	16143.3	35.08%
TEAD2(TEA)/Py2T-Tead2-ChIP-Seq(GSE55709)/Homer	CCWGGAATGY	1.00E-19	-4.47E+01	0	955	35.36%	12569.7	27.31%
TEAD(TEA)/Fibroblast-PU.1-ChIP-Seq(Unpublished)/Homer	YCWGGAATGY	1.00E-18	-4.25E+01	0	1121	41.50%	15322.7	33.29%
TEAD3(TEA)/HepG2-TEAD3-ChIP-Seq(Encode)/Homer	TRCATTCCAG	1.00E-18	-4.25E+01	0	1595	59.05%	23253.9	50.53%
IRF4(IRF)/GM12878-IRF4-ChIP-Seq(GSE32465)/Homer	ACTGAAACCA	1.00E-17	-4.09E+01	0	744	27.55%	9442.1	20.52%
NFIL3(bZIP)/HepG2-NFIL3-ChIP-Seq(Encode)/Homer	VTTACGTAAYNNNNN	1.00E-17	-3.94E+01	0	909	33.65%	12071.9	26.23%
ZNF467(Zf)/HEK293-ZNF467.GFP-ChIP-Seq(GSE58341)/Homer	TGGGGAAGGGCM	1.00E-16	-3.81E+01	0	1469	54.39%	21317.6	46.32%
MafB(bZIP)/BMM-Mafb-ChIP-Seq(GSE75722)/Homer	WNTGCTGASTCAGCANWTTY	1.00E-15	-3.64E+01	0	728	26.95%	9381.8	20.39%
TEAD1(TEAD)/HepG2-TEAD1-ChIP-Seq(Encode)/Homer	CYRCATTCCA	1.00E-14	-3.40E+01	0	1436	53.17%	20978	45.58%
SpiB(ETS)/OCILY3-SPIB-ChIP-Seq(GSE56857)/Homer	AAAGRGGAAGTG	1.00E-14	-3.33E+01	0	471	17.44%	5635.6	12.25%
STAT6(Stat)/Macrophage-Stat6-ChIP-Seq(GSE38377)/Homer	TTCCKNAGAA	1.00E-13	-3.10E+01	0	851	31.51%	11542.7	25.08%
Zfp281(Zf)/ES-Zfp281-ChIP-Seq(GSE81042)/Homer	CCCCTCCCCCAC	1.00E-13	-3.01E+01	0	462	17.10%	5618.1	12.21%
USF1(bHLH)/GM12878-Usf1-ChIP-Seq(GSE32465)/Homer	SGTCACGTGR	1.00E-12	-2.82E+01	0	775	28.69%	10482.9	22.78%
Maz(Zf)/HepG2-Maz-ChIP-Seq(GSE31477)/Homer	GGGGGGGG	1.00E-12	-2.80E+01	0	1725	63.87%	26302.6	57.15%
KLF3(Zf)/MEF-Klf3-ChIP-Seq(GSE44748)/Homer	NRGCCCCRCCCHBNN	1.00E-11	-2.69E+01	0	1024	37.91%	14540.2	31.59%
Rbpj1(?)/Panc1-Rbpj1-ChIP-Seq(GSE47459)/Homer	HTTTCCCASG	1.00E-11	-2.66E+01	0	1894	70.12%	29371.9	63.82%
STAT6(Stat)/CD4-Stat6-ChIP-Seq(GSE22104)/Homer	ABTTCYYRRGAA	1.00E-11	-2.55E+01	0	820	30.36%	11337.3	24.63%
RXR(NR),DR1/3T3L1-RXR-ChIP-Seq(GSE13511)/Homer	TAGGGCAAAGGTCA	1.00E-10	-2.47E+01	0	1655	61.27%	25294.8	54.96%
PRDM1(Zf)/Hela-PRDM1-ChIP-Seq(GSE31477)/Homer	ACTTTCACTTTC	1.00E-10	-2.36E+01	0	915	33.88%	12964.1	28.17%
NFAT(RHD)/Jurkat-NFATC1-ChIP-Seq(Jolma_et_al.)/Homer	ATTTTCCATT	1.00E-10	-2.35E+01	0	1272	47.09%	18848.9	40.96%
AP-2gamma(AP2)/MCF7-TFAP2C-ChIP-Seq(GSE21234)/Homer	SCCTSAGGSCAW	1.00E-09	-2.28E+01	0	1605	59.42%	24557.8	53.36%
ETS:RUNX(ETS,Runt)/Jurkat-RUNX1-ChIP-Seq(GSE17954)/Homer	RCAGGATGTGGT	1.00E-09	-2.28E+01	0	228	8.44%	2512.7	5.46%
Klf4(Zf)/mES-Klf4-ChIP-Seq(GSE11431)/Homer	GCCACACCCA	1.00E-09	-2.22E+01	0	866	32.06%	12258.6	26.64%
KLF6(Zf)/PDAC-KLF6-ChIP-Seq(GSE64557)/Homer	MKGGGYGTGGCC	1.00E-09	-2.18E+01	0	1628	60.27%	25020.9	54.37%
Foxo1(Forkhead)/RAW-Foxo1-ChIP-Seq(Fan_et_al.)/Homer	CTGTTTAC	1.00E-09	-2.11E+01	0	2035	75.34%	32250.5	70.08%
NFkB-p50,p52(RHD)/Monocyte-p50-ChIP-Chip(Schreiber_et_al.)/Homer	GGGGGAATCCCC	1.00E-09	-2.11E+01	0	311	11.51%	3744.4	8.14%
Sp2(Zf)/HEK293-Sp2.eGFP-ChIP-Seq(Encode)/Homer	YGGCCCCGCCCC	1.00E-08	-2.02E+01	0	1941	71.86%	30627.9	66.55%
Esrrb(NR)/mES-Esrrb-ChIP-Seq(GSE11431)/Homer	KTGACCTTGA	1.00E-08	-1.97E+01	0	1042	38.58%	15283.7	33.21%
Sp5(Zf)/mES-Sp5.Flag-ChIP-Seq(GSE72989)/Homer	RGKGGGCGGAGC	1.00E-08	-1.97E+01	0	1540	57.02%	23656.7	51.40%
TFE3(bHLH)/MEF-TFE3-ChIP-Seq(GSE75757)/Homer	GTCACGTGACYV	1.00E-08	-1.92E+01	0	150	5.55%	1550.6	3.37%
Nur77(NR)/K562-NR4A1-ChIP-Seq(GSE31363)/Homer	TGACCTTTNCNT	1.00E-08	-1.91E+01	0	317	11.74%	3908.2	8.49%
Rfx6(HTH)/Min6b1-Rfx6.HA-ChIP-Seq(GSE62844)/Homer	TGTTKCCTAGCAACM	1.00E-08	-1.91E+01	0	1452	53.76%	22198.5	48.24%
bZIP:IRF(bZIP,IRF)/Th17-BatF-ChIP-Seq(GSE39756)/Homer	NAGTTTCABTHTGACTNW	1.00E-08	-1.89E+01	0	707	26.18%	9918.3	21.55%
E2F(E2F)/Hela-CellCycle-Expression/Homer	TTSGCGCGAAAA	1.00E-08	-1.87E+01	0	95	3.52%	855.7	1.86%
WT1(Zf)/Kidney-WT1-ChIP-Seq(GSE90016)/Homer	MCTCCCMCRCAB	1.00E-07	-1.83E+01	0	1045	38.69%	15433.7	33.54%
TR4(NR),DR1/Hela-TR4-ChIP-Seq(GSE24685)/Homer	GAGGTCAAAGGTCA	1.00E-07	-1.77E+01	0	244	9.03%	2900.9	6.30%
c-Myc(bHLH)/LNCAP-cMyc-ChIP-Seq(Unpublished)/Homer	VCCACGTG	1.00E-07	-1.73E+01	0	710	26.29%	10064.7	21.87%
MITF(bHLH)/MastCells-MITF-ChIP-Seq(GSE48085)/Homer	RTCATGTGAC	1.00E-07	-1.70E+01	0	1279	47.35%	19426.2	42.21%
AP-2alpha(AP2)/Hela-AP2alpha-ChIP-Seq(GSE31477)/Homer	ATGCCCTGAGGC	1.00E-07	-1.69E+01	0	1369	50.68%	20960.8	45.55%
Sox3(HMG)/NPC-Sox3-ChIP-Seq(GSE33059)/Homer	CCWTTGTY	1.00E-07	-1.67E+01	0	1815	67.20%	28663.6	62.28%
VDR(NR),DR3/GM10855-VDR+vitD-ChIP-Seq(GSE22484)/Homer	ARAGGTCANWGAGTTCANNN	1.00E-07	-1.66E+01	0	446	16.51%	5964.2	12.96%
RFX(HTH)/K562-RFX3-ChIP-Seq(SRA012198)/Homer	CGGTTGCCATGGCAAC	1.00E-07	-1.65E+01	0	142	5.26%	1511.2	3.28%
COUP-TFII(NR)/K562-NR2F1-ChIP-Seq(Encode)/Homer	GKBCARAGGTCA	1.00E-06	-1.61E+01	0	2040	75.53%	32696.5	71.05%
Arnt:Ahr(bHLH)/MCF7-Arnt-ChIP-Seq(Lo_et_al.)/Homer	TBGCACGCAA	1.00E-06	-1.59E+01	0	907	33.58%	13344.8	29.00%
KLF5(Zf)/LoVo-KLF5-ChIP-Seq(GSE49402)/Homer	DGGGYGKGGC	1.00E-06	-1.58E+01	0	1843	68.23%	29225.2	63.50%
Klf9(Zf)/GBM-Klf9-ChIP-Seq(GSE62211)/Homer	GCCACRCCCACY	1.00E-06	-1.58E+01	0	728	26.95%	10453.2	22.71%
CArG(MADS)/PUER-Srf-ChIP-Seq(Sullivan_et_al.)/Homer	CCATATATGGNM	1.00E-06	-1.57E+01	0	487	18.03%	6649.9	14.45%
E2F4(E2F)/K562-E2F4-ChIP-Seq(GSE31477)/Homer	GGCGGGAAAH	1.00E-06	-1.53E+01	0	631	23.36%	8938.7	19.42%
PPARE(NR),DR1/3T3L1-Pparg-ChIP-Seq(GSE13511)/Homer	TGACCTTTGCCCCA	1.00E-06	-1.52E+01	0	1447	53.57%	22418.3	48.71%
PPARa(NR),DR1/Liver-Ppara-ChIP-Seq(GSE47954)/Homer	VNAGGKCAAAGGTCA	1.00E-06	-1.51E+01	0	1531	56.68%	23863.4	51.85%
FOXK2(Forkhead)/U2OS-FOXK2-ChIP-Seq(E-MTAB-2204)/Homer	SCHTGTTTACAT	1.00E-06	-1.51E+01	0	905	33.51%	13373	29.06%
E-box(bHLH)/Promoter/Homer	SSGGTCACGTGA	1.00E-06	-1.49E+01	0	153	5.66%	1709.7	3.72%
CLOCK(bHLH)/Liver-Clock-ChIP-Seq(GSE39860)/Homer	GHCACGTG	1.00E-06	-1.48E+01	0	815	30.17%	11928.4	25.92%
Rfx2(HTH)/LoVo-RFX2-ChIP-Seq(GSE49402)/Homer	GTTGCCATGGCAACM	1.00E-06	-1.44E+01	0	156	5.78%	1765.7	3.84%
Hoxa10(Homeobox)/ChickenMSG-Hoxa10.Flag-ChIP-Seq(GSE86088)/Homer	GGYAATGAAA	1.00E-06	-1.42E+01	0	808	29.91%	11859	25.77%
HIF-1b(HLH)/T47D-HIF1b-ChIP-Seq(GSE59937)/Homer	RTACGTGC	1.00E-05	-1.38E+01	0	1382	51.17%	21441.6	46.59%
NFAT:AP1(RHD,bZIP)/Jurkat-NFATC1-ChIP-Seq(Jolma_et_al.)/Homer	SARTGGAAAAWRTGAGTCAB	1.00E-05	-1.34E+01	0	321	11.88%	4222	9.17%
EBF1(EBF)/Near-E2A-ChIP-Seq(GSE21512)/Homer	GTCCCCWGGGGA	1.00E-05	-1.34E+01	0	1596	59.09%	25139	54.62%
EKLF(Zf)/Erythrocyte-Klf1-ChIP-Seq(GSE20478)/Homer	NWGGGTGTGGCY	1.00E-05	-1.29E+01	0	499	18.47%	7002.2	15.22%
n-Myc(bHLH)/mES-nMyc-ChIP-Seq(GSE11431)/Homer	VRCCACGTGG	1.00E-05	-1.27E+01	0	1029	38.10%	15609.3	33.92%
RORg(NR)/Liver-Rorc-ChIP-Seq(GSE101115)/Homer	WAABTAGGTCAV	1.00E-05	-1.23E+01	0	177	6.55%	2136.1	4.64%
EAR2(NR)/K562-NR2F6-ChIP-Seq(Encode)/Homer	NRBCARRGGTCA	1.00E-05	-1.19E+01	0	1952	72.27%	31478.3	68.40%
Ap4(bHLH)/AML-Tfap4-ChIP-Seq(GSE45738)/Homer	NAHCAGCTGD	1.00E-05	-1.18E+01	0	1571	58.16%	24853.7	54.00%
HIF-1a(bHLH)/MCF7-HIF1a-ChIP-Seq(GSE28352)/Homer	TACGTGCV	1.00E-05	-1.18E+01	0	444	16.44%	6213.9	13.50%
FXR(NR),IR1/Liver-FXR-ChIP-Seq(Chong_et_al.)/Homer	AGGTCANTGACCTB	1.00E-05	-1.16E+01	0	736	27.25%	10892.5	23.67%
Tcf12(bHLH)/GM12878-Tcf12-ChIP-Seq(GSE32465)/Homer	VCAGCTGYTG	1.00E-05	-1.16E+01	0	1396	51.68%	21885.1	47.55%
Sox2(HMG)/mES-Sox2-ChIP-Seq(GSE11431)/Homer	BCCATTGTTC	1.00E-04	-1.14E+01	0	1102	40.80%	16945.8	36.82%
bHLHE41(bHLH)/proB-Bhlhe41-ChIP-Seq(GSE93764)/Homer	KCACGTGMCN	1.00E-04	-1.13E+01	0	1439	53.28%	22640.3	49.20%
Atf4(bZIP)/MEF-Atf4-ChIP-Seq(GSE35681)/Homer	MTGATGCAAT	1.00E-04	-1.13E+01	0	429	15.88%	6012.7	13.07%
BMYB(HTH)/Hela-BMYB-ChIP-Seq(GSE27030)/Homer	NHAACBGYYV	1.00E-04	-1.09E+01	0.0001	1621	60.01%	25805.8	56.07%
KLF10(Zf)/HEK293-KLF10.GFP-ChIP-Seq(GSE58341)/Homer	GGGGGTGTGTCC	1.00E-04	-1.05E+01	0.0001	928	34.36%	14145.8	30.74%
THRb(NR)/Liver-NR1A2-ChIP-Seq(GSE52613)/Homer	TRAGGTCA	1.00E-04	-1.02E+01	0.0001	2634	97.52%	44234.6	96.12%
COUP-TFII(NR)/Artia-Nr2f2-ChIP-Seq(GSE46497)/Homer	AGRGGTCA	1.00E-04	-1.01E+01	0.0001	2123	78.60%	34685.2	75.37%
Tcf21(bHLH)/ArterySmoothMuscle-Tcf21-ChIP-Seq(GSE61369)/Homer	NAACAGCTGG	1.00E-04	-1.01E+01	0.0001	1347	49.87%	21207.8	46.08%
FOXK1(Forkhead)/HEK293-FOXK1-ChIP-Seq(GSE51673)/Homer	NVWTGTTTAC	1.00E-04	-9.93E+00	0.0002	1235	45.72%	19325.5	41.99%
Sox10(HMG)/SciaticNerve-Sox3-ChIP-Seq(GSE35132)/Homer	CCWTTGTYYB	1.00E-04	-9.70E+00	0.0002	1733	64.16%	27866.9	60.55%
ZNF189(Zf)/HEK293-ZNF189.GFP-ChIP-Seq(GSE58341)/Homer	TGGAACAGMA	1.00E-04	-9.55E+00	0.0002	1177	43.58%	18389	39.96%
ZFX(Zf)/mES-Zfx-ChIP-Seq(GSE11431)/Homer	AGGCCTRG	1.00E-04	-9.49E+00	0.0002	1779	65.86%	28687.3	62.33%
NF1(CTF)/LNCAP-NF1-ChIP-Seq(Unpublished)/Homer	CYTGGCABNSTGCCAR	1.00E-04	-9.39E+00	0.0003	717	26.55%	10777	23.42%
MYB(HTH)/ERMYB-Myb-ChIPSeq(GSE22095)/Homer	GGCVGTTR	1.00E-04	-9.37E+00	0.0003	1751	64.83%	28214.3	61.31%
X-box(HTH)/NPC-H3K4me1-ChIP-Seq(GSE16256)/Homer	GGTTGCCATGGCAA	1.00E-04	-9.35E+00	0.0003	168	6.22%	2124.6	4.62%
Nr5a2(NR)/mES-Nr5a2-ChIP-Seq(GSE19019)/Homer	BTCAAGGTCA	1.00E-04	-9.33E+00	0.0003	814	30.14%	12373.1	26.89%
HNF4a(NR),DR1/HepG2-HNF4a-ChIP-Seq(GSE25021)/Homer	CARRGKBCAAAGTYCA	1.00E-03	-8.62E+00	0.0005	737	27.29%	11178.5	24.29%
EBF2(EBF)/BrownAdipose-EBF2-ChIP-Seq(GSE97114)/Homer	NABTCCCWDGGGAVH	1.00E-03	-8.59E+00	0.0005	1417	52.46%	22559.7	49.02%
IRF:BATF(IRF:bZIP)/pDC-Irf8-ChIP-Seq(GSE66899)/Homer	CTTTCANTATGACTV	1.00E-03	-8.56E+00	0.0006	191	7.07%	2504.8	5.44%
HRE(HSF)/Striatum-HSF1-ChIP-Seq(GSE38000)/Homer	TTCTAGAABNTTCTA	1.00E-03	-8.43E+00	0.0006	352	13.03%	4996.9	10.86%
GFY-Staf(?,Zf)/Promoter/Homer	RACTACAATTCCCAGAAKGC	1.00E-03	-8.27E+00	0.0007	79	2.92%	887	1.93%
Six2(Homeobox)/NephronProgenitor-Six2-ChIP-Seq(GSE39837)/Homer	GWAAYHTGAKMC	1.00E-03	-8.22E+00	0.0008	1234	45.69%	19499.3	42.37%
bHLHE40(bHLH)/HepG2-BHLHE40-ChIP-Seq(GSE31477)/Homer	KCACGTGMCN	1.00E-03	-8.20E+00	0.0008	494	18.29%	7272.4	15.80%
Tgif2(Homeobox)/mES-Tgif2-ChIP-Seq(GSE55404)/Homer	TGTCANYT	1.00E-03	-8.12E+00	0.0008	2454	90.86%	40871	88.81%
Sox6(HMG)/Myotubes-Sox6-ChIP-Seq(GSE32627)/Homer	CCATTGTTNY	1.00E-03	-8.12E+00	0.0008	1657	61.35%	26730.3	58.08%
HLF(bZIP)/HSC-HLF.Flag-ChIP-Seq(GSE69817)/Homer	RTTATGYAAB	1.00E-03	-8.10E+00	0.0008	990	36.65%	15417.4	33.50%
Hand2(bHLH)/Mesoderm-Hand2-ChIP-Seq(GSE61475)/Homer	TGACANARRCCAGRC	1.00E-03	-8.06E+00	0.0009	756	27.99%	11546.5	25.09%
Sox4(HMG)/proB-Sox4-ChIP-Seq(GSE50066)/Homer	YCTTTGTTCC	1.00E-03	-7.99E+00	0.0009	1088	40.28%	17069.6	37.09%
Chop(bZIP)/MEF-Chop-ChIP-Seq(GSE35681)/Homer	ATTGCATCAT	1.00E-03	-7.91E+00	0.001	345	12.77%	4923.2	10.70%
Egr1(Zf)/K562-Egr1-ChIP-Seq(GSE32465)/Homer	TGCGTGGGYG	1.00E-03	-7.82E+00	0.0011	1015	37.58%	15867.5	34.48%
PRDM10(Zf)/HEK293-PRDM10.eGFP-ChIP-Seq(Encode)/Homer	TGGTACATTCCA	1.00E-03	-7.81E+00	0.0011	1036	38.36%	16219.6	35.24%
CEBP:AP1(bZIP)/ThioMac-CEBPb-ChIP-Seq(GSE21512)/Homer	DRTGTTGCAA	1.00E-03	-7.65E+00	0.0013	955	35.36%	14885.4	32.34%
RARa(NR)/K562-RARa-ChIP-Seq(Encode)/Homer	TTGAMCTTTG	1.00E-03	-7.64E+00	0.0013	2491	92.23%	41596.1	90.38%
Six1(Homeobox)/Myoblast-Six1-ChIP-Chip(GSE20150)/Homer	GKVTCADRTTWC	1.00E-03	-7.54E+00	0.0014	364	13.48%	5251.6	11.41%
RORgt(NR)/EL4-RORgt.Flag-ChIP-Seq(GSE56019)/Homer	AAYTAGGTCA	1.00E-03	-7.33E+00	0.0017	210	7.77%	2860.7	6.22%
RORgt(NR)/EL4-RORgt.Flag-ChIP-Seq(GSE56019)/Homer	AAYTAGGTCA	1.00E-03	-7.33E+00	0.0017	210	7.77%	2860.7	6.22%
PRDM15(Zf)/ESC-Prdm15-ChIP-Seq(GSE73694)/Homer	YCCDNTCCAGGTTTT	1.00E-03	-7.15E+00	0.002	1452	53.76%	23332.5	50.70%
ZNF692(Zf)/HEK293-ZNF692.GFP-ChIP-Seq(GSE58341)/Homer	GTGGGCCCCA	1.00E-03	-7.01E+00	0.0023	379	14.03%	5532.1	12.02%
Zic(Zf)/Cerebellum-ZIC1.2-ChIP-Seq(GSE60731)/Homer	CCTGCTGAGH	1.00E-02	-6.86E+00	0.0027	1223	45.28%	19480.1	42.33%
p73(p53)/Trachea-p73-ChIP-Seq(PRJNA310161)/Homer	NRRRCAWGTCCDGRCATGYY	1.00E-02	-6.78E+00	0.0029	76	2.81%	892.8	1.94%
Tbx20(T-box)/Heart-Tbx20-ChIP-Seq(GSE29636)/Homer	GGTGYTGACAGS	1.00E-02	-6.67E+00	0.0032	330	12.22%	4781.2	10.39%
ETS:E-box(ETS,bHLH)/HPC7-Scl-ChIP-Seq(GSE22178)/Homer	AGGAARCAGCTG	1.00E-02	-6.60E+00	0.0034	171	6.33%	2306.2	5.01%
Zfp809(Zf)/ES-Zfp809-ChIP-Seq(GSE70799)/Homer	GGGGCTYGKCTGGGA	1.00E-02	-6.42E+00	0.004	487	18.03%	7322.2	15.91%
Nanog(Homeobox)/mES-Nanog-ChIP-Seq(GSE11724)/Homer	RGCCATTAAC	1.00E-02	-6.41E+00	0.004	2577	95.41%	43306.1	94.10%
RORa(NR)/Liver-Rora-ChIP-Seq(GSE101115)/Homer	AAWCTAGGTCARDNN	1.00E-02	-6.40E+00	0.0041	235	8.70%	3306	7.18%
c-Myc(bHLH)/mES-cMyc-ChIP-Seq(GSE11431)/Homer	VVCCACGTGG	1.00E-02	-6.25E+00	0.0047	781	28.92%	12161.2	26.43%
Rfx1(HTH)/NPC-H3K4me1-ChIP-Seq(GSE16256)/Homer	KGTTGCCATGGCAA	1.00E-02	-6.22E+00	0.0048	310	11.48%	4500.1	9.78%
Max(bHLH)/K562-Max-ChIP-Seq(GSE31477)/Homer	RCCACGTGGYYN	1.00E-02	-6.14E+00	0.0052	937	34.69%	14769.9	32.09%
MyoG(bHLH)/C2C12-MyoG-ChIP-Seq(GSE36024)/Homer	AACAGCTG	1.00E-02	-6.00E+00	0.0059	1404	51.98%	22669.3	49.26%
EBF(EBF)/proBcell-EBF-ChIP-Seq(GSE21978)/Homer	DGTCCCYRGGGA	1.00E-02	-5.80E+00	0.0072	431	15.96%	6477.1	14.07%
Unknown-ESC-element(?)/mES-Nanog-ChIP-Seq(GSE11724)/Homer	CACAGCAGGGGG	1.00E-02	-5.78E+00	0.0073	1012	37.47%	16073.6	34.93%
RAR:RXR(NR),DR5/ES-RAR-ChIP-Seq(GSE56893)/Homer	RGGTCADNNAGAGGTCAV	1.00E-02	-5.75E+00	0.0075	69	2.55%	829.1	1.80%
ZNF264(Zf)/HEK293-ZNF264.GFP-ChIP-Seq(GSE58341)/Homer	RGGGCACTAACY	1.00E-02	-5.71E+00	0.0077	902	33.40%	14242.5	30.95%
Sox17(HMG)/Endoderm-Sox17-ChIP-Seq(GSE61475)/Homer	CCATTGTTYB	1.00E-02	-5.68E+00	0.0079	887	32.84%	13996.7	30.41%
Egr2(Zf)/Thymocytes-Egr2-ChIP-Seq(GSE34254)/Homer	NGCGTGGGCGGR	1.00E-02	-5.49E+00	0.0095	295	10.92%	4322.2	9.39%
Zic3(Zf)/mES-Zic3-ChIP-Seq(GSE37889)/Homer	GGCCYCCTGCTGDGH	1.00E-02	-5.33E+00	0.0112	1033	38.25%	16490.6	35.83%
Sp1(Zf)/Promoter/Homer	GGCCCCGCCCCC	1.00E-02	-5.30E+00	0.0114	446	16.51%	6771.9	14.71%
MNT(bHLH)/HepG2-MNT-ChIP-Seq(Encode)/Homer	DGCACACGTG	1.00E-02	-5.28E+00	0.0115	1257	46.54%	20277.8	44.06%
Myf5(bHLH)/GM-Myf5-ChIP-Seq(GSE24852)/Homer	BAACAGCTGT	1.00E-02	-5.22E+00	0.0122	999	36.99%	15934.4	34.62%
KLF14(Zf)/HEK293-KLF14.GFP-ChIP-Seq(GSE58341)/Homer	RGKGGGCGKGGC	1.00E-02	-5.22E+00	0.0122	2038	75.45%	33725.6	73.28%
Dlx3(Homeobox)/Kerainocytes-Dlx3-ChIP-Seq(GSE89884)/Homer	NDGTAATTAC	1.00E-02	-5.20E+00	0.0123	820	30.36%	12944.7	28.13%
HIF2a(bHLH)/785_O-HIF2a-ChIP-Seq(GSE34871)/Homer	GCACGTACCC	1.00E-02	-5.08E+00	0.0138	536	19.84%	8265.8	17.96%
TCF4(bHLH)/SHSY5Y-TCF4-ChIP-Seq(GSE96915)/Homer	SMCATCTGKH	1.00E-02	-5.08E+00	0.0138	1817	67.27%	29899.4	64.97%
Gata6(Zf)/HUG1N-GATA6-ChIP-Seq(GSE51936)/Homer	YCTTATCTBN	1.00E-02	-5.08E+00	0.0138	1099	40.69%	17638.4	38.33%
MyoD(bHLH)/Myotube-MyoD-ChIP-Seq(GSE21614)/Homer	RRCAGCTGYTSY	1.00E-02	-4.91E+00	0.0161	1073	39.73%	17225.6	37.43%
NF1-halfsite(CTF)/LNCaP-NF1-ChIP-Seq(Unpublished)/Homer	YTGCCAAG	1.00E-02	-4.82E+00	0.0177	1913	70.83%	31604.3	68.67%
AR-halfsite(NR)/LNCaP-AR-ChIP-Seq(GSE27824)/Homer	CCAGGAACAG	1.00E-02	-4.79E+00	0.018	2540	94.04%	42735.9	92.86%
Atoh1(bHLH)/Cerebellum-Atoh1-ChIP-Seq(GSE22111)/Homer	VNRVCAGCTGGY	1.00E-02	-4.66E+00	0.0203	1443	53.42%	23539.6	51.15%
ZNF528(Zf)/HEK293-ZNF528.GFP-ChIP-Seq(GSE58341)/Homer	AGAAATGACTTCCCT	1.00E-02	-4.65E+00	0.0205	17	0.63%	151.2	0.33%
FOXP1(Forkhead)/H9-FOXP1-ChIP-Seq(GSE31006)/Homer	NYYTGTTTACHN	1.00E-02	-4.62E+00	0.0211	586	21.70%	9145.4	19.87%
p53(p53)/Saos-p53-ChIP-Seq(GSE15780)/Homer	RRCATGYCYRGRCATGYYYN	1.00E-01	-4.57E+00	0.0218	134	4.96%	1860.8	4.04%
p53(p53)/Saos-p53-ChIP-Seq/Homer	RRCATGYCYRGRCATGYYYN	1.00E-01	-4.57E+00	0.0218	134	4.96%	1860.8	4.04%
SCL(bHLH)/HPC7-Scl-ChIP-Seq(GSE13511)/Homer	AVCAGCTG	1.00E-01	-4.37E+00	0.0266	2611	96.67%	44093.9	95.81%
NPAS(bHLH)/Liver-NPAS-ChIP-Seq(GSE39860)/Homer	NVCACGTG	1.00E-01	-4.32E+00	0.0278	1728	63.98%	28483.6	61.89%
Tbr1(T-box)/Cortex-Tbr1-ChIP-Seq(GSE71384)/Homer	AAGGTGTKAA	1.00E-01	-4.26E+00	0.0295	1566	57.98%	25711.8	55.87%
Isl1(Homeobox)/Neuron-Isl1-ChIP-Seq(GSE31456)/Homer	CTAATKGV	1.00E-01	-4.25E+00	0.0295	1809	66.98%	29892.4	64.95%
Erra(NR)/HepG2-Erra-ChIP-Seq(GSE31477)/Homer	CAAAGGTCAG	1.00E-01	-4.24E+00	0.0296	2267	83.93%	37886.5	82.32%
ERE(NR),IR3/MCF7-ERa-ChIP-Seq(Unpublished)/Homer	VAGGTCACNSTGACC	1.00E-01	-4.23E+00	0.0298	447	16.55%	6910.5	15.02%
Foxa3(Forkhead)/Liver-Foxa3-ChIP-Seq(GSE77670)/Homer	BSNTGTTTACWYWGN	1.00E-01	-4.20E+00	0.0306	450	16.66%	6963	15.13%
NRF1(NRF)/MCF7-NRF1-ChIP-Seq(Unpublished)/Homer	CTGCGCATGCGC	1.00E-01	-4.14E+00	0.0322	124	4.59%	1733.4	3.77%
Foxo3(Forkhead)/U2OS-Foxo3-ChIP-Seq(E-MTAB-2701)/Homer	DGTAAACA	1.00E-01	-4.12E+00	0.0329	905	33.51%	14528.3	31.57%
TATA-Box(TBP)/Promoter/Homer	CCTTTTAWAGSC	1.00E-01	-4.04E+00	0.0355	1458	53.98%	23903	51.94%
PRDM9(Zf)/Testis-DMC1-ChIP-Seq(GSE35498)/Homer	ADGGYAGYAGCATCT	1.00E-01	-3.90E+00	0.0404	632	23.40%	10006.4	21.74%
RUNX1(Runt)/Jurkat-RUNX1-ChIP-Seq(GSE29180)/Homer	AAACCACARM	1.00E-01	-3.88E+00	0.0412	1273	47.13%	20783	45.16%
GLI3(Zf)/Limb-GLI3-ChIP-Chip(GSE11077)/Homer	CGTGGGTGGTCC	1.00E-01	-3.87E+00	0.0412	259	9.59%	3895.9	8.47%
Lhx3(Homeobox)/Neuron-Lhx3-ChIP-Seq(GSE31456)/Homer	ADBTAATTAR	1.00E-01	-3.78E+00	0.045	1586	58.72%	26139.9	56.80%
ZNF669(Zf)/HEK293-ZNF669.GFP-ChIP-Seq(GSE58341)/Homer	GARTGGTCATCGCCC	1.00E-01	-3.75E+00	0.0462	131	4.85%	1870	4.06%
ZNF652/HepG2-ZNF652.Flag-ChIP-Seq(Encode)/Homer	TTAACCCTTTVNKKN	1.00E-01	-3.67E+00	0.0497	374	13.85%	5785.8	12.57%
Smad3(MAD)/NPC-Smad3-ChIP-Seq(GSE36673)/Homer	TWGTCTGV	1.00E-01	-3.65E+00	0.0506	2374	87.89%	39861	86.61%
GATA3(Zf)/iTreg-Gata3-ChIP-Seq(GSE20898)/Homer	AGATAASR	1.00E-01	-3.61E+00	0.0525	1574	58.27%	25966	56.42%
Fox:Ebox(Forkhead,bHLH)/Panc1-Foxa2-ChIP-Seq(GSE47459)/Homer	NNNVCTGWGYAAACASN	1.00E-01	-3.58E+00	0.0537	1182	43.76%	19294	41.92%
Tcfcp2l1(CP2)/mES-Tcfcp2l1-ChIP-Seq(GSE11431)/Homer	NRAACCRGTTYRAACCRGYT	1.00E-01	-3.57E+00	0.0539	203	7.52%	3025.6	6.57%
GRE(NR),IR3/A549-GR-ChIP-Seq(GSE32465)/Homer	NRGVACABNVTGTYCY	1.00E-01	-3.57E+00	0.0539	179	6.63%	2642	5.74%
PR(NR)/T47D-PR-ChIP-Seq(GSE31130)/Homer	VAGRACAKNCTGTBC	1.00E-01	-3.56E+00	0.0539	2051	75.93%	34204.8	74.32%
BMAL1(bHLH)/Liver-Bmal1-ChIP-Seq(GSE39860)/Homer	GNCACGTG	1.00E-01	-3.49E+00	0.0576	1840	68.12%	30561.4	66.41%
PAX5(Paired,Homeobox),condensed/GM12878-PAX5-ChIP-Seq(GSE32465)/Homer	GTCACGCTCSCTGM	1.00E-01	-3.45E+00	0.0596	186	6.89%	2764.4	6.01%
NFY(CCAAT)/Promoter/Homer	RGCCAATSRG	1.00E-01	-3.43E+00	0.061	945	34.99%	15321.5	33.29%
FOXA1(Forkhead)/MCF7-FOXA1-ChIP-Seq(GSE26831)/Homer	WAAGTAAACA	1.00E-01	-3.42E+00	0.061	1211	44.84%	19816.2	43.06%
CTCF(Zf)/CD4+-CTCF-ChIP-Seq(Barski_et_al.)/Homer	AYAGTGCCMYCTRGTGGCCA	1.00E-01	-3.37E+00	0.064	191	7.07%	2852.4	6.20%
ZBTB18(Zf)/HEK293-ZBTB18.GFP-ChIP-Seq(GSE58341)/Homer	AACATCTGGA	1.00E-01	-3.31E+00	0.0676	775	28.69%	12488.1	27.14%
Nr5a2(NR)/Pancreas-LRH1-ChIP-Seq(GSE34295)/Homer	BTCAAGGTCA	1.00E-01	-3.29E+00	0.0687	1012	37.47%	16476.1	35.80%
Brachyury(T-box)/Mesoendoderm-Brachyury-ChIP-exo(GSE54963)/Homer	ANTTMRCASBNNNGTGYKAAN	1.00E-01	-3.21E+00	0.0743	378	13.99%	5911.8	12.85%
Pitx1(Homeobox)/Chicken-Pitx1-ChIP-Seq(GSE38910)/Homer	TAATCCCN	1.00E-01	-3.18E+00	0.0762	2590	95.89%	43798.3	95.17%
PAX3:FKHR-fusion(Paired,Homeobox)/Rh4-PAX3:FKHR-ChIP-Seq(GSE19063)/Homer	ACCRTGACTAATTNN	1.00E-01	-3.12E+00	0.0804	269	9.96%	4139.6	9.00%
Lhx2(Homeobox)/HFSC-Lhx2-ChIP-Seq(GSE48068)/Homer	TAATTAGN	1.00E-01	-3.12E+00	0.0804	1154	42.72%	18911.7	41.09%
Hoxa9(Homeobox)/ChickenMSG-Hoxa9.Flag-ChIP-Seq(GSE86088)/Homer	RGCAATNAAA	1.00E-01	-3.12E+00	0.0804	2187	80.97%	36651	79.64%
Nkx6.1(Homeobox)/Islet-Nkx6.1-ChIP-Seq(GSE40975)/Homer	GKTAATGR	1.00E-01	-3.07E+00	0.0831	1988	73.60%	33199.7	72.14%
HRE(HSF)/HepG2-HSF1-ChIP-Seq(GSE31477)/Homer	BSTTCTRGAABVTTCYAGAA	1.00E-01	-3.06E+00	0.0841	236	8.74%	3610.9	7.85%
OCT4-SOX2-TCF-NANOG(POU,Homeobox,HMG)/mES-Oct4-ChIP-Seq(GSE11431)/Homer	ATTTGCATAACAATG	1.00E-01	-3.01E+00	0.0875	252	9.33%	3875.4	8.42%
Foxa2(Forkhead)/Liver-Foxa2-ChIP-Seq(GSE25694)/Homer	CYTGTTTACWYW	1.00E-01	-2.97E+00	0.091	965	35.73%	15747.7	34.22%
Tgif1(Homeobox)/mES-Tgif1-ChIP-Seq(GSE55404)/Homer	YTGWCADY	1.00E-01	-2.92E+00	0.095	2363	87.49%	39769.8	86.42%
GRE(NR),IR3/RAW264.7-GRE-ChIP-Seq(Unpublished)/Homer	VAGRACAKWCTGTYC	1.00E-01	-2.91E+00	0.0959	299	11.07%	4655.3	10.12%
Smad2(MAD)/ES-SMAD2-ChIP-Seq(GSE29422)/Homer	CTGTCTGG	1.00E-01	-2.88E+00	0.0984	1776	65.75%	29580.2	64.27%
E2F6(E2F)/Hela-E2F6-ChIP-Seq(GSE31477)/Homer	GGCGGGAARN	1.00E-01	-2.85E+00	0.1002	748	27.69%	12120.3	26.34%
MafF(bZIP)/HepG2-MafF-ChIP-Seq(GSE31477)/Homer	HWWGTCAGCAWWTTT	1.00E-01	-2.83E+00	0.1021	428	15.85%	6790.8	14.76%
FOXM1(Forkhead)/MCF7-FOXM1-ChIP-Seq(GSE72977)/Homer	TRTTTACTTW	1.00E-01	-2.83E+00	0.1021	1234	45.69%	20330	44.18%
Usf2(bHLH)/C2C12-Usf2-ChIP-Seq(GSE36030)/Homer	GTCACGTGGT	1.00E-01	-2.82E+00	0.1022	567	20.99%	9100.7	19.78%
AMYB(HTH)/Testes-AMYB-ChIP-Seq(GSE44588)/Homer	TGGCAGTTGG	1.00E-01	-2.81E+00	0.1034	1597	59.13%	26524.5	57.64%
Gata4(Zf)/Heart-Gata4-ChIP-Seq(GSE35151)/Homer	NBWGATAAGR	1.00E-01	-2.69E+00	0.1155	1170	43.32%	19274	41.88%
RBPJ:Ebox(?,bHLH)/Panc1-Rbpj1-ChIP-Seq(GSE47459)/Homer	GGGRAARRGRMCAGMTG	1.00E-01	-2.67E+00	0.1173	573	21.21%	9227.8	20.05%
ZBTB33(Zf)/GM12878-ZBTB33-ChIP-Seq(GSE32465)/Homer	GGVTCTCGCGAGAAC	1.00E-01	-2.64E+00	0.1208	48	1.78%	653.3	1.42%
GATA(Zf),IR4/iTreg-Gata3-ChIP-Seq(GSE20898)/Homer	NAGATWNBNATCTNN	1.00E-01	-2.63E+00	0.1215	104	3.85%	1529.3	3.32%
Hoxa11(Homeobox)/ChickenMSG-Hoxa11.Flag-ChIP-Seq(GSE86088)/Homer	TTTTATGGCM	1.00E-01	-2.62E+00	0.122	1995	73.86%	33410.9	72.60%
Pax7(Paired,Homeobox)/Myoblast-Pax7-ChIP-Seq(GSE25064)/Homer	TAATCAATTA	1.00E-01	-2.59E+00	0.1256	139	5.15%	2092.3	4.55%
Six4(Homeobox)/MCF7-SIX4-ChIP-Seq(Encode)/Homer	TGWAAYCTGABACCB	1.00E-01	-2.58E+00	0.1256	84	3.11%	1216.2	2.64%
Znf263(Zf)/K562-Znf263-ChIP-Seq(GSE31477)/Homer	CVGTSCTCCC	1.00E-01	-2.55E+00	0.1299	2060	76.27%	34550.9	75.08%
HINFP(Zf)/K562-HINFP.eGFP-ChIP-Seq(Encode)/Homer	TWVGGTCCGC	1.00E-01	-2.53E+00	0.132	358	13.25%	5680.4	12.34%
Pdx1(Homeobox)/Islet-Pdx1-ChIP-Seq(SRA008281)/Homer	YCATYAATCA	1.00E-01	-2.48E+00	0.1374	1080	39.99%	17797	38.67%
GATA(Zf),IR3/iTreg-Gata3-ChIP-Seq(GSE20898)/Homer	NNNNNBAGATAWYATCTVHN	1.00E-01	-2.46E+00	0.1392	254	9.40%	3976.1	8.64%
ZFP3(Zf)/HEK293-ZFP3.GFP-ChIP-Seq(GSE58341)/Homer	GGGTTTTGAAGGATGARTAGGAGTT	1.00E-01	-2.40E+00	0.1481	16	0.59%	187.1	0.41%
Tlx?(NR)/NPC-H3K4me1-ChIP-Seq(GSE16256)/Homer	CTGGCAGSCTGCCA	1.00E-01	-2.37E+00	0.1525	699	25.88%	11397	24.76%
p53(p53)/mES-cMyc-ChIP-Seq(GSE11431)/Homer	ACATGCCCGGGCAT	1.00E-01	-2.36E+00	0.1534	51	1.89%	715.3	1.55%
NeuroD1(bHLH)/Islet-NeuroD1-ChIP-Seq(GSE30298)/Homer	GCCATCTGTT	1.00E+00	-2.29E+00	0.1637	1173	43.43%	19421.3	42.20%
SF1(NR)/H295R-Nr5a1-ChIP-Seq(GSE44220)/Homer	CAAGGHCANV	1.00E+00	-2.27E+00	0.1666	692	25.62%	11301.4	24.56%
NPAS2(bHLH)/Liver-NPAS2-ChIP-Seq(GSE39860)/Homer	KCCACGTGAC	1.00E+00	-2.26E+00	0.1666	1460	54.05%	24311.1	52.83%
Tcf3(HMG)/mES-Tcf3-ChIP-Seq(GSE11724)/Homer	ASWTCAAAGG	1.00E+00	-2.25E+00	0.1685	319	11.81%	5079.4	11.04%
Hoxd11(Homeobox)/ChickenMSG-Hoxd11.Flag-ChIP-Seq(GSE86088)/Homer	VGCCATAAAA	1.00E+00	-2.20E+00	0.1752	2054	76.05%	34520.8	75.01%
RUNX(Runt)/HPC7-Runx1-ChIP-Seq(GSE22178)/Homer	SAAACCACAG	1.00E+00	-2.16E+00	0.1819	921	34.10%	15184.3	32.99%
TCFL2(HMG)/K562-TCF7L2-ChIP-Seq(GSE29196)/Homer	ACWTCAAAGG	1.00E+00	-2.15E+00	0.183	97	3.59%	1458.7	3.17%
Gata2(Zf)/K562-GATA2-ChIP-Seq(GSE18829)/Homer	BBCTTATCTS	1.00E+00	-2.10E+00	0.1926	795	29.43%	13073.9	28.41%
E2F3(E2F)/MEF-E2F3-ChIP-Seq(GSE71376)/Homer	BTKGGCGGGAAA	1.00E+00	-2.09E+00	0.1941	831	30.77%	13683.8	29.73%
Oct4(POU,Homeobox)/mES-Oct4-ChIP-Seq(GSE11431)/Homer	ATTTGCATAW	1.00E+00	-2.09E+00	0.1941	582	21.55%	9494.7	20.63%
Brn1(POU,Homeobox)/NPC-Brn1-ChIP-Seq(GSE35496)/Homer	TATGCWAATBAV	1.00E+00	-2.07E+00	0.196	379	14.03%	6105.9	13.27%
FOXA1(Forkhead)/LNCAP-FOXA1-ChIP-Seq(GSE27824)/Homer	WAAGTAAACA	1.00E+00	-2.04E+00	0.2017	1347	49.87%	22445.5	48.77%
ZBTB12(Zf)/HEK293-ZBTB12.GFP-ChIP-Seq(GSE58341)/Homer	NGNTCTAGAACCNGV	1.00E+00	-2.03E+00	0.2017	591	21.88%	9656.8	20.98%
Foxf1(Forkhead)/Lung-Foxf1-ChIP-Seq(GSE77951)/Homer	WWATRTAAACAN	1.00E+00	-2.01E+00	0.2055	1098	40.65%	18220.5	39.59%
Smad4(MAD)/ESC-SMAD4-ChIP-Seq(GSE29422)/Homer	VBSYGTCTGG	1.00E+00	-2.00E+00	0.206	1776	65.75%	29785.5	64.72%
Gata1(Zf)/K562-GATA1-ChIP-Seq(GSE18829)/Homer	SAGATAAGRV	1.00E+00	-2.00E+00	0.2063	714	26.43%	11732.3	25.49%
E2F7(E2F)/Hela-E2F7-ChIP-Seq(GSE32673)/Homer	VDTTTCCCGCCA	1.00E+00	-1.95E+00	0.2165	173	6.41%	2716.7	5.90%
Pax8(Paired,Homeobox)/Thyroid-Pax8-ChIP-Seq(GSE26938)/Homer	GTCATGCHTGRCTGS	1.00E+00	-1.92E+00	0.2216	610	22.58%	10001.1	21.73%
ZSCAN22(Zf)/HEK293-ZSCAN22.GFP-ChIP-Seq(GSE58341)/Homer	SMCAGTCWGAKGGAGGAGGC	1.00E+00	-1.91E+00	0.2237	170	6.29%	2672.6	5.81%
GATA:SCL(Zf,bHLH)/Ter119-SCL-ChIP-Seq(GSE18720)/Homer	CRGCTGBNGNSNNSAGATAA	1.00E+00	-1.86E+00	0.2329	161	5.96%	2530.5	5.50%
PBX2(Homeobox)/K562-PBX2-ChIP-Seq(Encode)/Homer	RTGATTKATRGN	1.00E+00	-1.80E+00	0.2474	944	34.95%	15668.7	34.05%
Lhx1(Homeobox)/EmbryoCarcinoma-Lhx1-ChIP-Seq(GSE70957)/Homer	NNYTAATTAR	1.00E+00	-1.69E+00	0.2745	1191	44.09%	19890.8	43.22%
DUX(Homeobox)/C2C12-Dux-ChIP-Seq(GSE87279)/Homer	BCWGATTCAATCAAN	1.00E+00	-1.68E+00	0.277	7	0.26%	79.5	0.17%
Mef2d(MADS)/Retina-Mef2d-ChIP-Seq(GSE61391)/Homer	GCTATTTTTAGC	1.00E+00	-1.65E+00	0.2847	288	10.66%	4667.4	10.14%
NRF(NRF)/Promoter/Homer	STGCGCATGCGC	1.00E+00	-1.62E+00	0.2922	170	6.29%	2712	5.89%
LEF1(HMG)/H1-LEF1-ChIP-Seq(GSE64758)/Homer	CCTTTGATST	1.00E+00	-1.59E+00	0.3005	819	30.32%	13613.2	29.58%
ZNF143|STAF(Zf)/CUTLL-ZNF143-ChIP-Seq(GSE29600)/Homer	ATTTCCCAGVAKSCY	1.00E+00	-1.55E+00	0.3099	606	22.44%	10025.7	21.78%
GFX(?)/Promoter/Homer	ATTCTCGCGAGA	1.00E+00	-1.53E+00	0.3149	14	0.52%	187.6	0.41%
Oct4:Sox17(POU,Homeobox,HMG)/F9-Sox17-ChIP-Seq(GSE44553)/Homer	CCATTGTATGCAAAT	1.00E+00	-1.50E+00	0.3251	178	6.59%	2864	6.22%
Pitx1:Ebox(Homeobox,bHLH)/Hindlimb-Pitx1-ChIP-Seq(GSE41591)/Homer	YTAATTRAWWCCAGATGT	1.00E+00	-1.45E+00	0.3384	252	9.33%	4103.9	8.92%
HIC1(Zf)/Treg-ZBTB29-ChIP-Seq(GSE99889)/Homer	TGCCAGCB	1.00E+00	-1.43E+00	0.3445	2172	80.41%	36746.1	79.85%
Reverb(NR),DR2/RAW-Reverba.biotin-ChIP-Seq(GSE45914)/Homer	GTRGGTCASTGGGTCA	1.00E+00	-1.42E+00	0.3465	300	11.11%	4912.6	10.67%
E2F1(E2F)/Hela-E2F1-ChIP-Seq(GSE22478)/Homer	CWGGCGGGAA	1.00E+00	-1.41E+00	0.3493	340	12.59%	5585.3	12.14%
Rfx5(HTH)/GM12878-Rfx5-ChIP-Seq(GSE31477)/Homer	SCCTAGCAACAG	1.00E+00	-1.38E+00	0.3597	426	15.77%	7038.6	15.29%
ZNF675(Zf)/HEK293-ZNF675.GFP-ChIP-Seq(GSE58341)/Homer	ARGAGGMCAAAATGW	1.00E+00	-1.36E+00	0.3667	220	8.15%	3587.2	7.79%
NeuroG2(bHLH)/Fibroblast-NeuroG2-ChIP-Seq(GSE75910)/Homer	ACCATCTGTT	1.00E+00	-1.35E+00	0.3667	1759	65.12%	29687.6	64.51%
Twist(bHLH)/HMLE-TWIST1-ChIP-Seq(Chang_et_al)/Homer	VCAKCTGGNNNCCAGMTGBN	1.00E+00	-1.35E+00	0.3669	232	8.59%	3789.2	8.23%
p63(p53)/Keratinocyte-p63-ChIP-Seq(GSE17611)/Homer	NNDRCATGYCYNRRCATGYH	1.00E+00	-1.29E+00	0.3859	495	18.33%	8223.5	17.87%
Brn2(POU,Homeobox)/NPC-Brn2-ChIP-Seq(GSE35496)/Homer	ATGAATATTC	1.00E+00	-1.28E+00	0.3888	127	4.70%	2049.2	4.45%
Ptf1a(bHLH)/Panc1-Ptf1a-ChIP-Seq(GSE47459)/Homer	ACAGCTGTTN	1.00E+00	-1.27E+00	0.3947	2398	88.78%	40685.5	88.41%
Oct6(POU,Homeobox)/NPC-Pou3f1-ChIP-Seq(GSE35496)/Homer	WATGCAAATGAG	1.00E+00	-1.26E+00	0.3947	499	18.47%	8299.9	18.03%
Olig2(bHLH)/Neuron-Olig2-ChIP-Seq(GSE30882)/Homer	RCCATMTGTT	1.00E+00	-1.19E+00	0.4238	1964	72.71%	33252.8	72.26%
LRF(Zf)/Erythroblasts-ZBTB7A-ChIP-Seq(GSE74977)/Homer	AAGACCCYYN	1.00E+00	-1.18E+00	0.4259	1826	67.60%	30894.9	67.13%
ZKSCAN1(Zf)/HepG2-ZKSCAN1-ChIP-Seq(Encode)/Homer	GCACAYAGTAGGKCY	1.00E+00	-1.16E+00	0.4315	67	2.48%	1070.3	2.33%
Ascl1(bHLH)/NeuralTubes-Ascl1-ChIP-Seq(GSE55840)/Homer	NNVVCAGCTGBN	1.00E+00	-1.13E+00	0.4448	1874	69.38%	31733.2	68.95%
ARE(NR)/LNCAP-AR-ChIP-Seq(GSE27824)/Homer	RGRACASNSTGTYCYB	1.00E+00	-1.13E+00	0.4448	337	12.48%	5603.3	12.18%
Tcf7(HMG)/GM12878-TCF7-ChIP-Seq(Encode)/Homer	CTTTGATGTGSB	1.00E+00	-1.09E+00	0.4577	416	15.40%	6946.5	15.09%
RAR:RXR(NR),DR5/ES-RAR-ChIP-Seq(GSE56893)/Homer	AGGTCAAGGTCA	1.00E+00	-1.08E+00	0.465	210	7.77%	3476.7	7.55%
NF1:FOXA1(CTF,Forkhead)/LNCAP-FOXA1-ChIP-Seq(GSE27824)/Homer	WNTGTTTRYTTTGGCA	1.00E+00	-1.07E+00	0.465	69	2.55%	1114.9	2.42%
Prop1(Homeobox)/GHFT1-PROP1.biotin-ChIP-Seq(GSE77302)/Homer	NTAATBNAATTA	1.00E+00	-1.06E+00	0.4674	765	28.32%	12869.1	27.96%
Ronin(THAP)/ES-Thap11-ChIP-Seq(GSE51522)/Homer	RACTACAACTCCCAGVAKGC	1.00E+00	-1.02E+00	0.4883	22	0.81%	342.3	0.74%
HNF1b(Homeobox)/PDAC-HNF1B-ChIP-Seq(GSE64557)/Homer	GTTAATNATTAA	1.00E+00	-1.01E+00	0.4884	195	7.22%	3237.7	7.04%
ZEB1(Zf)/PDAC-ZEB1-ChIP-Seq(GSE64557)/Homer	VCAGGTRDRY	1.00E+00	-9.17E-01	0.5355	2101	77.79%	35694.2	77.56%
Pknox1(Homeobox)/ES-Prep1-ChIP-Seq(GSE63282)/Homer	SCTGTCAVTCAV	1.00E+00	-9.12E-01	0.5365	305	11.29%	5121.1	11.13%
Tbox:Smad(T-box,MAD)/ESCd5-Smad2_3-ChIP-Seq(GSE29422)/Homer	AGGTGHCAGACA	1.00E+00	-8.89E-01	0.547	297	11.00%	4993	10.85%
PAX5(Paired,Homeobox)/GM12878-PAX5-ChIP-Seq(GSE32465)/Homer	GCAGCCAAGCRTGACH	1.00E+00	-8.75E-01	0.5533	617	22.84%	10428.3	22.66%
ZNF165(Zf)/WHIM12-ZNF165-ChIP-Seq(GSE65937)/Homer	AAGGKGRCGCAGGCA	1.00E+00	-8.71E-01	0.5535	284	10.51%	4777.2	10.38%
FoxL2(Forkhead)/Ovary-FoxL2-ChIP-Seq(GSE60858)/Homer	WWTRTAAACAVG	1.00E+00	-8.69E-01	0.5535	1000	37.02%	16944.5	36.82%
GATA3(Zf),DR8/iTreg-Gata3-ChIP-Seq(GSE20898)/Homer	AGATSTNDNNDSAGATAASN	1.00E+00	-8.68E-01	0.5535	88	3.26%	1462.6	3.18%
Hoxd10(Homeobox)/ChickenMSG-Hoxd10.Flag-ChIP-Seq(GSE86088)/Homer	GGCMATGAAA	1.00E+00	-8.55E-01	0.5573	1258	46.58%	21343.6	46.38%
Barx1(Homeobox)/Stomach-Barx1.3xFlag-ChIP-Seq(GSE69483)/Homer	AAACMATTAN	1.00E+00	-8.50E-01	0.5582	587	21.73%	9928.7	21.57%
ZNF322(Zf)/HEK293-ZNF322.GFP-ChIP-Seq(GSE58341)/Homer	GAGCCTGGTACTGWGCCTGR	1.00E+00	-8.28E-01	0.569	544	20.14%	9206.9	20.01%
MYNN(Zf)/HEK293-MYNN.eGFP-ChIP-Seq(Encode)/Homer	TTCAAAWTAAAAGTC	1.00E+00	-8.25E-01	0.569	308	11.40%	5198.9	11.30%
ZNF519(Zf)/HEK293-ZNF519.GFP-ChIP-Seq(GSE58341)/Homer	GAGSCCGAGC	1.00E+00	-7.97E-01	0.5828	371	13.74%	6277.6	13.64%
Tbx5(T-box)/HL1-Tbx5.biotin-ChIP-Seq(GSE21529)/Homer	AGGTGTCA	1.00E+00	-7.85E-01	0.5881	2515	93.11%	42816.7	93.04%
PGR(NR)/EndoStromal-PGR-ChIP-Seq(GSE69539)/Homer	AAGAACATWHTGTTC	1.00E+00	-7.78E-01	0.5904	268	9.92%	4533.7	9.85%
RUNX-AML(Runt)/CD4+-PolII-ChIP-Seq(Barski_et_al.)/Homer	GCTGTGGTTW	1.00E+00	-7.51E-01	0.6048	948	35.10%	16115.5	35.02%
PBX1(Homeobox)/MCF7-PBX1-ChIP-Seq(GSE28007)/Homer	GSCTGTCACTCA	1.00E+00	-7.32E-01	0.6146	105	3.89%	1775.3	3.86%
Foxh1(Forkhead)/hESC-FOXH1-ChIP-Seq(GSE29422)/Homer	NNTGTGGATTSS	1.00E+00	-7.05E-01	0.6296	783	28.99%	13328.8	28.96%
Sox15(HMG)/CPA-Sox15-ChIP-Seq(GSE62909)/Homer	RAACAATGGN	1.00E+00	-6.97E-01	0.6324	1289	47.72%	21952.8	47.70%
GFY(?)/Promoter/Homer	ACTACAATTCCC	1.00E+00	-6.73E-01	0.6459	79	2.92%	1344.5	2.92%
Pax7(Paired,Homeobox),long/Myoblast-Pax7-ChIP-Seq(GSE25064)/Homer	TAATCHGATTAC	1.00E+00	-6.65E-01	0.6491	33	1.22%	560.8	1.22%
HNF6(Homeobox)/Liver-Hnf6-ChIP-Seq(ERP000394)/Homer	NTATYGATCH	1.00E+00	-6.42E-01	0.6623	631	23.36%	10769.4	23.40%
Sox9(HMG)/Limb-SOX9-ChIP-Seq(GSE73225)/Homer	AGGVNCCTTTGT	1.00E+00	-6.38E-01	0.663	1090	40.36%	18595.9	40.41%
BORIS(Zf)/K562-CTCFL-ChIP-Seq(GSE32465)/Homer	CNNBRGCGCCCCCTGSTGGC	1.00E+00	-6.12E-01	0.678	304	11.26%	5203.6	11.31%
RARg(NR)/ES-RARg-ChIP-Seq(GSE30538)/Homer	AGGTCAAGGTCA	1.00E+00	-5.97E-01	0.6862	54	2.00%	930.1	2.02%
PRDM14(Zf)/H1-PRDM14-ChIP-Seq(GSE22767)/Homer	RGGTCTCTAACY	1.00E+00	-5.95E-01	0.6862	403	14.92%	6901.2	15.00%
CEBP:CEBP(bZIP)/MEF-Chop-ChIP-Seq(GSE35681)/Homer	NTNATGCAAYMNNHTGMAAY	1.00E+00	-5.83E-01	0.692	230	8.52%	3949.3	8.58%
SCRT1(Zf)/HEK293-SCRT1.eGFP-ChIP-Seq(Encode)/Homer	GCAACAGGTG	1.00E+00	-5.81E-01	0.692	503	18.62%	8615.9	18.72%
CTCF-SatelliteElement(Zf?)/CD4+-CTCF-ChIP-Seq(Barski_et_al.)/Homer	TGCAGTTCCMVNWRTGGCCA	1.00E+00	-5.79E-01	0.692	18	0.67%	312.2	0.68%
GRHL2(CP2)/HBE-GRHL2-ChIP-Seq(GSE46194)/Homer	AAACYKGTTWDACMRGTTTB	1.00E+00	-5.56E-01	0.7045	462	17.10%	7927.8	17.23%
EBNA1(EBV-virus)/Raji-EBNA1-ChIP-Seq(GSE30709)/Homer	GGYAGCAYDTGCTDCCCNNN	1.00E+00	-5.32E-01	0.7198	20	0.74%	352.6	0.77%
REST-NRSF(Zf)/Jurkat-NRSF-ChIP-Seq/Homer	GGMGCTGTCCATGGTGCTGA	1.00E+00	-5.16E-01	0.7292	13	0.48%	231.3	0.50%
ZNF711(Zf)/SHSY5Y-ZNF711-ChIP-Seq(GSE20673)/Homer	AGGCCTAG	1.00E+00	-4.95E-01	0.7422	2052	75.97%	35058.3	76.18%
ZNF16(Zf)/HEK293-ZNF16.GFP-ChIP-Seq(GSE58341)/Homer	MACCTTCYATGGCTCCCTAKTGCCY	1.00E+00	-4.79E-01	0.7518	21	0.78%	376.5	0.82%
Meis1(Homeobox)/MastCells-Meis1-ChIP-Seq(GSE48085)/Homer	VGCTGWCAVB	1.00E+00	-4.78E-01	0.7518	1812	67.09%	30991.9	67.34%
ZNF41(Zf)/HEK293-ZNF41.GFP-ChIP-Seq(GSE58341)/Homer	CCTCATGGTGYCYTWYTCCCTTGTG	1.00E+00	-4.73E-01	0.7519	43	1.59%	762	1.66%
PSE(SNAPc)/K562-mStart-Seq/Homer	WAVTCACCMTAASYDAAAAG	1.00E+00	-4.57E-01	0.7623	666	24.66%	11471.3	24.93%
OCT:OCT-short(POU,Homeobox)/NPC-OCT6-ChIP-Seq(GSE43916)/Homer	ATGCATWATGCATRW	1.00E+00	-4.14E-01	0.7935	780	28.88%	13450.1	29.23%
PAX6(Paired,Homeobox)/Forebrain-Pax6-ChIP-Seq(GSE66961)/Homer	NGTGTTCAVTSAAGCGKAAA	1.00E+00	-4.10E-01	0.7943	124	4.59%	2186.2	4.75%
Srebp1a(bHLH)/HepG2-Srebp1a-ChIP-Seq(GSE31477)/Homer	RTCACSCCAY	1.00E+00	-4.10E-01	0.7943	450	16.66%	7801.2	16.95%
CHR(?)/Hela-CellCycle-Expression/Homer	SRGTTTCAAA	1.00E+00	-3.69E-01	0.8224	792	29.32%	13689.6	29.75%
Hoxb4(Homeobox)/ES-Hoxb4-ChIP-Seq(GSE34014)/Homer	TGATTRATGGCY	1.00E+00	-3.62E-01	0.8263	223	8.26%	3920.7	8.52%
Phox2a(Homeobox)/Neuron-Phox2a-ChIP-Seq(GSE31456)/Homer	YTAATYNRATTA	1.00E+00	-3.51E-01	0.8331	494	18.29%	8595.4	18.68%
ZNF7(Zf)/HepG2-ZNF7.Flag-ChIP-Seq(Encode)/Homer	CTGCCWVCTTTTRTA	1.00E+00	-3.42E-01	0.8382	671	24.84%	11639.8	25.29%
Bcl11a(Zf)/HSPC-BCL11A-ChIP-Seq(GSE104676)/Homer	TYTGACCASWRG	1.00E+00	-3.40E-01	0.8382	1167	43.21%	20121.4	43.72%
Cux2(Homeobox)/Liver-Cux2-ChIP-Seq(GSE35985)/Homer	HNRAATCAAT	1.00E+00	-3.17E-01	0.8546	520	19.25%	9067	19.70%
GATA3(Zf),DR4/iTreg-Gata3-ChIP-Seq(GSE20898)/Homer	AGATGKDGAGATAAG	1.00E+00	-2.98E-01	0.8679	108	4.00%	1950	4.24%
Eomes(T-box)/H9-Eomes-ChIP-Seq(GSE26097)/Homer	ATTAACACCT	1.00E+00	-2.96E-01	0.8679	2028	75.08%	34794.1	75.60%
DUX4(Homeobox)/Myoblasts-DUX4.V5-ChIP-Seq(GSE75791)/Homer	NWTAAYCYAATCAWN	1.00E+00	-2.83E-01	0.8759	56	2.07%	1037.1	2.25%
Hoxa13(Homeobox)/ChickenMSG-Hoxa13.Flag-ChIP-Seq(GSE86088)/Homer	CYHATAAAAN	1.00E+00	-2.80E-01	0.8766	2021	74.82%	34690.9	75.38%
HOXB13(Homeobox)/ProstateTumor-HOXB13-ChIP-Seq(GSE56288)/Homer	TTTTATKRGG	1.00E+00	-2.36E-01	0.9132	1161	42.98%	20127.9	43.74%
Tbet(T-box)/CD8-Tbet-ChIP-Seq(GSE33802)/Homer	AGGTGTGAAM	1.00E+00	-2.34E-01	0.9132	1331	49.28%	23029.9	50.04%
CEBP(bZIP)/ThioMac-CEBPb-ChIP-Seq(GSE21512)/Homer	ATTGCGCAAC	1.00E+00	-2.18E-01	0.9244	897	33.21%	15634.5	33.97%
RUNX2(Runt)/PCa-RUNX2-ChIP-Seq(GSE33889)/Homer	NWAACCACADNN	1.00E+00	-1.73E-01	0.9643	1028	38.06%	17938.8	38.98%
HOXA2(Homeobox)/mES-Hoxa2-ChIP-Seq(Donaldson_et_al.)/Homer	GYCATCMATCAT	1.00E+00	-1.71E-01	0.9643	118	4.37%	2192.5	4.76%
Nkx3.1(Homeobox)/LNCaP-Nkx3.1-ChIP-Seq(GSE28264)/Homer	AAGCACTTAA	1.00E+00	-1.69E-01	0.9643	2237	82.82%	38440.8	83.53%
FOXA1:AR(Forkhead,NR)/LNCAP-AR-ChIP-Seq(GSE27824)/Homer	AGTAAACAAAAAAGAACAND	1.00E+00	-1.65E-01	0.9646	101	3.74%	1893.7	4.11%
CDX4(Homeobox)/ZebrafishEmbryos-Cdx4.Myc-ChIP-Seq(GSE48254)/Homer	NGYCATAAAWCH	1.00E+00	-1.60E-01	0.9667	995	36.84%	17394.3	37.80%
Unknown(Homeobox)/Limb-p300-ChIP-Seq/Homer	SSCMATWAAA	1.00E+00	-1.57E-01	0.9667	770	28.51%	13537.7	29.42%
Pbx3(Homeobox)/GM12878-PBX3-ChIP-Seq(GSE32465)/Homer	SCTGTCAMTCAN	1.00E+00	-1.52E-01	0.9687	287	10.63%	5182.6	11.26%
Zac1(Zf)/Neuro2A-Plagl1-ChIP-Seq(GSE75942)/Homer	HAWGRGGCCM	1.00E+00	-1.32E-01	0.9864	2400	88.86%	41199.5	89.52%
CUX1(Homeobox)/K562-CUX1-ChIP-Seq(GSE92882)/Homer	TATCGATNAN	1.00E+00	-1.28E-01	0.9868	724	26.80%	12792.1	27.80%
Hoxc9(Homeobox)/Ainv15-Hoxc9-ChIP-Seq(GSE21812)/Homer	GGCCATAAATCA	1.00E+00	-1.21E-01	0.9918	583	21.58%	10371.3	22.54%
Mouse_Recombination_Hotspot(Zf)/Testis-DMC1-ChIP-Seq(GSE24438)/Homer	ACTYKNATTCGTGNTACTTC	1.00E+00	-1.19E-01	0.9918	80	2.96%	1547.8	3.36%
ZNF317(Zf)/HEK293-ZNF317.GFP-ChIP-Seq(GSE58341)/Homer	GTCWGCTGTYYCTCT	1.00E+00	-1.15E-01	0.9918	121	4.48%	2289.7	4.98%
Hoxd13(Homeobox)/ChickenMSG-Hoxd13.Flag-ChIP-Seq(GSE86088)/Homer	NCYAATAAAA	1.00E+00	-1.08E-01	0.9966	1559	57.72%	27108.7	58.90%
Hnf1(Homeobox)/Liver-Foxa2-Chip-Seq(GSE25694)/Homer	GGTTAAWCATTAA	1.00E+00	-1.06E-01	0.9966	153	5.66%	2871.2	6.24%
ZNF416(Zf)/HEK293-ZNF416.GFP-ChIP-Seq(GSE58341)/Homer	WDNCTGGGCA	1.00E+00	-9.60E-02	1	1868	69.16%	32359.2	70.31%
OCT:OCT(POU,Homeobox,IR1)/NPC-Brn2-ChIP-Seq(GSE35496)/Homer	ATGAATWATTCATGA	1.00E+00	-8.20E-02	1	14	0.52%	333.5	0.72%
ZNF382(Zf)/HEK293-ZNF382.GFP-ChIP-Seq(GSE58341)/Homer	GNCTGTASTRNTGBCTCHTT	1.00E+00	-7.52E-02	1	25	0.93%	555.3	1.21%
ZNF415(Zf)/HEK293-ZNF415.GFP-ChIP-Seq(GSE58341)/Homer	GRTGMTRGAGCC	1.00E+00	-7.37E-02	1	785	29.06%	13963.2	30.34%
Pit1+1bp(Homeobox)/GCrat-Pit1-ChIP-Seq(GSE58009)/Homer	ATGCATAATTCA	1.00E+00	-6.34E-02	1	405	14.99%	7391.7	16.06%
Oct2(POU,Homeobox)/Bcell-Oct2-ChIP-Seq(GSE21512)/Homer	ATATGCAAAT	1.00E+00	-6.06E-02	1	356	13.18%	6538.6	14.21%
OCT:OCT(POU,Homeobox)/NPC-Brn1-ChIP-Seq(GSE35496)/Homer	ATGAATATTCATGAG	1.00E+00	-5.49E-02	1	5	0.19%	154	0.33%
Phox2b(Homeobox)/CLBGA-PHOX2B-ChIP-Seq(GSE90683)/Homer	TTAATTNAATTA	1.00E+00	-5.45E-02	1	270	10.00%	5035.6	10.94%
ZEB2(Zf)/SNU398-ZEB2-ChIP-Seq(GSE103048)/Homer	GNMCAGGTGTGC	1.00E+00	-4.77E-02	1	1523	56.39%	26676.6	57.97%
Otx2(Homeobox)/EpiLC-Otx2-ChIP-Seq(GSE56098)/Homer	NYTAATCCYB	1.00E+00	-2.76E-02	1	1014	37.54%	18099.2	39.33%
Hoxd12(Homeobox)/ChickenMSG-Hoxd12.Flag-ChIP-Seq(GSE86088)/Homer	HDGYAATGAAAN	1.00E+00	-1.28E-02	1	1823	67.49%	31968.4	69.46%
THRb(NR)/HepG2-THRb.Flag-ChIP-Seq(Encode)/Homer	GGTCACCTGAGGTCA	1.00E+00	-1.22E-02	1	1113	41.21%	19942.9	43.33%
OCT:OCT(POU,Homeobox)/NPC-OCT6-ChIP-Seq(GSE43916)/Homer	YATGCATATRCATRT	1.00E+00	-1.04E-02	1	126	4.66%	2600.4	5.65%
E2A(bHLH),near_PU.1/Bcell-PU.1-ChIP-Seq(GSE21512)/Homer	NVCACCTGBN	1.00E+00	-8.08E-03	1	1915	70.90%	33573.5	72.95%
HEB(bHLH)/mES-Heb-ChIP-Seq(GSE53233)/Homer	VCAGCTGBNN	1.00E+00	-7.57E-03	1	2123	78.60%	37026.8	80.46%
CRX(Homeobox)/Retina-Crx-ChIP-Seq(GSE20012)/Homer	GCTAATCC	1.00E+00	-4.08E-03	1	2147	79.49%	37494.8	81.47%
Pax7(Paired,Homeobox),longest/Myoblast-Pax7-ChIP-Seq(GSE25064)/Homer	NTAATTDGCYAATTANNWWD	1.00E+00	-4.02E-03	1	29	1.07%	769	1.67%
HOXA1(Homeobox)/mES-Hoxa1-ChIP-Seq(SRP084292)/Homer	TGATKGATGR	1.00E+00	-2.73E-03	1	277	10.26%	5495	11.94%
Tbx21(T-box)/GM12878-TBX21-ChIP-Seq(Encode)/Homer	AGGTGTGAAA	1.00E+00	-2.42E-03	1	1274	47.17%	22946.4	49.86%
Cdx2(Homeobox)/mES-Cdx2-ChIP-Seq(GSE14586)/Homer	GYMATAAAAH	1.00E+00	-2.37E-03	1	782	28.95%	14469.2	31.44%
DMRT6(DM)/Testis-DMRT6-ChIP-Seq(GSE60440)/Homer	YDGHTACAWTGTADC	1.00E+00	-1.98E-03	1	192	7.11%	3961.4	8.61%
Pit1(Homeobox)/GCrat-Pit1-ChIP-Seq(GSE58009)/Homer	ATGMATATDC	1.00E+00	-1.56E-03	1	979	36.25%	17944.3	38.99%
DMRT1(DM)/Testis-DMRT1-ChIP-Seq(GSE64892)/Homer	TWGHWACAWTGTWDC	1.00E+00	-1.42E-03	1	255	9.44%	5152.1	11.20%
Mef2b(MADS)/HEK293-Mef2b.V5-ChIP-Seq(GSE67450)/Homer	GCTATTTTTGGM	1.00E+00	-3.16E-04	1	1182	43.76%	21639.6	47.02%
Srebp2(bHLH)/HepG2-Srebp2-ChIP-Seq(GSE31477)/Homer	CGGTCACSCCAC	1.00E+00	-2.60E-04	1	300	11.11%	6123.1	13.30%
Nkx2.5(Homeobox)/HL1-Nkx2.5.biotin-ChIP-Seq(GSE21529)/Homer	RRSCACTYAA	1.00E+00	-1.62E-04	1	2181	80.75%	38360.5	83.35%
ZNF136(Zf)/HEK293-ZNF136.GFP-ChIP-Seq(GSE58341)/Homer	YTKGATAHAGTATTCTWGGTNGGCA	1.00E+00	-1.57E-04	1	144	5.33%	3230.7	7.02%
E2A(bHLH)/proBcell-E2A-ChIP-Seq(GSE21978)/Homer	DNRCAGCTGY	1.00E+00	-5.70E-05	1	1869	69.20%	33379.8	72.53%
Nkx2.2(Homeobox)/NPC-Nkx2.2-ChIP-Seq(GSE61673)/Homer	BTBRAGTGSN	1.00E+00	-3.60E-05	1	2118	78.42%	37471.6	81.42%
THRa(NR)/C17.2-THRa-ChIP-Seq(GSE38347)/Homer	GGTCANYTGAGGWCA	1.00E+00	-2.40E-05	1	883	32.69%	16757.5	36.41%
Nkx2.1(Homeobox)/LungAC-Nkx2.1-ChIP-Seq(GSE43252)/Homer	RSCACTYRAG	1.00E+00	-5.00E-06	1	2375	87.93%	41645.1	90.49%
Gfi1b(Zf)/HPC7-Gfi1b-ChIP-Seq(GSE22178)/Homer	MAATCACTGC	1.00E+00	-3.00E-06	1	965	35.73%	18384	39.95%
GLIS3(Zf)/Thyroid-Glis3.GFP-ChIP-Seq(GSE103297)/Homer	CTCCCTGGGAGGCCN	1.00E+00	-1.00E-06	1	2012	74.49%	36027.6	78.28%
GSC(Homeobox)/FrogEmbryos-GSC-ChIP-Seq(DRA000576)/Homer	RGGATTAR	1.00E+00	0.00E+00	1	1562	57.83%	28789.2	62.56%
Tbx6(T-box)/ESC-Tbx6-ChIP-Seq(GSE93524)/Homer	DAGGTGTBAA	1.00E+00	0.00E+00	1	1331	49.28%	24907.7	54.12%
Bapx1(Homeobox)/VertebralCol-Bapx1-ChIP-Seq(GSE36672)/Homer	TTRAGTGSYK	1.00E+00	0.00E+00	1	2149	79.56%	38428.3	83.50%
LXRE(NR),DR4/RAW-LXRb.biotin-ChIP-Seq(GSE21512)/Homer	RGGTTACTANAGGTCA	1.00E+00	0.00E+00	1	243	9.00%	5714.3	12.42%
Mef2a(MADS)/HL1-Mef2a.biotin-ChIP-Seq(GSE21529)/Homer	CYAAAAATAG	1.00E+00	0.00E+00	1	753	27.88%	15438.8	33.55%
Slug(Zf)/Mesoderm-Snai2-ChIP-Seq(GSE61475)/Homer	SNGCACCTGCHS	1.00E+00	0.00E+00	1	940	34.80%	19188	41.69%
Mef2c(MADS)/GM12878-Mef2c-ChIP-Seq(GSE32465)/Homer	DCYAAAAATAGM	1.00E+00	0.00E+00	1	759	28.10%	16336	35.50%
