## Supplemental_Table_S6 for "Detecting regulatory elements in high-throughput reporter assays"

Table S6: Motif enriched in repressive regulatory elements in untreated A549 cells (Johnson et al. 2018) that were detected by CRADLE.
Motif Name	Consensus	P-value	Log P-value	q-value (Benjamini)	# of Target Sequences with Motif(of 29485)	% of Target Sequences with Motif	# of Background Sequences with Motif(of 28050)	% of Background Sequences with Motif
REST-NRSF(Zf)/Jurkat-NRSF-ChIP-Seq/Homer	GGMGCTGTCCATGGTGCTGA	1.00E-102	-2.35E+02	0	286	0.97%	56.1	0.20%
c-Myc(bHLH)/mES-cMyc-ChIP-Seq(GSE11431)/Homer	VVCCACGTGG	1.00E-39	-9.03E+01	0	3357	11.44%	2616.7	9.14%
HIF2a(bHLH)/785_O-HIF2a-ChIP-Seq(GSE34871)/Homer	GCACGTACCC	1.00E-29	-6.71E+01	0	1978	6.74%	1492	5.21%
MyoD(bHLH)/Myotube-MyoD-ChIP-Seq(GSE21614)/Homer	RRCAGCTGYTSY	1.00E-28	-6.49E+01	0	4599	15.67%	3838.8	13.41%
Slug(Zf)/Mesoderm-Snai2-ChIP-Seq(GSE61475)/Homer	SNGCACCTGCHS	1.00E-24	-5.69E+01	0	5163	17.59%	4398.9	15.37%
c-Myc(bHLH)/LNCAP-cMyc-ChIP-Seq(Unpublished)/Homer	VCCACGTG	1.00E-24	-5.60E+01	0	2888	9.84%	2332.6	8.15%
n-Myc(bHLH)/mES-nMyc-ChIP-Seq(GSE11431)/Homer	VRCCACGTGG	1.00E-23	-5.32E+01	0	4239	14.44%	3569.5	12.47%
HIF-1b(HLH)/T47D-HIF1b-ChIP-Seq(GSE59937)/Homer	RTACGTGC	1.00E-22	-5.29E+01	0	5570	18.98%	4798.7	16.77%
MyoG(bHLH)/C2C12-MyoG-ChIP-Seq(GSE36024)/Homer	AACAGCTG	1.00E-21	-4.86E+01	0	6047	20.60%	5269.4	18.41%
Tcf12(bHLH)/GM12878-Tcf12-ChIP-Seq(GSE32465)/Homer	VCAGCTGYTG	1.00E-20	-4.64E+01	0	6033	20.55%	5271	18.42%
Myf5(bHLH)/GM-Myf5-ChIP-Seq(GSE24852)/Homer	BAACAGCTGT	1.00E-19	-4.39E+01	0	3858	13.14%	3271.4	11.43%
Max(bHLH)/K562-Max-ChIP-Seq(GSE31477)/Homer	RCCACGTGGYYN	1.00E-18	-4.36E+01	0	3690	12.57%	3119.4	10.90%
PRDM9(Zf)/Testis-DMC1-ChIP-Seq(GSE35498)/Homer	ADGGYAGYAGCATCT	1.00E-18	-4.30E+01	0	2142	7.30%	1722.5	6.02%
E2F6(E2F)/Hela-E2F6-ChIP-Seq(GSE31477)/Homer	GGCGGGAARN	1.00E-16	-3.79E+01	0	2791	9.51%	2330.4	8.14%
NRF(NRF)/Promoter/Homer	STGCGCATGCGC	1.00E-16	-3.77E+01	0	1022	3.48%	762.8	2.67%
MNT(bHLH)/HepG2-MNT-ChIP-Seq(Encode)/Homer	DGCACACGTG	1.00E-14	-3.41E+01	0	5093	17.35%	4480.7	15.66%
CLOCK(bHLH)/Liver-Clock-ChIP-Seq(GSE39860)/Homer	GHCACGTG	1.00E-14	-3.25E+01	0	2965	10.10%	2519.2	8.80%
ZNF415(Zf)/HEK293-ZNF415.GFP-ChIP-Seq(GSE58341)/Homer	GRTGMTRGAGCC	1.00E-14	-3.25E+01	0	3274	11.15%	2803.5	9.80%
ZEB2(Zf)/SNU398-ZEB2-ChIP-Seq(GSE103048)/Homer	GNMCAGGTGTGC	1.00E-13	-3.10E+01	0	7133	24.30%	6428	22.46%
Twist(bHLH)/HMLE-TWIST1-ChIP-Seq(Chang_et_al)/Homer	VCAKCTGGNNNCCAGMTGBN	1.00E-13	-3.07E+01	0	910	3.10%	688.5	2.41%
bHLHE40(bHLH)/HepG2-BHLHE40-ChIP-Seq(GSE31477)/Homer	KCACGTGMCN	1.00E-12	-2.89E+01	0	1874	6.38%	1547.1	5.41%
HIF-1a(bHLH)/MCF7-HIF1a-ChIP-Seq(GSE28352)/Homer	TACGTGCV	1.00E-11	-2.64E+01	0	1420	4.84%	1152.4	4.03%
ZNF519(Zf)/HEK293-ZNF519.GFP-ChIP-Seq(GSE58341)/Homer	GAGSCCGAGC	1.00E-10	-2.48E+01	0	1491	5.08%	1223.6	4.28%
Tcf21(bHLH)/ArterySmoothMuscle-Tcf21-ChIP-Seq(GSE61369)/Homer	NAACAGCTGG	1.00E-09	-2.12E+01	0	5199	17.71%	4689.6	16.39%
Arnt:Ahr(bHLH)/MCF7-Arnt-ChIP-Seq(Lo_et_al.)/Homer	TBGCACGCAA	1.00E-09	-2.10E+01	0	3100	10.56%	2721.1	9.51%
ZNF264(Zf)/HEK293-ZNF264.GFP-ChIP-Seq(GSE58341)/Homer	RGGGCACTAACY	1.00E-08	-2.07E+01	0	2801	9.54%	2446.5	8.55%
HINFP(Zf)/K562-HINFP.eGFP-ChIP-Seq(Encode)/Homer	TWVGGTCCGC	1.00E-08	-2.06E+01	0	1615	5.50%	1357.8	4.74%
NeuroD1(bHLH)/Islet-NeuroD1-ChIP-Seq(GSE30298)/Homer	GCCATCTGTT	1.00E-08	-1.85E+01	0	4428	15.09%	3988.7	13.94%
Atoh1(bHLH)/Cerebellum-Atoh1-ChIP-Seq(GSE22111)/Homer	VNRVCAGCTGGY	1.00E-07	-1.81E+01	0	5920	20.17%	5405.7	18.89%
PPARE(NR),DR1/3T3L1-Pparg-ChIP-Seq(GSE13511)/Homer	TGACCTTTGCCCCA	1.00E-07	-1.68E+01	0	4393	14.97%	3972.8	13.88%
RBPJ:Ebox(?,bHLH)/Panc1-Rbpj1-ChIP-Seq(GSE47459)/Homer	GGGRAARRGRMCAGMTG	1.00E-06	-1.59E+01	0	1778	6.06%	1536	5.37%
ZNF165(Zf)/WHIM12-ZNF165-ChIP-Seq(GSE65937)/Homer	AAGGKGRCGCAGGCA	1.00E-06	-1.59E+01	0	1117	3.81%	932.7	3.26%
Pbx3(Homeobox)/GM12878-PBX3-ChIP-Seq(GSE32465)/Homer	SCTGTCAMTCAN	1.00E-06	-1.58E+01	0	970	3.30%	800.2	2.80%
ZNF669(Zf)/HEK293-ZNF669.GFP-ChIP-Seq(GSE58341)/Homer	GARTGGTCATCGCCC	1.00E-06	-1.57E+01	0	392	1.34%	292.1	1.02%
E2F1(E2F)/Hela-E2F1-ChIP-Seq(GSE22478)/Homer	CWGGCGGGAA	1.00E-06	-1.56E+01	0	1271	4.33%	1073.3	3.75%
Pknox1(Homeobox)/ES-Prep1-ChIP-Seq(GSE63282)/Homer	SCTGTCAVTCAV	1.00E-06	-1.55E+01	0	982	3.35%	812.6	2.84%
bHLHE41(bHLH)/proB-Bhlhe41-ChIP-Seq(GSE93764)/Homer	KCACGTGMCN	1.00E-05	-1.34E+01	0	5849	19.93%	5395.4	18.85%
E2F3(E2F)/MEF-E2F3-ChIP-Seq(GSE71376)/Homer	BTKGGCGGGAAA	1.00E-05	-1.34E+01	0	3106	10.58%	2794.8	9.77%
Ap4(bHLH)/AML-Tfap4-ChIP-Seq(GSE45738)/Homer	NAHCAGCTGD	1.00E-05	-1.34E+01	0	6220	21.19%	5750.3	20.09%
VDR(NR),DR3/GM10855-VDR+vitD-ChIP-Seq(GSE22484)/Homer	ARAGGTCANWGAGTTCANNN	1.00E-05	-1.32E+01	0	1129	3.85%	958.6	3.35%
E2F4(E2F)/K562-E2F4-ChIP-Seq(GSE31477)/Homer	GGCGGGAAAH	1.00E-05	-1.31E+01	0	2008	6.84%	1769.2	6.18%
E2F7(E2F)/Hela-E2F7-ChIP-Seq(GSE32673)/Homer	VDTTTCCCGCCA	1.00E-05	-1.26E+01	0	580	1.98%	467.4	1.63%
Zfp809(Zf)/ES-Zfp809-ChIP-Seq(GSE70799)/Homer	GGGGCTYGKCTGGGA	1.00E-03	-9.20E+00	0.001	1656	5.64%	1475.6	5.16%
ZBTB18(Zf)/HEK293-ZBTB18.GFP-ChIP-Seq(GSE58341)/Homer	AACATCTGGA	1.00E-03	-8.55E+00	0.0018	2502	8.52%	2277.6	7.96%
ETS:E-box(ETS,bHLH)/HPC7-Scl-ChIP-Seq(GSE22178)/Homer	AGGAARCAGCTG	1.00E-03	-8.53E+00	0.0018	400	1.36%	325.6	1.14%
Tcfcp2l1(CP2)/mES-Tcfcp2l1-ChIP-Seq(GSE11431)/Homer	NRAACCRGTTYRAACCRGYT	1.00E-03	-8.49E+00	0.0018	517	1.76%	431	1.51%
ZNF41(Zf)/HEK293-ZNF41.GFP-ChIP-Seq(GSE58341)/Homer	CCTCATGGTGYCYTWYTCCCTTGTG	1.00E-03	-8.45E+00	0.0019	115	0.39%	79.8	0.28%
Tbx20(T-box)/Heart-Tbx20-ChIP-Seq(GSE29636)/Homer	GGTGYTGACAGS	1.00E-03	-8.34E+00	0.0021	904	3.08%	784.8	2.74%
PBX1(Homeobox)/MCF7-PBX1-ChIP-Seq(GSE28007)/Homer	GSCTGTCACTCA	1.00E-03	-7.55E+00	0.0044	331	1.13%	268.1	0.94%
RXR(NR),DR1/3T3L1-RXR-ChIP-Seq(GSE13511)/Homer	TAGGGCAAAGGTCA	1.00E-03	-7.29E+00	0.0057	5462	18.61%	5119.6	17.89%
Hand2(bHLH)/Mesoderm-Hand2-ChIP-Seq(GSE61475)/Homer	TGACANARRCCAGRC	1.00E-03	-7.28E+00	0.0057	2016	6.87%	1833.2	6.41%
GRE(NR),IR3/A549-GR-ChIP-Seq(GSE32465)/Homer	NRGVACABNVTGTYCY	1.00E-03	-7.22E+00	0.0058	517	1.76%	437.9	1.53%
ARE(NR)/LNCAP-AR-ChIP-Seq(GSE27824)/Homer	RGRACASNSTGTYCYB	1.00E-03	-7.05E+00	0.0068	1039	3.54%	919.1	3.21%
PPARa(NR),DR1/Liver-Ppara-ChIP-Seq(GSE47954)/Homer	VNAGGKCAAAGGTCA	1.00E-03	-6.93E+00	0.0075	4428	15.09%	4134.1	14.45%
MafA(bZIP)/Islet-MafA-ChIP-Seq(GSE30298)/Homer	TGCTGACTCA	1.00E-02	-6.72E+00	0.0091	3157	10.76%	2923.4	10.22%
EBNA1(EBV-virus)/Raji-EBNA1-ChIP-Seq(GSE30709)/Homer	GGYAGCAYDTGCTDCCCNNN	1.00E-02	-6.50E+00	0.0112	73	0.25%	49.1	0.17%
ZNF322(Zf)/HEK293-ZNF322.GFP-ChIP-Seq(GSE58341)/Homer	GAGCCTGGTACTGWGCCTGR	1.00E-02	-6.01E+00	0.0179	1972	6.72%	1807.3	6.32%
Nr5a2(NR)/mES-Nr5a2-ChIP-Seq(GSE19019)/Homer	BTCAAGGTCA	1.00E-02	-5.91E+00	0.0194	2370	8.07%	2186.7	7.64%
ZNF189(Zf)/HEK293-ZNF189.GFP-ChIP-Seq(GSE58341)/Homer	TGGAACAGMA	1.00E-02	-5.74E+00	0.0226	3374	11.49%	3146.7	11.00%
TCFL2(HMG)/K562-TCF7L2-ChIP-Seq(GSE29196)/Homer	ACWTCAAAGG	1.00E-02	-5.64E+00	0.0245	167	0.57%	131.2	0.46%
MYB(HTH)/ERMYB-Myb-ChIPSeq(GSE22095)/Homer	GGCVGTTR	1.00E-02	-5.42E+00	0.0301	5336	18.18%	5035.3	17.59%
Ascl1(bHLH)/NeuralTubes-Ascl1-ChIP-Seq(GSE55840)/Homer	NNVVCAGCTGBN	1.00E-02	-5.35E+00	0.0316	9337	31.81%	8902.8	31.11%
Rfx6(HTH)/Min6b1-Rfx6.HA-ChIP-Seq(GSE62844)/Homer	TGTTKCCTAGCAACM	1.00E-02	-5.07E+00	0.0411	4661	15.88%	4393.2	15.35%
ZNF16(Zf)/HEK293-ZNF16.GFP-ChIP-Seq(GSE58341)/Homer	MACCTTCYATGGCTCCCTAKTGCCY	1.00E-02	-5.04E+00	0.0417	74	0.25%	53	0.19%
GRE(NR),IR3/RAW264.7-GRE-ChIP-Seq(Unpublished)/Homer	VAGRACAKWCTGTYC	1.00E-02	-4.89E+00	0.0479	790	2.69%	706.9	2.47%
RAR:RXR(NR),DR5/ES-RAR-ChIP-Seq(GSE56893)/Homer	AGGTCAAGGTCA	1.00E-02	-4.85E+00	0.0491	550	1.87%	483.8	1.69%
Zic(Zf)/Cerebellum-ZIC1.2-ChIP-Seq(GSE60731)/Homer	CCTGCTGAGH	1.00E-02	-4.72E+00	0.0554	4550	15.50%	4294.8	15.01%
HOXA2(Homeobox)/mES-Hoxa2-ChIP-Seq(Donaldson_et_al.)/Homer	GYCATCMATCAT	1.00E-02	-4.69E+00	0.0559	271	0.92%	228.6	0.80%
ZBTB12(Zf)/HEK293-ZBTB12.GFP-ChIP-Seq(GSE58341)/Homer	NGNTCTAGAACCNGV	1.00E-02	-4.65E+00	0.0575	1550	5.28%	1425.4	4.98%
CTCF-SatelliteElement(Zf?)/CD4+-CTCF-ChIP-Seq(Barski_et_al.)/Homer	TGCAGTTCCMVNWRTGGCCA	1.00E-01	-4.58E+00	0.0605	75	0.26%	55.2	0.19%
HNF4a(NR),DR1/HepG2-HNF4a-ChIP-Seq(GSE25021)/Homer	CARRGKBCAAAGTYCA	1.00E-01	-4.49E+00	0.0658	1774	6.04%	1640.3	5.73%
Tbr1(T-box)/Cortex-Tbr1-ChIP-Seq(GSE71384)/Homer	AAGGTGTKAA	1.00E-01	-4.24E+00	0.0825	4514	15.38%	4270.2	14.92%
Nr5a2(NR)/Pancreas-LRH1-ChIP-Seq(GSE34295)/Homer	BTCAAGGTCA	1.00E-01	-4.10E+00	0.0939	3221	10.97%	3030.6	10.59%
ETS:RUNX(ETS,Runt)/Jurkat-RUNX1-ChIP-Seq(GSE17954)/Homer	RCAGGATGTGGT	1.00E-01	-3.66E+00	0.1436	416	1.42%	368.3	1.29%
NPAS2(bHLH)/Liver-NPAS2-ChIP-Seq(GSE39860)/Homer	KCCACGTGAC	1.00E-01	-3.52E+00	0.1631	5822	19.84%	5551.6	19.40%
TR4(NR),DR1/Hela-TR4-ChIP-Seq(GSE24685)/Homer	GAGGTCAAAGGTCA	1.00E-01	-3.41E+00	0.1804	462	1.57%	413.9	1.45%
ZEB1(Zf)/PDAC-ZEB1-ChIP-Seq(GSE64557)/Homer	VCAGGTRDRY	1.00E-01	-3.16E+00	0.2284	10548	35.94%	10146.9	35.46%
E2F(E2F)/Hela-CellCycle-Expression/Homer	TTSGCGCGAAAA	1.00E-01	-3.12E+00	0.2352	179	0.61%	154	0.54%
NeuroG2(bHLH)/Fibroblast-NeuroG2-ChIP-Seq(GSE75910)/Homer	ACCATCTGTT	1.00E-01	-2.97E+00	0.2703	7228	24.63%	6930.8	24.22%
PAX6(Paired,Homeobox)/Forebrain-Pax6-ChIP-Seq(GSE66961)/Homer	NGTGTTCAVTSAAGCGKAAA	1.00E-01	-2.95E+00	0.2719	297	1.01%	263.8	0.92%
Egr1(Zf)/K562-Egr1-ChIP-Seq(GSE32465)/Homer	TGCGTGGGYG	1.00E-01	-2.93E+00	0.2732	3909	13.32%	3720.1	13.00%
Fox:Ebox(Forkhead,bHLH)/Panc1-Foxa2-ChIP-Seq(GSE47459)/Homer	NNNVCTGWGYAAACASN	1.00E-01	-2.87E+00	0.287	3225	10.99%	3063	10.70%
PAX5(Paired,Homeobox),condensed/GM12878-PAX5-ChIP-Seq(GSE32465)/Homer	GTCACGCTCSCTGM	1.00E-01	-2.63E+00	0.3615	524	1.79%	479.6	1.68%
TCF4(bHLH)/SHSY5Y-TCF4-ChIP-Seq(GSE96915)/Homer	SMCATCTGKH	1.00E-01	-2.48E+00	0.4138	7496	25.54%	7208.2	25.19%
Zic3(Zf)/mES-Zic3-ChIP-Seq(GSE37889)/Homer	GGCCYCCTGCTGDGH	1.00E-01	-2.42E+00	0.4316	4264	14.53%	4078.8	14.25%
AP-2alpha(AP2)/Hela-AP2alpha-ChIP-Seq(GSE31477)/Homer	ATGCCCTGAGGC	1.00E-01	-2.42E+00	0.4316	5363	18.27%	5142.7	17.97%
RORgt(NR)/EL4-RORgt.Flag-ChIP-Seq(GSE56019)/Homer	AAYTAGGTCA	1.00E-01	-2.38E+00	0.4359	358	1.22%	325.5	1.14%
RORgt(NR)/EL4-RORgt.Flag-ChIP-Seq(GSE56019)/Homer	AAYTAGGTCA	1.00E-01	-2.38E+00	0.4359	358	1.22%	325.5	1.14%
PU.1(ETS)/ThioMac-PU.1-ChIP-Seq(GSE21512)/Homer	AGAGGAAGTG	1.00E-01	-2.37E+00	0.4359	1730	5.89%	1635.8	5.72%
NF1-halfsite(CTF)/LNCaP-NF1-ChIP-Seq(Unpublished)/Homer	YTGCCAAG	1.00E+00	-2.27E+00	0.4744	7957	27.11%	7664.2	26.78%
E2A(bHLH),near_PU.1/Bcell-PU.1-ChIP-Seq(GSE21512)/Homer	NVCACCTGBN	1.00E+00	-2.07E+00	0.5764	9861	33.60%	9524.2	33.28%
FXR(NR),IR1/Liver-FXR-ChIP-Seq(Chong_et_al.)/Homer	AGGTCANTGACCTB	1.00E+00	-2.01E+00	0.602	2093	7.13%	1993.3	6.97%
AMYB(HTH)/Testes-AMYB-ChIP-Seq(GSE44588)/Homer	TGGCAGTTGG	1.00E+00	-1.98E+00	0.6139	4752	16.19%	4566.6	15.96%
RUNX(Runt)/HPC7-Runx1-ChIP-Seq(GSE22178)/Homer	SAAACCACAG	1.00E+00	-1.83E+00	0.7079	2565	8.74%	2454.3	8.58%
AP-2gamma(AP2)/MCF7-TFAP2C-ChIP-Seq(GSE21234)/Homer	SCCTSAGGSCAW	1.00E+00	-1.82E+00	0.7079	6668	22.72%	6432.9	22.48%
HRE(HSF)/HepG2-HSF1-ChIP-Seq(GSE31477)/Homer	BSTTCTRGAABVTTCYAGAA	1.00E+00	-1.63E+00	0.843	520	1.77%	488.1	1.71%
USF1(bHLH)/GM12878-Usf1-ChIP-Seq(GSE32465)/Homer	SGTCACGTGR	1.00E+00	-1.56E+00	0.8931	2269	7.73%	2176	7.60%
ZSCAN22(Zf)/HEK293-ZSCAN22.GFP-ChIP-Seq(GSE58341)/Homer	SMCAGTCWGAKGGAGGAGGC	1.00E+00	-1.50E+00	0.9459	427	1.45%	401.9	1.40%
Tcf7(HMG)/GM12878-TCF7-ChIP-Seq(Encode)/Homer	CTTTGATGTGSB	1.00E+00	-1.44E+00	0.9903	755	2.57%	717.3	2.51%
HOXA1(Homeobox)/mES-Hoxa1-ChIP-Seq(SRP084292)/Homer	TGATKGATGR	1.00E+00	-1.40E+00	1	668	2.28%	634.9	2.22%
GATA:SCL(Zf,bHLH)/Ter119-SCL-ChIP-Seq(GSE18720)/Homer	CRGCTGBNGNSNNSAGATAA	1.00E+00	-1.37E+00	1	329	1.12%	310	1.08%
ZNF467(Zf)/HEK293-ZNF467.GFP-ChIP-Seq(GSE58341)/Homer	TGGGGAAGGGCM	1.00E+00	-1.35E+00	1	4622	15.75%	4467.9	15.61%
PAX5(Paired,Homeobox)/GM12878-PAX5-ChIP-Seq(GSE32465)/Homer	GCAGCCAAGCRTGACH	1.00E+00	-1.33E+00	1	2040	6.95%	1962.9	6.86%
RARg(NR)/ES-RARg-ChIP-Seq(GSE30538)/Homer	AGGTCAAGGTCA	1.00E+00	-1.30E+00	1	146	0.50%	135.3	0.47%
NF1:FOXA1(CTF,Forkhead)/LNCAP-FOXA1-ChIP-Seq(GSE27824)/Homer	WNTGTTTRYTTTGGCA	1.00E+00	-1.16E+00	1	90	0.31%	83.2	0.29%
Tcf3(HMG)/mES-Tcf3-ChIP-Seq(GSE11724)/Homer	ASWTCAAAGG	1.00E+00	-1.15E+00	1	526	1.79%	503	1.76%
ZNF528(Zf)/HEK293-ZNF528.GFP-ChIP-Seq(GSE58341)/Homer	AGAAATGACTTCCCT	1.00E+00	-1.07E+00	1	13	0.04%	11.5	0.04%
SpiB(ETS)/OCILY3-SPIB-ChIP-Seq(GSE56857)/Homer	AAAGRGGAAGTG	1.00E+00	-1.01E+00	1	677	2.31%	651.8	2.28%
NPAS(bHLH)/Liver-NPAS-ChIP-Seq(GSE39860)/Homer	NVCACGTG	1.00E+00	-8.12E-01	1	7139	24.32%	6950.8	24.29%
SF1(NR)/H295R-Nr5a1-ChIP-Seq(GSE44220)/Homer	CAAGGHCANV	1.00E+00	-7.44E-01	1	2157	7.35%	2100.1	7.34%
PU.1:IRF8(ETS:IRF)/pDC-Irf8-ChIP-Seq(GSE66899)/Homer	GGAAGTGAAAST	1.00E+00	-7.20E-01	1	440	1.50%	428.6	1.50%
GATA3(Zf),DR8/iTreg-Gata3-ChIP-Seq(GSE20898)/Homer	AGATSTNDNNDSAGATAASN	1.00E+00	-6.20E-01	1	153	0.52%	150.2	0.52%
Esrrb(NR)/mES-Esrrb-ChIP-Seq(GSE11431)/Homer	KTGACCTTGA	1.00E+00	-5.85E-01	1	2619	8.92%	2560.6	8.95%
ZNF675(Zf)/HEK293-ZNF675.GFP-ChIP-Seq(GSE58341)/Homer	ARGAGGMCAAAATGW	1.00E+00	-5.80E-01	1	381	1.30%	374.4	1.31%
Tlx?(NR)/NPC-H3K4me1-ChIP-Seq(GSE16256)/Homer	CTGGCAGSCTGCCA	1.00E+00	-5.31E-01	1	2262	7.71%	2215.2	7.74%
HRE(HSF)/Striatum-HSF1-ChIP-Seq(GSE38000)/Homer	TTCTAGAABNTTCTA	1.00E+00	-5.21E-01	1	565	1.92%	556.2	1.94%
SCRT1(Zf)/HEK293-SCRT1.eGFP-ChIP-Seq(Encode)/Homer	GCAACAGGTG	1.00E+00	-5.18E-01	1	1548	5.27%	1518.1	5.30%
E2A(bHLH)/proBcell-E2A-ChIP-Seq(GSE21978)/Homer	DNRCAGCTGY	1.00E+00	-4.40E-01	1	9946	33.89%	9726	33.99%
PRDM15(Zf)/ESC-Prdm15-ChIP-Seq(GSE73694)/Homer	YCCDNTCCAGGTTTT	1.00E+00	-4.03E-01	1	3712	12.65%	3643.9	12.73%
NRF1(NRF)/MCF7-NRF1-ChIP-Seq(Unpublished)/Homer	CTGCGCATGCGC	1.00E+00	-3.72E-01	1	495	1.69%	493.8	1.73%
Egr2(Zf)/Thymocytes-Egr2-ChIP-Seq(GSE34254)/Homer	NGCGTGGGCGGR	1.00E+00	-3.64E-01	1	1011	3.44%	1001.7	3.50%
NF1(CTF)/LNCAP-NF1-ChIP-Seq(Unpublished)/Homer	CYTGGCABNSTGCCAR	1.00E+00	-3.44E-01	1	2095	7.14%	2066.8	7.22%
RAR:RXR(NR),DR5/ES-RAR-ChIP-Seq(GSE56893)/Homer	RGGTCADNNAGAGGTCAV	1.00E+00	-3.28E-01	1	133	0.45%	136.5	0.48%
KLF10(Zf)/HEK293-KLF10.GFP-ChIP-Seq(GSE58341)/Homer	GGGGGTGTGTCC	1.00E+00	-3.25E-01	1	3318	11.30%	3266.1	11.41%
GRHL2(CP2)/HBE-GRHL2-ChIP-Seq(GSE46194)/Homer	AAACYKGTTWDACMRGTTTB	1.00E+00	-2.37E-01	1	936	3.19%	936	3.27%
Gata1(Zf)/K562-GATA1-ChIP-Seq(GSE18829)/Homer	SAGATAAGRV	1.00E+00	-1.98E-01	1	1218	4.15%	1219	4.26%
Pax8(Paired,Homeobox)/Thyroid-Pax8-ChIP-Seq(GSE26938)/Homer	GTCATGCHTGRCTGS	1.00E+00	-1.82E-01	1	1976	6.73%	1967.5	6.88%
RUNX1(Runt)/Jurkat-RUNX1-ChIP-Seq(GSE29180)/Homer	AAACCACARM	1.00E+00	-1.79E-01	1	3520	11.99%	3485.1	12.18%
GATA(Zf),IR4/iTreg-Gata3-ChIP-Seq(GSE20898)/Homer	NAGATWNBNATCTNN	1.00E+00	-1.43E-01	1	125	0.43%	134.6	0.47%
ZFP3(Zf)/HEK293-ZFP3.GFP-ChIP-Seq(GSE58341)/Homer	GGGTTTTGAAGGATGARTAGGAGTT	1.00E+00	-1.41E-01	1	16	0.05%	20.1	0.07%
PGR(NR)/EndoStromal-PGR-ChIP-Seq(GSE69539)/Homer	AAGAACATWHTGTTC	1.00E+00	-1.38E-01	1	542	1.85%	554.1	1.94%
Tbx21(T-box)/GM12878-TBX21-ChIP-Seq(Encode)/Homer	AGGTGTGAAA	1.00E+00	-1.32E-01	1	3795	12.93%	3765.7	13.16%
DUX(Homeobox)/C2C12-Dux-ChIP-Seq(GSE87279)/Homer	BCWGATTCAATCAAN	1.00E+00	-1.21E-01	1	3	0.01%	5.7	0.02%
Unknown-ESC-element(?)/mES-Nanog-ChIP-Seq(GSE11724)/Homer	CACAGCAGGGGG	1.00E+00	-1.20E-01	1	3620	12.33%	3596.8	12.57%
PRDM14(Zf)/H1-PRDM14-ChIP-Seq(GSE22767)/Homer	RGGTCTCTAACY	1.00E+00	-1.11E-01	1	857	2.92%	871.2	3.04%
Oct4:Sox17(POU,Homeobox,HMG)/F9-Sox17-ChIP-Seq(GSE44553)/Homer	CCATTGTATGCAAAT	1.00E+00	-1.05E-01	1	277	0.94%	291.7	1.02%
HNF6(Homeobox)/Liver-Hnf6-ChIP-Seq(ERP000394)/Homer	NTATYGATCH	1.00E+00	-1.04E-01	1	1029	3.51%	1043.6	3.65%
Mouse_Recombination_Hotspot(Zf)/Testis-DMC1-ChIP-Seq(GSE24438)/Homer	ACTYKNATTCGTGNTACTTC	1.00E+00	-9.72E-02	1	141	0.48%	153.7	0.54%
ERE(NR),IR3/MCF7-ERa-ChIP-Seq(Unpublished)/Homer	VAGGTCACNSTGACC	1.00E+00	-8.10E-02	1	1234	4.20%	1251.3	4.37%
RUNX2(Runt)/PCa-RUNX2-ChIP-Seq(GSE33889)/Homer	NWAACCACADNN	1.00E+00	-5.95E-02	1	2992	10.19%	2997.7	10.47%
GFY(?)/Promoter/Homer	ACTACAATTCCC	1.00E+00	-5.82E-02	1	192	0.65%	209.6	0.73%
BMYB(HTH)/Hela-BMYB-ChIP-Seq(GSE27030)/Homer	NHAACBGYYV	1.00E+00	-5.66E-02	1	4115	14.02%	4105.6	14.35%
Tbox:Smad(T-box,MAD)/ESCd5-Smad2_3-ChIP-Seq(GSE29422)/Homer	AGGTGHCAGACA	1.00E+00	-5.63E-02	1	817	2.78%	841.7	2.94%
Six4(Homeobox)/MCF7-SIX4-ChIP-Seq(Encode)/Homer	TGWAAYCTGABACCB	1.00E+00	-5.22E-02	1	101	0.34%	115.1	0.40%
T1ISRE(IRF)/ThioMac-Ifnb-Expression/Homer	ACTTTCGTTTCT	1.00E+00	-4.07E-02	1	11	0.04%	17.3	0.06%
OCT:OCT(POU,Homeobox,IR1)/NPC-Brn2-ChIP-Seq(GSE35496)/Homer	ATGAATWATTCATGA	1.00E+00	-3.82E-02	1	15	0.05%	22.4	0.08%
RFX(HTH)/K562-RFX3-ChIP-Seq(SRA012198)/Homer	CGGTTGCCATGGCAAC	1.00E+00	-3.71E-02	1	219	0.75%	240	0.84%
ZNF7(Zf)/HepG2-ZNF7.Flag-ChIP-Seq(Encode)/Homer	CTGCCWVCTTTTRTA	1.00E+00	-3.61E-02	1	1372	4.67%	1402.4	4.90%
BMAL1(bHLH)/Liver-Bmal1-ChIP-Seq(GSE39860)/Homer	GNCACGTG	1.00E+00	-3.45E-02	1	7842	26.72%	7781.5	27.19%
Znf263(Zf)/K562-Znf263-ChIP-Seq(GSE31477)/Homer	CVGTSCTCCC	1.00E+00	-2.68E-02	1	9726	33.14%	9635.2	33.67%
Gata2(Zf)/K562-GATA2-ChIP-Seq(GSE18829)/Homer	BBCTTATCTS	1.00E+00	-2.64E-02	1	1319	4.49%	1354.9	4.73%
NFAT:AP1(RHD,bZIP)/Jurkat-NFATC1-ChIP-Seq(Jolma_et_al.)/Homer	SARTGGAAAAWRTGAGTCAB	1.00E+00	-2.64E-02	1	337	1.15%	364.9	1.28%
Tbx6(T-box)/ESC-Tbx6-ChIP-Seq(GSE93524)/Homer	DAGGTGTBAA	1.00E+00	-2.17E-02	1	4834	16.47%	4839.6	16.91%
OCT:OCT(POU,Homeobox)/NPC-Brn1-ChIP-Seq(GSE35496)/Homer	ATGAATATTCATGAG	1.00E+00	-2.15E-02	1	7	0.02%	13.8	0.05%
Stat3+il21(Stat)/CD4-Stat3-ChIP-Seq(GSE19198)/Homer	SVYTTCCNGGAARB	1.00E+00	-1.29E-02	1	2242	7.64%	2286.3	7.99%
Cux2(Homeobox)/Liver-Cux2-ChIP-Seq(GSE35985)/Homer	HNRAATCAAT	1.00E+00	-1.11E-02	1	763	2.60%	807	2.82%
Brachyury(T-box)/Mesoendoderm-Brachyury-ChIP-exo(GSE54963)/Homer	ANTTMRCASBNNNGTGYKAAN	1.00E+00	-8.96E-03	1	745	2.54%	790.9	2.76%
ZBTB33(Zf)/GM12878-ZBTB33-ChIP-Seq(GSE32465)/Homer	GGVTCTCGCGAGAAC	1.00E+00	-8.93E-03	1	111	0.38%	134.8	0.47%
Rfx2(HTH)/LoVo-RFX2-ChIP-Seq(GSE49402)/Homer	GTTGCCATGGCAACM	1.00E+00	-8.03E-03	1	245	0.83%	277.3	0.97%
IRF:BATF(IRF:bZIP)/pDC-Irf8-ChIP-Seq(GSE66899)/Homer	CTTTCANTATGACTV	1.00E+00	-7.55E-03	1	168	0.57%	196.5	0.69%
Pax7(Paired,Homeobox),longest/Myoblast-Pax7-ChIP-Seq(GSE25064)/Homer	NTAATTDGCYAATTANNWWD	1.00E+00	-6.91E-03	1	25	0.09%	38.8	0.14%
Pax7(Paired,Homeobox),long/Myoblast-Pax7-ChIP-Seq(GSE25064)/Homer	TAATCHGATTAC	1.00E+00	-6.91E-03	1	25	0.09%	38.4	0.13%
GLI3(Zf)/Limb-GLI3-ChIP-Chip(GSE11077)/Homer	CGTGGGTGGTCC	1.00E+00	-6.66E-03	1	691	2.35%	738.2	2.58%
Smad2(MAD)/ES-SMAD2-ChIP-Seq(GSE29422)/Homer	CTGTCTGG	1.00E+00	-5.05E-03	1	6990	23.81%	6999.7	24.46%
ETS1(ETS)/Jurkat-ETS1-ChIP-Seq(GSE17954)/Homer	ACAGGAAGTG	1.00E+00	-3.70E-03	1	3744	12.76%	3801.4	13.28%
Hoxb4(Homeobox)/ES-Hoxb4-ChIP-Seq(GSE34014)/Homer	TGATTRATGGCY	1.00E+00	-3.66E-03	1	403	1.37%	447.8	1.56%
STAT1(Stat)/HelaS3-STAT1-ChIP-Seq(GSE12782)/Homer	NATTTCCNGGAAAT	1.00E+00	-3.57E-03	1	618	2.11%	669.7	2.34%
SPDEF(ETS)/VCaP-SPDEF-ChIP-Seq(SRA014231)/Homer	ASWTCCTGBT	1.00E+00	-3.56E-03	1	3586	12.22%	3645.6	12.74%
PR(NR)/T47D-PR-ChIP-Seq(GSE31130)/Homer	VAGRACAKNCTGTBC	1.00E+00	-3.14E-03	1	7582	25.83%	7593.1	26.53%
Nur77(NR)/K562-NR4A1-ChIP-Seq(GSE31363)/Homer	TGACCTTTNCNT	1.00E+00	-3.08E-03	1	329	1.12%	371.7	1.30%
IRF8(IRF)/BMDM-IRF8-ChIP-Seq(GSE77884)/Homer	GRAASTGAAAST	1.00E+00	-1.55E-03	1	622	2.12%	680.3	2.38%
Sox9(HMG)/Limb-SOX9-ChIP-Seq(GSE73225)/Homer	AGGVNCCTTTGT	1.00E+00	-1.38E-03	1	2688	9.16%	2768	9.67%
GATA3(Zf),DR4/iTreg-Gata3-ChIP-Seq(GSE20898)/Homer	AGATGKDGAGATAAG	1.00E+00	-1.07E-03	1	125	0.43%	158.1	0.55%
Stat3(Stat)/mES-Stat3-ChIP-Seq(GSE11431)/Homer	CTTCCGGGAA	1.00E+00	-1.07E-03	1	1620	5.52%	1699.3	5.94%
WT1(Zf)/Kidney-WT1-ChIP-Seq(GSE90016)/Homer	MCTCCCMCRCAB	1.00E+00	-1.06E-03	1	3214	10.95%	3297	11.52%
Sox4(HMG)/proB-Sox4-ChIP-Seq(GSE50066)/Homer	YCTTTGTTCC	1.00E+00	-9.55E-04	1	2261	7.70%	2345.1	8.19%
Olig2(bHLH)/Neuron-Olig2-ChIP-Seq(GSE30882)/Homer	RCCATMTGTT	1.00E+00	-8.93E-04	1	7768	26.46%	7805.9	27.28%
ZKSCAN1(Zf)/HepG2-ZKSCAN1-ChIP-Seq(Encode)/Homer	GCACAYAGTAGGKCY	1.00E+00	-7.52E-04	1	131	0.45%	166.8	0.58%
ZFX(Zf)/mES-Zfx-ChIP-Seq(GSE11431)/Homer	AGGCCTRG	1.00E+00	-6.35E-04	1	7260	24.73%	7312.9	25.55%
NFY(CCAAT)/Promoter/Homer	RGCCAATSRG	1.00E+00	-6.29E-04	1	2123	7.23%	2212.3	7.73%
p63(p53)/Keratinocyte-p63-ChIP-Seq(GSE17611)/Homer	NNDRCATGYCYNRRCATGYH	1.00E+00	-6.22E-04	1	1426	4.86%	1509.8	5.28%
ZNF317(Zf)/HEK293-ZNF317.GFP-ChIP-Seq(GSE58341)/Homer	GTCWGCTGTYYCTCT	1.00E+00	-5.57E-04	1	280	0.95%	329.6	1.15%
RORa(NR)/Liver-Rora-ChIP-Seq(GSE101115)/Homer	AAWCTAGGTCARDNN	1.00E+00	-5.49E-04	1	325	1.11%	377.7	1.32%
NFkB-p50,p52(RHD)/Monocyte-p50-ChIP-Chip(Schreiber_et_al.)/Homer	GGGGGAATCCCC	1.00E+00	-4.91E-04	1	527	1.80%	590.3	2.06%
FOXA1:AR(Forkhead,NR)/LNCAP-AR-ChIP-Seq(GSE27824)/Homer	AGTAAACAAAAAAGAACAND	1.00E+00	-2.14E-04	1	90	0.31%	124.9	0.44%
ZNF652/HepG2-ZNF652.Flag-ChIP-Seq(Encode)/Homer	TTAACCCTTTVNKKN	1.00E+00	-1.54E-04	1	405	1.38%	469.9	1.64%
Foxh1(Forkhead)/hESC-FOXH1-ChIP-Seq(GSE29422)/Homer	NNTGTGGATTSS	1.00E+00	-1.32E-04	1	1488	5.07%	1588.5	5.55%
RUNX-AML(Runt)/CD4+-PolII-ChIP-Seq(Barski_et_al.)/Homer	GCTGTGGTTW	1.00E+00	-1.25E-04	1	2605	8.88%	2717.2	9.49%
Ets1-distal(ETS)/CD4+-PolII-ChIP-Seq(Barski_et_al.)/Homer	MACAGGAAGT	1.00E+00	-1.25E-04	1	818	2.79%	902.8	3.15%
LEF1(HMG)/H1-LEF1-ChIP-Seq(GSE64758)/Homer	CCTTTGATST	1.00E+00	-1.12E-04	1	1350	4.60%	1449.8	5.07%
CArG(MADS)/PUER-Srf-ChIP-Seq(Sullivan_et_al.)/Homer	CCATATATGGNM	1.00E+00	-1.12E-04	1	641	2.18%	719.2	2.51%
Rfx5(HTH)/GM12878-Rfx5-ChIP-Seq(GSE31477)/Homer	SCCTAGCAACAG	1.00E+00	-1.08E-04	1	970	3.30%	1061	3.71%
CUX1(Homeobox)/K562-CUX1-ChIP-Seq(GSE92882)/Homer	TATCGATNAN	1.00E+00	-9.30E-05	1	1143	3.89%	1239.3	4.33%
DUX4(Homeobox)/Myoblasts-DUX4.V5-ChIP-Seq(GSE75791)/Homer	NWTAAYCYAATCAWN	1.00E+00	-7.40E-05	1	27	0.09%	51	0.18%
Oct6(POU,Homeobox)/NPC-Pou3f1-ChIP-Seq(GSE35496)/Homer	WATGCAAATGAG	1.00E+00	-6.50E-05	1	718	2.45%	803.6	2.81%
ZNF692(Zf)/HEK293-ZNF692.GFP-ChIP-Seq(GSE58341)/Homer	GTGGGCCCCA	1.00E+00	-5.90E-05	1	1007	3.43%	1103.5	3.86%
Smad4(MAD)/ESC-SMAD4-ChIP-Seq(GSE29422)/Homer	VBSYGTCTGG	1.00E+00	-4.80E-05	1	7296	24.86%	7397.9	25.85%
Eomes(T-box)/H9-Eomes-ChIP-Seq(GSE26097)/Homer	ATTAACACCT	1.00E+00	-4.80E-05	1	6966	23.73%	7071.9	24.71%
GATA(Zf),IR3/iTreg-Gata3-ChIP-Seq(GSE20898)/Homer	NNNNNBAGATAWYATCTVHN	1.00E+00	-4.80E-05	1	318	1.08%	382.1	1.34%
Tbet(T-box)/CD8-Tbet-ChIP-Seq(GSE33802)/Homer	AGGTGTGAAM	1.00E+00	-3.30E-05	1	3841	13.09%	3973.8	13.89%
IRF2(IRF)/Erythroblas-IRF2-ChIP-Seq(GSE36985)/Homer	GAAASYGAAASY	1.00E+00	-2.90E-05	1	135	0.46%	182.3	0.64%
NFE2L2(bZIP)/HepG2-NFE2L2-ChIP-Seq(Encode)/Homer	AWWWTGCTGAGTCAT	1.00E+00	-2.50E-05	1	55	0.19%	88.8	0.31%
EBF(EBF)/proBcell-EBF-ChIP-Seq(GSE21978)/Homer	DGTCCCYRGGGA	1.00E+00	-2.30E-05	1	1057	3.60%	1162.4	4.06%
OCT:OCT(POU,Homeobox)/NPC-OCT6-ChIP-Seq(GSE43916)/Homer	YATGCATATRCATRT	1.00E+00	-2.00E-05	1	341	1.16%	411.9	1.44%
Brn2(POU,Homeobox)/NPC-Brn2-ChIP-Seq(GSE35496)/Homer	ATGAATATTC	1.00E+00	-1.80E-05	1	118	0.40%	164.5	0.57%
EBF1(EBF)/Near-E2A-ChIP-Seq(GSE21512)/Homer	GTCCCCWGGGGA	1.00E+00	-1.60E-05	1	6028	20.54%	6161.1	21.53%
Pitx1:Ebox(Homeobox,bHLH)/Hindlimb-Pitx1-ChIP-Seq(GSE41591)/Homer	YTAATTRAWWCCAGATGT	1.00E+00	-1.50E-05	1	279	0.95%	345.8	1.21%
EKLF(Zf)/Erythrocyte-Klf1-ChIP-Seq(GSE20478)/Homer	NWGGGTGTGGCY	1.00E+00	-1.20E-05	1	1120	3.82%	1232.4	4.31%
RORg(NR)/Liver-Rorc-ChIP-Seq(GSE101115)/Homer	WAABTAGGTCAV	1.00E+00	-1.00E-05	1	198	0.67%	257.6	0.90%
BORIS(Zf)/K562-CTCFL-ChIP-Seq(GSE32465)/Homer	CNNBRGCGCCCCCTGSTGGC	1.00E+00	-9.00E-06	1	969	3.30%	1078.7	3.77%
Rfx1(HTH)/NPC-H3K4me1-ChIP-Seq(GSE16256)/Homer	KGTTGCCATGGCAA	1.00E+00	-7.00E-06	1	624	2.13%	719.4	2.51%
X-box(HTH)/NPC-H3K4me1-ChIP-Seq(GSE16256)/Homer	GGTTGCCATGGCAA	1.00E+00	-5.00E-06	1	245	0.83%	312.3	1.09%
Meis1(Homeobox)/MastCells-Meis1-ChIP-Seq(GSE48085)/Homer	VGCTGWCAVB	1.00E+00	-5.00E-06	1	6802	23.17%	6947.8	24.28%
Pax7(Paired,Homeobox)/Myoblast-Pax7-ChIP-Seq(GSE25064)/Homer	TAATCAATTA	1.00E+00	-4.00E-06	1	83	0.28%	127.3	0.44%
Elf4(ETS)/BMDM-Elf4-ChIP-Seq(GSE88699)/Homer	ACTTCCKGKT	1.00E+00	-4.00E-06	1	3454	11.77%	3614.9	12.63%
STAT5(Stat)/mCD4+-Stat5-ChIP-Seq(GSE12346)/Homer	RTTTCTNAGAAA	1.00E+00	-2.00E-06	1	748	2.55%	856.7	2.99%
ISRE(IRF)/ThioMac-LPS-Expression(GSE23622)/Homer	AGTTTCASTTTC	1.00E+00	-2.00E-06	1	61	0.21%	101.8	0.36%
PAX3:FKHR-fusion(Paired,Homeobox)/Rh4-PAX3:FKHR-ChIP-Seq(GSE19063)/Homer	ACCRTGACTAATTNN	1.00E+00	-2.00E-06	1	329	1.12%	408.3	1.43%
Brn1(POU,Homeobox)/NPC-Brn1-ChIP-Seq(GSE35496)/Homer	TATGCWAATBAV	1.00E+00	-2.00E-06	1	468	1.59%	560.9	1.96%
ELF3(ETS)/PDAC-ELF3-ChIP-Seq(GSE64557)/Homer	ANCAGGAAGT	1.00E+00	-1.00E-06	1	2127	7.25%	2282.2	7.97%
HEB(bHLH)/mES-Heb-ChIP-Seq(GSE53233)/Homer	VCAGCTGBNN	1.00E+00	-1.00E-06	1	11749	40.03%	11842.7	41.38%
Sox2(HMG)/mES-Sox2-ChIP-Seq(GSE11431)/Homer	BCCATTGTTC	1.00E+00	-1.00E-06	1	2151	7.33%	2309.9	8.07%
PRDM1(Zf)/Hela-PRDM1-ChIP-Seq(GSE31477)/Homer	ACTTTCACTTTC	1.00E+00	-1.00E-06	1	1234	4.20%	1369.8	4.79%
ZNF143|STAF(Zf)/CUTLL-ZNF143-ChIP-Seq(GSE29600)/Homer	ATTTCCCAGVAKSCY	1.00E+00	-1.00E-06	1	1537	5.24%	1682.2	5.88%
Foxa2(Forkhead)/Liver-Foxa2-ChIP-Seq(GSE25694)/Homer	CYTGTTTACWYW	1.00E+00	0.00E+00	1	1677	5.71%	1832.4	6.40%
GFX(?)/Promoter/Homer	ATTCTCGCGAGA	1.00E+00	0.00E+00	1	10	0.03%	33.1	0.12%
EHF(ETS)/LoVo-EHF-ChIP-Seq(GSE49402)/Homer	AVCAGGAAGT	1.00E+00	0.00E+00	1	4037	13.75%	4233.5	14.79%
CEBP:CEBP(bZIP)/MEF-Chop-ChIP-Seq(GSE35681)/Homer	NTNATGCAAYMNNHTGMAAY	1.00E+00	0.00E+00	1	294	1.00%	379.5	1.33%
JunD(bZIP)/K562-JunD-ChIP-Seq/Homer	ATGACGTCATCN	1.00E+00	0.00E+00	1	122	0.42%	182.1	0.64%
Sox17(HMG)/Endoderm-Sox17-ChIP-Seq(GSE61475)/Homer	CCATTGTTYB	1.00E+00	0.00E+00	1	1770	6.03%	1937.2	6.77%
CRE(bZIP)/Promoter/Homer	CSGTGACGTCAC	1.00E+00	0.00E+00	1	620	2.11%	736.5	2.57%
IRF1(IRF)/PBMC-IRF1-ChIP-Seq(GSE43036)/Homer	GAAAGTGAAAGT	1.00E+00	0.00E+00	1	171	0.58%	242.5	0.85%
MYNN(Zf)/HEK293-MYNN.eGFP-ChIP-Seq(Encode)/Homer	TTCAAAWTAAAAGTC	1.00E+00	0.00E+00	1	304	1.04%	398.6	1.39%
Reverb(NR),DR2/RAW-Reverba.biotin-ChIP-Seq(GSE45914)/Homer	GTRGGTCASTGGGTCA	1.00E+00	0.00E+00	1	755	2.57%	890.2	3.11%
EBF2(EBF)/BrownAdipose-EBF2-ChIP-Seq(GSE97114)/Homer	NABTCCCWDGGGAVH	1.00E+00	0.00E+00	1	4431	15.10%	4658.7	16.28%
ZNF382(Zf)/HEK293-ZNF382.GFP-ChIP-Seq(GSE58341)/Homer	GNCTGTASTRNTGBCTCHTT	1.00E+00	0.00E+00	1	59	0.20%	109.6	0.38%
ELF5(ETS)/T47D-ELF5-ChIP-Seq(GSE30407)/Homer	ACVAGGAAGT	1.00E+00	0.00E+00	1	2204	7.51%	2401	8.39%
IRF3(IRF)/BMDM-Irf3-ChIP-Seq(GSE67343)/Homer	AGTTTCAKTTTC	1.00E+00	0.00E+00	1	458	1.56%	573.7	2.00%
E-box(bHLH)/Promoter/Homer	SSGGTCACGTGA	1.00E+00	0.00E+00	1	232	0.79%	320.5	1.12%
PBX2(Homeobox)/K562-PBX2-ChIP-Seq(Encode)/Homer	RTGATTKATRGN	1.00E+00	0.00E+00	1	1587	5.41%	1770	6.18%
Sox10(HMG)/SciaticNerve-Sox3-ChIP-Seq(GSE35132)/Homer	CCWTTGTYYB	1.00E+00	0.00E+00	1	4510	15.37%	4752.1	16.61%
Gata6(Zf)/HUG1N-GATA6-ChIP-Seq(GSE51936)/Homer	YCTTATCTBN	1.00E+00	0.00E+00	1	1685	5.74%	1879.9	6.57%
DMRT6(DM)/Testis-DMRT6-ChIP-Seq(GSE60440)/Homer	YDGHTACAWTGTADC	1.00E+00	0.00E+00	1	261	0.89%	357.3	1.25%
Pdx1(Homeobox)/Islet-Pdx1-ChIP-Seq(SRA008281)/Homer	YCATYAATCA	1.00E+00	0.00E+00	1	1953	6.65%	2159	7.54%
Hoxa10(Homeobox)/ChickenMSG-Hoxa10.Flag-ChIP-Seq(GSE86088)/Homer	GGYAATGAAA	1.00E+00	0.00E+00	1	1086	3.70%	1255.5	4.39%
PU.1-IRF(ETS:IRF)/Bcell-PU.1-ChIP-Seq(GSE21512)/Homer	MGGAAGTGAAAC	1.00E+00	0.00E+00	1	4038	13.76%	4287.8	14.98%
IRF4(IRF)/GM12878-IRF4-ChIP-Seq(GSE32465)/Homer	ACTGAAACCA	1.00E+00	0.00E+00	1	987	3.36%	1153.7	4.03%
ETV4(ETS)/HepG2-ETV4-ChIP-Seq(ENCODE)/Homer	ACCGGAAGTG	1.00E+00	0.00E+00	1	4294	14.63%	4548.2	15.89%
Gata4(Zf)/Heart-Gata4-ChIP-Seq(GSE35151)/Homer	NBWGATAAGR	1.00E+00	0.00E+00	1	1951	6.65%	2162.4	7.56%
PRDM10(Zf)/HEK293-PRDM10.eGFP-ChIP-Seq(Encode)/Homer	TGGTACATTCCA	1.00E+00	0.00E+00	1	2707	9.22%	2941.1	10.28%
p53(p53)/Saos-p53-ChIP-Seq(GSE15780)/Homer	RRCATGYCYRGRCATGYYYN	1.00E+00	0.00E+00	1	246	0.84%	344.1	1.20%
p53(p53)/Saos-p53-ChIP-Seq/Homer	RRCATGYCYRGRCATGYYYN	1.00E+00	0.00E+00	1	246	0.84%	344.1	1.20%
Fli1(ETS)/CD8-FLI-ChIP-Seq(GSE20898)/Homer	NRYTTCCGGH	1.00E+00	0.00E+00	1	3800	12.95%	4055	14.17%
Sox3(HMG)/NPC-Sox3-ChIP-Seq(GSE33059)/Homer	CCWTTGTY	1.00E+00	0.00E+00	1	4383	14.93%	4655.6	16.27%
PSE(SNAPc)/K562-mStart-Seq/Homer	WAVTCACCMTAASYDAAAAG	1.00E+00	0.00E+00	1	998	3.40%	1175.9	4.11%
GABPA(ETS)/Jurkat-GABPa-ChIP-Seq(GSE17954)/Homer	RACCGGAAGT	1.00E+00	0.00E+00	1	3015	10.27%	3271	11.43%
p53(p53)/mES-cMyc-ChIP-Seq(GSE11431)/Homer	ACATGCCCGGGCAT	1.00E+00	0.00E+00	1	49	0.17%	105	0.37%
NF-E2(bZIP)/K562-NFE2-ChIP-Seq(GSE31477)/Homer	GATGACTCAGCA	1.00E+00	0.00E+00	1	81	0.28%	149.5	0.52%
STAT6(Stat)/CD4-Stat6-ChIP-Seq(GSE22104)/Homer	ABTTCYYRRGAA	1.00E+00	0.00E+00	1	1037	3.53%	1222.5	4.27%
Six1(Homeobox)/Myoblast-Six1-ChIP-Chip(GSE20150)/Homer	GKVTCADRTTWC	1.00E+00	0.00E+00	1	463	1.58%	600	2.10%
Hnf1(Homeobox)/Liver-Foxa2-Chip-Seq(GSE25694)/Homer	GGTTAAWCATTAA	1.00E+00	0.00E+00	1	106	0.36%	182.5	0.64%
Bcl6(Zf)/Liver-Bcl6-ChIP-Seq(GSE31578)/Homer	NNNCTTTCCAGGAAA	1.00E+00	0.00E+00	1	4025	13.71%	4314.8	15.08%
p73(p53)/Trachea-p73-ChIP-Seq(PRJNA310161)/Homer	NRRRCAWGTCCDGRCATGYY	1.00E+00	0.00E+00	1	81	0.28%	152.4	0.53%
Bach1(bZIP)/K562-Bach1-ChIP-Seq(GSE31477)/Homer	AWWNTGCTGAGTCAT	1.00E+00	0.00E+00	1	59	0.20%	123.8	0.43%
Bcl11a(Zf)/HSPC-BCL11A-ChIP-Seq(GSE104676)/Homer	TYTGACCASWRG	1.00E+00	0.00E+00	1	3466	11.81%	3758.9	13.13%
ELF1(ETS)/Jurkat-ELF1-ChIP-Seq(SRA014231)/Homer	AVCCGGAAGT	1.00E+00	0.00E+00	1	1735	5.91%	1976.6	6.91%
STAT4(Stat)/CD4-Stat4-ChIP-Seq(GSE22104)/Homer	NYTTCCWGGAAR	1.00E+00	0.00E+00	1	2404	8.19%	2677.8	9.36%
MafK(bZIP)/C2C12-MafK-ChIP-Seq(GSE36030)/Homer	GCTGASTCAGCA	1.00E+00	0.00E+00	1	668	2.28%	842.6	2.94%
STAT6(Stat)/Macrophage-Stat6-ChIP-Seq(GSE38377)/Homer	TTCCKNAGAA	1.00E+00	0.00E+00	1	1124	3.83%	1342.2	4.69%
OCT4-SOX2-TCF-NANOG(POU,Homeobox,HMG)/mES-Oct4-ChIP-Seq(GSE11431)/Homer	ATTTGCATAACAATG	1.00E+00	0.00E+00	1	183	0.62%	291.1	1.02%
Oct4(POU,Homeobox)/mES-Oct4-ChIP-Seq(GSE11431)/Homer	ATTTGCATAW	1.00E+00	0.00E+00	1	716	2.44%	903.5	3.16%
CTCF(Zf)/CD4+-CTCF-ChIP-Seq(Barski_et_al.)/Homer	AYAGTGCCMYCTRGTGGCCA	1.00E+00	0.00E+00	1	380	1.29%	527.4	1.84%
ETS(ETS)/Promoter/Homer	AACCGGAAGT	1.00E+00	0.00E+00	1	916	3.12%	1127.8	3.94%
Isl1(Homeobox)/Neuron-Isl1-ChIP-Seq(GSE31456)/Homer	CTAATKGV	1.00E+00	0.00E+00	1	4330	14.75%	4677.6	16.34%
Pit1(Homeobox)/GCrat-Pit1-ChIP-Seq(GSE58009)/Homer	ATGMATATDC	1.00E+00	0.00E+00	1	1927	6.57%	2204.6	7.70%
MafB(bZIP)/BMM-Mafb-ChIP-Seq(GSE75722)/Homer	WNTGCTGASTCAGCANWTTY	1.00E+00	0.00E+00	1	1155	3.93%	1389.9	4.86%
Nrf2(bZIP)/Lymphoblast-Nrf2-ChIP-Seq(GSE37589)/Homer	HTGCTGAGTCAT	1.00E+00	0.00E+00	1	60	0.20%	135.6	0.47%
Srebp2(bHLH)/HepG2-Srebp2-ChIP-Seq(GSE31477)/Homer	CGGTCACSCCAC	1.00E+00	0.00E+00	1	793	2.70%	997.3	3.48%
DMRT1(DM)/Testis-DMRT1-ChIP-Seq(GSE64892)/Homer	TWGHWACAWTGTWDC	1.00E+00	0.00E+00	1	300	1.02%	439.4	1.54%
NFAT(RHD)/Jurkat-NFATC1-ChIP-Seq(Jolma_et_al.)/Homer	ATTTTCCATT	1.00E+00	0.00E+00	1	2021	6.89%	2313.7	8.08%
GFY-Staf(?,Zf)/Promoter/Homer	RACTACAATTCCCAGAAKGC	1.00E+00	0.00E+00	1	83	0.28%	170.3	0.60%
Etv2(ETS)/ES-ER71-ChIP-Seq(GSE59402)/Homer(0.967)	NNAYTTCCTGHN	1.00E+00	0.00E+00	1	3005	10.24%	3340	11.67%
Ronin(THAP)/ES-Thap11-ChIP-Seq(GSE51522)/Homer	RACTACAACTCCCAGVAKGC	1.00E+00	0.00E+00	1	19	0.06%	73.3	0.26%
Elk4(ETS)/Hela-Elk4-ChIP-Seq(GSE31477)/Homer	NRYTTCCGGY	1.00E+00	0.00E+00	1	1736	5.91%	2021.8	7.06%
ETV1(ETS)/GIST48-ETV1-ChIP-Seq(GSE22441)/Homer	AACCGGAAGT	1.00E+00	0.00E+00	1	4747	16.17%	5130.1	17.93%
Srebp1a(bHLH)/HepG2-Srebp1a-ChIP-Seq(GSE31477)/Homer	RTCACSCCAY	1.00E+00	0.00E+00	1	1045	3.56%	1284.4	4.49%
Maz(Zf)/HepG2-Maz-ChIP-Seq(GSE31477)/Homer	GGGGGGGG	1.00E+00	0.00E+00	1	6741	22.97%	7144.8	24.97%
ERG(ETS)/VCaP-ERG-ChIP-Seq(GSE14097)/Homer	ACAGGAAGTG	1.00E+00	0.00E+00	1	5485	18.69%	5884.7	20.56%
Sox6(HMG)/Myotubes-Sox6-ChIP-Seq(GSE32627)/Homer	CCATTGTTNY	1.00E+00	0.00E+00	1	3758	12.80%	4130.1	14.43%
bZIP:IRF(bZIP,IRF)/Th17-BatF-ChIP-Seq(GSE39756)/Homer	NAGTTTCABTHTGACTNW	1.00E+00	0.00E+00	1	697	2.37%	908.2	3.17%
EWS:FLI1-fusion(ETS)/SK_N_MC-EWS:FLI1-ChIP-Seq(SRA014231)/Homer	VACAGGAAAT	1.00E+00	0.00E+00	1	1713	5.84%	2011.5	7.03%
Hoxc9(Homeobox)/Ainv15-Hoxc9-ChIP-Seq(GSE21812)/Homer	GGCCATAAATCA	1.00E+00	0.00E+00	1	763	2.60%	982.5	3.43%
AP-1(bZIP)/ThioMac-PU.1-ChIP-Seq(GSE21512)/Homer	VTGACTCATC	1.00E+00	0.00E+00	1	1318	4.49%	2037.2	7.12%
AR-halfsite(NR)/LNCaP-AR-ChIP-Seq(GSE27824)/Homer	CCAGGAACAG	1.00E+00	0.00E+00	1	14285	48.67%	15025.3	52.50%
Atf1(bZIP)/K562-ATF1-ChIP-Seq(GSE31477)/Homer	GATGACGTCA	1.00E+00	0.00E+00	1	1846	6.29%	2879.7	10.06%
Atf2(bZIP)/3T3L1-Atf2-ChIP-Seq(GSE56872)/Homer	NRRTGACGTCAT	1.00E+00	0.00E+00	1	849	2.89%	1266.4	4.43%
Atf3(bZIP)/GBM-ATF3-ChIP-Seq(GSE33912)/Homer	DATGASTCATHN	1.00E+00	0.00E+00	1	1048	3.57%	1696.5	5.93%
Atf4(bZIP)/MEF-Atf4-ChIP-Seq(GSE35681)/Homer	MTGATGCAAT	1.00E+00	0.00E+00	1	521	1.78%	730	2.55%
Atf7(bZIP)/3T3L1-Atf7-ChIP-Seq(GSE56872)/Homer	NGRTGACGTCAY	1.00E+00	0.00E+00	1	1289	4.39%	2177.9	7.61%
Bach2(bZIP)/OCILy7-Bach2-ChIP-Seq(GSE44420)/Homer	TGCTGAGTCA	1.00E+00	0.00E+00	1	371	1.26%	577.7	2.02%
Bapx1(Homeobox)/VertebralCol-Bapx1-ChIP-Seq(GSE36672)/Homer	TTRAGTGSYK	1.00E+00	0.00E+00	1	7985	27.20%	10201.6	35.65%
Barx1(Homeobox)/Stomach-Barx1.3xFlag-ChIP-Seq(GSE69483)/Homer	AAACMATTAN	1.00E+00	0.00E+00	1	692	2.36%	968.3	3.38%
BATF(bZIP)/Th17-BATF-ChIP-Seq(GSE39756)/Homer	DATGASTCAT	1.00E+00	0.00E+00	1	1006	3.43%	1633.5	5.71%
Cdx2(Homeobox)/mES-Cdx2-ChIP-Seq(GSE14586)/Homer	GYMATAAAAH	1.00E+00	0.00E+00	1	992	3.38%	1355.8	4.74%
CDX4(Homeobox)/ZebrafishEmbryos-Cdx4.Myc-ChIP-Seq(GSE48254)/Homer	NGYCATAAAWCH	1.00E+00	0.00E+00	1	1357	4.62%	1820.7	6.36%
CEBP:AP1(bZIP)/ThioMac-CEBPb-ChIP-Seq(GSE21512)/Homer	DRTGTTGCAA	1.00E+00	0.00E+00	1	1587	5.41%	1959.9	6.85%
CEBP(bZIP)/ThioMac-CEBPb-ChIP-Seq(GSE21512)/Homer	ATTGCGCAAC	1.00E+00	0.00E+00	1	1340	4.57%	1948.9	6.81%
Chop(bZIP)/MEF-Chop-ChIP-Seq(GSE35681)/Homer	ATTGCATCAT	1.00E+00	0.00E+00	1	374	1.27%	590.3	2.06%
CHR(?)/Hela-CellCycle-Expression/Homer	SRGTTTCAAA	1.00E+00	0.00E+00	1	889	3.03%	1216.4	4.25%
COUP-TFII(NR)/K562-NR2F1-ChIP-Seq(Encode)/Homer	GKBCARAGGTCA	1.00E+00	0.00E+00	1	6208	21.15%	7636.1	26.68%
COUP-TFII(NR)/Artia-Nr2f2-ChIP-Seq(GSE46497)/Homer	AGRGGTCA	1.00E+00	0.00E+00	1	7238	24.66%	8660.1	30.26%
CRX(Homeobox)/Retina-Crx-ChIP-Seq(GSE20012)/Homer	GCTAATCC	1.00E+00	0.00E+00	1	6078	20.71%	8366.5	29.23%
Dlx3(Homeobox)/Kerainocytes-Dlx3-ChIP-Seq(GSE89884)/Homer	NDGTAATTAC	1.00E+00	0.00E+00	1	745	2.54%	1150.6	4.02%
Elk1(ETS)/Hela-Elk1-ChIP-Seq(GSE31477)/Homer	HACTTCCGGY	1.00E+00	0.00E+00	1	1772	6.04%	2079.2	7.27%
Erra(NR)/HepG2-Erra-ChIP-Seq(GSE31477)/Homer	CAAAGGTCAG	1.00E+00	0.00E+00	1	9453	32.21%	10481.8	36.63%
EWS:ERG-fusion(ETS)/CADO_ES1-EWS:ERG-ChIP-Seq(SRA014231)/Homer	ATTTCCTGTN	1.00E+00	0.00E+00	1	1737	5.92%	2125.5	7.43%
Fosl2(bZIP)/3T3L1-Fosl2-ChIP-Seq(GSE56872)/Homer	NATGASTCABNN	1.00E+00	0.00E+00	1	504	1.72%	909.4	3.18%
FOXA1(Forkhead)/LNCAP-FOXA1-ChIP-Seq(GSE27824)/Homer	WAAGTAAACA	1.00E+00	0.00E+00	1	1957	6.67%	2673.4	9.34%
FOXA1(Forkhead)/MCF7-FOXA1-ChIP-Seq(GSE26831)/Homer	WAAGTAAACA	1.00E+00	0.00E+00	1	1432	4.88%	2130	7.44%
Foxa3(Forkhead)/Liver-Foxa3-ChIP-Seq(GSE77670)/Homer	BSNTGTTTACWYWGN	1.00E+00	0.00E+00	1	490	1.67%	691.7	2.42%
Foxf1(Forkhead)/Lung-Foxf1-ChIP-Seq(GSE77951)/Homer	WWATRTAAACAN	1.00E+00	0.00E+00	1	1327	4.52%	1929.8	6.74%
FOXK1(Forkhead)/HEK293-FOXK1-ChIP-Seq(GSE51673)/Homer	NVWTGTTTAC	1.00E+00	0.00E+00	1	1887	6.43%	2312	8.08%
FOXK2(Forkhead)/U2OS-FOXK2-ChIP-Seq(E-MTAB-2204)/Homer	SCHTGTTTACAT	1.00E+00	0.00E+00	1	1331	4.53%	1644.7	5.75%
FoxL2(Forkhead)/Ovary-FoxL2-ChIP-Seq(GSE60858)/Homer	WWTRTAAACAVG	1.00E+00	0.00E+00	1	1246	4.25%	1776.9	6.21%
FOXM1(Forkhead)/MCF7-FOXM1-ChIP-Seq(GSE72977)/Homer	TRTTTACTTW	1.00E+00	0.00E+00	1	1711	5.83%	2314.8	8.09%
Foxo1(Forkhead)/RAW-Foxo1-ChIP-Seq(Fan_et_al.)/Homer	CTGTTTAC	1.00E+00	0.00E+00	1	5379	18.33%	6054.4	21.16%
Foxo3(Forkhead)/U2OS-Foxo3-ChIP-Seq(E-MTAB-2701)/Homer	DGTAAACA	1.00E+00	0.00E+00	1	1310	4.46%	1641.3	5.74%
FOXP1(Forkhead)/H9-FOXP1-ChIP-Seq(GSE31006)/Homer	NYYTGTTTACHN	1.00E+00	0.00E+00	1	666	2.27%	918.8	3.21%
Fra1(bZIP)/BT549-Fra1-ChIP-Seq(GSE46166)/Homer	NNATGASTCATH	1.00E+00	0.00E+00	1	804	2.74%	1385.6	4.84%
Fra2(bZIP)/Striatum-Fra2-ChIP-Seq(GSE43429)/Homer	GGATGACTCATC	1.00E+00	0.00E+00	1	730	2.49%	1269.6	4.44%
GATA3(Zf)/iTreg-Gata3-ChIP-Seq(GSE20898)/Homer	AGATAASR	1.00E+00	0.00E+00	1	2898	9.87%	3365.5	11.76%
Gfi1b(Zf)/HPC7-Gfi1b-ChIP-Seq(GSE22178)/Homer	MAATCACTGC	1.00E+00	0.00E+00	1	2006	6.83%	2896.2	10.12%
GLIS3(Zf)/Thyroid-Glis3.GFP-ChIP-Seq(GSE103297)/Homer	CTCCCTGGGAGGCCN	1.00E+00	0.00E+00	1	8936	30.44%	11266.3	39.37%
GSC(Homeobox)/FrogEmbryos-GSC-ChIP-Seq(DRA000576)/Homer	RGGATTAR	1.00E+00	0.00E+00	1	2902	9.89%	5361.7	18.73%
HIC1(Zf)/Treg-ZBTB29-ChIP-Seq(GSE99889)/Homer	TGCCAGCB	1.00E+00	0.00E+00	1	10640	36.25%	11051.3	38.62%
HLF(bZIP)/HSC-HLF.Flag-ChIP-Seq(GSE69817)/Homer	RTTATGYAAB	1.00E+00	0.00E+00	1	1293	4.41%	1808.3	6.32%
HNF1b(Homeobox)/PDAC-HNF1B-ChIP-Seq(GSE64557)/Homer	GTTAATNATTAA	1.00E+00	0.00E+00	1	103	0.35%	231.3	0.81%
Hoxa11(Homeobox)/ChickenMSG-Hoxa11.Flag-ChIP-Seq(GSE86088)/Homer	TTTTATGGCM	1.00E+00	0.00E+00	1	4475	15.25%	5368.8	18.76%
Hoxa13(Homeobox)/ChickenMSG-Hoxa13.Flag-ChIP-Seq(GSE86088)/Homer	CYHATAAAAN	1.00E+00	0.00E+00	1	4547	15.49%	5663.8	19.79%
Hoxa9(Homeobox)/ChickenMSG-Hoxa9.Flag-ChIP-Seq(GSE86088)/Homer	RGCAATNAAA	1.00E+00	0.00E+00	1	6437	21.93%	7069.1	24.70%
HOXB13(Homeobox)/ProstateTumor-HOXB13-ChIP-Seq(GSE56288)/Homer	TTTTATKRGG	1.00E+00	0.00E+00	1	1748	5.96%	2247.3	7.85%
Hoxd10(Homeobox)/ChickenMSG-Hoxd10.Flag-ChIP-Seq(GSE86088)/Homer	GGCMATGAAA	1.00E+00	0.00E+00	1	2397	8.17%	2775.3	9.70%
Hoxd11(Homeobox)/ChickenMSG-Hoxd11.Flag-ChIP-Seq(GSE86088)/Homer	VGCCATAAAA	1.00E+00	0.00E+00	1	4879	16.62%	5826.5	20.36%
Hoxd12(Homeobox)/ChickenMSG-Hoxd12.Flag-ChIP-Seq(GSE86088)/Homer	HDGYAATGAAAN	1.00E+00	0.00E+00	1	3627	12.36%	5687.7	19.87%
Hoxd13(Homeobox)/ChickenMSG-Hoxd13.Flag-ChIP-Seq(GSE86088)/Homer	NCYAATAAAA	1.00E+00	0.00E+00	1	2550	8.69%	3470.4	12.13%
Jun-AP1(bZIP)/K562-cJun-ChIP-Seq(GSE31477)/Homer	GATGASTCATCN	1.00E+00	0.00E+00	1	320	1.09%	649.5	2.27%
JunB(bZIP)/DendriticCells-Junb-ChIP-Seq(GSE36099)/Homer	RATGASTCAT	1.00E+00	0.00E+00	1	835	2.84%	1412	4.93%
c-Jun-CRE(bZIP)/K562-cJun-ChIP-Seq(GSE31477)/Homer	ATGACGTCATCY	1.00E+00	0.00E+00	1	784	2.67%	1171.3	4.09%
KLF14(Zf)/HEK293-KLF14.GFP-ChIP-Seq(GSE58341)/Homer	RGKGGGCGKGGC	1.00E+00	0.00E+00	1	8786	29.93%	10315	36.04%
KLF3(Zf)/MEF-Klf3-ChIP-Seq(GSE44748)/Homer	NRGCCCCRCCCHBNN	1.00E+00	0.00E+00	1	2124	7.24%	2970.1	10.38%
Klf4(Zf)/mES-Klf4-ChIP-Seq(GSE11431)/Homer	GCCACACCCA	1.00E+00	0.00E+00	1	1853	6.31%	2404.4	8.40%
KLF5(Zf)/LoVo-KLF5-ChIP-Seq(GSE49402)/Homer	DGGGYGKGGC	1.00E+00	0.00E+00	1	6620	22.55%	7811.9	27.30%
KLF6(Zf)/PDAC-KLF6-ChIP-Seq(GSE64557)/Homer	MKGGGYGTGGCC	1.00E+00	0.00E+00	1	5435	18.52%	6185.4	21.61%
Klf9(Zf)/GBM-Klf9-ChIP-Seq(GSE62211)/Homer	GCCACRCCCACY	1.00E+00	0.00E+00	1	1635	5.57%	2202.2	7.69%
Lhx1(Homeobox)/EmbryoCarcinoma-Lhx1-ChIP-Seq(GSE70957)/Homer	NNYTAATTAR	1.00E+00	0.00E+00	1	1555	5.30%	2117.5	7.40%
Lhx2(Homeobox)/HFSC-Lhx2-ChIP-Seq(GSE48068)/Homer	TAATTAGN	1.00E+00	0.00E+00	1	1533	5.22%	2059.4	7.20%
Lhx3(Homeobox)/Neuron-Lhx3-ChIP-Seq(GSE31456)/Homer	ADBTAATTAR	1.00E+00	0.00E+00	1	2551	8.69%	3303.4	11.54%
Unknown(Homeobox)/Limb-p300-ChIP-Seq/Homer	SSCMATWAAA	1.00E+00	0.00E+00	1	946	3.22%	1294.2	4.52%
LRF(Zf)/Erythroblasts-ZBTB7A-ChIP-Seq(GSE74977)/Homer	AAGACCCYYN	1.00E+00	0.00E+00	1	7934	27.03%	8755	30.59%
LXRE(NR),DR4/RAW-LXRb.biotin-ChIP-Seq(GSE21512)/Homer	RGGTTACTANAGGTCA	1.00E+00	0.00E+00	1	292	0.99%	872.2	3.05%
MafF(bZIP)/HepG2-MafF-ChIP-Seq(GSE31477)/Homer	HWWGTCAGCAWWTTT	1.00E+00	0.00E+00	1	437	1.49%	624.3	2.18%
Mef2a(MADS)/HL1-Mef2a.biotin-ChIP-Seq(GSE21529)/Homer	CYAAAAATAG	1.00E+00	0.00E+00	1	790	2.69%	2338.7	8.17%
Mef2b(MADS)/HEK293-Mef2b.V5-ChIP-Seq(GSE67450)/Homer	GCTATTTTTGGM	1.00E+00	0.00E+00	1	1349	4.60%	3130	10.94%
Mef2c(MADS)/GM12878-Mef2c-ChIP-Seq(GSE32465)/Homer	DCYAAAAATAGM	1.00E+00	0.00E+00	1	687	2.34%	2384.9	8.33%
Mef2d(MADS)/Retina-Mef2d-ChIP-Seq(GSE61391)/Homer	GCTATTTTTAGC	1.00E+00	0.00E+00	1	212	0.72%	433.7	1.52%
MITF(bHLH)/MastCells-MITF-ChIP-Seq(GSE48085)/Homer	RTCATGTGAC	1.00E+00	0.00E+00	1	3321	11.31%	3707.5	12.95%
Nanog(Homeobox)/mES-Nanog-ChIP-Seq(GSE11724)/Homer	RGCCATTAAC	1.00E+00	0.00E+00	1	11954	40.73%	13038.6	45.56%
NFIL3(bZIP)/HepG2-NFIL3-ChIP-Seq(Encode)/Homer	VTTACGTAAYNNNNN	1.00E+00	0.00E+00	1	852	2.90%	1372	4.79%
NFkB-p65-Rel(RHD)/ThioMac-LPS-Expression(GSE23622)/Homer	GGAAATTCCC	1.00E+00	0.00E+00	1	72	0.25%	170.8	0.60%
Nkx2.1(Homeobox)/LungAC-Nkx2.1-ChIP-Seq(GSE43252)/Homer	RSCACTYRAG	1.00E+00	0.00E+00	1	10119	34.47%	11709	40.91%
Nkx2.2(Homeobox)/NPC-Nkx2.2-ChIP-Seq(GSE61673)/Homer	BTBRAGTGSN	1.00E+00	0.00E+00	1	7896	26.90%	9044.5	31.60%
Nkx2.5(Homeobox)/HL1-Nkx2.5.biotin-ChIP-Seq(GSE21529)/Homer	RRSCACTYAA	1.00E+00	0.00E+00	1	8161	27.80%	9355	32.69%
Nkx3.1(Homeobox)/LNCaP-Nkx3.1-ChIP-Seq(GSE28264)/Homer	AAGCACTTAA	1.00E+00	0.00E+00	1	8096	27.58%	9641.1	33.69%
Nkx6.1(Homeobox)/Islet-Nkx6.1-ChIP-Seq(GSE40975)/Homer	GKTAATGR	1.00E+00	0.00E+00	1	4507	15.36%	5548.3	19.39%
EAR2(NR)/K562-NR2F6-ChIP-Seq(Encode)/Homer	NRBCARRGGTCA	1.00E+00	0.00E+00	1	5823	19.84%	7349.5	25.68%
Oct2(POU,Homeobox)/Bcell-Oct2-ChIP-Seq(GSE21512)/Homer	ATATGCAAAT	1.00E+00	0.00E+00	1	428	1.46%	616	2.15%
OCT:OCT-short(POU,Homeobox)/NPC-OCT6-ChIP-Seq(GSE43916)/Homer	ATGCATWATGCATRW	1.00E+00	0.00E+00	1	1123	3.83%	1385.7	4.84%
Otx2(Homeobox)/EpiLC-Otx2-ChIP-Seq(GSE56098)/Homer	NYTAATCCYB	1.00E+00	0.00E+00	1	1612	5.49%	2232	7.80%
NFkB-p65(RHD)/GM12787-p65-ChIP-Seq(GSE19485)/Homer	WGGGGATTTCCC	1.00E+00	0.00E+00	1	1569	5.35%	1999.5	6.99%
Phox2a(Homeobox)/Neuron-Phox2a-ChIP-Seq(GSE31456)/Homer	YTAATYNRATTA	1.00E+00	0.00E+00	1	361	1.23%	624.2	2.18%
Phox2b(Homeobox)/CLBGA-PHOX2B-ChIP-Seq(GSE90683)/Homer	TTAATTNAATTA	1.00E+00	0.00E+00	1	178	0.61%	336.4	1.18%
Pit1+1bp(Homeobox)/GCrat-Pit1-ChIP-Seq(GSE58009)/Homer	ATGCATAATTCA	1.00E+00	0.00E+00	1	323	1.10%	581.8	2.03%
Pitx1(Homeobox)/Chicken-Pitx1-ChIP-Seq(GSE38910)/Homer	TAATCCCN	1.00E+00	0.00E+00	1	10536	35.90%	13332	46.59%
Prop1(Homeobox)/GHFT1-PROP1.biotin-ChIP-Seq(GSE77302)/Homer	NTAATBNAATTA	1.00E+00	0.00E+00	1	610	2.08%	1031.6	3.60%
Ptf1a(bHLH)/Panc1-Ptf1a-ChIP-Seq(GSE47459)/Homer	ACAGCTGTTN	1.00E+00	0.00E+00	1	13828	47.11%	14299.5	49.97%
RARa(NR)/K562-RARa-ChIP-Seq(Encode)/Homer	TTGAMCTTTG	1.00E+00	0.00E+00	1	9587	32.66%	12084.4	42.23%
Rbpj1(?)/Panc1-Rbpj1-ChIP-Seq(GSE47459)/Homer	HTTTCCCASG	1.00E+00	0.00E+00	1	5173	17.62%	5736.9	20.05%
SCL(bHLH)/HPC7-Scl-ChIP-Seq(GSE13511)/Homer	AVCAGCTG	1.00E+00	0.00E+00	1	16548	56.38%	17945.2	62.71%
Six2(Homeobox)/NephronProgenitor-Six2-ChIP-Seq(GSE39837)/Homer	GWAAYHTGAKMC	1.00E+00	0.00E+00	1	2066	7.04%	2534	8.85%
Smad3(MAD)/NPC-Smad3-ChIP-Seq(GSE36673)/Homer	TWGTCTGV	1.00E+00	0.00E+00	1	10560	35.98%	11150.4	38.96%
Sox15(HMG)/CPA-Sox15-ChIP-Seq(GSE62909)/Homer	RAACAATGGN	1.00E+00	0.00E+00	1	2625	8.94%	3282.3	11.47%
Sp1(Zf)/Promoter/Homer	GGCCCCGCCCCC	1.00E+00	0.00E+00	1	946	3.22%	1459.6	5.10%
Sp2(Zf)/HEK293-Sp2.eGFP-ChIP-Seq(Encode)/Homer	YGGCCCCGCCCC	1.00E+00	0.00E+00	1	7857	26.77%	8858.7	30.95%
Sp5(Zf)/mES-Sp5.Flag-ChIP-Seq(GSE72989)/Homer	RGKGGGCGGAGC	1.00E+00	0.00E+00	1	4713	16.06%	5730.7	20.02%
TATA-Box(TBP)/Promoter/Homer	CCTTTTAWAGSC	1.00E+00	0.00E+00	1	2302	7.84%	2848.8	9.95%
Tbx5(T-box)/HL1-Tbx5.biotin-ChIP-Seq(GSE21529)/Homer	AGGTGTCA	1.00E+00	0.00E+00	1	13328	45.41%	14861.6	51.93%
TEAD1(TEAD)/HepG2-TEAD1-ChIP-Seq(Encode)/Homer	CYRCATTCCA	1.00E+00	0.00E+00	1	2536	8.64%	3050	10.66%
TEAD2(TEA)/Py2T-Tead2-ChIP-Seq(GSE55709)/Homer	CCWGGAATGY	1.00E+00	0.00E+00	1	1512	5.15%	1803.8	6.30%
TEAD3(TEA)/HepG2-TEAD3-ChIP-Seq(Encode)/Homer	TRCATTCCAG	1.00E+00	0.00E+00	1	3062	10.43%	3544.2	12.38%
TEAD4(TEA)/Tropoblast-Tead4-ChIP-Seq(GSE37350)/Homer	CCWGGAATGY	1.00E+00	0.00E+00	1	2580	8.79%	2965.1	10.36%
TEAD(TEA)/Fibroblast-PU.1-ChIP-Seq(Unpublished)/Homer	YCWGGAATGY	1.00E+00	0.00E+00	1	1589	5.41%	1944.7	6.80%
TFE3(bHLH)/MEF-TFE3-ChIP-Seq(GSE75757)/Homer	GTCACGTGACYV	1.00E+00	0.00E+00	1	123	0.42%	254.8	0.89%
Tgif1(Homeobox)/mES-Tgif1-ChIP-Seq(GSE55404)/Homer	YTGWCADY	1.00E+00	0.00E+00	1	9598	32.70%	10259.2	35.85%
Tgif2(Homeobox)/mES-Tgif2-ChIP-Seq(GSE55404)/Homer	TGTCANYT	1.00E+00	0.00E+00	1	10686	36.41%	11435.6	39.96%
THRb(NR)/HepG2-THRb.Flag-ChIP-Seq(Encode)/Homer	GGTCACCTGAGGTCA	1.00E+00	0.00E+00	1	3461	11.79%	4055.2	14.17%
THRa(NR)/C17.2-THRa-ChIP-Seq(GSE38347)/Homer	GGTCANYTGAGGWCA	1.00E+00	0.00E+00	1	2368	8.07%	3025.4	10.57%
THRb(NR)/Liver-NR1A2-ChIP-Seq(GSE52613)/Homer	TRAGGTCA	1.00E+00	0.00E+00	1	14224	48.46%	16292.5	56.93%
Usf2(bHLH)/C2C12-Usf2-ChIP-Seq(GSE36030)/Homer	GTCACGTGGT	1.00E+00	0.00E+00	1	1206	4.11%	1701.6	5.95%
YY1(Zf)/Promoter/Homer	CAAGATGGCGGC	1.00E+00	0.00E+00	1	128	0.44%	278.9	0.97%
Zac1(Zf)/Neuro2A-Plagl1-ChIP-Seq(GSE75942)/Homer	HAWGRGGCCM	1.00E+00	0.00E+00	1	13215	45.02%	14565.2	50.89%
Zfp281(Zf)/ES-Zfp281-ChIP-Seq(GSE81042)/Homer	CCCCTCCCCCAC	1.00E+00	0.00E+00	1	542	1.85%	928.6	3.24%
ZNF136(Zf)/HEK293-ZNF136.GFP-ChIP-Seq(GSE58341)/Homer	YTKGATAHAGTATTCTWGGTNGGCA	1.00E+00	0.00E+00	1	152	0.52%	367.4	1.28%
ZNF416(Zf)/HEK293-ZNF416.GFP-ChIP-Seq(GSE58341)/Homer	WDNCTGGGCA	1.00E+00	0.00E+00	1	6970	23.75%	8117.3	28.36%
ZNF711(Zf)/SHSY5Y-ZNF711-ChIP-Seq(GSE20673)/Homer	AGGCCTAG	1.00E+00	0.00E+00	1	9862	33.60%	10450.8	36.52%
