## Supplemental_Table_S7 for "Detecting regulatory elements in high-throughput reporter assays"

Table S7: Motifs enriched in dex-responsive activating regulatory elements (Johnson et al. 2018) exclusively detected by CRADLE.
Motif Name	Consensus	P-value	Log P-value	q-value (Benjamini)	# of Target Sequences with Motif(of 2358)	% of Target Sequences with Motif	# of Background Sequences with Motif(of 45886)	% of Background Sequences with Motif
GRE(NR),IR3/RAW264.7-GRE-ChIP-Seq(Unpublished)/Homer	VAGRACAKWCTGTYC	1e-717	-1.65E+03	0	822	34.86%	1009.5	2.20%
GRE(NR),IR3/A549-GR-ChIP-Seq(GSE32465)/Homer	NRGVACABNVTGTYCY	1e-660	-1.52E+03	0	656	27.82%	560.7	1.22%
ARE(NR)/LNCAP-AR-ChIP-Seq(GSE27824)/Homer	RGRACASNSTGTYCYB	1e-648	-1.49E+03	0	801	33.97%	1140.7	2.48%
PGR(NR)/EndoStromal-PGR-ChIP-Seq(GSE69539)/Homer	AAGAACATWHTGTTC	1e-561	-1.29E+03	0	727	30.83%	1110.7	2.42%
PR(NR)/T47D-PR-ChIP-Seq(GSE31130)/Homer	VAGRACAKNCTGTBC	1.00E-258	-5.96E+02	0	1353	57.38%	11091	24.13%
Fra1(bZIP)/BT549-Fra1-ChIP-Seq(GSE46166)/Homer	NNATGASTCATH	1.00E-64	-1.49E+02	0	340	14.42%	2337.2	5.09%
Atf3(bZIP)/GBM-ATF3-ChIP-Seq(GSE33912)/Homer	DATGASTCATHN	1.00E-63	-1.47E+02	0	392	16.62%	2979.1	6.48%
BATF(bZIP)/Th17-BATF-ChIP-Seq(GSE39756)/Homer	DATGASTCAT	1.00E-62	-1.44E+02	0	381	16.16%	2879.8	6.27%
JunB(bZIP)/DendriticCells-Junb-ChIP-Seq(GSE36099)/Homer	RATGASTCAT	1.00E-62	-1.43E+02	0	341	14.46%	2410.4	5.25%
AP-1(bZIP)/ThioMac-PU.1-ChIP-Seq(GSE21512)/Homer	VTGACTCATC	1.00E-61	-1.43E+02	0	428	18.15%	3483.6	7.58%
Fra2(bZIP)/Striatum-Fra2-ChIP-Seq(GSE43429)/Homer	GGATGACTCATC	1.00E-59	-1.37E+02	0	303	12.85%	2031	4.42%
AR-halfsite(NR)/LNCaP-AR-ChIP-Seq(GSE27824)/Homer	CCAGGAACAG	1.00E-57	-1.32E+02	0	1416	60.05%	20024.8	43.58%
Fosl2(bZIP)/3T3L1-Fosl2-ChIP-Seq(GSE56872)/Homer	NATGASTCABNN	1.00E-41	-9.66E+01	0	210	8.91%	1380.8	3.00%
Jun-AP1(bZIP)/K562-cJun-ChIP-Seq(GSE31477)/Homer	GATGASTCATCN	1.00E-29	-6.85E+01	0	147	6.23%	956.7	2.08%
Bach2(bZIP)/OCILy7-Bach2-ChIP-Seq(GSE44420)/Homer	TGCTGAGTCA	1.00E-24	-5.55E+01	0	121	5.13%	797.9	1.74%
Foxa3(Forkhead)/Liver-Foxa3-ChIP-Seq(GSE77670)/Homer	BSNTGTTTACWYWGN	1.00E-18	-4.35E+01	0	150	6.36%	1287.4	2.80%
Fox:Ebox(Forkhead,bHLH)/Panc1-Foxa2-ChIP-Seq(GSE47459)/Homer	NNNVCTGWGYAAACASN	1.00E-17	-4.09E+01	0	389	16.50%	4861.8	10.58%
FOXA1(Forkhead)/LNCAP-FOXA1-ChIP-Seq(GSE27824)/Homer	WAAGTAAACA	1.00E-17	-4.09E+01	0	423	17.94%	5409.9	11.77%
FOXA1(Forkhead)/MCF7-FOXA1-ChIP-Seq(GSE26831)/Homer	WAAGTAAACA	1.00E-15	-3.68E+01	0	348	14.76%	4336.5	9.44%
Foxa2(Forkhead)/Liver-Foxa2-ChIP-Seq(GSE25694)/Homer	CYTGTTTACWYW	1.00E-15	-3.66E+01	0	305	12.93%	3664.2	7.97%
FoxL2(Forkhead)/Ovary-FoxL2-ChIP-Seq(GSE60858)/Homer	WWTRTAAACAVG	1.00E-13	-3.13E+01	0	278	11.79%	3400.5	7.40%
FOXM1(Forkhead)/MCF7-FOXM1-ChIP-Seq(GSE72977)/Homer	TRTTTACTTW	1.00E-13	-3.04E+01	0	350	14.84%	4579	9.96%
FOXK1(Forkhead)/HEK293-FOXK1-ChIP-Seq(GSE51673)/Homer	NVWTGTTTAC	1.00E-12	-2.90E+01	0	341	14.46%	4482.3	9.75%
Foxf1(Forkhead)/Lung-Foxf1-ChIP-Seq(GSE77951)/Homer	WWATRTAAACAN	1.00E-11	-2.62E+01	0	285	12.09%	3675.7	8.00%
ZNF189(Zf)/HEK293-ZNF189.GFP-ChIP-Seq(GSE58341)/Homer	TGGAACAGMA	1.00E-10	-2.48E+01	0	290	12.30%	3804	8.28%
ZNF675(Zf)/HEK293-ZNF675.GFP-ChIP-Seq(GSE58341)/Homer	ARGAGGMCAAAATGW	1.00E-09	-2.26E+01	0	67	2.84%	542.2	1.18%
Foxo3(Forkhead)/U2OS-Foxo3-ChIP-Seq(E-MTAB-2701)/Homer	DGTAAACA	1.00E-09	-2.21E+01	0	241	10.22%	3108.6	6.76%
HRE(HSF)/Striatum-HSF1-ChIP-Seq(GSE38000)/Homer	TTCTAGAABNTTCTA	1.00E-09	-2.14E+01	0	90	3.82%	858.3	1.87%
FOXK2(Forkhead)/U2OS-FOXK2-ChIP-Seq(E-MTAB-2204)/Homer	SCHTGTTTACAT	1.00E-09	-2.11E+01	0	222	9.41%	2840.2	6.18%
FOXP1(Forkhead)/H9-FOXP1-ChIP-Seq(GSE31006)/Homer	NYYTGTTTACHN	1.00E-09	-2.09E+01	0	145	6.15%	1654.9	3.60%
Sox6(HMG)/Myotubes-Sox6-ChIP-Seq(GSE32627)/Homer	CCATTGTTNY	1.00E-08	-2.00E+01	0	489	20.74%	7403.7	16.11%
HRE(HSF)/HepG2-HSF1-ChIP-Seq(GSE31477)/Homer	BSTTCTRGAABVTTCYAGAA	1.00E-08	-1.97E+01	0	65	2.76%	558.2	1.21%
ERE(NR),IR3/MCF7-ERa-ChIP-Seq(Unpublished)/Homer	VAGGTCACNSTGACC	1.00E-08	-1.94E+01	0	117	4.96%	1278.6	2.78%
Bach1(bZIP)/K562-Bach1-ChIP-Seq(GSE31477)/Homer	AWWNTGCTGAGTCAT	1.00E-08	-1.93E+01	0	34	1.44%	201.5	0.44%
MafK(bZIP)/C2C12-MafK-ChIP-Seq(GSE36030)/Homer	GCTGASTCAGCA	1.00E-07	-1.79E+01	0	91	3.86%	939	2.04%
NF-E2(bZIP)/K562-NFE2-ChIP-Seq(GSE31477)/Homer	GATGACTCAGCA	1.00E-07	-1.68E+01	0	34	1.44%	224.1	0.49%
NFIL3(bZIP)/HepG2-NFIL3-ChIP-Seq(Encode)/Homer	VTTACGTAAYNNNNN	1.00E-07	-1.67E+01	0	192	8.14%	2517.8	5.48%
Atf2(bZIP)/3T3L1-Atf2-ChIP-Seq(GSE56872)/Homer	NRRTGACGTCAT	1.00E-06	-1.57E+01	0	138	5.85%	1697	3.69%
MITF(bHLH)/MastCells-MITF-ChIP-Seq(GSE48085)/Homer	RTCATGTGAC	1.00E-06	-1.47E+01	0	328	13.91%	4889.4	10.64%
NFE2L2(bZIP)/HepG2-NFE2L2-ChIP-Seq(Encode)/Homer	AWWWTGCTGAGTCAT	1.00E-06	-1.40E+01	0	26	1.10%	164.2	0.36%
TEAD3(TEA)/HepG2-TEAD3-ChIP-Seq(Encode)/Homer	TRCATTCCAG	1.00E-05	-1.38E+01	0	388	16.45%	5988.5	13.03%
JunD(bZIP)/K562-JunD-ChIP-Seq/Homer	ATGACGTCATCN	1.00E-05	-1.38E+01	0	35	1.48%	268.2	0.58%
Nrf2(bZIP)/Lymphoblast-Nrf2-ChIP-Seq(GSE37589)/Homer	HTGCTGAGTCAT	1.00E-05	-1.36E+01	0	28	1.19%	189.6	0.41%
ZBTB12(Zf)/HEK293-ZBTB12.GFP-ChIP-Seq(GSE58341)/Homer	NGNTCTAGAACCNGV	1.00E-05	-1.36E+01	0	141	5.98%	1810.9	3.94%
Gata2(Zf)/K562-GATA2-ChIP-Seq(GSE18829)/Homer	BBCTTATCTS	1.00E-05	-1.36E+01	0	189	8.02%	2590.1	5.64%
DMRT6(DM)/Testis-DMRT6-ChIP-Seq(GSE60440)/Homer	YDGHTACAWTGTADC	1.00E-05	-1.27E+01	0	74	3.14%	811.9	1.77%
c-Jun-CRE(bZIP)/K562-cJun-ChIP-Seq(GSE31477)/Homer	ATGACGTCATCY	1.00E-05	-1.27E+01	0	135	5.73%	1748.8	3.81%
TEAD1(TEAD)/HepG2-TEAD1-ChIP-Seq(Encode)/Homer	CYRCATTCCA	1.00E-05	-1.25E+01	0	325	13.78%	4964.6	10.80%
TEAD(TEA)/Fibroblast-PU.1-ChIP-Seq(Unpublished)/Homer	YCWGGAATGY	1.00E-05	-1.24E+01	0	237	10.05%	3448.2	7.50%
USF1(bHLH)/GM12878-Usf1-ChIP-Seq(GSE32465)/Homer	SGTCACGTGR	1.00E-05	-1.21E+01	0	164	6.96%	2238.7	4.87%
TEAD4(TEA)/Tropoblast-Tead4-ChIP-Seq(GSE37350)/Homer	CCWGGAATGY	1.00E-05	-1.19E+01	0.0001	290	12.30%	4386.9	9.55%
Sox4(HMG)/proB-Sox4-ChIP-Seq(GSE50066)/Homer	YCTTTGTTCC	1.00E-05	-1.19E+01	0.0001	266	11.28%	3974.5	8.65%
Atf4(bZIP)/MEF-Atf4-ChIP-Seq(GSE35681)/Homer	MTGATGCAAT	1.00E-05	-1.15E+01	0.0001	101	4.28%	1251.2	2.72%
Olig2(bHLH)/Neuron-Olig2-ChIP-Seq(GSE30882)/Homer	RCCATMTGTT	1.00E-04	-1.15E+01	0.0001	608	25.78%	10136.9	22.06%
HLF(bZIP)/HSC-HLF.Flag-ChIP-Seq(GSE69817)/Homer	RTTATGYAAB	1.00E-04	-1.15E+01	0.0001	236	10.01%	3478.6	7.57%
Pdx1(Homeobox)/Islet-Pdx1-ChIP-Seq(SRA008281)/Homer	YCATYAATCA	1.00E-04	-1.14E+01	0.0001	282	11.96%	4275.3	9.30%
Bcl6(Zf)/Liver-Bcl6-ChIP-Seq(GSE31578)/Homer	NNNCTTTCCAGGAAA	1.00E-04	-1.14E+01	0.0001	379	16.07%	5987	13.03%
PBX2(Homeobox)/K562-PBX2-ChIP-Seq(Encode)/Homer	RTGATTKATRGN	1.00E-04	-1.14E+01	0.0001	243	10.31%	3604.5	7.84%
Sox2(HMG)/mES-Sox2-ChIP-Seq(GSE11431)/Homer	BCCATTGTTC	1.00E-04	-1.12E+01	0.0001	269	11.41%	4063.3	8.84%
Zic(Zf)/Cerebellum-ZIC1.2-ChIP-Seq(GSE60731)/Homer	CCTGCTGAGH	1.00E-04	-1.10E+01	0.0001	275	11.66%	4178.4	9.09%
CRE(bZIP)/Promoter/Homer	CSGTGACGTCAC	1.00E-04	-1.07E+01	0.0002	72	3.05%	832	1.81%
Gata6(Zf)/HUG1N-GATA6-ChIP-Seq(GSE51936)/Homer	YCTTATCTBN	1.00E-04	-1.07E+01	0.0002	243	10.31%	3645	7.93%
Gata1(Zf)/K562-GATA1-ChIP-Seq(GSE18829)/Homer	SAGATAAGRV	1.00E-04	-1.02E+01	0.0002	161	6.83%	2273.9	4.95%
Esrrb(NR)/mES-Esrrb-ChIP-Seq(GSE11431)/Homer	KTGACCTTGA	1.00E-04	-9.76E+00	0.0004	198	8.40%	2921.6	6.36%
ZNF7(Zf)/HepG2-ZNF7.Flag-ChIP-Seq(Encode)/Homer	CTGCCWVCTTTTRTA	1.00E-04	-9.42E+00	0.0005	159	6.74%	2277.3	4.96%
Stat3+il21(Stat)/CD4-Stat3-ChIP-Seq(GSE19198)/Homer	SVYTTCCNGGAARB	1.00E-04	-9.39E+00	0.0005	198	8.40%	2941.6	6.40%
MYB(HTH)/ERMYB-Myb-ChIPSeq(GSE22095)/Homer	GGCVGTTR	1.00E-04	-9.35E+00	0.0005	447	18.96%	7370.6	16.04%
Hoxc9(Homeobox)/Ainv15-Hoxc9-ChIP-Seq(GSE21812)/Homer	GGCCATAAATCA	1.00E-04	-9.22E+00	0.0006	146	6.19%	2069.3	4.50%
NFkB-p65(RHD)/GM12787-p65-ChIP-Seq(GSE19485)/Homer	WGGGGATTTCCC	1.00E-03	-9.18E+00	0.0006	160	6.79%	2307	5.02%
Foxo1(Forkhead)/RAW-Foxo1-ChIP-Seq(Fan_et_al.)/Homer	CTGTTTAC	1.00E-03	-9.00E+00	0.0007	547	23.20%	9237.6	20.10%
STAT4(Stat)/CD4-Stat4-ChIP-Seq(GSE22104)/Homer	NYTTCCWGGAAR	1.00E-03	-8.63E+00	0.001	285	12.09%	4510	9.81%
Gata4(Zf)/Heart-Gata4-ChIP-Seq(GSE35151)/Homer	NBWGATAAGR	1.00E-03	-8.37E+00	0.0013	265	11.24%	4174.3	9.08%
Ets1-distal(ETS)/CD4+-PolII-ChIP-Seq(Barski_et_al.)/Homer	MACAGGAAGT	1.00E-03	-8.12E+00	0.0017	94	3.99%	1260.9	2.74%
Sox17(HMG)/Endoderm-Sox17-ChIP-Seq(GSE61475)/Homer	CCATTGTTYB	1.00E-03	-8.10E+00	0.0017	219	9.29%	3382.5	7.36%
Rbpj1(?)/Panc1-Rbpj1-ChIP-Seq(GSE47459)/Homer	HTTTCCCASG	1.00E-03	-8.05E+00	0.0018	465	19.72%	7816.7	17.01%
NFY(CCAAT)/Promoter/Homer	RGCCAATSRG	1.00E-03	-8.05E+00	0.0018	212	8.99%	3263.1	7.10%
Sox10(HMG)/SciaticNerve-Sox3-ChIP-Seq(GSE35132)/Homer	CCWTTGTYYB	1.00E-03	-7.96E+00	0.0019	488	20.70%	8249	17.95%
LEF1(HMG)/H1-LEF1-ChIP-Seq(GSE64758)/Homer	CCTTTGATST	1.00E-03	-7.78E+00	0.0022	193	8.18%	2950	6.42%
Hoxd10(Homeobox)/ChickenMSG-Hoxd10.Flag-ChIP-Seq(GSE86088)/Homer	GGCMATGAAA	1.00E-03	-7.30E+00	0.0035	317	13.44%	5186.3	11.29%
TFE3(bHLH)/MEF-TFE3-ChIP-Seq(GSE75757)/Homer	GTCACGTGACYV	1.00E-03	-7.17E+00	0.004	33	1.40%	347.5	0.76%
MafA(bZIP)/Islet-MafA-ChIP-Seq(GSE30298)/Homer	TGCTGACTCA	1.00E-03	-7.14E+00	0.004	221	9.37%	3482.1	7.58%
SF1(NR)/H295R-Nr5a1-ChIP-Seq(GSE44220)/Homer	CAAGGHCANV	1.00E-03	-7.03E+00	0.0045	153	6.49%	2302.8	5.01%
Atf1(bZIP)/K562-ATF1-ChIP-Seq(GSE31477)/Homer	GATGACGTCA	1.00E-03	-6.92E+00	0.0049	246	10.43%	3942.3	8.58%
NF1(CTF)/LNCAP-NF1-ChIP-Seq(Unpublished)/Homer	CYTGGCABNSTGCCAR	1.00E-02	-6.85E+00	0.0052	124	5.26%	1816.1	3.95%
Tcf3(HMG)/mES-Tcf3-ChIP-Seq(GSE11724)/Homer	ASWTCAAAGG	1.00E-02	-6.82E+00	0.0053	72	3.05%	955.1	2.08%
EBF(EBF)/proBcell-EBF-ChIP-Seq(GSE21978)/Homer	DGTCCCYRGGGA	1.00E-02	-6.57E+00	0.0067	68	2.88%	900.4	1.96%
Sox3(HMG)/NPC-Sox3-ChIP-Seq(GSE33059)/Homer	CCWTTGTY	1.00E-02	-6.57E+00	0.0067	494	20.95%	8504.7	18.51%
CEBP:AP1(bZIP)/ThioMac-CEBPb-ChIP-Seq(GSE21512)/Homer	DRTGTTGCAA	1.00E-02	-6.32E+00	0.0084	222	9.41%	3560.8	7.75%
HNF6(Homeobox)/Liver-Hnf6-ChIP-Seq(ERP000394)/Homer	NTATYGATCH	1.00E-02	-6.20E+00	0.0095	140	5.94%	2127.7	4.63%
Cux2(Homeobox)/Liver-Cux2-ChIP-Seq(GSE35985)/Homer	HNRAATCAAT	1.00E-02	-6.16E+00	0.0098	117	4.96%	1734.1	3.77%
Nr5a2(NR)/Pancreas-LRH1-ChIP-Seq(GSE34295)/Homer	BTCAAGGTCA	1.00E-02	-6.13E+00	0.0099	201	8.52%	3201.7	6.97%
NF1-halfsite(CTF)/LNCaP-NF1-ChIP-Seq(Unpublished)/Homer	YTGCCAAG	1.00E-02	-6.08E+00	0.0103	474	20.10%	8187.5	17.82%
TEAD2(TEA)/Py2T-Tead2-ChIP-Seq(GSE55709)/Homer	CCWGGAATGY	1.00E-02	-5.79E+00	0.0136	174	7.38%	2748.6	5.98%
Atf7(bZIP)/3T3L1-Atf7-ChIP-Seq(GSE56872)/Homer	NGRTGACGTCAY	1.00E-02	-5.70E+00	0.0147	182	7.72%	2896.1	6.30%
DMRT1(DM)/Testis-DMRT1-ChIP-Seq(GSE64892)/Homer	TWGHWACAWTGTWDC	1.00E-02	-5.66E+00	0.0152	76	3.22%	1068.7	2.33%
CLOCK(bHLH)/Liver-Clock-ChIP-Seq(GSE39860)/Homer	GHCACGTG	1.00E-02	-5.63E+00	0.0155	176	7.46%	2795	6.08%
Chop(bZIP)/MEF-Chop-ChIP-Seq(GSE35681)/Homer	ATTGCATCAT	1.00E-02	-5.44E+00	0.0185	76	3.22%	1078.5	2.35%
SPDEF(ETS)/VCaP-SPDEF-ChIP-Seq(SRA014231)/Homer	ASWTCCTGBT	1.00E-02	-5.43E+00	0.0186	273	11.58%	4555.8	9.91%
TCFL2(HMG)/K562-TCF7L2-ChIP-Seq(GSE29196)/Homer	ACWTCAAAGG	1.00E-02	-5.23E+00	0.0224	23	0.98%	246.1	0.54%
RAR:RXR(NR),DR5/ES-RAR-ChIP-Seq(GSE56893)/Homer	RGGTCADNNAGAGGTCAV	1.00E-02	-5.22E+00	0.0224	13	0.55%	110.2	0.24%
AMYB(HTH)/Testes-AMYB-ChIP-Seq(GSE44588)/Homer	TGGCAGTTGG	1.00E-02	-5.17E+00	0.0233	396	16.79%	6843.4	14.89%
Arnt:Ahr(bHLH)/MCF7-Arnt-ChIP-Seq(Lo_et_al.)/Homer	TBGCACGCAA	1.00E-02	-5.07E+00	0.0254	171	7.25%	2748.5	5.98%
HOXB13(Homeobox)/ProstateTumor-HOXB13-ChIP-Seq(GSE56288)/Homer	TTTTATKRGG	1.00E-02	-5.05E+00	0.0258	272	11.54%	4573.6	9.95%
KLF6(Zf)/PDAC-KLF6-ChIP-Seq(GSE64557)/Homer	MKGGGYGTGGCC	1.00E-02	-5.03E+00	0.026	293	12.43%	4959.6	10.79%
Six2(Homeobox)/NephronProgenitor-Six2-ChIP-Seq(GSE39837)/Homer	GWAAYHTGAKMC	1.00E-02	-4.93E+00	0.0284	248	10.52%	4147.3	9.02%
HIF2a(bHLH)/785_O-HIF2a-ChIP-Seq(GSE34871)/Homer	GCACGTACCC	1.00E-02	-4.91E+00	0.0289	107	4.54%	1634.3	3.56%
Phox2b(Homeobox)/CLBGA-PHOX2B-ChIP-Seq(GSE90683)/Homer	TTAATTNAATTA	1.00E-02	-4.81E+00	0.0314	57	2.42%	791.5	1.72%
NFkB-p65-Rel(RHD)/ThioMac-LPS-Expression(GSE23622)/Homer	GGAAATTCCC	1.00E-02	-4.81E+00	0.0314	20	0.85%	212.2	0.46%
Oct4:Sox17(POU,Homeobox,HMG)/F9-Sox17-ChIP-Seq(GSE44553)/Homer	CCATTGTATGCAAAT	1.00E-02	-4.75E+00	0.0328	40	1.70%	518.9	1.13%
Hoxb4(Homeobox)/ES-Hoxb4-ChIP-Seq(GSE34014)/Homer	TGATTRATGGCY	1.00E-02	-4.73E+00	0.0334	53	2.25%	729.8	1.59%
Pit1+1bp(Homeobox)/GCrat-Pit1-ChIP-Seq(GSE58009)/Homer	ATGCATAATTCA	1.00E-02	-4.72E+00	0.0334	85	3.60%	1266	2.75%
GATA:SCL(Zf,bHLH)/Ter119-SCL-ChIP-Seq(GSE18720)/Homer	CRGCTGBNGNSNNSAGATAA	1.00E-02	-4.70E+00	0.0338	35	1.48%	441.6	0.96%
Nr5a2(NR)/mES-Nr5a2-ChIP-Seq(GSE19019)/Homer	BTCAAGGTCA	1.00E-02	-4.68E+00	0.0342	139	5.89%	2210.9	4.81%
HOXA1(Homeobox)/mES-Hoxa1-ChIP-Seq(SRP084292)/Homer	TGATKGATGR	1.00E-01	-4.59E+00	0.037	74	3.14%	1086.6	2.36%
Sox15(HMG)/CPA-Sox15-ChIP-Seq(GSE62909)/Homer	RAACAATGGN	1.00E-01	-4.57E+00	0.0371	316	13.40%	5431.1	11.82%
ETS1(ETS)/Jurkat-ETS1-ChIP-Seq(GSE17954)/Homer	ACAGGAAGTG	1.00E-01	-4.56E+00	0.0374	266	11.28%	4513.5	9.82%
STAT1(Stat)/HelaS3-STAT1-ChIP-Seq(GSE12782)/Homer	NATTTCCNGGAAAT	1.00E-01	-4.49E+00	0.0399	83	3.52%	1246	2.71%
Six1(Homeobox)/Myoblast-Six1-ChIP-Chip(GSE20150)/Homer	GKVTCADRTTWC	1.00E-01	-4.48E+00	0.0399	68	2.88%	990.6	2.16%
Stat3(Stat)/mES-Stat3-ChIP-Seq(GSE11431)/Homer	CTTCCGGGAA	1.00E-01	-4.48E+00	0.0399	128	5.43%	2030.6	4.42%
BMYB(HTH)/Hela-BMYB-ChIP-Seq(GSE27030)/Homer	NHAACBGYYV	1.00E-01	-4.29E+00	0.0475	381	16.16%	6672.9	14.52%
STAT6(Stat)/CD4-Stat6-ChIP-Seq(GSE22104)/Homer	ABTTCYYRRGAA	1.00E-01	-4.27E+00	0.0479	148	6.28%	2401.9	5.23%
ETV1(ETS)/GIST48-ETV1-ChIP-Seq(GSE22441)/Homer	AACCGGAAGT	1.00E-01	-4.22E+00	0.0498	357	15.14%	6233.2	13.56%
Nkx6.1(Homeobox)/Islet-Nkx6.1-ChIP-Seq(GSE40975)/Homer	GKTAATGR	1.00E-01	-4.19E+00	0.0508	642	27.23%	11605.5	25.25%
Sox9(HMG)/Limb-SOX9-ChIP-Seq(GSE73225)/Homer	AGGVNCCTTTGT	1.00E-01	-4.15E+00	0.0524	252	10.69%	4300	9.36%
ZFP3(Zf)/HEK293-ZFP3.GFP-ChIP-Seq(GSE58341)/Homer	GGGTTTTGAAGGATGARTAGGAGTT	1.00E-01	-4.15E+00	0.0524	5	0.21%	28.1	0.06%
Otx2(Homeobox)/EpiLC-Otx2-ChIP-Seq(GSE56098)/Homer	NYTAATCCYB	1.00E-01	-4.06E+00	0.0565	226	9.58%	3832.3	8.34%
GRHL2(CP2)/HBE-GRHL2-ChIP-Seq(GSE46194)/Homer	AAACYKGTTWDACMRGTTTB	1.00E-01	-4.05E+00	0.0567	97	4.11%	1514.6	3.30%
OCT:OCT-short(POU,Homeobox)/NPC-OCT6-ChIP-Seq(GSE43916)/Homer	ATGCATWATGCATRW	1.00E-01	-4.05E+00	0.0567	181	7.68%	3014.7	6.56%
GATA3(Zf)/iTreg-Gata3-ChIP-Seq(GSE20898)/Homer	AGATAASR	1.00E-01	-3.91E+00	0.0642	376	15.95%	6628.5	14.42%
Ap4(bHLH)/AML-Tfap4-ChIP-Seq(GSE45738)/Homer	NAHCAGCTGD	1.00E-01	-3.89E+00	0.065	342	14.50%	5996.3	13.05%
OCT:OCT(POU,Homeobox,IR1)/NPC-Brn2-ChIP-Seq(GSE35496)/Homer	ATGAATWATTCATGA	1.00E-01	-3.78E+00	0.072	6	0.25%	42.1	0.09%
CUX1(Homeobox)/K562-CUX1-ChIP-Seq(GSE92882)/Homer	TATCGATNAN	1.00E-01	-3.74E+00	0.0747	155	6.57%	2572.9	5.60%
Hoxa10(Homeobox)/ChickenMSG-Hoxa10.Flag-ChIP-Seq(GSE86088)/Homer	GGYAATGAAA	1.00E-01	-3.72E+00	0.0752	152	6.45%	2519.5	5.48%
Isl1(Homeobox)/Neuron-Isl1-ChIP-Seq(GSE31456)/Homer	CTAATKGV	1.00E-01	-3.70E+00	0.0768	474	20.10%	8501	18.50%
Usf2(bHLH)/C2C12-Usf2-ChIP-Seq(GSE36030)/Homer	GTCACGTGGT	1.00E-01	-3.65E+00	0.0799	123	5.22%	2004.8	4.36%
NeuroG2(bHLH)/Fibroblast-NeuroG2-ChIP-Seq(GSE75910)/Homer	ACCATCTGTT	1.00E-01	-3.62E+00	0.0814	454	19.25%	8135.4	17.70%
MafB(bZIP)/BMM-Mafb-ChIP-Seq(GSE75722)/Homer	WNTGCTGASTCAGCANWTTY	1.00E-01	-3.60E+00	0.0826	114	4.83%	1847	4.02%
Elk4(ETS)/Hela-Elk4-ChIP-Seq(GSE31477)/Homer	NRYTTCCGGY	1.00E-01	-3.51E+00	0.0894	113	4.79%	1836.8	4.00%
VDR(NR),DR3/GM10855-VDR+vitD-ChIP-Seq(GSE22484)/Homer	ARAGGTCANWGAGTTCANNN	1.00E-01	-3.48E+00	0.0914	60	2.54%	906.9	1.97%
Tcf21(bHLH)/ArterySmoothMuscle-Tcf21-ChIP-Seq(GSE61369)/Homer	NAACAGCTGG	1.00E-01	-3.44E+00	0.0948	271	11.49%	4733.3	10.30%
bHLHE40(bHLH)/HepG2-BHLHE40-ChIP-Seq(GSE31477)/Homer	KCACGTGMCN	1.00E-01	-3.40E+00	0.0981	92	3.90%	1471.6	3.20%
Pknox1(Homeobox)/ES-Prep1-ChIP-Seq(GSE63282)/Homer	SCTGTCAVTCAV	1.00E-01	-3.31E+00	0.106	64	2.71%	985.8	2.15%
HIF-1b(HLH)/T47D-HIF1b-ChIP-Seq(GSE59937)/Homer	RTACGTGC	1.00E-01	-3.23E+00	0.1143	299	12.68%	5282.4	11.49%
E-box(bHLH)/Promoter/Homer	SSGGTCACGTGA	1.00E-01	-3.23E+00	0.1143	22	0.93%	283.6	0.62%
X-box(HTH)/NPC-H3K4me1-ChIP-Seq(GSE16256)/Homer	GGTTGCCATGGCAA	1.00E-01	-3.17E+00	0.1195	26	1.10%	349.4	0.76%
Phox2a(Homeobox)/Neuron-Phox2a-ChIP-Seq(GSE31456)/Homer	YTAATYNRATTA	1.00E-01	-3.17E+00	0.1195	91	3.86%	1470.9	3.20%
Lhx3(Homeobox)/Neuron-Lhx3-ChIP-Seq(GSE31456)/Homer	ADBTAATTAR	1.00E-01	-3.16E+00	0.1198	383	16.24%	6869.4	14.95%
Nur77(NR)/K562-NR4A1-ChIP-Seq(GSE31363)/Homer	TGACCTTTNCNT	1.00E-01	-3.12E+00	0.1237	49	2.08%	737.7	1.61%
GFY-Staf(?,Zf)/Promoter/Homer	RACTACAATTCCCAGAAKGC	1.00E-01	-3.08E+00	0.1276	13	0.55%	148.2	0.32%
NFAT:AP1(RHD,bZIP)/Jurkat-NFATC1-ChIP-Seq(Jolma_et_al.)/Homer	SARTGGAAAAWRTGAGTCAB	1.00E-01	-3.02E+00	0.1343	48	2.04%	725.4	1.58%
BORIS(Zf)/K562-CTCFL-ChIP-Seq(GSE32465)/Homer	CNNBRGCGCCCCCTGSTGGC	1.00E-01	-2.99E+00	0.1382	39	1.65%	574	1.25%
RUNX(Runt)/HPC7-Runx1-ChIP-Seq(GSE22178)/Homer	SAAACCACAG	1.00E-01	-2.96E+00	0.1407	194	8.23%	3365.6	7.32%
Lhx2(Homeobox)/HFSC-Lhx2-ChIP-Seq(GSE48068)/Homer	TAATTAGN	1.00E-01	-2.94E+00	0.1437	242	10.26%	4259.1	9.27%
PU.1:IRF8(ETS:IRF)/pDC-Irf8-ChIP-Seq(GSE66899)/Homer	GGAAGTGAAAST	1.00E-01	-2.93E+00	0.1443	50	2.12%	765.4	1.67%
Pax7(Paired,Homeobox),long/Myoblast-Pax7-ChIP-Seq(GSE25064)/Homer	TAATCHGATTAC	1.00E-01	-2.87E+00	0.1522	9	0.38%	94.4	0.21%
NeuroD1(bHLH)/Islet-NeuroD1-ChIP-Seq(GSE30298)/Homer	GCCATCTGTT	1.00E-01	-2.81E+00	0.1594	238	10.09%	4201.2	9.14%
Pbx3(Homeobox)/GM12878-PBX3-ChIP-Seq(GSE32465)/Homer	SCTGTCAMTCAN	1.00E-01	-2.80E+00	0.1607	64	2.71%	1018.6	2.22%
Oct4(POU,Homeobox)/mES-Oct4-ChIP-Seq(GSE11431)/Homer	ATTTGCATAW	1.00E-01	-2.79E+00	0.1609	119	5.05%	2007.9	4.37%
IRF4(IRF)/GM12878-IRF4-ChIP-Seq(GSE32465)/Homer	ACTGAAACCA	1.00E-01	-2.78E+00	0.1617	113	4.79%	1899.7	4.13%
NPAS(bHLH)/Liver-NPAS-ChIP-Seq(GSE39860)/Homer	NVCACGTG	1.00E-01	-2.77E+00	0.1617	520	22.05%	9533.7	20.75%
Max(bHLH)/K562-Max-ChIP-Seq(GSE31477)/Homer	RCCACGTGGYYN	1.00E-01	-2.75E+00	0.165	211	8.95%	3707.4	8.07%
Rfx6(HTH)/Min6b1-Rfx6.HA-ChIP-Seq(GSE62844)/Homer	TGTTKCCTAGCAACM	1.00E-01	-2.72E+00	0.1681	259	10.98%	4606.9	10.02%
PAX3:FKHR-fusion(Paired,Homeobox)/Rh4-PAX3:FKHR-ChIP-Seq(GSE19063)/Homer	ACCRTGACTAATTNN	1.00E-01	-2.71E+00	0.1697	48	2.04%	743.5	1.62%
RORgt(NR)/EL4-RORgt.Flag-ChIP-Seq(GSE56019)/Homer	AAYTAGGTCA	1.00E-01	-2.67E+00	0.1741	38	1.61%	572.3	1.25%
RORgt(NR)/EL4-RORgt.Flag-ChIP-Seq(GSE56019)/Homer	AAYTAGGTCA	1.00E-01	-2.67E+00	0.1741	38	1.61%	572.3	1.25%
HIF-1a(bHLH)/MCF7-HIF1a-ChIP-Seq(GSE28352)/Homer	TACGTGCV	1.00E-01	-2.67E+00	0.1741	75	3.18%	1223.5	2.66%
BMAL1(bHLH)/Liver-Bmal1-ChIP-Seq(GSE39860)/Homer	GNCACGTG	1.00E-01	-2.65E+00	0.1749	580	24.60%	10703.6	23.29%
Prop1(Homeobox)/GHFT1-PROP1.biotin-ChIP-Seq(GSE77302)/Homer	NTAATBNAATTA	1.00E-01	-2.64E+00	0.1765	143	6.06%	2462.2	5.36%
EBF2(EBF)/BrownAdipose-EBF2-ChIP-Seq(GSE97114)/Homer	NABTCCCWDGGGAVH	1.00E-01	-2.55E+00	0.1907	258	10.94%	4612	10.04%
STAT6(Stat)/Macrophage-Stat6-ChIP-Seq(GSE38377)/Homer	TTCCKNAGAA	1.00E-01	-2.50E+00	0.199	166	7.04%	2902.1	6.32%
Egr1(Zf)/K562-Egr1-ChIP-Seq(GSE32465)/Homer	TGCGTGGGYG	1.00E-01	-2.50E+00	0.199	159	6.74%	2773.4	6.04%
IRF3(IRF)/BMDM-Irf3-ChIP-Seq(GSE67343)/Homer	AGTTTCAKTTTC	1.00E-01	-2.49E+00	0.199	69	2.93%	1129.6	2.46%
Srebp2(bHLH)/HepG2-Srebp2-ChIP-Seq(GSE31477)/Homer	CGGTCACSCCAC	1.00E-01	-2.47E+00	0.2019	65	2.76%	1059.5	2.31%
c-Myc(bHLH)/LNCAP-cMyc-ChIP-Seq(Unpublished)/Homer	VCCACGTG	1.00E-01	-2.46E+00	0.2033	116	4.92%	1985.2	4.32%
Hoxd13(Homeobox)/ChickenMSG-Hoxd13.Flag-ChIP-Seq(GSE86088)/Homer	NCYAATAAAA	1.00E-01	-2.44E+00	0.2055	391	16.58%	7142.3	15.54%
GATA(Zf),IR4/iTreg-Gata3-ChIP-Seq(GSE20898)/Homer	NAGATWNBNATCTNN	1.00E-01	-2.43E+00	0.2079	19	0.81%	262.6	0.57%
Mef2d(MADS)/Retina-Mef2d-ChIP-Seq(GSE61391)/Homer	GCTATTTTTAGC	1.00E-01	-2.39E+00	0.2152	45	1.91%	710.6	1.55%
bZIP:IRF(bZIP,IRF)/Th17-BatF-ChIP-Seq(GSE39756)/Homer	NAGTTTCABTHTGACTNW	1.00E-01	-2.38E+00	0.2161	108	4.58%	1847.1	4.02%
DUX(Homeobox)/C2C12-Dux-ChIP-Seq(GSE87279)/Homer	BCWGATTCAATCAAN	1.00E-01	-2.36E+00	0.2179	2	0.08%	10.9	0.02%
Egr2(Zf)/Thymocytes-Egr2-ChIP-Seq(GSE34254)/Homer	NGCGTGGGCGGR	1.00E-01	-2.33E+00	0.2248	36	1.53%	556.7	1.21%
EBF1(EBF)/Near-E2A-ChIP-Seq(GSE21512)/Homer	GTCCCCWGGGGA	1.00E-01	-2.31E+00	0.2262	286	12.13%	5177.8	11.27%
Rfx5(HTH)/GM12878-Rfx5-ChIP-Seq(GSE31477)/Homer	SCCTAGCAACAG	1.00E-01	-2.30E+00	0.2273	79	3.35%	1325.6	2.88%
RAR:RXR(NR),DR5/ES-RAR-ChIP-Seq(GSE56893)/Homer	AGGTCAAGGTCA	1.00E+00	-2.27E+00	0.2331	36	1.53%	559.3	1.22%
Oct2(POU,Homeobox)/Bcell-Oct2-ChIP-Seq(GSE21512)/Homer	ATATGCAAAT	1.00E+00	-2.24E+00	0.2395	75	3.18%	1258.8	2.74%
CEBP(bZIP)/ThioMac-CEBPb-ChIP-Seq(GSE21512)/Homer	ATTGCGCAAC	1.00E+00	-2.23E+00	0.2417	208	8.82%	3723	8.10%
Pitx1:Ebox(Homeobox,bHLH)/Hindlimb-Pitx1-ChIP-Seq(GSE41591)/Homer	YTAATTRAWWCCAGATGT	1.00E+00	-2.20E+00	0.2465	45	1.91%	722	1.57%
IRF1(IRF)/PBMC-IRF1-ChIP-Seq(GSE43036)/Homer	GAAAGTGAAAGT	1.00E+00	-2.18E+00	0.2501	31	1.31%	477.9	1.04%
RORa(NR)/Liver-Rora-ChIP-Seq(GSE101115)/Homer	AAWCTAGGTCARDNN	1.00E+00	-2.18E+00	0.2501	37	1.57%	582.5	1.27%
ZNF322(Zf)/HEK293-ZNF322.GFP-ChIP-Seq(GSE58341)/Homer	GAGCCTGGTACTGWGCCTGR	1.00E+00	-2.17E+00	0.2507	86	3.65%	1465.6	3.19%
RORg(NR)/Liver-Rorc-ChIP-Seq(GSE101115)/Homer	WAABTAGGTCAV	1.00E+00	-2.17E+00	0.2507	25	1.06%	374.5	0.81%
ZSCAN22(Zf)/HEK293-ZSCAN22.GFP-ChIP-Seq(GSE58341)/Homer	SMCAGTCWGAKGGAGGAGGC	1.00E+00	-2.16E+00	0.2507	23	0.98%	340.3	0.74%
MyoG(bHLH)/C2C12-MyoG-ChIP-Seq(GSE36024)/Homer	AACAGCTG	1.00E+00	-2.14E+00	0.254	289	12.26%	5264.3	11.46%
PSE(SNAPc)/K562-mStart-Seq/Homer	WAVTCACCMTAASYDAAAAG	1.00E+00	-2.13E+00	0.2553	124	5.26%	2169.5	4.72%
Hoxd11(Homeobox)/ChickenMSG-Hoxd11.Flag-ChIP-Seq(GSE86088)/Homer	VGCCATAAAA	1.00E+00	-2.11E+00	0.2577	596	25.28%	11130.7	24.22%
ISRE(IRF)/ThioMac-LPS-Expression(GSE23622)/Homer	AGTTTCASTTTC	1.00E+00	-2.10E+00	0.2597	13	0.55%	175.4	0.38%
Tcf7(HMG)/GM12878-TCF7-ChIP-Seq(Encode)/Homer	CTTTGATGTGSB	1.00E+00	-2.07E+00	0.266	85	3.60%	1456.8	3.17%
Tlx?(NR)/NPC-H3K4me1-ChIP-Seq(GSE16256)/Homer	CTGGCAGSCTGCCA	1.00E+00	-2.07E+00	0.266	117	4.96%	2046.5	4.45%
HNF4a(NR),DR1/HepG2-HNF4a-ChIP-Seq(GSE25021)/Homer	CARRGKBCAAAGTYCA	1.00E+00	-2.06E+00	0.2669	116	4.92%	2029.5	4.42%
PU.1(ETS)/ThioMac-PU.1-ChIP-Seq(GSE21512)/Homer	AGAGGAAGTG	1.00E+00	-2.03E+00	0.2733	126	5.34%	2218.9	4.83%
CDX4(Homeobox)/ZebrafishEmbryos-Cdx4.Myc-ChIP-Seq(GSE48254)/Homer	NGYCATAAAWCH	1.00E+00	-2.02E+00	0.2743	210	8.91%	3792.5	8.25%
Lhx1(Homeobox)/EmbryoCarcinoma-Lhx1-ChIP-Seq(GSE70957)/Homer	NNYTAATTAR	1.00E+00	-2.02E+00	0.2743	243	10.31%	4415	9.61%
Ronin(THAP)/ES-Thap11-ChIP-Seq(GSE51522)/Homer	RACTACAACTCCCAGVAKGC	1.00E+00	-1.95E+00	0.2931	4	0.17%	39.7	0.09%
NFkB-p50,p52(RHD)/Monocyte-p50-ChIP-Chip(Schreiber_et_al.)/Homer	GGGGGAATCCCC	1.00E+00	-1.91E+00	0.3029	30	1.27%	475.7	1.04%
Sp2(Zf)/HEK293-Sp2.eGFP-ChIP-Seq(Encode)/Homer	YGGCCCCGCCCC	1.00E+00	-1.90E+00	0.3038	390	16.54%	7233.2	15.74%
RUNX-AML(Runt)/CD4+-PolII-ChIP-Seq(Barski_et_al.)/Homer	GCTGTGGTTW	1.00E+00	-1.89E+00	0.306	201	8.52%	3644	7.93%
ZNF467(Zf)/HEK293-ZNF467.GFP-ChIP-Seq(GSE58341)/Homer	TGGGGAAGGGCM	1.00E+00	-1.86E+00	0.3123	221	9.37%	4026.7	8.76%
CArG(MADS)/PUER-Srf-ChIP-Seq(Sullivan_et_al.)/Homer	CCATATATGGNM	1.00E+00	-1.85E+00	0.315	68	2.88%	1166.5	2.54%
Hnf1(Homeobox)/Liver-Foxa2-Chip-Seq(GSE25694)/Homer	GGTTAAWCATTAA	1.00E+00	-1.84E+00	0.3172	25	1.06%	391.4	0.85%
Brn2(POU,Homeobox)/NPC-Brn2-ChIP-Seq(GSE35496)/Homer	ATGAATATTC	1.00E+00	-1.82E+00	0.3219	23	0.98%	357.3	0.78%
Mouse_Recombination_Hotspot(Zf)/Testis-DMC1-ChIP-Seq(GSE24438)/Homer	ACTYKNATTCGTGNTACTTC	1.00E+00	-1.81E+00	0.3219	16	0.68%	236.4	0.51%
PAX5(Paired,Homeobox),condensed/GM12878-PAX5-ChIP-Seq(GSE32465)/Homer	GTCACGCTCSCTGM	1.00E+00	-1.81E+00	0.3219	29	1.23%	463.5	1.01%
bHLHE41(bHLH)/proB-Bhlhe41-ChIP-Seq(GSE93764)/Homer	KCACGTGMCN	1.00E+00	-1.81E+00	0.3219	290	12.30%	5345.2	11.63%
Zic3(Zf)/mES-Zic3-ChIP-Seq(GSE37889)/Homer	GGCCYCCTGCTGDGH	1.00E+00	-1.78E+00	0.3285	158	6.70%	2851.5	6.21%
GATA(Zf),IR3/iTreg-Gata3-ChIP-Seq(GSE20898)/Homer	NNNNNBAGATAWYATCTVHN	1.00E+00	-1.75E+00	0.3375	50	2.12%	846.8	1.84%
ZNF528(Zf)/HEK293-ZNF528.GFP-ChIP-Seq(GSE58341)/Homer	AGAAATGACTTCCCT	1.00E+00	-1.74E+00	0.3378	3	0.13%	28.7	0.06%
ETV4(ETS)/HepG2-ETV4-ChIP-Seq(ENCODE)/Homer	ACCGGAAGTG	1.00E+00	-1.71E+00	0.3468	260	11.03%	4794.2	10.43%
FOXA1:AR(Forkhead,NR)/LNCAP-AR-ChIP-Seq(GSE27824)/Homer	AGTAAACAAAAAAGAACAND	1.00E+00	-1.68E+00	0.3548	19	0.81%	294.9	0.64%
ETS:E-box(ETS,bHLH)/HPC7-Scl-ChIP-Seq(GSE22178)/Homer	AGGAARCAGCTG	1.00E+00	-1.62E+00	0.3747	28	1.19%	457.8	1.00%
GABPA(ETS)/Jurkat-GABPa-ChIP-Seq(GSE17954)/Homer	RACCGGAAGT	1.00E+00	-1.62E+00	0.3747	209	8.86%	3842.3	8.36%
Dlx3(Homeobox)/Kerainocytes-Dlx3-ChIP-Seq(GSE89884)/Homer	NDGTAATTAC	1.00E+00	-1.62E+00	0.3747	136	5.77%	2461.5	5.36%
PRDM14(Zf)/H1-PRDM14-ChIP-Seq(GSE22767)/Homer	RGGTCTCTAACY	1.00E+00	-1.60E+00	0.3781	70	2.97%	1228.5	2.67%
NFAT(RHD)/Jurkat-NFATC1-ChIP-Seq(Jolma_et_al.)/Homer	ATTTTCCATT	1.00E+00	-1.60E+00	0.3781	226	9.58%	4169.6	9.07%
Rfx1(HTH)/NPC-H3K4me1-ChIP-Seq(GSE16256)/Homer	KGTTGCCATGGCAA	1.00E+00	-1.56E+00	0.3894	44	1.87%	752.5	1.64%
Unknown-ESC-element(?)/mES-Nanog-ChIP-Seq(GSE11724)/Homer	CACAGCAGGGGG	1.00E+00	-1.51E+00	0.4074	169	7.17%	3102.2	6.75%
EKLF(Zf)/Erythrocyte-Klf1-ChIP-Seq(GSE20478)/Homer	NWGGGTGTGGCY	1.00E+00	-1.44E+00	0.4363	67	2.84%	1190.4	2.59%
STAT5(Stat)/mCD4+-Stat5-ChIP-Seq(GSE12346)/Homer	RTTTCTNAGAAA	1.00E+00	-1.42E+00	0.4409	107	4.54%	1943.7	4.23%
Tcfcp2l1(CP2)/mES-Tcfcp2l1-ChIP-Seq(GSE11431)/Homer	NRAACCRGTTYRAACCRGYT	1.00E+00	-1.42E+00	0.4416	28	1.19%	471.6	1.03%
Atoh1(bHLH)/Cerebellum-Atoh1-ChIP-Seq(GSE22111)/Homer	VNRVCAGCTGGY	1.00E+00	-1.40E+00	0.4464	295	12.51%	5529.1	12.03%
WT1(Zf)/Kidney-WT1-ChIP-Seq(GSE90016)/Homer	MCTCCCMCRCAB	1.00E+00	-1.39E+00	0.4484	147	6.23%	2705.3	5.89%
PPARa(NR),DR1/Liver-Ppara-ChIP-Seq(GSE47954)/Homer	VNAGGKCAAAGGTCA	1.00E+00	-1.39E+00	0.4484	263	11.15%	4919.9	10.71%
HOXA2(Homeobox)/mES-Hoxa2-ChIP-Seq(Donaldson_et_al.)/Homer	GYCATCMATCAT	1.00E+00	-1.37E+00	0.4568	25	1.06%	420.8	0.92%
Pax7(Paired,Homeobox)/Myoblast-Pax7-ChIP-Seq(GSE25064)/Homer	TAATCAATTA	1.00E+00	-1.34E+00	0.4681	18	0.76%	295.8	0.64%
ZNF317(Zf)/HEK293-ZNF317.GFP-ChIP-Seq(GSE58341)/Homer	GTCWGCTGTYYCTCT	1.00E+00	-1.32E+00	0.4771	26	1.10%	442.7	0.96%
ZNF382(Zf)/HEK293-ZNF382.GFP-ChIP-Seq(GSE58341)/Homer	GNCTGTASTRNTGBCTCHTT	1.00E+00	-1.27E+00	0.4962	7	0.30%	103.2	0.22%
Elk1(ETS)/Hela-Elk1-ChIP-Seq(GSE31477)/Homer	HACTTCCGGY	1.00E+00	-1.26E+00	0.4994	102	4.33%	1873.2	4.08%
Myf5(bHLH)/GM-Myf5-ChIP-Seq(GSE24852)/Homer	BAACAGCTGT	1.00E+00	-1.26E+00	0.4994	182	7.72%	3399	7.40%
ERG(ETS)/VCaP-ERG-ChIP-Seq(GSE14097)/Homer	ACAGGAAGTG	1.00E+00	-1.25E+00	0.5029	412	17.47%	7822.5	17.02%
Hoxa13(Homeobox)/ChickenMSG-Hoxa13.Flag-ChIP-Seq(GSE86088)/Homer	CYHATAAAAN	1.00E+00	-1.23E+00	0.5099	612	25.95%	11695	25.45%
SpiB(ETS)/OCILY3-SPIB-ChIP-Seq(GSE56857)/Homer	AAAGRGGAAGTG	1.00E+00	-1.20E+00	0.522	54	2.29%	974.9	2.12%
GATA3(Zf),DR8/iTreg-Gata3-ChIP-Seq(GSE20898)/Homer	AGATSTNDNNDSAGATAASN	1.00E+00	-1.17E+00	0.5364	19	0.81%	324.7	0.71%
EWS:FLI1-fusion(ETS)/SK_N_MC-EWS:FLI1-ChIP-Seq(SRA014231)/Homer	VACAGGAAAT	1.00E+00	-1.17E+00	0.5364	132	5.60%	2460.9	5.36%
SCL(bHLH)/HPC7-Scl-ChIP-Seq(GSE13511)/Homer	AVCAGCTG	1.00E+00	-1.16E+00	0.5379	1155	48.98%	22271.7	48.46%
Tcf12(bHLH)/GM12878-Tcf12-ChIP-Seq(GSE32465)/Homer	VCAGCTGYTG	1.00E+00	-1.13E+00	0.5528	252	10.69%	4772.4	10.39%
GLI3(Zf)/Limb-GLI3-ChIP-Chip(GSE11077)/Homer	CGTGGGTGGTCC	1.00E+00	-1.12E+00	0.5558	31	1.31%	551.4	1.20%
HNF1b(Homeobox)/PDAC-HNF1B-ChIP-Seq(GSE64557)/Homer	GTTAATNATTAA	1.00E+00	-1.10E+00	0.5623	29	1.23%	515.4	1.12%
RUNX2(Runt)/PCa-RUNX2-ChIP-Seq(GSE33889)/Homer	NWAACCACADNN	1.00E+00	-1.09E+00	0.5651	233	9.88%	4415.1	9.61%
Tbr1(T-box)/Cortex-Tbr1-ChIP-Seq(GSE71384)/Homer	AAGGTGTKAA	1.00E+00	-1.08E+00	0.5671	359	15.22%	6848.5	14.90%
ETS(ETS)/Promoter/Homer	AACCGGAAGT	1.00E+00	-1.08E+00	0.5698	58	2.46%	1065.3	2.32%
MNT(bHLH)/HepG2-MNT-ChIP-Seq(Encode)/Homer	DGCACACGTG	1.00E+00	-1.06E+00	0.5772	325	13.78%	6200	13.49%
p73(p53)/Trachea-p73-ChIP-Seq(PRJNA310161)/Homer	NRRRCAWGTCCDGRCATGYY	1.00E+00	-1.06E+00	0.5772	11	0.47%	184.6	0.40%
OCT:OCT(POU,Homeobox)/NPC-Brn1-ChIP-Seq(GSE35496)/Homer	ATGAATATTCATGAG	1.00E+00	-1.05E+00	0.5772	2	0.08%	24.4	0.05%
PAX6(Paired,Homeobox)/Forebrain-Pax6-ChIP-Seq(GSE66961)/Homer	NGTGTTCAVTSAAGCGKAAA	1.00E+00	-1.05E+00	0.5772	21	0.89%	370.9	0.81%
IRF2(IRF)/Erythroblas-IRF2-ChIP-Seq(GSE36985)/Homer	GAAASYGAAASY	1.00E+00	-1.02E+00	0.5893	21	0.89%	372.4	0.81%
PRDM15(Zf)/ESC-Prdm15-ChIP-Seq(GSE73694)/Homer	YCCDNTCCAGGTTTT	1.00E+00	-1.02E+00	0.5907	233	9.88%	4435.2	9.65%
Zfp281(Zf)/ES-Zfp281-ChIP-Seq(GSE81042)/Homer	CCCCTCCCCCAC	1.00E+00	-1.01E+00	0.5907	44	1.87%	807.9	1.76%
Foxh1(Forkhead)/hESC-FOXH1-ChIP-Seq(GSE29422)/Homer	NNTGTGGATTSS	1.00E+00	-9.91E-01	0.6004	161	6.83%	3053.2	6.64%
RUNX1(Runt)/Jurkat-RUNX1-ChIP-Seq(GSE29180)/Homer	AAACCACARM	1.00E+00	-9.77E-01	0.6063	266	11.28%	5083.4	11.06%
Cdx2(Homeobox)/mES-Cdx2-ChIP-Seq(GSE14586)/Homer	GYMATAAAAH	1.00E+00	-9.59E-01	0.6152	152	6.45%	2887.3	6.28%
PBX1(Homeobox)/MCF7-PBX1-ChIP-Seq(GSE28007)/Homer	GSCTGTCACTCA	1.00E+00	-9.52E-01	0.6168	19	0.81%	340.1	0.74%
CTCF(Zf)/CD4+-CTCF-ChIP-Seq(Barski_et_al.)/Homer	AYAGTGCCMYCTRGTGGCCA	1.00E+00	-9.37E-01	0.6238	21	0.89%	379.7	0.83%
Reverb(NR),DR2/RAW-Reverba.biotin-ChIP-Seq(GSE45914)/Homer	GTRGGTCASTGGGTCA	1.00E+00	-9.34E-01	0.6238	46	1.95%	855.5	1.86%
TATA-Box(TBP)/Promoter/Homer	CCTTTTAWAGSC	1.00E+00	-8.76E-01	0.6582	261	11.07%	5017.1	10.92%
c-Myc(bHLH)/mES-cMyc-ChIP-Seq(GSE11431)/Homer	VVCCACGTGG	1.00E+00	-8.65E-01	0.663	139	5.89%	2658.7	5.79%
Hoxa11(Homeobox)/ChickenMSG-Hoxa11.Flag-ChIP-Seq(GSE86088)/Homer	TTTTATGGCM	1.00E+00	-8.53E-01	0.6682	554	23.49%	10714.3	23.32%
Hoxa9(Homeobox)/ChickenMSG-Hoxa9.Flag-ChIP-Seq(GSE86088)/Homer	RGCAATNAAA	1.00E+00	-8.51E-01	0.6682	671	28.46%	12990.1	28.27%
ZNF16(Zf)/HEK293-ZNF16.GFP-ChIP-Seq(GSE58341)/Homer	MACCTTCYATGGCTCCCTAKTGCCY	1.00E+00	-8.25E-01	0.682	2	0.08%	29.2	0.06%
Hand2(bHLH)/Mesoderm-Hand2-ChIP-Seq(GSE61475)/Homer	TGACANARRCCAGRC	1.00E+00	-8.16E-01	0.6856	118	5.00%	2263.9	4.93%
ZKSCAN1(Zf)/HepG2-ZKSCAN1-ChIP-Seq(Encode)/Homer	GCACAYAGTAGGKCY	1.00E+00	-7.83E-01	0.7063	10	0.42%	182.1	0.40%
n-Myc(bHLH)/mES-nMyc-ChIP-Seq(GSE11431)/Homer	VRCCACGTGG	1.00E+00	-7.53E-01	0.7252	194	8.23%	3755.8	8.17%
PAX5(Paired,Homeobox)/GM12878-PAX5-ChIP-Seq(GSE32465)/Homer	GCAGCCAAGCRTGACH	1.00E+00	-7.40E-01	0.732	97	4.11%	1873.2	4.08%
Tbx20(T-box)/Heart-Tbx20-ChIP-Seq(GSE29636)/Homer	GGTGYTGACAGS	1.00E+00	-7.37E-01	0.732	51	2.16%	980.2	2.13%
PPARE(NR),DR1/3T3L1-Pparg-ChIP-Seq(GSE13511)/Homer	TGACCTTTGCCCCA	1.00E+00	-7.29E-01	0.734	237	10.05%	4600	10.01%
Srebp1a(bHLH)/HepG2-Srebp1a-ChIP-Seq(GSE31477)/Homer	RTCACSCCAY	1.00E+00	-7.22E-01	0.7365	75	3.18%	1449.7	3.15%
Unknown(Homeobox)/Limb-p300-ChIP-Seq/Homer	SSCMATWAAA	1.00E+00	-6.81E-01	0.7648	134	5.68%	2608.5	5.68%
p63(p53)/Keratinocyte-p63-ChIP-Seq(GSE17611)/Homer	NNDRCATGYCYNRRCATGYH	1.00E+00	-6.66E-01	0.7734	91	3.86%	1773.3	3.86%
KLF5(Zf)/LoVo-KLF5-ChIP-Seq(GSE49402)/Homer	DGGGYGKGGC	1.00E+00	-6.59E-01	0.7758	336	14.25%	6555.4	14.27%
PU.1-IRF(ETS:IRF)/Bcell-PU.1-ChIP-Seq(GSE21512)/Homer	MGGAAGTGAAAC	1.00E+00	-6.57E-01	0.7758	332	14.08%	6478.8	14.10%
ELF1(ETS)/Jurkat-ELF1-ChIP-Seq(SRA014231)/Homer	AVCCGGAAGT	1.00E+00	-6.50E-01	0.7779	93	3.94%	1816.9	3.95%
Zfp809(Zf)/ES-Zfp809-ChIP-Seq(GSE70799)/Homer	GGGGCTYGKCTGGGA	1.00E+00	-6.33E-01	0.788	51	2.16%	998.3	2.17%
THRb(NR)/Liver-NR1A2-ChIP-Seq(GSE52613)/Homer	TRAGGTCA	1.00E+00	-6.25E-01	0.7918	1094	46.40%	21353.3	46.47%
IRF8(IRF)/BMDM-IRF8-ChIP-Seq(GSE77884)/Homer	GRAASTGAAAST	1.00E+00	-6.04E-01	0.8053	63	2.67%	1239.6	2.70%
HINFP(Zf)/K562-HINFP.eGFP-ChIP-Seq(Encode)/Homer	TWVGGTCCGC	1.00E+00	-5.97E-01	0.8079	35	1.48%	690.8	1.50%
ZBTB18(Zf)/HEK293-ZBTB18.GFP-ChIP-Seq(GSE58341)/Homer	AACATCTGGA	1.00E+00	-5.89E-01	0.8114	131	5.56%	2576.3	5.61%
GATA3(Zf),DR4/iTreg-Gata3-ChIP-Seq(GSE20898)/Homer	AGATGKDGAGATAAG	1.00E+00	-5.83E-01	0.814	20	0.85%	396.5	0.86%
AP-2gamma(AP2)/MCF7-TFAP2C-ChIP-Seq(GSE21234)/Homer	SCCTSAGGSCAW	1.00E+00	-5.78E-01	0.8154	250	10.60%	4910.2	10.68%
RFX(HTH)/K562-RFX3-ChIP-Seq(SRA012198)/Homer	CGGTTGCCATGGCAAC	1.00E+00	-5.76E-01	0.8154	10	0.42%	198.1	0.43%
PRDM1(Zf)/Hela-PRDM1-ChIP-Seq(GSE31477)/Homer	ACTTTCACTTTC	1.00E+00	-5.76E-01	0.8154	129	5.47%	2541.9	5.53%
Rfx2(HTH)/LoVo-RFX2-ChIP-Seq(GSE49402)/Homer	GTTGCCATGGCAACM	1.00E+00	-5.75E-01	0.8154	12	0.51%	239	0.52%
ZNF692(Zf)/HEK293-ZNF692.GFP-ChIP-Seq(GSE58341)/Homer	GTGGGCCCCA	1.00E+00	-5.54E-01	0.8229	40	1.70%	796.5	1.73%
Elf4(ETS)/BMDM-Elf4-ChIP-Seq(GSE88699)/Homer	ACTTCCKGKT	1.00E+00	-5.54E-01	0.8229	226	9.58%	4450.9	9.69%
Tbet(T-box)/CD8-Tbet-ChIP-Seq(GSE33802)/Homer	AGGTGTGAAM	1.00E+00	-5.37E-01	0.8312	306	12.98%	6024.7	13.11%
Fli1(ETS)/CD8-FLI-ChIP-Seq(GSE20898)/Homer	NRYTTCCGGH	1.00E+00	-5.26E-01	0.838	243	10.31%	4795.1	10.43%
REST-NRSF(Zf)/Jurkat-NRSF-ChIP-Seq/Homer	GGMGCTGTCCATGGTGCTGA	1.00E+00	-5.20E-01	0.8399	2	0.08%	39.2	0.09%
RXR(NR),DR1/3T3L1-RXR-ChIP-Seq(GSE13511)/Homer	TAGGGCAAAGGTCA	1.00E+00	-5.11E-01	0.8448	268	11.37%	5292.5	11.52%
NRF1(NRF)/MCF7-NRF1-ChIP-Seq(Unpublished)/Homer	CTGCGCATGCGC	1.00E+00	-5.05E-01	0.8472	8	0.34%	165	0.36%
Twist(bHLH)/HMLE-TWIST1-ChIP-Seq(Chang_et_al)/Homer	VCAKCTGGNNNCCAGMTGBN	1.00E+00	-4.88E-01	0.8585	34	1.44%	689.9	1.50%
PRDM9(Zf)/Testis-DMC1-ChIP-Seq(GSE35498)/Homer	ADGGYAGYAGCATCT	1.00E+00	-4.81E-01	0.8614	99	4.20%	1980.7	4.31%
PRDM10(Zf)/HEK293-PRDM10.eGFP-ChIP-Seq(Encode)/Homer	TGGTACATTCCA	1.00E+00	-4.75E-01	0.8642	172	7.29%	3422.2	7.45%
MyoD(bHLH)/Myotube-MyoD-ChIP-Seq(GSE21614)/Homer	RRCAGCTGYTSY	1.00E+00	-4.61E-01	0.8737	175	7.42%	3487.7	7.59%
Pax7(Paired,Homeobox),longest/Myoblast-Pax7-ChIP-Seq(GSE25064)/Homer	NTAATTDGCYAATTANNWWD	1.00E+00	-4.56E-01	0.875	4	0.17%	85.2	0.19%
RARg(NR)/ES-RARg-ChIP-Seq(GSE30538)/Homer	AGGTCAAGGTCA	1.00E+00	-4.54E-01	0.875	7	0.30%	148.6	0.32%
AP-2alpha(AP2)/Hela-AP2alpha-ChIP-Seq(GSE31477)/Homer	ATGCCCTGAGGC	1.00E+00	-4.36E-01	0.8862	191	8.10%	3813.6	8.30%
ZNF165(Zf)/WHIM12-ZNF165-ChIP-Seq(GSE65937)/Homer	AAGGKGRCGCAGGCA	1.00E+00	-4.33E-01	0.8862	29	1.23%	599.2	1.30%
NF1:FOXA1(CTF,Forkhead)/LNCAP-FOXA1-ChIP-Seq(GSE27824)/Homer	WNTGTTTRYTTTGGCA	1.00E+00	-4.27E-01	0.8883	10	0.42%	213.1	0.46%
CEBP:CEBP(bZIP)/MEF-Chop-ChIP-Seq(GSE35681)/Homer	NTNATGCAAYMNNHTGMAAY	1.00E+00	-4.21E-01	0.8907	33	1.40%	682.3	1.48%
CTCF-SatelliteElement(Zf?)/CD4+-CTCF-ChIP-Seq(Barski_et_al.)/Homer	TGCAGTTCCMVNWRTGGCCA	1.00E+00	-4.19E-01	0.8907	3	0.13%	66.1	0.14%
E2F7(E2F)/Hela-E2F7-ChIP-Seq(GSE32673)/Homer	VDTTTCCCGCCA	1.00E+00	-4.19E-01	0.8907	13	0.55%	276.9	0.60%
NPAS2(bHLH)/Liver-NPAS2-ChIP-Seq(GSE39860)/Homer	KCCACGTGAC	1.00E+00	-4.04E-01	0.8972	350	14.84%	6960.8	15.15%
Ascl1(bHLH)/NeuralTubes-Ascl1-ChIP-Seq(GSE55840)/Homer	NNVVCAGCTGBN	1.00E+00	-4.00E-01	0.8978	430	18.24%	8534.4	18.57%
Tgif2(Homeobox)/mES-Tgif2-ChIP-Seq(GSE55404)/Homer	TGTCANYT	1.00E+00	-3.78E-01	0.9154	870	36.90%	17167	37.36%
TR4(NR),DR1/Hela-TR4-ChIP-Seq(GSE24685)/Homer	GAGGTCAAAGGTCA	1.00E+00	-3.60E-01	0.9285	21	0.89%	450.2	0.98%
Znf263(Zf)/K562-Znf263-ChIP-Seq(GSE31477)/Homer	CVGTSCTCCC	1.00E+00	-3.53E-01	0.932	469	19.89%	9334.9	20.31%
EHF(ETS)/LoVo-EHF-ChIP-Seq(GSE49402)/Homer	AVCAGGAAGT	1.00E+00	-3.53E-01	0.932	312	13.23%	6245.3	13.59%
Pit1(Homeobox)/GCrat-Pit1-ChIP-Seq(GSE58009)/Homer	ATGMATATDC	1.00E+00	-3.23E-01	0.9544	229	9.71%	4624.7	10.06%
Brn1(POU,Homeobox)/NPC-Brn1-ChIP-Seq(GSE35496)/Homer	TATGCWAATBAV	1.00E+00	-3.19E-01	0.9554	62	2.63%	1295.9	2.82%
ZNF652/HepG2-ZNF652.Flag-ChIP-Seq(Encode)/Homer	TTAACCCTTTVNKKN	1.00E+00	-3.17E-01	0.9554	51	2.16%	1073.6	2.34%
Etv2(ETS)/ES-ER71-ChIP-Seq(GSE59402)/Homer(0.967)	NNAYTTCCTGHN	1.00E+00	-3.03E-01	0.9644	227	9.63%	4597.2	10.00%
Six4(Homeobox)/MCF7-SIX4-ChIP-Seq(Encode)/Homer	TGWAAYCTGABACCB	1.00E+00	-2.84E-01	0.9802	9	0.38%	211.1	0.46%
ZNF669(Zf)/HEK293-ZNF669.GFP-ChIP-Seq(GSE58341)/Homer	GARTGGTCATCGCCC	1.00E+00	-2.63E-01	0.998	11	0.47%	258	0.56%
Klf9(Zf)/GBM-Klf9-ChIP-Seq(GSE62211)/Homer	GCCACRCCCACY	1.00E+00	-2.36E-01	1	74	3.14%	1572.5	3.42%
E2F1(E2F)/Hela-E2F1-ChIP-Seq(GSE22478)/Homer	CWGGCGGGAA	1.00E+00	-2.34E-01	1	28	1.19%	626.9	1.36%
MYNN(Zf)/HEK293-MYNN.eGFP-ChIP-Seq(Encode)/Homer	TTCAAAWTAAAAGTC	1.00E+00	-2.33E-01	1	37	1.57%	814	1.77%
Maz(Zf)/HepG2-Maz-ChIP-Seq(GSE31477)/Homer	GGGGGGGG	1.00E+00	-2.32E-01	1	280	11.87%	5703.7	12.41%
IRF:BATF(IRF:bZIP)/pDC-Irf8-ChIP-Seq(GSE66899)/Homer	CTTTCANTATGACTV	1.00E+00	-2.25E-01	1	18	0.76%	417.1	0.91%
p53(p53)/Saos-p53-ChIP-Seq(GSE15780)/Homer	RRCATGYCYRGRCATGYYYN	1.00E+00	-2.21E-01	1	18	0.76%	419	0.91%
p53(p53)/Saos-p53-ChIP-Seq/Homer	RRCATGYCYRGRCATGYYYN	1.00E+00	-2.21E-01	1	18	0.76%	419	0.91%
ETS:RUNX(ETS,Runt)/Jurkat-RUNX1-ChIP-Seq(GSE17954)/Homer	RCAGGATGTGGT	1.00E+00	-2.04E-01	1	17	0.72%	401.9	0.87%
E2F6(E2F)/Hela-E2F6-ChIP-Seq(GSE31477)/Homer	GGCGGGAARN	1.00E+00	-1.96E-01	1	75	3.18%	1613.9	3.51%
ZNF264(Zf)/HEK293-ZNF264.GFP-ChIP-Seq(GSE58341)/Homer	RGGGCACTAACY	1.00E+00	-1.90E-01	1	136	5.77%	2856.4	6.22%
TCF4(bHLH)/SHSY5Y-TCF4-ChIP-Seq(GSE96915)/Homer	SMCATCTGKH	1.00E+00	-1.90E-01	1	411	17.43%	8344.5	18.16%
Bcl11a(Zf)/HSPC-BCL11A-ChIP-Seq(GSE104676)/Homer	TYTGACCASWRG	1.00E+00	-1.84E-01	1	217	9.20%	4490.6	9.77%
Hoxd12(Homeobox)/ChickenMSG-Hoxd12.Flag-ChIP-Seq(GSE86088)/Homer	HDGYAATGAAAN	1.00E+00	-1.82E-01	1	496	21.03%	10035.5	21.84%
Sp1(Zf)/Promoter/Homer	GGCCCCGCCCCC	1.00E+00	-1.72E-01	1	35	1.48%	796.8	1.73%
NRF(NRF)/Promoter/Homer	STGCGCATGCGC	1.00E+00	-1.59E-01	1	17	0.72%	415.7	0.90%
OCT4-SOX2-TCF-NANOG(POU,Homeobox,HMG)/mES-Oct4-ChIP-Seq(GSE11431)/Homer	ATTTGCATAACAATG	1.00E+00	-1.56E-01	1	27	1.15%	633.9	1.38%
E2F(E2F)/Hela-CellCycle-Expression/Homer	TTSGCGCGAAAA	1.00E+00	-1.47E-01	1	2	0.08%	68.1	0.15%
DUX4(Homeobox)/Myoblasts-DUX4.V5-ChIP-Seq(GSE75791)/Homer	NWTAAYCYAATCAWN	1.00E+00	-1.46E-01	1	5	0.21%	145.6	0.32%
E2F4(E2F)/K562-E2F4-ChIP-Seq(GSE31477)/Homer	GGCGGGAAAH	1.00E+00	-1.41E-01	1	49	2.08%	1107.2	2.41%
Sp5(Zf)/mES-Sp5.Flag-ChIP-Seq(GSE72989)/Homer	RGKGGGCGGAGC	1.00E+00	-1.35E-01	1	208	8.82%	4360.2	9.49%
MafF(bZIP)/HepG2-MafF-ChIP-Seq(GSE31477)/Homer	HWWGTCAGCAWWTTT	1.00E+00	-1.29E-01	1	61	2.59%	1366.1	2.97%
Oct6(POU,Homeobox)/NPC-Pou3f1-ChIP-Seq(GSE35496)/Homer	WATGCAAATGAG	1.00E+00	-1.23E-01	1	80	3.39%	1766.6	3.84%
Barx1(Homeobox)/Stomach-Barx1.3xFlag-ChIP-Seq(GSE69483)/Homer	AAACMATTAN	1.00E+00	-1.22E-01	1	99	4.20%	2159.1	4.70%
Erra(NR)/HepG2-Erra-ChIP-Seq(GSE31477)/Homer	CAAAGGTCAG	1.00E+00	-1.22E-01	1	577	24.47%	11731.7	25.53%
ELF5(ETS)/T47D-ELF5-ChIP-Seq(GSE30407)/Homer	ACVAGGAAGT	1.00E+00	-1.21E-01	1	164	6.96%	3487.6	7.59%
EWS:ERG-fusion(ETS)/CADO_ES1-EWS:ERG-ChIP-Seq(SRA014231)/Homer	ATTTCCTGTN	1.00E+00	-1.02E-01	1	169	7.17%	3613.4	7.86%
p53(p53)/mES-cMyc-ChIP-Seq(GSE11431)/Homer	ACATGCCCGGGCAT	1.00E+00	-1.00E-01	1	3	0.13%	105.5	0.23%
E2F3(E2F)/MEF-E2F3-ChIP-Seq(GSE71376)/Homer	BTKGGCGGGAAA	1.00E+00	-9.59E-02	1	85	3.60%	1895.7	4.13%
Brachyury(T-box)/Mesoendoderm-Brachyury-ChIP-exo(GSE54963)/Homer	ANTTMRCASBNNNGTGYKAAN	1.00E+00	-9.24E-02	1	62	2.63%	1417.1	3.08%
RBPJ:Ebox(?,bHLH)/Panc1-Rbpj1-ChIP-Seq(GSE47459)/Homer	GGGRAARRGRMCAGMTG	1.00E+00	-9.07E-02	1	68	2.88%	1545.9	3.36%
Nkx3.1(Homeobox)/LNCaP-Nkx3.1-ChIP-Seq(GSE28264)/Homer	AAGCACTTAA	1.00E+00	-8.89E-02	1	652	27.65%	13285	28.91%
ELF3(ETS)/PDAC-ELF3-ChIP-Seq(GSE64557)/Homer	ANCAGGAAGT	1.00E+00	-7.82E-02	1	163	6.91%	3526.2	7.67%
Nanog(Homeobox)/mES-Nanog-ChIP-Seq(GSE11724)/Homer	RGCCATTAAC	1.00E+00	-7.68E-02	1	1007	42.71%	20295.6	44.16%
Gfi1b(Zf)/HPC7-Gfi1b-ChIP-Seq(GSE22178)/Homer	MAATCACTGC	1.00E+00	-7.06E-02	1	182	7.72%	3928.4	8.55%
KLF3(Zf)/MEF-Klf3-ChIP-Seq(GSE44748)/Homer	NRGCCCCRCCCHBNN	1.00E+00	-6.96E-02	1	102	4.33%	2282.3	4.97%
ZNF415(Zf)/HEK293-ZNF415.GFP-ChIP-Seq(GSE58341)/Homer	GRTGMTRGAGCC	1.00E+00	-6.62E-02	1	109	4.62%	2433.5	5.30%
Klf4(Zf)/mES-Klf4-ChIP-Seq(GSE11431)/Homer	GCCACACCCA	1.00E+00	-6.19E-02	1	93	3.94%	2106.3	4.58%
Tbox:Smad(T-box,MAD)/ESCd5-Smad2_3-ChIP-Seq(GSE29422)/Homer	AGGTGHCAGACA	1.00E+00	-6.05E-02	1	40	1.70%	979.6	2.13%
YY1(Zf)/Promoter/Homer	CAAGATGGCGGC	1.00E+00	-6.04E-02	1	8	0.34%	250.2	0.54%
ZNF519(Zf)/HEK293-ZNF519.GFP-ChIP-Seq(GSE58341)/Homer	GAGSCCGAGC	1.00E+00	-5.59E-02	1	31	1.31%	786.7	1.71%
Meis1(Homeobox)/MastCells-Meis1-ChIP-Seq(GSE48085)/Homer	VGCTGWCAVB	1.00E+00	-5.52E-02	1	441	18.70%	9191.3	20.00%
Tgif1(Homeobox)/mES-Tgif1-ChIP-Seq(GSE55404)/Homer	YTGWCADY	1.00E+00	-5.38E-02	1	794	33.67%	16196.7	35.25%
FXR(NR),IR1/Liver-FXR-ChIP-Seq(Chong_et_al.)/Homer	AGGTCANTGACCTB	1.00E+00	-4.98E-02	1	90	3.82%	2064.9	4.49%
EBNA1(EBV-virus)/Raji-EBNA1-ChIP-Seq(GSE30709)/Homer	GGYAGCAYDTGCTDCCCNNN	1.00E+00	-4.23E-02	1	1	0.04%	62	0.13%
KLF10(Zf)/HEK293-KLF10.GFP-ChIP-Seq(GSE58341)/Homer	GGGGGTGTGTCC	1.00E+00	-3.50E-02	1	139	5.89%	3126.3	6.80%
HIC1(Zf)/Treg-ZBTB29-ChIP-Seq(GSE99889)/Homer	TGCCAGCB	1.00E+00	-3.17E-02	1	529	22.43%	11049.3	24.04%
GFY(?)/Promoter/Homer	ACTACAATTCCC	1.00E+00	-3.05E-02	1	7	0.30%	248.5	0.54%
ZFX(Zf)/mES-Zfx-ChIP-Seq(GSE11431)/Homer	AGGCCTRG	1.00E+00	-2.88E-02	1	320	13.57%	6863.2	14.93%
Eomes(T-box)/H9-Eomes-ChIP-Seq(GSE26097)/Homer	ATTAACACCT	1.00E+00	-2.83E-02	1	540	22.90%	11289.6	24.57%
THRb(NR)/HepG2-THRb.Flag-ChIP-Seq(Encode)/Homer	GGTCACCTGAGGTCA	1.00E+00	-2.79E-02	1	176	7.46%	3920.1	8.53%
ZNF143|STAF(Zf)/CUTLL-ZNF143-ChIP-Seq(GSE29600)/Homer	ATTTCCCAGVAKSCY	1.00E+00	-2.73E-02	1	75	3.18%	1797.4	3.91%
Zac1(Zf)/Neuro2A-Plagl1-ChIP-Seq(GSE75942)/Homer	HAWGRGGCCM	1.00E+00	-2.58E-02	1	735	31.17%	15180.6	33.03%
SCRT1(Zf)/HEK293-SCRT1.eGFP-ChIP-Seq(Encode)/Homer	GCAACAGGTG	1.00E+00	-2.57E-02	1	75	3.18%	1802.5	3.92%
ZNF711(Zf)/SHSY5Y-ZNF711-ChIP-Seq(GSE20673)/Homer	AGGCCTAG	1.00E+00	-2.13E-02	1	454	19.25%	9614.4	20.92%
Tbx21(T-box)/GM12878-TBX21-ChIP-Seq(Encode)/Homer	AGGTGTGAAA	1.00E+00	-1.82E-02	1	265	11.24%	5805	12.63%
EAR2(NR)/K562-NR2F6-ChIP-Seq(Encode)/Homer	NRBCARRGGTCA	1.00E+00	-1.40E-02	1	377	15.99%	8123.5	17.68%
ZNF41(Zf)/HEK293-ZNF41.GFP-ChIP-Seq(GSE58341)/Homer	CCTCATGGTGYCYTWYTCCCTTGTG	1.00E+00	-1.11E-02	1	2	0.08%	127.2	0.28%
Tbx6(T-box)/ESC-Tbx6-ChIP-Seq(GSE93524)/Homer	DAGGTGTBAA	1.00E+00	-9.78E-03	1	278	11.79%	6150.2	13.38%
KLF14(Zf)/HEK293-KLF14.GFP-ChIP-Seq(GSE58341)/Homer	RGKGGGCGKGGC	1.00E+00	-7.68E-03	1	408	17.30%	8836.2	19.23%
ZNF416(Zf)/HEK293-ZNF416.GFP-ChIP-Seq(GSE58341)/Homer	WDNCTGGGCA	1.00E+00	-7.44E-03	1	391	16.58%	8495.3	18.49%
ZNF136(Zf)/HEK293-ZNF136.GFP-ChIP-Seq(GSE58341)/Homer	YTKGATAHAGTATTCTWGGTNGGCA	1.00E+00	-7.06E-03	1	16	0.68%	534.1	1.16%
COUP-TFII(NR)/K562-NR2F1-ChIP-Seq(Encode)/Homer	GKBCARAGGTCA	1.00E+00	-6.57E-03	1	395	16.75%	8593.1	18.70%
COUP-TFII(NR)/Artia-Nr2f2-ChIP-Seq(GSE46497)/Homer	AGRGGTCA	1.00E+00	-4.54E-03	1	461	19.55%	9982.5	21.72%
Smad4(MAD)/ESC-SMAD4-ChIP-Seq(GSE29422)/Homer	VBSYGTCTGG	1.00E+00	-3.47E-03	1	378	16.03%	8328.8	18.12%
CHR(?)/Hela-CellCycle-Expression/Homer	SRGTTTCAAA	1.00E+00	-2.11E-03	1	116	4.92%	2887.4	6.28%
OCT:OCT(POU,Homeobox)/NPC-OCT6-ChIP-Seq(GSE43916)/Homer	YATGCATATRCATRT	1.00E+00	-1.99E-03	1	22	0.93%	737.3	1.60%
Smad3(MAD)/NPC-Smad3-ChIP-Seq(GSE36673)/Homer	TWGTCTGV	1.00E+00	-1.86E-03	1	696	29.52%	14829.5	32.27%
Pax8(Paired,Homeobox)/Thyroid-Pax8-ChIP-Seq(GSE26938)/Homer	GTCATGCHTGRCTGS	1.00E+00	-1.79E-03	1	66	2.80%	1786.2	3.89%
Mef2b(MADS)/HEK293-Mef2b.V5-ChIP-Seq(GSE67450)/Homer	GCTATTTTTGGM	1.00E+00	-1.68E-03	1	207	8.78%	4858.5	10.57%
Nkx2.1(Homeobox)/LungAC-Nkx2.1-ChIP-Seq(GSE43252)/Homer	RSCACTYRAG	1.00E+00	-1.60E-03	1	738	31.30%	15687.8	34.14%
Nkx2.5(Homeobox)/HL1-Nkx2.5.biotin-ChIP-Seq(GSE21529)/Homer	RRSCACTYAA	1.00E+00	-1.39E-03	1	571	24.22%	12361.6	26.90%
THRa(NR)/C17.2-THRa-ChIP-Seq(GSE38347)/Homer	GGTCANYTGAGGWCA	1.00E+00	-1.33E-03	1	132	5.60%	3271.1	7.12%
Smad2(MAD)/ES-SMAD2-ChIP-Seq(GSE29422)/Homer	CTGTCTGG	1.00E+00	-1.02E-03	1	371	15.73%	8327.4	18.12%
Ptf1a(bHLH)/Panc1-Ptf1a-ChIP-Seq(GSE47459)/Homer	ACAGCTGTTN	1.00E+00	-6.26E-04	1	746	31.64%	15973.1	34.76%
Mef2a(MADS)/HL1-Mef2a.biotin-ChIP-Seq(GSE21529)/Homer	CYAAAAATAG	1.00E+00	-3.87E-04	1	124	5.26%	3185	6.93%
HEB(bHLH)/mES-Heb-ChIP-Seq(GSE53233)/Homer	VCAGCTGBNN	1.00E+00	-2.81E-04	1	548	23.24%	12090.8	26.31%
Nkx2.2(Homeobox)/NPC-Nkx2.2-ChIP-Seq(GSE61673)/Homer	BTBRAGTGSN	1.00E+00	-2.08E-04	1	514	21.80%	11432.7	24.88%
LRF(Zf)/Erythroblasts-ZBTB7A-ChIP-Seq(GSE74977)/Homer	AAGACCCYYN	1.00E+00	-7.60E-05	1	293	12.43%	6954.9	15.13%
ZEB2(Zf)/SNU398-ZEB2-ChIP-Seq(GSE103048)/Homer	GNMCAGGTGTGC	1.00E+00	-2.30E-05	1	267	11.32%	6501.1	14.15%
E2A(bHLH),near_PU.1/Bcell-PU.1-ChIP-Seq(GSE21512)/Homer	NVCACCTGBN	1.00E+00	-2.10E-05	1	419	17.77%	9706.7	21.12%
CRX(Homeobox)/Retina-Crx-ChIP-Seq(GSE20012)/Homer	GCTAATCC	1.00E+00	-1.70E-05	1	593	25.15%	13300	28.94%
ZEB1(Zf)/PDAC-ZEB1-ChIP-Seq(GSE64557)/Homer	VCAGGTRDRY	1.00E+00	-1.10E-05	1	483	20.48%	11093.3	24.14%
E2A(bHLH)/proBcell-E2A-ChIP-Seq(GSE21978)/Homer	DNRCAGCTGY	1.00E+00	-2.00E-06	1	407	17.26%	9650.5	21.00%
LXRE(NR),DR4/RAW-LXRb.biotin-ChIP-Seq(GSE21512)/Homer	RGGTTACTANAGGTCA	1.00E+00	0.00E+00	1	22	0.93%	1039.2	2.26%
Pitx1(Homeobox)/Chicken-Pitx1-ChIP-Seq(GSE38910)/Homer	TAATCCCN	1.00E+00	0.00E+00	1	1026	43.51%	22428.5	48.81%
GLIS3(Zf)/Thyroid-Glis3.GFP-ChIP-Seq(GSE103297)/Homer	CTCCCTGGGAGGCCN	1.00E+00	0.00E+00	1	420	17.81%	10326.8	22.47%
GSC(Homeobox)/FrogEmbryos-GSC-ChIP-Seq(DRA000576)/Homer	RGGATTAR	1.00E+00	0.00E+00	1	338	14.33%	8597.6	18.71%
Mef2c(MADS)/GM12878-Mef2c-ChIP-Seq(GSE32465)/Homer	DCYAAAAATAGM	1.00E+00	0.00E+00	1	105	4.45%	3352.4	7.30%
RARa(NR)/K562-RARa-ChIP-Seq(Encode)/Homer	TTGAMCTTTG	1.00E+00	0.00E+00	1	722	30.62%	16673.4	36.28%
Slug(Zf)/Mesoderm-Snai2-ChIP-Seq(GSE61475)/Homer	SNGCACCTGCHS	1.00E+00	0.00E+00	1	133	5.64%	4068.1	8.85%
Bapx1(Homeobox)/VertebralCol-Bapx1-ChIP-Seq(GSE36672)/Homer	TTRAGTGSYK	1.00E+00	0.00E+00	1	597	25.32%	14159.6	30.81%
Tbx5(T-box)/HL1-Tbx5.biotin-ChIP-Seq(GSE21529)/Homer	AGGTGTCA	1.00E+00	0.00E+00	1	841	35.67%	19167.8	41.71%
GFX(?)/Promoter/Homer	ATTCTCGCGAGA	1.00E+00	0.00E+00	1	0	0.00%	37.2	0.08%
T1ISRE(IRF)/ThioMac-Ifnb-Expression/Homer	ACTTTCGTTTCT	1.00E+00	0.00E+00	1	0	0.00%	30.6	0.07%
ZBTB33(Zf)/GM12878-ZBTB33-ChIP-Seq(GSE32465)/Homer	GGVTCTCGCGAGAAC	1.00E+00	0.00E+00	1	0	0.00%	86.3	0.19%
