## Supplemental_Table_S8 for "Detecting regulatory elements in high-throughput reporter assays"

Table S8: Motifs enriched in dex-responsive repressive regulatory elements (Johnson et al. 2018) exclusively detected by CRADLE.
Motif Name	Consensus	P-value	Log P-value	q-value (Benjamini)	# of Target Sequences with Motif(of 597)	% of Target Sequences with Motif	# of Background Sequences with Motif(of 49417)	% of Background Sequences with Motif
BATF(bZIP)/Th17-BATF-ChIP-Seq(GSE39756)/Homer	DATGASTCAT	1.00E-06	-1.48E+01	0.0002	49	8.21%	1848.2	3.74%
Fra1(bZIP)/BT549-Fra1-ChIP-Seq(GSE46166)/Homer	NNATGASTCATH	1.00E-05	-1.36E+01	0.0003	41	6.87%	1484.6	3.00%
Atf3(bZIP)/GBM-ATF3-ChIP-Seq(GSE33912)/Homer	DATGASTCATHN	1.00E-05	-1.27E+01	0.0004	47	7.87%	1879	3.80%
JunB(bZIP)/DendriticCells-Junb-ChIP-Seq(GSE36099)/Homer	RATGASTCAT	1.00E-05	-1.26E+01	0.0004	41	6.87%	1544	3.12%
AP-1(bZIP)/ThioMac-PU.1-ChIP-Seq(GSE21512)/Homer	VTGACTCATC	1.00E-05	-1.23E+01	0.0004	52	8.71%	2201.8	4.45%
Fra2(bZIP)/Striatum-Fra2-ChIP-Seq(GSE43429)/Homer	GGATGACTCATC	1.00E-04	-1.07E+01	0.0015	35	5.86%	1333.1	2.69%
Jun-AP1(bZIP)/K562-cJun-ChIP-Seq(GSE31477)/Homer	GATGASTCATCN	1.00E-04	-1.06E+01	0.0015	23	3.85%	705.9	1.43%
Fosl2(bZIP)/3T3L1-Fosl2-ChIP-Seq(GSE56872)/Homer	NATGASTCABNN	1.00E-04	-1.00E+01	0.0023	27	4.52%	941.7	1.90%
TEAD2(TEA)/Py2T-Tead2-ChIP-Seq(GSE55709)/Homer	CCWGGAATGY	1.00E-02	-6.08E+00	0.1048	35	5.86%	1722.5	3.48%
TEAD3(TEA)/HepG2-TEAD3-ChIP-Seq(Encode)/Homer	TRCATTCCAG	1.00E-02	-6.05E+00	0.1048	63	10.55%	3613.5	7.30%
JunD(bZIP)/K562-JunD-ChIP-Seq/Homer	ATGACGTCATCN	1.00E-02	-5.44E+00	0.1637	7	1.17%	165.6	0.33%
DUX4(Homeobox)/Myoblasts-DUX4.V5-ChIP-Seq(GSE75791)/Homer	NWTAAYCYAATCAWN	1.00E-01	-4.34E+00	0.4499	4	0.67%	74.7	0.15%
TEAD4(TEA)/Tropoblast-Tead4-ChIP-Seq(GSE37350)/Homer	CCWGGAATGY	1.00E-01	-4.33E+00	0.4499	48	8.04%	2845	5.75%
Bach2(bZIP)/OCILy7-Bach2-ChIP-Seq(GSE44420)/Homer	TGCTGAGTCA	1.00E-01	-4.24E+00	0.4499	14	2.35%	592.8	1.20%
TEAD1(TEAD)/HepG2-TEAD1-ChIP-Seq(Encode)/Homer	CYRCATTCCA	1.00E-01	-4.23E+00	0.4499	52	8.71%	3146.7	6.36%
ZNF382(Zf)/HEK293-ZNF382.GFP-ChIP-Seq(GSE58341)/Homer	GNCTGTASTRNTGBCTCHTT	1.00E-01	-4.21E+00	0.4499	3	0.50%	42.7	0.09%
ZKSCAN1(Zf)/HepG2-ZKSCAN1-ChIP-Seq(Encode)/Homer	GCACAYAGTAGGKCY	1.00E-01	-4.16E+00	0.4499	5	0.84%	119.6	0.24%
AP-2gamma(AP2)/MCF7-TFAP2C-ChIP-Seq(GSE21234)/Homer	SCCTSAGGSCAW	1.00E-01	-4.10E+00	0.4499	87	14.57%	5751.9	11.63%
Oct6(POU,Homeobox)/NPC-Pou3f1-ChIP-Seq(GSE35496)/Homer	WATGCAAATGAG	1.00E-01	-4.06E+00	0.4499	18	3.02%	851.8	1.72%
Phox2b(Homeobox)/CLBGA-PHOX2B-ChIP-Seq(GSE90683)/Homer	TTAATTNAATTA	1.00E-01	-4.04E+00	0.4499	10	1.68%	376.5	0.76%
ELF1(ETS)/Jurkat-ELF1-ChIP-Seq(SRA014231)/Homer	AVCCGGAAGT	1.00E-01	-4.00E+00	0.4499	30	5.03%	1646.3	3.33%
Sox3(HMG)/NPC-Sox3-ChIP-Seq(GSE33059)/Homer	CCWTTGTY	1.00E-01	-3.95E+00	0.4499	81	13.57%	5336.5	10.79%
Bcl6(Zf)/Liver-Bcl6-ChIP-Seq(GSE31578)/Homer	NNNCTTTCCAGGAAA	1.00E-01	-3.79E+00	0.4499	65	10.89%	4184	8.46%
E2F7(E2F)/Hela-E2F7-ChIP-Seq(GSE32673)/Homer	VDTTTCCCGCCA	1.00E-01	-3.73E+00	0.4499	8	1.34%	285.9	0.58%
Hoxc9(Homeobox)/Ainv15-Hoxc9-ChIP-Seq(GSE21812)/Homer	GGCCATAAATCA	1.00E-01	-3.72E+00	0.4499	21	3.52%	1080.5	2.18%
NF1:FOXA1(CTF,Forkhead)/LNCAP-FOXA1-ChIP-Seq(GSE27824)/Homer	WNTGTTTRYTTTGGCA	1.00E-01	-3.67E+00	0.4499	4	0.67%	91.2	0.18%
Arnt:Ahr(bHLH)/MCF7-Arnt-ChIP-Seq(Lo_et_al.)/Homer	TBGCACGCAA	1.00E-01	-3.66E+00	0.4499	33	5.53%	1902.4	3.85%
Chop(bZIP)/MEF-Chop-ChIP-Seq(GSE35681)/Homer	ATTGCATCAT	1.00E-01	-3.55E+00	0.4499	13	2.18%	588.1	1.19%
PBX2(Homeobox)/K562-PBX2-ChIP-Seq(Encode)/Homer	RTGATTKATRGN	1.00E-01	-3.52E+00	0.4499	33	5.53%	1925.7	3.89%
AP-2alpha(AP2)/Hela-AP2alpha-ChIP-Seq(GSE31477)/Homer	ATGCCCTGAGGC	1.00E-01	-3.48E+00	0.4499	68	11.39%	4481.5	9.06%
Isl1(Homeobox)/Neuron-Isl1-ChIP-Seq(GSE31456)/Homer	CTAATKGV	1.00E-01	-3.42E+00	0.4499	81	13.57%	5476.5	11.07%
TEAD(TEA)/Fibroblast-PU.1-ChIP-Seq(Unpublished)/Homer	YCWGGAATGY	1.00E-01	-3.25E+00	0.5	35	5.86%	2112	4.27%
BORIS(Zf)/K562-CTCFL-ChIP-Seq(GSE32465)/Homer	CNNBRGCGCCCCCTGSTGGC	1.00E-01	-3.21E+00	0.5059	15	2.51%	746.3	1.51%
PRDM14(Zf)/H1-PRDM14-ChIP-Seq(GSE22767)/Homer	RGGTCTCTAACY	1.00E-01	-3.20E+00	0.5059	18	3.02%	944	1.91%
PBX1(Homeobox)/MCF7-PBX1-ChIP-Seq(GSE28007)/Homer	GSCTGTCACTCA	1.00E-01	-3.19E+00	0.5059	7	1.17%	262	0.53%
CTCF(Zf)/CD4+-CTCF-ChIP-Seq(Barski_et_al.)/Homer	AYAGTGCCMYCTRGTGGCCA	1.00E-01	-3.12E+00	0.5095	9	1.51%	381.4	0.77%
NFkB-p65(RHD)/GM12787-p65-ChIP-Seq(GSE19485)/Homer	WGGGGATTTCCC	1.00E-01	-3.11E+00	0.5095	33	5.53%	1994.7	4.03%
Tcf7(HMG)/GM12878-TCF7-ChIP-Seq(Encode)/Homer	CTTTGATGTGSB	1.00E-01	-3.04E+00	0.5212	16	2.68%	830.3	1.68%
MafA(bZIP)/Islet-MafA-ChIP-Seq(GSE30298)/Homer	TGCTGACTCA	1.00E-01	-3.00E+00	0.5273	43	7.20%	2739.9	5.54%
E2F4(E2F)/K562-E2F4-ChIP-Seq(GSE31477)/Homer	GGCGGGAAAH	1.00E-01	-2.92E+00	0.558	20	3.35%	1114.3	2.25%
CLOCK(bHLH)/Liver-Clock-ChIP-Seq(GSE39860)/Homer	GHCACGTG	1.00E-01	-2.92E+00	0.558	29	4.86%	1743.4	3.52%
Sox10(HMG)/SciaticNerve-Sox3-ChIP-Seq(GSE35132)/Homer	CCWTTGTYYB	1.00E-01	-2.88E+00	0.558	74	12.40%	5097.3	10.30%
PPARa(NR),DR1/Liver-Ppara-ChIP-Seq(GSE47954)/Homer	VNAGGKCAAAGGTCA	1.00E-01	-2.83E+00	0.5674	63	10.55%	4274.8	8.64%
CArG(MADS)/PUER-Srf-ChIP-Seq(Sullivan_et_al.)/Homer	CCATATATGGNM	1.00E-01	-2.81E+00	0.5691	16	2.68%	858.2	1.73%
PPARE(NR),DR1/3T3L1-Pparg-ChIP-Seq(GSE13511)/Homer	TGACCTTTGCCCCA	1.00E-01	-2.76E+00	0.5834	60	10.05%	4067.8	8.22%
Myf5(bHLH)/GM-Myf5-ChIP-Seq(GSE24852)/Homer	BAACAGCTGT	1.00E-01	-2.76E+00	0.5834	45	7.54%	2942.7	5.95%
SPDEF(ETS)/VCaP-SPDEF-ChIP-Seq(SRA014231)/Homer	ASWTCCTGBT	1.00E-01	-2.73E+00	0.5834	51	8.54%	3396.4	6.87%
Ets1-distal(ETS)/CD4+-PolII-ChIP-Seq(Barski_et_al.)/Homer	MACAGGAAGT	1.00E-01	-2.72E+00	0.5834	17	2.85%	936.9	1.89%
FOXP1(Forkhead)/H9-FOXP1-ChIP-Seq(GSE31006)/Homer	NYYTGTTTACHN	1.00E-01	-2.71E+00	0.5834	17	2.85%	938.3	1.90%
ZNF189(Zf)/HEK293-ZNF189.GFP-ChIP-Seq(GSE58341)/Homer	TGGAACAGMA	1.00E-01	-2.66E+00	0.5834	43	7.20%	2817.4	5.70%
p73(p53)/Trachea-p73-ChIP-Seq(PRJNA310161)/Homer	NRRRCAWGTCCDGRCATGYY	1.00E-01	-2.64E+00	0.5834	4	0.67%	128.3	0.26%
GABPA(ETS)/Jurkat-GABPa-ChIP-Seq(GSE17954)/Homer	RACCGGAAGT	1.00E-01	-2.63E+00	0.5834	48	8.04%	3197.9	6.46%
ERG(ETS)/VCaP-ERG-ChIP-Seq(GSE14097)/Homer	ACAGGAAGTG	1.00E-01	-2.63E+00	0.5834	85	14.24%	6025.9	12.18%
MYNN(Zf)/HEK293-MYNN.eGFP-ChIP-Seq(Encode)/Homer	TTCAAAWTAAAAGTC	1.00E-01	-2.62E+00	0.5834	9	1.51%	421.1	0.85%
Hoxa10(Homeobox)/ChickenMSG-Hoxa10.Flag-ChIP-Seq(GSE86088)/Homer	GGYAATGAAA	1.00E-01	-2.57E+00	0.5834	23	3.85%	1377.6	2.78%
GRHL2(CP2)/HBE-GRHL2-ChIP-Seq(GSE46194)/Homer	AAACYKGTTWDACMRGTTTB	1.00E-01	-2.55E+00	0.5834	18	3.02%	1029.9	2.08%
PRDM1(Zf)/Hela-PRDM1-ChIP-Seq(GSE31477)/Homer	ACTTTCACTTTC	1.00E-01	-2.55E+00	0.5834	25	4.19%	1523.1	3.08%
EBF1(EBF)/Near-E2A-ChIP-Seq(GSE21512)/Homer	GTCCCCWGGGGA	1.00E-01	-2.54E+00	0.5834	79	13.23%	5590.2	11.30%
NF1-halfsite(CTF)/LNCaP-NF1-ChIP-Seq(Unpublished)/Homer	YTGCCAAG	1.00E-01	-2.52E+00	0.5834	104	17.42%	7547	15.26%
Elk1(ETS)/Hela-Elk1-ChIP-Seq(GSE31477)/Homer	HACTTCCGGY	1.00E-01	-2.49E+00	0.5834	27	4.52%	1677.2	3.39%
Elf4(ETS)/BMDM-Elf4-ChIP-Seq(GSE88699)/Homer	ACTTCCKGKT	1.00E-01	-2.48E+00	0.5834	53	8.88%	3614.3	7.31%
ETS(ETS)/Promoter/Homer	AACCGGAAGT	1.00E-01	-2.43E+00	0.5888	17	2.85%	977.8	1.98%
RXR(NR),DR1/3T3L1-RXR-ChIP-Seq(GSE13511)/Homer	TAGGGCAAAGGTCA	1.00E-01	-2.41E+00	0.5888	71	11.89%	5013.3	10.13%
USF1(bHLH)/GM12878-Usf1-ChIP-Seq(GSE32465)/Homer	SGTCACGTGR	1.00E-01	-2.35E+00	0.6191	25	4.19%	1560.6	3.15%
ZNF652/HepG2-ZNF652.Flag-ChIP-Seq(Encode)/Homer	TTAACCCTTTVNKKN	1.00E-01	-2.34E+00	0.6191	11	1.84%	579.3	1.17%
Dlx3(Homeobox)/Kerainocytes-Dlx3-ChIP-Seq(GSE89884)/Homer	NDGTAATTAC	1.00E-01	-2.33E+00	0.6191	23	3.85%	1418.5	2.87%
Zic(Zf)/Cerebellum-ZIC1.2-ChIP-Seq(GSE60731)/Homer	CCTGCTGAGH	1.00E+00	-2.28E+00	0.6348	53	8.88%	3672.1	7.42%
T1ISRE(IRF)/ThioMac-Ifnb-Expression/Homer	ACTTTCGTTTCT	1.00E+00	-2.27E+00	0.6348	1	0.17%	9.6	0.02%
Lhx2(Homeobox)/HFSC-Lhx2-ChIP-Seq(GSE48068)/Homer	TAATTAGN	1.00E+00	-2.22E+00	0.6508	37	6.20%	2474.5	5.00%
Hoxb4(Homeobox)/ES-Hoxb4-ChIP-Seq(GSE34014)/Homer	TGATTRATGGCY	1.00E+00	-2.17E+00	0.6738	8	1.34%	399.4	0.81%
p53(p53)/Saos-p53-ChIP-Seq(GSE15780)/Homer	RRCATGYCYRGRCATGYYYN	1.00E+00	-2.16E+00	0.6738	6	1.01%	273.3	0.55%
p53(p53)/Saos-p53-ChIP-Seq/Homer	RRCATGYCYRGRCATGYYYN	1.00E+00	-2.16E+00	0.6738	6	1.01%	273.3	0.55%
FOXK1(Forkhead)/HEK293-FOXK1-ChIP-Seq(GSE51673)/Homer	NVWTGTTTAC	1.00E+00	-2.14E+00	0.6738	37	6.20%	2495.8	5.04%
SF1(NR)/H295R-Nr5a1-ChIP-Seq(GSE44220)/Homer	CAAGGHCANV	1.00E+00	-2.13E+00	0.6738	29	4.86%	1898.7	3.84%
Fox:Ebox(Forkhead,bHLH)/Panc1-Foxa2-ChIP-Seq(GSE47459)/Homer	NNNVCTGWGYAAACASN	1.00E+00	-2.12E+00	0.6738	41	6.87%	2801.8	5.66%
NFY(CCAAT)/Promoter/Homer	RGCCAATSRG	1.00E+00	-2.12E+00	0.6738	33	5.53%	2199.5	4.45%
Eomes(T-box)/H9-Eomes-ChIP-Seq(GSE26097)/Homer	ATTAACACCT	1.00E+00	-2.11E+00	0.6738	102	17.09%	7556.7	15.27%
Ap4(bHLH)/AML-Tfap4-ChIP-Seq(GSE45738)/Homer	NAHCAGCTGD	1.00E+00	-2.09E+00	0.6738	75	12.56%	5437.2	10.99%
MyoG(bHLH)/C2C12-MyoG-ChIP-Seq(GSE36024)/Homer	AACAGCTG	1.00E+00	-2.09E+00	0.6738	67	11.22%	4815.1	9.73%
ETV1(ETS)/GIST48-ETV1-ChIP-Seq(GSE22441)/Homer	AACCGGAAGT	1.00E+00	-2.08E+00	0.6738	71	11.89%	5129.5	10.37%
NFAT:AP1(RHD,bZIP)/Jurkat-NFATC1-ChIP-Seq(Jolma_et_al.)/Homer	SARTGGAAAAWRTGAGTCAB	1.00E+00	-2.07E+00	0.6738	8	1.34%	409.3	0.83%
CEBP:AP1(bZIP)/ThioMac-CEBPb-ChIP-Seq(GSE21512)/Homer	DRTGTTGCAA	1.00E+00	-2.05E+00	0.6738	32	5.36%	2140.8	4.33%
NFkB-p65-Rel(RHD)/ThioMac-LPS-Expression(GSE23622)/Homer	GGAAATTCCC	1.00E+00	-2.04E+00	0.6738	4	0.67%	160.9	0.33%
IRF4(IRF)/GM12878-IRF4-ChIP-Seq(GSE32465)/Homer	ACTGAAACCA	1.00E+00	-2.03E+00	0.6738	19	3.18%	1185.1	2.40%
Unknown(Homeobox)/Limb-p300-ChIP-Seq/Homer	SSCMATWAAA	1.00E+00	-2.00E+00	0.6738	23	3.85%	1482.6	3.00%
Brn1(POU,Homeobox)/NPC-Brn1-ChIP-Seq(GSE35496)/Homer	TATGCWAATBAV	1.00E+00	-1.97E+00	0.6738	11	1.84%	624.2	1.26%
PU.1(ETS)/ThioMac-PU.1-ChIP-Seq(GSE21512)/Homer	AGAGGAAGTG	1.00E+00	-1.97E+00	0.6738	26	4.36%	1711.8	3.46%
Tcf3(HMG)/mES-Tcf3-ChIP-Seq(GSE11724)/Homer	ASWTCAAAGG	1.00E+00	-1.97E+00	0.6738	11	1.84%	625.9	1.27%
ISRE(IRF)/ThioMac-LPS-Expression(GSE23622)/Homer	AGTTTCASTTTC	1.00E+00	-1.96E+00	0.6738	3	0.50%	107.6	0.22%
Hoxa9(Homeobox)/ChickenMSG-Hoxa9.Flag-ChIP-Seq(GSE86088)/Homer	RGCAATNAAA	1.00E+00	-1.95E+00	0.6738	110	18.43%	8264.7	16.71%
p63(p53)/Keratinocyte-p63-ChIP-Seq(GSE17611)/Homer	NNDRCATGYCYNRRCATGYH	1.00E+00	-1.95E+00	0.6738	20	3.35%	1272.5	2.57%
Lhx3(Homeobox)/Neuron-Lhx3-ChIP-Seq(GSE31456)/Homer	ADBTAATTAR	1.00E+00	-1.92E+00	0.6738	57	9.55%	4094.9	8.28%
Brn2(POU,Homeobox)/NPC-Brn2-ChIP-Seq(GSE35496)/Homer	ATGAATATTC	1.00E+00	-1.91E+00	0.6738	4	0.67%	168.6	0.34%
Esrrb(NR)/mES-Esrrb-ChIP-Seq(GSE11431)/Homer	KTGACCTTGA	1.00E+00	-1.91E+00	0.6738	36	6.03%	2481.8	5.02%
SpiB(ETS)/OCILY3-SPIB-ChIP-Seq(GSE56857)/Homer	AAAGRGGAAGTG	1.00E+00	-1.89E+00	0.6738	12	2.01%	706.6	1.43%
AMYB(HTH)/Testes-AMYB-ChIP-Seq(GSE44588)/Homer	TGGCAGTTGG	1.00E+00	-1.83E+00	0.6904	62	10.39%	4517.6	9.13%
Bcl11a(Zf)/HSPC-BCL11A-ChIP-Seq(GSE104676)/Homer	TYTGACCASWRG	1.00E+00	-1.82E+00	0.6949	53	8.88%	3820.6	7.72%
Klf9(Zf)/GBM-Klf9-ChIP-Seq(GSE62211)/Homer	GCCACRCCCACY	1.00E+00	-1.80E+00	0.7005	25	4.19%	1676.5	3.39%
Foxo3(Forkhead)/U2OS-Foxo3-ChIP-Seq(E-MTAB-2701)/Homer	DGTAAACA	1.00E+00	-1.78E+00	0.7082	25	4.19%	1681.3	3.40%
NFkB-p50,p52(RHD)/Monocyte-p50-ChIP-Chip(Schreiber_et_al.)/Homer	GGGGGAATCCCC	1.00E+00	-1.76E+00	0.7122	9	1.51%	513.6	1.04%
ELF3(ETS)/PDAC-ELF3-ChIP-Seq(GSE64557)/Homer	ANCAGGAAGT	1.00E+00	-1.76E+00	0.7122	34	5.70%	2369.5	4.79%
Znf263(Zf)/K562-Znf263-ChIP-Seq(GSE31477)/Homer	CVGTSCTCCC	1.00E+00	-1.72E+00	0.7266	116	19.43%	8859.7	17.91%
PSE(SNAPc)/K562-mStart-Seq/Homer	WAVTCACCMTAASYDAAAAG	1.00E+00	-1.72E+00	0.7266	20	3.35%	1320.4	2.67%
PAX3:FKHR-fusion(Paired,Homeobox)/Rh4-PAX3:FKHR-ChIP-Seq(GSE19063)/Homer	ACCRTGACTAATTNN	1.00E+00	-1.70E+00	0.7269	8	1.34%	451.3	0.91%
BMYB(HTH)/Hela-BMYB-ChIP-Seq(GSE27030)/Homer	NHAACBGYYV	1.00E+00	-1.70E+00	0.7269	57	9.55%	4177	8.44%
Sox2(HMG)/mES-Sox2-ChIP-Seq(GSE11431)/Homer	BCCATTGTTC	1.00E+00	-1.68E+00	0.7269	36	6.03%	2545.6	5.15%
Sox4(HMG)/proB-Sox4-ChIP-Seq(GSE50066)/Homer	YCTTTGTTCC	1.00E+00	-1.63E+00	0.7548	36	6.03%	2560.8	5.18%
ZNF415(Zf)/HEK293-ZNF415.GFP-ChIP-Seq(GSE58341)/Homer	GRTGMTRGAGCC	1.00E+00	-1.62E+00	0.7621	33	5.53%	2334.6	4.72%
FXR(NR),IR1/Liver-FXR-ChIP-Seq(Chong_et_al.)/Homer	AGGTCANTGACCTB	1.00E+00	-1.61E+00	0.7631	27	4.52%	1876.4	3.79%
Six1(Homeobox)/Myoblast-Six1-ChIP-Chip(GSE20150)/Homer	GKVTCADRTTWC	1.00E+00	-1.60E+00	0.7632	10	1.68%	608	1.23%
E-box(bHLH)/Promoter/Homer	SSGGTCACGTGA	1.00E+00	-1.58E+00	0.7695	4	0.67%	193.1	0.39%
Atoh1(bHLH)/Cerebellum-Atoh1-ChIP-Seq(GSE22111)/Homer	VNRVCAGCTGGY	1.00E+00	-1.57E+00	0.7695	64	10.72%	4779	9.66%
RAR:RXR(NR),DR5/ES-RAR-ChIP-Seq(GSE56893)/Homer	RGGTCADNNAGAGGTCAV	1.00E+00	-1.57E+00	0.7695	3	0.50%	130	0.26%
NFE2L2(bZIP)/HepG2-NFE2L2-ChIP-Seq(Encode)/Homer	AWWWTGCTGAGTCAT	1.00E+00	-1.57E+00	0.7695	3	0.50%	130.1	0.26%
Tcf21(bHLH)/ArterySmoothMuscle-Tcf21-ChIP-Seq(GSE61369)/Homer	NAACAGCTGG	1.00E+00	-1.56E+00	0.7695	58	9.72%	4309.5	8.71%
Tbx20(T-box)/Heart-Tbx20-ChIP-Seq(GSE29636)/Homer	GGTGYTGACAGS	1.00E+00	-1.55E+00	0.7695	11	1.84%	686.4	1.39%
Atf4(bZIP)/MEF-Atf4-ChIP-Seq(GSE35681)/Homer	MTGATGCAAT	1.00E+00	-1.55E+00	0.7695	11	1.84%	687.7	1.39%
ETV4(ETS)/HepG2-ETV4-ChIP-Seq(ENCODE)/Homer	ACCGGAAGTG	1.00E+00	-1.54E+00	0.7695	56	9.38%	4160.7	8.41%
HNF4a(NR),DR1/HepG2-HNF4a-ChIP-Seq(GSE25021)/Homer	CARRGKBCAAAGTYCA	1.00E+00	-1.53E+00	0.7695	24	4.02%	1667.3	3.37%
HIC1(Zf)/Treg-ZBTB29-ChIP-Seq(GSE99889)/Homer	TGCCAGCB	1.00E+00	-1.53E+00	0.7695	139	23.28%	10827.3	21.89%
IRF3(IRF)/BMDM-Irf3-ChIP-Seq(GSE67343)/Homer	AGTTTCAKTTTC	1.00E+00	-1.51E+00	0.7695	10	1.68%	620.8	1.25%
ZNF7(Zf)/HepG2-ZNF7.Flag-ChIP-Seq(Encode)/Homer	CTGCCWVCTTTTRTA	1.00E+00	-1.49E+00	0.7695	21	3.52%	1448.7	2.93%
E2F1(E2F)/Hela-E2F1-ChIP-Seq(GSE22478)/Homer	CWGGCGGGAA	1.00E+00	-1.47E+00	0.7774	11	1.84%	701.9	1.42%
Zic3(Zf)/mES-Zic3-ChIP-Seq(GSE37889)/Homer	GGCCYCCTGCTGDGH	1.00E+00	-1.46E+00	0.7776	44	7.37%	3245.5	6.56%
Fli1(ETS)/CD8-FLI-ChIP-Seq(GSE20898)/Homer	NRYTTCCGGH	1.00E+00	-1.45E+00	0.7776	52	8.71%	3879.6	7.84%
FOXA1(Forkhead)/LNCAP-FOXA1-ChIP-Seq(GSE27824)/Homer	WAAGTAAACA	1.00E+00	-1.45E+00	0.7776	39	6.53%	2855.6	5.77%
LEF1(HMG)/H1-LEF1-ChIP-Seq(GSE64758)/Homer	CCTTTGATST	1.00E+00	-1.45E+00	0.7776	25	4.19%	1766.5	3.57%
Elk4(ETS)/Hela-Elk4-ChIP-Seq(GSE31477)/Homer	NRYTTCCGGY	1.00E+00	-1.44E+00	0.7776	23	3.85%	1614.8	3.26%
Sox17(HMG)/Endoderm-Sox17-ChIP-Seq(GSE61475)/Homer	CCATTGTTYB	1.00E+00	-1.44E+00	0.7776	29	4.86%	2080	4.20%
Hoxd10(Homeobox)/ChickenMSG-Hoxd10.Flag-ChIP-Seq(GSE86088)/Homer	GGCMATGAAA	1.00E+00	-1.42E+00	0.7776	42	7.04%	3102	6.27%
MafK(bZIP)/C2C12-MafK-ChIP-Seq(GSE36030)/Homer	GCTGASTCAGCA	1.00E+00	-1.42E+00	0.7776	13	2.18%	858.6	1.74%
Egr2(Zf)/Thymocytes-Egr2-ChIP-Seq(GSE34254)/Homer	NGCGTGGGCGGR	1.00E+00	-1.42E+00	0.7776	9	1.51%	562.8	1.14%
IRF1(IRF)/PBMC-IRF1-ChIP-Seq(GSE43036)/Homer	GAAAGTGAAAGT	1.00E+00	-1.39E+00	0.7776	5	0.84%	279.3	0.56%
Lhx1(Homeobox)/EmbryoCarcinoma-Lhx1-ChIP-Seq(GSE70957)/Homer	NNYTAATTAR	1.00E+00	-1.38E+00	0.7776	35	5.86%	2565.5	5.19%
MafB(bZIP)/BMM-Mafb-ChIP-Seq(GSE75722)/Homer	WNTGCTGASTCAGCANWTTY	1.00E+00	-1.38E+00	0.7776	20	3.35%	1399.7	2.83%
Pdx1(Homeobox)/Islet-Pdx1-ChIP-Seq(SRA008281)/Homer	YCATYAATCA	1.00E+00	-1.38E+00	0.7776	32	5.36%	2331.6	4.71%
ELF5(ETS)/T47D-ELF5-ChIP-Seq(GSE30407)/Homer	ACVAGGAAGT	1.00E+00	-1.37E+00	0.7776	33	5.53%	2414	4.88%
Foxa3(Forkhead)/Liver-Foxa3-ChIP-Seq(GSE77670)/Homer	BSNTGTTTACWYWGN	1.00E+00	-1.37E+00	0.7776	11	1.84%	719.2	1.45%
IRF8(IRF)/BMDM-IRF8-ChIP-Seq(GSE77884)/Homer	GRAASTGAAAST	1.00E+00	-1.35E+00	0.7776	12	2.01%	796.6	1.61%
NeuroD1(bHLH)/Islet-NeuroD1-ChIP-Seq(GSE30298)/Homer	GCCATCTGTT	1.00E+00	-1.35E+00	0.7776	48	8.04%	3603.1	7.28%
Tcf12(bHLH)/GM12878-Tcf12-ChIP-Seq(GSE32465)/Homer	VCAGCTGYTG	1.00E+00	-1.34E+00	0.7776	62	10.39%	4724	9.55%
HINFP(Zf)/K562-HINFP.eGFP-ChIP-Seq(Encode)/Homer	TWVGGTCCGC	1.00E+00	-1.33E+00	0.7776	11	1.84%	725.4	1.47%
Ascl1(bHLH)/NeuralTubes-Ascl1-ChIP-Seq(GSE55840)/Homer	NNVVCAGCTGBN	1.00E+00	-1.33E+00	0.7776	103	17.25%	8029.8	16.23%
Tbr1(T-box)/Cortex-Tbr1-ChIP-Seq(GSE71384)/Homer	AAGGTGTKAA	1.00E+00	-1.33E+00	0.7776	59	9.88%	4489.2	9.07%
RUNX1(Runt)/Jurkat-RUNX1-ChIP-Seq(GSE29180)/Homer	AAACCACARM	1.00E+00	-1.33E+00	0.7776	47	7.87%	3533.2	7.14%
Zac1(Zf)/Neuro2A-Plagl1-ChIP-Seq(GSE75942)/Homer	HAWGRGGCCM	1.00E+00	-1.31E+00	0.7776	190	31.83%	15137.6	30.60%
FOXA1(Forkhead)/MCF7-FOXA1-ChIP-Seq(GSE26831)/Homer	WAAGTAAACA	1.00E+00	-1.30E+00	0.7776	31	5.19%	2279.9	4.61%
MYB(HTH)/ERMYB-Myb-ChIPSeq(GSE22095)/Homer	GGCVGTTR	1.00E+00	-1.30E+00	0.7776	64	10.72%	4904.3	9.91%
IRF2(IRF)/Erythroblas-IRF2-ChIP-Seq(GSE36985)/Homer	GAAASYGAAASY	1.00E+00	-1.30E+00	0.7776	4	0.67%	219.3	0.44%
GLI3(Zf)/Limb-GLI3-ChIP-Chip(GSE11077)/Homer	CGTGGGTGGTCC	1.00E+00	-1.30E+00	0.7776	9	1.51%	582.4	1.18%
PAX5(Paired,Homeobox),condensed/GM12878-PAX5-ChIP-Seq(GSE32465)/Homer	GTCACGCTCSCTGM	1.00E+00	-1.29E+00	0.7776	6	1.01%	362.8	0.73%
Sox6(HMG)/Myotubes-Sox6-ChIP-Seq(GSE32627)/Homer	CCATTGTTNY	1.00E+00	-1.29E+00	0.7776	60	10.05%	4589.1	9.28%
OCT:OCT-short(POU,Homeobox)/NPC-OCT6-ChIP-Seq(GSE43916)/Homer	ATGCATWATGCATRW	1.00E+00	-1.29E+00	0.7776	20	3.35%	1424.9	2.88%
Stat3+il21(Stat)/CD4-Stat3-ChIP-Seq(GSE19198)/Homer	SVYTTCCNGGAARB	1.00E+00	-1.28E+00	0.7776	29	4.86%	2127	4.30%
ZNF317(Zf)/HEK293-ZNF317.GFP-ChIP-Seq(GSE58341)/Homer	GTCWGCTGTYYCTCT	1.00E+00	-1.27E+00	0.7776	5	0.84%	293.2	0.59%
FoxL2(Forkhead)/Ovary-FoxL2-ChIP-Seq(GSE60858)/Homer	WWTRTAAACAVG	1.00E+00	-1.25E+00	0.7776	25	4.19%	1824.1	3.69%
Rfx1(HTH)/NPC-H3K4me1-ChIP-Seq(GSE16256)/Homer	KGTTGCCATGGCAA	1.00E+00	-1.23E+00	0.7776	9	1.51%	595	1.20%
Foxa2(Forkhead)/Liver-Foxa2-ChIP-Seq(GSE25694)/Homer	CYTGTTTACWYW	1.00E+00	-1.21E+00	0.778	27	4.52%	1993.7	4.03%
NeuroG2(bHLH)/Fibroblast-NeuroG2-ChIP-Seq(GSE75910)/Homer	ACCATCTGTT	1.00E+00	-1.21E+00	0.778	82	13.74%	6401.7	12.94%
Nanog(Homeobox)/mES-Nanog-ChIP-Seq(GSE11724)/Homer	RGCCATTAAC	1.00E+00	-1.21E+00	0.778	188	31.49%	15048.6	30.42%
Atf2(bZIP)/3T3L1-Atf2-ChIP-Seq(GSE56872)/Homer	NRRTGACGTCAT	1.00E+00	-1.20E+00	0.778	16	2.68%	1137.6	2.30%
Foxo1(Forkhead)/RAW-Foxo1-ChIP-Seq(Fan_et_al.)/Homer	CTGTTTAC	1.00E+00	-1.20E+00	0.778	80	13.40%	6248.3	12.63%
EHF(ETS)/LoVo-EHF-ChIP-Seq(GSE49402)/Homer	AVCAGGAAGT	1.00E+00	-1.19E+00	0.778	58	9.72%	4478.2	9.05%
GFX(?)/Promoter/Homer	ATTCTCGCGAGA	1.00E+00	-1.16E+00	0.788	1	0.17%	31	0.06%
NPAS(bHLH)/Liver-NPAS-ChIP-Seq(GSE39860)/Homer	NVCACGTG	1.00E+00	-1.16E+00	0.788	76	12.73%	5943.5	12.01%
Pit1(Homeobox)/GCrat-Pit1-ChIP-Seq(GSE58009)/Homer	ATGMATATDC	1.00E+00	-1.16E+00	0.788	29	4.86%	2170.9	4.39%
PU.1-IRF(ETS:IRF)/Bcell-PU.1-ChIP-Seq(GSE21512)/Homer	MGGAAGTGAAAC	1.00E+00	-1.16E+00	0.788	59	9.88%	4572.8	9.24%
ETS1(ETS)/Jurkat-ETS1-ChIP-Seq(GSE17954)/Homer	ACAGGAAGTG	1.00E+00	-1.15E+00	0.788	47	7.87%	3610.8	7.30%
GFY-Staf(?,Zf)/Promoter/Homer	RACTACAATTCCCAGAAKGC	1.00E+00	-1.13E+00	0.7897	2	0.34%	96.5	0.20%
RAR:RXR(NR),DR5/ES-RAR-ChIP-Seq(GSE56893)/Homer	AGGTCAAGGTCA	1.00E+00	-1.12E+00	0.7976	8	1.34%	539.1	1.09%
Pax7(Paired,Homeobox),long/Myoblast-Pax7-ChIP-Seq(GSE25064)/Homer	TAATCHGATTAC	1.00E+00	-1.11E+00	0.7976	1	0.17%	33.4	0.07%
MyoD(bHLH)/Myotube-MyoD-ChIP-Seq(GSE21614)/Homer	RRCAGCTGYTSY	1.00E+00	-1.11E+00	0.7976	44	7.37%	3388.4	6.85%
FOXM1(Forkhead)/MCF7-FOXM1-ChIP-Seq(GSE72977)/Homer	TRTTTACTTW	1.00E+00	-1.11E+00	0.7976	33	5.53%	2507.9	5.07%
Hand2(bHLH)/Mesoderm-Hand2-ChIP-Seq(GSE61475)/Homer	TGACANARRCCAGRC	1.00E+00	-1.10E+00	0.7976	23	3.85%	1714.1	3.46%
bHLHE40(bHLH)/HepG2-BHLHE40-ChIP-Seq(GSE31477)/Homer	KCACGTGMCN	1.00E+00	-1.07E+00	0.8153	13	2.18%	937.6	1.90%
FOXK2(Forkhead)/U2OS-FOXK2-ChIP-Seq(E-MTAB-2204)/Homer	SCHTGTTTACAT	1.00E+00	-1.06E+00	0.8153	22	3.69%	1649.7	3.33%
RORa(NR)/Liver-Rora-ChIP-Seq(GSE101115)/Homer	AAWCTAGGTCARDNN	1.00E+00	-1.03E+00	0.837	6	1.01%	402.8	0.81%
GLIS3(Zf)/Thyroid-Glis3.GFP-ChIP-Seq(GSE103297)/Homer	CTCCCTGGGAGGCCN	1.00E+00	-1.02E+00	0.8374	134	22.45%	10770.4	21.77%
HOXA1(Homeobox)/mES-Hoxa1-ChIP-Seq(SRP084292)/Homer	TGATKGATGR	1.00E+00	-1.02E+00	0.8374	9	1.51%	635.6	1.28%
Ronin(THAP)/ES-Thap11-ChIP-Seq(GSE51522)/Homer	RACTACAACTCCCAGVAKGC	1.00E+00	-1.02E+00	0.8374	1	0.17%	37.3	0.08%
ZNF467(Zf)/HEK293-ZNF467.GFP-ChIP-Seq(GSE58341)/Homer	TGGGGAAGGGCM	1.00E+00	-9.96E-01	0.8447	53	8.88%	4173.3	8.44%
NPAS2(bHLH)/Liver-NPAS2-ChIP-Seq(GSE39860)/Homer	KCCACGTGAC	1.00E+00	-9.94E-01	0.8447	61	10.22%	4824.7	9.75%
MITF(bHLH)/MastCells-MITF-ChIP-Seq(GSE48085)/Homer	RTCATGTGAC	1.00E+00	-9.89E-01	0.8447	43	7.20%	3366.3	6.80%
ETS:RUNX(ETS,Runt)/Jurkat-RUNX1-ChIP-Seq(GSE17954)/Homer	RCAGGATGTGGT	1.00E+00	-9.88E-01	0.8447	5	0.84%	332.3	0.67%
ZNF669(Zf)/HEK293-ZNF669.GFP-ChIP-Seq(GSE58341)/Homer	GARTGGTCATCGCCC	1.00E+00	-9.79E-01	0.8447	4	0.67%	257.6	0.52%
PRDM15(Zf)/ESC-Prdm15-ChIP-Seq(GSE73694)/Homer	YCCDNTCCAGGTTTT	1.00E+00	-9.79E-01	0.8447	45	7.54%	3533.7	7.14%
Tlx?(NR)/NPC-H3K4me1-ChIP-Seq(GSE16256)/Homer	CTGGCAGSCTGCCA	1.00E+00	-9.75E-01	0.8447	26	4.36%	2000.4	4.04%
KLF6(Zf)/PDAC-KLF6-ChIP-Seq(GSE64557)/Homer	MKGGGYGTGGCC	1.00E+00	-9.62E-01	0.8447	67	11.22%	5332.5	10.78%
STAT6(Stat)/CD4-Stat6-ChIP-Seq(GSE22104)/Homer	ABTTCYYRRGAA	1.00E+00	-9.62E-01	0.8447	18	3.02%	1363.7	2.76%
ZNF16(Zf)/HEK293-ZNF16.GFP-ChIP-Seq(GSE58341)/Homer	MACCTTCYATGGCTCCCTAKTGCCY	1.00E+00	-9.60E-01	0.8447	1	0.17%	40.7	0.08%
CRE(bZIP)/Promoter/Homer	CSGTGACGTCAC	1.00E+00	-9.45E-01	0.8447	8	1.34%	573.9	1.16%
Oct4:Sox17(POU,Homeobox,HMG)/F9-Sox17-ChIP-Seq(GSE44553)/Homer	CCATTGTATGCAAAT	1.00E+00	-9.44E-01	0.8447	4	0.67%	262.6	0.53%
NF-E2(bZIP)/K562-NFE2-ChIP-Seq(GSE31477)/Homer	GATGACTCAGCA	1.00E+00	-9.35E-01	0.8447	3	0.50%	187.1	0.38%
E2F6(E2F)/Hela-E2F6-ChIP-Seq(GSE31477)/Homer	GGCGGGAARN	1.00E+00	-9.31E-01	0.8447	22	3.69%	1695.2	3.43%
TR4(NR),DR1/Hela-TR4-ChIP-Seq(GSE24685)/Homer	GAGGTCAAAGGTCA	1.00E+00	-9.21E-01	0.8455	6	1.01%	421.3	0.85%
TFE3(bHLH)/MEF-TFE3-ChIP-Seq(GSE75757)/Homer	GTCACGTGACYV	1.00E+00	-9.03E-01	0.8564	3	0.50%	191.1	0.39%
HIF2a(bHLH)/785_O-HIF2a-ChIP-Seq(GSE34871)/Homer	GCACGTACCC	1.00E+00	-9.03E-01	0.8564	12	2.01%	901.3	1.82%
Foxf1(Forkhead)/Lung-Foxf1-ChIP-Seq(GSE77951)/Homer	WWATRTAAACAN	1.00E+00	-9.01E-01	0.8564	25	4.19%	1949.2	3.94%
c-Myc(bHLH)/LNCAP-cMyc-ChIP-Seq(Unpublished)/Homer	VCCACGTG	1.00E+00	-8.98E-01	0.8564	17	2.85%	1304.8	2.64%
Six2(Homeobox)/NephronProgenitor-Six2-ChIP-Seq(GSE39837)/Homer	GWAAYHTGAKMC	1.00E+00	-8.94E-01	0.8564	33	5.53%	2601.1	5.26%
PU.1:IRF8(ETS:IRF)/pDC-Irf8-ChIP-Seq(GSE66899)/Homer	GGAAGTGAAAST	1.00E+00	-8.90E-01	0.8564	7	1.17%	506.9	1.02%
LRF(Zf)/Erythroblasts-ZBTB7A-ChIP-Seq(GSE74977)/Homer	AAGACCCYYN	1.00E+00	-8.89E-01	0.8564	100	16.75%	8086.7	16.35%
Pax7(Paired,Homeobox),longest/Myoblast-Pax7-ChIP-Seq(GSE25064)/Homer	NTAATTDGCYAATTANNWWD	1.00E+00	-8.87E-01	0.8564	1	0.17%	44.2	0.09%
Hoxd11(Homeobox)/ChickenMSG-Hoxd11.Flag-ChIP-Seq(GSE86088)/Homer	VGCCATAAAA	1.00E+00	-8.83E-01	0.8564	84	14.07%	6777.5	13.70%
ZNF165(Zf)/WHIM12-ZNF165-ChIP-Seq(GSE65937)/Homer	AAGGKGRCGCAGGCA	1.00E+00	-8.77E-01	0.8564	9	1.51%	668.4	1.35%
Etv2(ETS)/ES-ER71-ChIP-Seq(GSE59402)/Homer(0.967)	NNAYTTCCTGHN	1.00E+00	-8.64E-01	0.8564	42	7.04%	3350.1	6.77%
EWS:ERG-fusion(ETS)/CADO_ES1-EWS:ERG-ChIP-Seq(SRA014231)/Homer	ATTTCCTGTN	1.00E+00	-8.44E-01	0.8604	29	4.86%	2299.6	4.65%
X-box(HTH)/NPC-H3K4me1-ChIP-Seq(GSE16256)/Homer	GGTTGCCATGGCAA	1.00E+00	-8.39E-01	0.8604	4	0.67%	278.1	0.56%
c-Jun-CRE(bZIP)/K562-cJun-ChIP-Seq(GSE31477)/Homer	ATGACGTCATCY	1.00E+00	-8.30E-01	0.8636	14	2.35%	1084.3	2.19%
YY1(Zf)/Promoter/Homer	CAAGATGGCGGC	1.00E+00	-8.27E-01	0.8636	3	0.50%	201.9	0.41%
CTCF-SatelliteElement(Zf?)/CD4+-CTCF-ChIP-Seq(Barski_et_al.)/Homer	TGCAGTTCCMVNWRTGGCCA	1.00E+00	-8.06E-01	0.8762	1	0.17%	49.9	0.10%
Gata6(Zf)/HUG1N-GATA6-ChIP-Seq(GSE51936)/Homer	YCTTATCTBN	1.00E+00	-7.87E-01	0.8891	27	4.52%	2162.3	4.37%
TCF4(bHLH)/SHSY5Y-TCF4-ChIP-Seq(GSE96915)/Homer	SMCATCTGKH	1.00E+00	-7.83E-01	0.8891	82	13.74%	6689.6	13.52%
MafF(bZIP)/HepG2-MafF-ChIP-Seq(GSE31477)/Homer	HWWGTCAGCAWWTTT	1.00E+00	-7.82E-01	0.8891	10	1.68%	774.2	1.56%
ZFX(Zf)/mES-Zfx-ChIP-Seq(GSE11431)/Homer	AGGCCTRG	1.00E+00	-7.81E-01	0.8891	87	14.57%	7103.5	14.36%
Gata4(Zf)/Heart-Gata4-ChIP-Seq(GSE35151)/Homer	NBWGATAAGR	1.00E+00	-7.65E-01	0.8915	31	5.19%	2501.3	5.06%
Brachyury(T-box)/Mesoendoderm-Brachyury-ChIP-exo(GSE54963)/Homer	ANTTMRCASBNNNGTGYKAAN	1.00E+00	-7.51E-01	0.9005	10	1.68%	783	1.58%
OCT:OCT(POU,Homeobox)/NPC-OCT6-ChIP-Seq(GSE43916)/Homer	YATGCATATRCATRT	1.00E+00	-7.46E-01	0.901	3	0.50%	213.2	0.43%
Cux2(Homeobox)/Liver-Cux2-ChIP-Seq(GSE35985)/Homer	HNRAATCAAT	1.00E+00	-7.35E-01	0.9068	11	1.84%	870	1.76%
ZNF143|STAF(Zf)/CUTLL-ZNF143-ChIP-Seq(GSE29600)/Homer	ATTTCCCAGVAKSCY	1.00E+00	-7.30E-01	0.9068	19	3.18%	1530.7	3.09%
HNF6(Homeobox)/Liver-Hnf6-ChIP-Seq(ERP000394)/Homer	NTATYGATCH	1.00E+00	-7.25E-01	0.9069	14	2.35%	1120.2	2.26%
Phox2a(Homeobox)/Neuron-Phox2a-ChIP-Seq(GSE31456)/Homer	YTAATYNRATTA	1.00E+00	-7.10E-01	0.9171	9	1.51%	714	1.44%
SCL(bHLH)/HPC7-Scl-ChIP-Seq(GSE13511)/Homer	AVCAGCTG	1.00E+00	-7.08E-01	0.9171	243	40.70%	20079.1	40.59%
Pbx3(Homeobox)/GM12878-PBX3-ChIP-Seq(GSE32465)/Homer	SCTGTCAMTCAN	1.00E+00	-7.03E-01	0.9171	9	1.51%	715.4	1.45%
Hoxd13(Homeobox)/ChickenMSG-Hoxd13.Flag-ChIP-Seq(GSE86088)/Homer	NCYAATAAAA	1.00E+00	-7.01E-01	0.9171	50	8.38%	4108.9	8.31%
Unknown-ESC-element(?)/mES-Nanog-ChIP-Seq(GSE11724)/Homer	CACAGCAGGGGG	1.00E+00	-7.00E-01	0.9171	39	6.53%	3198.7	6.47%
RORgt(NR)/EL4-RORgt.Flag-ChIP-Seq(GSE56019)/Homer	AAYTAGGTCA	1.00E+00	-6.92E-01	0.9171	5	0.84%	387.3	0.78%
RORgt(NR)/EL4-RORgt.Flag-ChIP-Seq(GSE56019)/Homer	AAYTAGGTCA	1.00E+00	-6.92E-01	0.9171	5	0.84%	387.3	0.78%
Rfx2(HTH)/LoVo-RFX2-ChIP-Seq(GSE49402)/Homer	GTTGCCATGGCAACM	1.00E+00	-6.84E-01	0.9171	3	0.50%	223.2	0.45%
GATA3(Zf)/iTreg-Gata3-ChIP-Seq(GSE20898)/Homer	AGATAASR	1.00E+00	-6.75E-01	0.9171	49	8.21%	4043.7	8.17%
Gata2(Zf)/K562-GATA2-ChIP-Seq(GSE18829)/Homer	BBCTTATCTS	1.00E+00	-6.73E-01	0.9171	19	3.18%	1555.5	3.14%
Nrf2(bZIP)/Lymphoblast-Nrf2-ChIP-Seq(GSE37589)/Homer	HTGCTGAGTCAT	1.00E+00	-6.64E-01	0.919	2	0.34%	143.4	0.29%
EBF(EBF)/proBcell-EBF-ChIP-Seq(GSE21978)/Homer	DGTCCCYRGGGA	1.00E+00	-6.63E-01	0.919	12	2.01%	977.2	1.98%
CUX1(Homeobox)/K562-CUX1-ChIP-Seq(GSE92882)/Homer	TATCGATNAN	1.00E+00	-6.58E-01	0.919	16	2.68%	1312.4	2.65%
COUP-TFII(NR)/Artia-Nr2f2-ChIP-Seq(GSE46497)/Homer	AGRGGTCA	1.00E+00	-6.56E-01	0.919	109	18.26%	9037.9	18.27%
STAT4(Stat)/CD4-Stat4-ChIP-Seq(GSE22104)/Homer	NYTTCCWGGAAR	1.00E+00	-6.49E-01	0.919	34	5.70%	2815.9	5.69%
Oct4(POU,Homeobox)/mES-Oct4-ChIP-Seq(GSE11431)/Homer	ATTTGCATAW	1.00E+00	-6.42E-01	0.9196	12	2.01%	985.7	1.99%
ZBTB18(Zf)/HEK293-ZBTB18.GFP-ChIP-Seq(GSE58341)/Homer	AACATCTGGA	1.00E+00	-6.39E-01	0.9196	25	4.19%	2071.3	4.19%
n-Myc(bHLH)/mES-nMyc-ChIP-Seq(GSE11431)/Homer	VRCCACGTGG	1.00E+00	-6.36E-01	0.9196	31	5.19%	2573.7	5.20%
Egr1(Zf)/K562-Egr1-ChIP-Seq(GSE32465)/Homer	TGCGTGGGYG	1.00E+00	-6.23E-01	0.9249	32	5.36%	2664.8	5.39%
GRE(NR),IR3/A549-GR-ChIP-Seq(GSE32465)/Homer	NRGVACABNVTGTYCY	1.00E+00	-6.16E-01	0.928	5	0.84%	405.7	0.82%
Ptf1a(bHLH)/Panc1-Ptf1a-ChIP-Seq(GSE47459)/Homer	ACAGCTGTTN	1.00E+00	-6.13E-01	0.928	174	29.15%	14479.8	29.27%
RARg(NR)/ES-RARg-ChIP-Seq(GSE30538)/Homer	AGGTCAAGGTCA	1.00E+00	-6.09E-01	0.928	2	0.34%	151	0.31%
Twist(bHLH)/HMLE-TWIST1-ChIP-Seq(Chang_et_al)/Homer	VCAKCTGGNNNCCAGMTGBN	1.00E+00	-6.03E-01	0.9288	7	1.17%	578.2	1.17%
GATA(Zf),IR3/iTreg-Gata3-ChIP-Seq(GSE20898)/Homer	NNNNNBAGATAWYATCTVHN	1.00E+00	-6.00E-01	0.9288	5	0.84%	409.7	0.83%
Tbx6(T-box)/ESC-Tbx6-ChIP-Seq(GSE93524)/Homer	DAGGTGTBAA	1.00E+00	-5.99E-01	0.9288	56	9.38%	4684.6	9.47%
ARE(NR)/LNCAP-AR-ChIP-Seq(GSE27824)/Homer	RGRACASNSTGTYCYB	1.00E+00	-5.90E-01	0.929	10	1.68%	836.1	1.69%
NFIL3(bZIP)/HepG2-NFIL3-ChIP-Seq(Encode)/Homer	VTTACGTAAYNNNNN	1.00E+00	-5.61E-01	0.9528	16	2.68%	1356.8	2.74%
Nr5a2(NR)/Pancreas-LRH1-ChIP-Seq(GSE34295)/Homer	BTCAAGGTCA	1.00E+00	-5.50E-01	0.9596	34	5.70%	2880	5.82%
Cdx2(Homeobox)/mES-Cdx2-ChIP-Seq(GSE14586)/Homer	GYMATAAAAH	1.00E+00	-5.44E-01	0.9615	18	3.02%	1534.6	3.10%
TATA-Box(TBP)/Promoter/Homer	CCTTTTAWAGSC	1.00E+00	-5.39E-01	0.9618	40	6.70%	3392.9	6.86%
RBPJ:Ebox(?,bHLH)/Panc1-Rbpj1-ChIP-Seq(GSE47459)/Homer	GGGRAARRGRMCAGMTG	1.00E+00	-5.29E-01	0.9684	16	2.68%	1373	2.78%
Pknox1(Homeobox)/ES-Prep1-ChIP-Seq(GSE63282)/Homer	SCTGTCAVTCAV	1.00E+00	-5.23E-01	0.9702	8	1.34%	690.7	1.40%
Nur77(NR)/K562-NR4A1-ChIP-Seq(GSE31363)/Homer	TGACCTTTNCNT	1.00E+00	-5.19E-01	0.9702	5	0.84%	431.1	0.87%
RORg(NR)/Liver-Rorc-ChIP-Seq(GSE101115)/Homer	WAABTAGGTCAV	1.00E+00	-5.16E-01	0.9702	3	0.50%	256.2	0.52%
ERE(NR),IR3/MCF7-ERa-ChIP-Seq(Unpublished)/Homer	VAGGTCACNSTGACC	1.00E+00	-5.14E-01	0.9702	13	2.18%	1123.4	2.27%
MNT(bHLH)/HepG2-MNT-ChIP-Seq(Encode)/Homer	DGCACACGTG	1.00E+00	-5.02E-01	0.9753	44	7.37%	3759.7	7.60%
STAT1(Stat)/HelaS3-STAT1-ChIP-Seq(GSE12782)/Homer	NATTTCCNGGAAAT	1.00E+00	-5.01E-01	0.9753	8	1.34%	698.2	1.41%
SCRT1(Zf)/HEK293-SCRT1.eGFP-ChIP-Seq(Encode)/Homer	GCAACAGGTG	1.00E+00	-4.98E-01	0.9753	16	2.68%	1388.9	2.81%
HRE(HSF)/Striatum-HSF1-ChIP-Seq(GSE38000)/Homer	TTCTAGAABNTTCTA	1.00E+00	-4.95E-01	0.9753	6	1.01%	526.2	1.06%
ZBTB33(Zf)/GM12878-ZBTB33-ChIP-Seq(GSE32465)/Homer	GGVTCTCGCGAGAAC	1.00E+00	-4.94E-01	0.9753	1	0.17%	78.6	0.16%
Sox15(HMG)/CPA-Sox15-ChIP-Seq(GSE62909)/Homer	RAACAATGGN	1.00E+00	-4.93E-01	0.9753	42	7.04%	3598.2	7.27%
GFY(?)/Promoter/Homer	ACTACAATTCCC	1.00E+00	-4.92E-01	0.9753	2	0.34%	171.2	0.35%
E2F3(E2F)/MEF-E2F3-ChIP-Seq(GSE71376)/Homer	BTKGGCGGGAAA	1.00E+00	-4.91E-01	0.9753	22	3.69%	1904.2	3.85%
STAT6(Stat)/Macrophage-Stat6-ChIP-Seq(GSE38377)/Homer	TTCCKNAGAA	1.00E+00	-4.89E-01	0.9753	18	3.02%	1564.3	3.16%
EWS:FLI1-fusion(ETS)/SK_N_MC-EWS:FLI1-ChIP-Seq(SRA014231)/Homer	VACAGGAAAT	1.00E+00	-4.88E-01	0.9753	22	3.69%	1906.6	3.85%
Zfp281(Zf)/ES-Zfp281-ChIP-Seq(GSE81042)/Homer	CCCCTCCCCCAC	1.00E+00	-4.69E-01	0.9753	10	1.68%	885.1	1.79%
THRb(NR)/HepG2-THRb.Flag-ChIP-Seq(Encode)/Homer	GGTCACCTGAGGTCA	1.00E+00	-4.68E-01	0.9753	43	7.20%	3704.7	7.49%
Erra(NR)/HepG2-Erra-ChIP-Seq(GSE31477)/Homer	CAAAGGTCAG	1.00E+00	-4.66E-01	0.9753	127	21.27%	10762.5	21.76%
Rfx6(HTH)/Min6b1-Rfx6.HA-ChIP-Seq(GSE62844)/Homer	TGTTKCCTAGCAACM	1.00E+00	-4.63E-01	0.9753	46	7.71%	3962.6	8.01%
GATA3(Zf),DR4/iTreg-Gata3-ChIP-Seq(GSE20898)/Homer	AGATGKDGAGATAAG	1.00E+00	-4.62E-01	0.9753	2	0.34%	177.2	0.36%
Rfx5(HTH)/GM12878-Rfx5-ChIP-Seq(GSE31477)/Homer	SCCTAGCAACAG	1.00E+00	-4.48E-01	0.9753	11	1.84%	982.2	1.99%
Oct2(POU,Homeobox)/Bcell-Oct2-ChIP-Seq(GSE21512)/Homer	ATATGCAAAT	1.00E+00	-4.43E-01	0.9753	7	1.17%	633.9	1.28%
Otx2(Homeobox)/EpiLC-Otx2-ChIP-Seq(GSE56098)/Homer	NYTAATCCYB	1.00E+00	-4.36E-01	0.9772	28	4.69%	2455.1	4.96%
BMAL1(bHLH)/Liver-Bmal1-ChIP-Seq(GSE39860)/Homer	GNCACGTG	1.00E+00	-4.34E-01	0.9772	82	13.74%	7031	14.21%
STAT5(Stat)/mCD4+-Stat5-ChIP-Seq(GSE12346)/Homer	RTTTCTNAGAAA	1.00E+00	-4.32E-01	0.9772	11	1.84%	990	2.00%
Hoxa13(Homeobox)/ChickenMSG-Hoxa13.Flag-ChIP-Seq(GSE86088)/Homer	CYHATAAAAN	1.00E+00	-4.31E-01	0.9772	80	13.40%	6866.9	13.88%
ZNF136(Zf)/HEK293-ZNF136.GFP-ChIP-Seq(GSE58341)/Homer	YTKGATAHAGTATTCTWGGTNGGCA	1.00E+00	-4.30E-01	0.9772	4	0.67%	369.7	0.75%
Prop1(Homeobox)/GHFT1-PROP1.biotin-ChIP-Seq(GSE77302)/Homer	NTAATBNAATTA	1.00E+00	-4.30E-01	0.9772	14	2.35%	1253.8	2.53%
RUNX2(Runt)/PCa-RUNX2-ChIP-Seq(GSE33889)/Homer	NWAACCACADNN	1.00E+00	-4.27E-01	0.9772	34	5.70%	2975	6.01%
EBF2(EBF)/BrownAdipose-EBF2-ChIP-Seq(GSE97114)/Homer	NABTCCCWDGGGAVH	1.00E+00	-4.25E-01	0.9772	50	8.38%	4338.1	8.77%
RUNX-AML(Runt)/CD4+-PolII-ChIP-Seq(Barski_et_al.)/Homer	GCTGTGGTTW	1.00E+00	-4.23E-01	0.9772	30	5.03%	2636.2	5.33%
Srebp2(bHLH)/HepG2-Srebp2-ChIP-Seq(GSE31477)/Homer	CGGTCACSCCAC	1.00E+00	-4.18E-01	0.9772	10	1.68%	910	1.84%
COUP-TFII(NR)/K562-NR2F1-ChIP-Seq(Encode)/Homer	GKBCARAGGTCA	1.00E+00	-4.16E-01	0.9772	92	15.41%	7895.3	15.96%
Srebp1a(bHLH)/HepG2-Srebp1a-ChIP-Seq(GSE31477)/Homer	RTCACSCCAY	1.00E+00	-4.15E-01	0.9772	13	2.18%	1174.8	2.37%
E2A(bHLH),near_PU.1/Bcell-PU.1-ChIP-Seq(GSE21512)/Homer	NVCACCTGBN	1.00E+00	-4.14E-01	0.9772	108	18.09%	9243.7	18.69%
ZNF711(Zf)/SHSY5Y-ZNF711-ChIP-Seq(GSE20673)/Homer	AGGCCTAG	1.00E+00	-4.10E-01	0.9772	117	19.60%	10005.3	20.22%
Atf1(bZIP)/K562-ATF1-ChIP-Seq(GSE31477)/Homer	GATGACGTCA	1.00E+00	-4.01E-01	0.9772	32	5.36%	2826.3	5.71%
Nr5a2(NR)/mES-Nr5a2-ChIP-Seq(GSE19019)/Homer	BTCAAGGTCA	1.00E+00	-3.95E-01	0.9772	22	3.69%	1970.1	3.98%
Meis1(Homeobox)/MastCells-Meis1-ChIP-Seq(GSE48085)/Homer	VGCTGWCAVB	1.00E+00	-3.94E-01	0.9772	79	13.23%	6828.3	13.80%
CEBP:CEBP(bZIP)/MEF-Chop-ChIP-Seq(GSE35681)/Homer	NTNATGCAAYMNNHTGMAAY	1.00E+00	-3.90E-01	0.9772	4	0.67%	382.9	0.77%
NF1(CTF)/LNCAP-NF1-ChIP-Seq(Unpublished)/Homer	CYTGGCABNSTGCCAR	1.00E+00	-3.77E-01	0.9772	20	3.35%	1810.3	3.66%
Nkx6.1(Homeobox)/Islet-Nkx6.1-ChIP-Seq(GSE40975)/Homer	GKTAATGR	1.00E+00	-3.73E-01	0.9772	80	13.40%	6941.6	14.03%
GATA:SCL(Zf,bHLH)/Ter119-SCL-ChIP-Seq(GSE18720)/Homer	CRGCTGBNGNSNNSAGATAA	1.00E+00	-3.70E-01	0.9772	3	0.50%	295.8	0.60%
Max(bHLH)/K562-Max-ChIP-Seq(GSE31477)/Homer	RCCACGTGGYYN	1.00E+00	-3.66E-01	0.9772	26	4.36%	2341	4.73%
Gata1(Zf)/K562-GATA1-ChIP-Seq(GSE18829)/Homer	SAGATAAGRV	1.00E+00	-3.64E-01	0.9772	15	2.51%	1381.7	2.79%
Gfi1b(Zf)/HPC7-Gfi1b-ChIP-Seq(GSE22178)/Homer	MAATCACTGC	1.00E+00	-3.58E-01	0.9772	33	5.53%	2952.7	5.97%
Stat3(Stat)/mES-Stat3-ChIP-Seq(GSE11431)/Homer	CTTCCGGGAA	1.00E+00	-3.54E-01	0.9772	17	2.85%	1564.4	3.16%
RFX(HTH)/K562-RFX3-ChIP-Seq(SRA012198)/Homer	CGGTTGCCATGGCAAC	1.00E+00	-3.45E-01	0.9802	2	0.34%	205.8	0.42%
Rbpj1(?)/Panc1-Rbpj1-ChIP-Seq(GSE47459)/Homer	HTTTCCCASG	1.00E+00	-3.44E-01	0.9802	66	11.06%	5794.6	11.71%
ZNF322(Zf)/HEK293-ZNF322.GFP-ChIP-Seq(GSE58341)/Homer	GAGCCTGGTACTGWGCCTGR	1.00E+00	-3.42E-01	0.9802	16	2.68%	1485.5	3.00%
ZBTB12(Zf)/HEK293-ZBTB12.GFP-ChIP-Seq(GSE58341)/Homer	NGNTCTAGAACCNGV	1.00E+00	-3.39E-01	0.9802	14	2.35%	1310.6	2.65%
GRE(NR),IR3/RAW264.7-GRE-ChIP-Seq(Unpublished)/Homer	VAGRACAKWCTGTYC	1.00E+00	-3.25E-01	0.9873	7	1.17%	687.7	1.39%
Tgif2(Homeobox)/mES-Tgif2-ChIP-Seq(GSE55404)/Homer	TGTCANYT	1.00E+00	-3.22E-01	0.9873	146	24.46%	12588.4	25.45%
E2F(E2F)/Hela-CellCycle-Expression/Homer	TTSGCGCGAAAA	1.00E+00	-3.16E-01	0.9892	1	0.17%	108.4	0.22%
Smad4(MAD)/ESC-SMAD4-ChIP-Seq(GSE29422)/Homer	VBSYGTCTGG	1.00E+00	-3.14E-01	0.9892	73	12.23%	6433.9	13.01%
CDX4(Homeobox)/ZebrafishEmbryos-Cdx4.Myc-ChIP-Seq(GSE48254)/Homer	NGYCATAAAWCH	1.00E+00	-3.10E-01	0.9892	22	3.69%	2040.1	4.12%
c-Myc(bHLH)/mES-cMyc-ChIP-Seq(GSE11431)/Homer	VVCCACGTGG	1.00E+00	-3.10E-01	0.9892	21	3.52%	1952.6	3.95%
Tbet(T-box)/CD8-Tbet-ChIP-Seq(GSE33802)/Homer	AGGTGTGAAM	1.00E+00	-3.05E-01	0.9892	44	7.37%	3960.9	8.01%
PRDM9(Zf)/Testis-DMC1-ChIP-Seq(GSE35498)/Homer	ADGGYAGYAGCATCT	1.00E+00	-3.00E-01	0.9892	16	2.68%	1517.4	3.07%
PAX6(Paired,Homeobox)/Forebrain-Pax6-ChIP-Seq(GSE66961)/Homer	NGTGTTCAVTSAAGCGKAAA	1.00E+00	-2.99E-01	0.9892	2	0.34%	219.7	0.44%
HEB(bHLH)/mES-Heb-ChIP-Seq(GSE53233)/Homer	VCAGCTGBNN	1.00E+00	-2.99E-01	0.9892	133	22.28%	11540.6	23.33%
VDR(NR),DR3/GM10855-VDR+vitD-ChIP-Seq(GSE22484)/Homer	ARAGGTCANWGAGTTCANNN	1.00E+00	-2.97E-01	0.9892	9	1.51%	887.1	1.79%
Olig2(bHLH)/Neuron-Olig2-ChIP-Seq(GSE30882)/Homer	RCCATMTGTT	1.00E+00	-2.88E-01	0.9892	87	14.57%	7667	15.50%
ETS:E-box(ETS,bHLH)/HPC7-Scl-ChIP-Seq(GSE22178)/Homer	AGGAARCAGCTG	1.00E+00	-2.84E-01	0.9897	3	0.50%	326.7	0.66%
Tgif1(Homeobox)/mES-Tgif1-ChIP-Seq(GSE55404)/Homer	YTGWCADY	1.00E+00	-2.83E-01	0.9897	129	21.61%	11234.3	22.71%
Mef2d(MADS)/Retina-Mef2d-ChIP-Seq(GSE61391)/Homer	GCTATTTTTAGC	1.00E+00	-2.81E-01	0.9897	4	0.67%	426.4	0.86%
RUNX(Runt)/HPC7-Runx1-ChIP-Seq(GSE22178)/Homer	SAAACCACAG	1.00E+00	-2.80E-01	0.9897	26	4.36%	2422.2	4.90%
p53(p53)/mES-cMyc-ChIP-Seq(GSE11431)/Homer	ACATGCCCGGGCAT	1.00E+00	-2.79E-01	0.9897	1	0.17%	117.3	0.24%
Sp2(Zf)/HEK293-Sp2.eGFP-ChIP-Seq(Encode)/Homer	YGGCCCCGCCCC	1.00E+00	-2.66E-01	0.9915	91	15.24%	8047.5	16.27%
HOXA2(Homeobox)/mES-Hoxa2-ChIP-Seq(Donaldson_et_al.)/Homer	GYCATCMATCAT	1.00E+00	-2.57E-01	0.9978	2	0.34%	234.1	0.47%
bZIP:IRF(bZIP,IRF)/Th17-BatF-ChIP-Seq(GSE39756)/Homer	NAGTTTCABTHTGACTNW	1.00E+00	-2.49E-01	1	10	1.68%	1013.8	2.05%
Pax8(Paired,Homeobox)/Thyroid-Pax8-ChIP-Seq(GSE26938)/Homer	GTCATGCHTGRCTGS	1.00E+00	-2.46E-01	1	17	2.85%	1656.3	3.35%
Tcfcp2l1(CP2)/mES-Tcfcp2l1-ChIP-Seq(GSE11431)/Homer	NRAACCRGTTYRAACCRGYT	1.00E+00	-2.36E-01	1	4	0.67%	449.5	0.91%
Pitx1:Ebox(Homeobox,bHLH)/Hindlimb-Pitx1-ChIP-Seq(GSE41591)/Homer	YTAATTRAWWCCAGATGT	1.00E+00	-2.15E-01	1	3	0.50%	358	0.72%
EAR2(NR)/K562-NR2F6-ChIP-Seq(Encode)/Homer	NRBCARRGGTCA	1.00E+00	-2.12E-01	1	83	13.90%	7473.7	15.11%
GATA3(Zf),DR8/iTreg-Gata3-ChIP-Seq(GSE20898)/Homer	AGATSTNDNNDSAGATAASN	1.00E+00	-1.98E-01	1	1	0.17%	142.4	0.29%
FOXA1:AR(Forkhead,NR)/LNCAP-AR-ChIP-Seq(GSE27824)/Homer	AGTAAACAAAAAAGAACAND	1.00E+00	-1.96E-01	1	1	0.17%	143.8	0.29%
Hoxa11(Homeobox)/ChickenMSG-Hoxa11.Flag-ChIP-Seq(GSE86088)/Homer	TTTTATGGCM	1.00E+00	-1.91E-01	1	70	11.73%	6398.9	12.93%
GATA(Zf),IR4/iTreg-Gata3-ChIP-Seq(GSE20898)/Homer	NAGATWNBNATCTNN	1.00E+00	-1.81E-01	1	1	0.17%	149.5	0.30%
Foxh1(Forkhead)/hESC-FOXH1-ChIP-Seq(GSE29422)/Homer	NNTGTGGATTSS	1.00E+00	-1.75E-01	1	15	2.51%	1551.1	3.14%
Atf7(bZIP)/3T3L1-Atf7-ChIP-Seq(GSE56872)/Homer	NGRTGACGTCAY	1.00E+00	-1.71E-01	1	21	3.52%	2109.4	4.26%
DMRT6(DM)/Testis-DMRT6-ChIP-Seq(GSE60440)/Homer	YDGHTACAWTGTADC	1.00E+00	-1.68E-01	1	3	0.50%	387.7	0.78%
Pax7(Paired,Homeobox)/Myoblast-Pax7-ChIP-Seq(GSE25064)/Homer	TAATCAATTA	1.00E+00	-1.67E-01	1	1	0.17%	155.4	0.31%
CRX(Homeobox)/Retina-Crx-ChIP-Seq(GSE20012)/Homer	GCTAATCC	1.00E+00	-1.65E-01	1	114	19.10%	10247.9	20.71%
E2A(bHLH)/proBcell-E2A-ChIP-Seq(GSE21978)/Homer	DNRCAGCTGY	1.00E+00	-1.65E-01	1	103	17.25%	9306.6	18.81%
NRF(NRF)/Promoter/Homer	STGCGCATGCGC	1.00E+00	-1.62E-01	1	2	0.34%	279.9	0.57%
Pit1+1bp(Homeobox)/GCrat-Pit1-ChIP-Seq(GSE58009)/Homer	ATGCATAATTCA	1.00E+00	-1.60E-01	1	5	0.84%	603.8	1.22%
Usf2(bHLH)/C2C12-Usf2-ChIP-Seq(GSE36030)/Homer	GTCACGTGGT	1.00E+00	-1.57E-01	1	12	2.01%	1292.3	2.61%
bHLHE41(bHLH)/proB-Bhlhe41-ChIP-Seq(GSE93764)/Homer	KCACGTGMCN	1.00E+00	-1.56E-01	1	43	7.20%	4113.3	8.31%
ZEB2(Zf)/SNU398-ZEB2-ChIP-Seq(GSE103048)/Homer	GNMCAGGTGTGC	1.00E+00	-1.56E-01	1	66	11.06%	6135.1	12.40%
NFAT(RHD)/Jurkat-NFATC1-ChIP-Seq(Jolma_et_al.)/Homer	ATTTTCCATT	1.00E+00	-1.55E-01	1	24	4.02%	2409.3	4.87%
TCFL2(HMG)/K562-TCF7L2-ChIP-Seq(GSE29196)/Homer	ACWTCAAAGG	1.00E+00	-1.52E-01	1	1	0.17%	162.5	0.33%
ZNF264(Zf)/HEK293-ZNF264.GFP-ChIP-Seq(GSE58341)/Homer	RGGGCACTAACY	1.00E+00	-1.50E-01	1	21	3.52%	2142.6	4.33%
HIF-1a(bHLH)/MCF7-HIF1a-ChIP-Seq(GSE28352)/Homer	TACGTGCV	1.00E+00	-1.49E-01	1	6	1.01%	715.8	1.45%
CHR(?)/Hela-CellCycle-Expression/Homer	SRGTTTCAAA	1.00E+00	-1.46E-01	1	13	2.18%	1402.4	2.83%
KLF10(Zf)/HEK293-KLF10.GFP-ChIP-Seq(GSE58341)/Homer	GGGGGTGTGTCC	1.00E+00	-1.40E-01	1	24	4.02%	2436.5	4.93%
PR(NR)/T47D-PR-ChIP-Seq(GSE31130)/Homer	VAGRACAKNCTGTBC	1.00E+00	-1.39E-01	1	80	13.40%	7398.1	14.95%
Mouse_Recombination_Hotspot(Zf)/Testis-DMC1-ChIP-Seq(GSE24438)/Homer	ACTYKNATTCGTGNTACTTC	1.00E+00	-1.39E-01	1	1	0.17%	169	0.34%
HOXB13(Homeobox)/ProstateTumor-HOXB13-ChIP-Seq(GSE56288)/Homer	TTTTATKRGG	1.00E+00	-1.36E-01	1	26	4.36%	2627.1	5.31%
KLF3(Zf)/MEF-Klf3-ChIP-Seq(GSE44748)/Homer	NRGCCCCRCCCHBNN	1.00E+00	-1.34E-01	1	24	4.02%	2446.6	4.95%
Sox9(HMG)/Limb-SOX9-ChIP-Seq(GSE73225)/Homer	AGGVNCCTTTGT	1.00E+00	-1.33E-01	1	28	4.69%	2815.7	5.69%
ZNF675(Zf)/HEK293-ZNF675.GFP-ChIP-Seq(GSE58341)/Homer	ARGAGGMCAAAATGW	1.00E+00	-1.31E-01	1	3	0.50%	415.9	0.84%
Tbx21(T-box)/GM12878-TBX21-ChIP-Seq(Encode)/Homer	AGGTGTGAAA	1.00E+00	-1.31E-01	1	39	6.53%	3814.1	7.71%
OCT4-SOX2-TCF-NANOG(POU,Homeobox,HMG)/mES-Oct4-ChIP-Seq(GSE11431)/Homer	ATTTGCATAACAATG	1.00E+00	-1.29E-01	1	2	0.34%	302.9	0.61%
DMRT1(DM)/Testis-DMRT1-ChIP-Seq(GSE64892)/Homer	TWGHWACAWTGTWDC	1.00E+00	-1.29E-01	1	4	0.67%	527.3	1.07%
ZEB1(Zf)/PDAC-ZEB1-ChIP-Seq(GSE64557)/Homer	VCAGGTRDRY	1.00E+00	-1.28E-01	1	111	18.59%	10112.1	20.44%
WT1(Zf)/Kidney-WT1-ChIP-Seq(GSE90016)/Homer	MCTCCCMCRCAB	1.00E+00	-1.26E-01	1	25	4.19%	2555.1	5.16%
HIF-1b(HLH)/T47D-HIF1b-ChIP-Seq(GSE59937)/Homer	RTACGTGC	1.00E+00	-1.25E-01	1	32	5.36%	3196.9	6.46%
ZNF416(Zf)/HEK293-ZNF416.GFP-ChIP-Seq(GSE58341)/Homer	WDNCTGGGCA	1.00E+00	-1.17E-01	1	89	14.91%	8252.5	16.68%
HRE(HSF)/HepG2-HSF1-ChIP-Seq(GSE31477)/Homer	BSTTCTRGAABVTTCYAGAA	1.00E+00	-1.16E-01	1	3	0.50%	429.9	0.87%
Maz(Zf)/HepG2-Maz-ChIP-Seq(GSE31477)/Homer	GGGGGGGG	1.00E+00	-1.15E-01	1	71	11.89%	6690.4	13.52%
Sp1(Zf)/Promoter/Homer	GGCCCCGCCCCC	1.00E+00	-1.08E-01	1	8	1.34%	968.5	1.96%
Smad3(MAD)/NPC-Smad3-ChIP-Seq(GSE36673)/Homer	TWGTCTGV	1.00E+00	-1.03E-01	1	131	21.94%	11931.9	24.12%
PRDM10(Zf)/HEK293-PRDM10.eGFP-ChIP-Seq(Encode)/Homer	TGGTACATTCCA	1.00E+00	-1.02E-01	1	28	4.69%	2885.6	5.83%
THRb(NR)/Liver-NR1A2-ChIP-Seq(GSE52613)/Homer	TRAGGTCA	1.00E+00	-1.02E-01	1	208	34.84%	18465.5	37.33%
ZNF692(Zf)/HEK293-ZNF692.GFP-ChIP-Seq(GSE58341)/Homer	GTGGGCCCCA	1.00E+00	-1.01E-01	1	8	1.34%	978.5	1.98%
Hoxd12(Homeobox)/ChickenMSG-Hoxd12.Flag-ChIP-Seq(GSE86088)/Homer	HDGYAATGAAAN	1.00E+00	-8.58E-02	1	63	10.55%	6094.9	12.32%
Sp5(Zf)/mES-Sp5.Flag-ChIP-Seq(GSE72989)/Homer	RGKGGGCGGAGC	1.00E+00	-7.95E-02	1	48	8.04%	4779.3	9.66%
HLF(bZIP)/HSC-HLF.Flag-ChIP-Seq(GSE69817)/Homer	RTTATGYAAB	1.00E+00	-7.85E-02	1	17	2.85%	1913.8	3.87%
HNF1b(Homeobox)/PDAC-HNF1B-ChIP-Seq(GSE64557)/Homer	GTTAATNATTAA	1.00E+00	-7.72E-02	1	1	0.17%	215.4	0.44%
ZSCAN22(Zf)/HEK293-ZSCAN22.GFP-ChIP-Seq(GSE58341)/Homer	SMCAGTCWGAKGGAGGAGGC	1.00E+00	-7.26E-02	1	2	0.34%	358.7	0.73%
IRF:BATF(IRF:bZIP)/pDC-Irf8-ChIP-Seq(GSE66899)/Homer	CTTTCANTATGACTV	1.00E+00	-6.64E-02	1	1	0.17%	227.5	0.46%
EKLF(Zf)/Erythrocyte-Klf1-ChIP-Seq(GSE20478)/Homer	NWGGGTGTGGCY	1.00E+00	-5.96E-02	1	9	1.51%	1166.8	2.36%
Tbx5(T-box)/HL1-Tbx5.biotin-ChIP-Seq(GSE21529)/Homer	AGGTGTCA	1.00E+00	-5.72E-02	1	180	30.15%	16385.5	33.12%
Barx1(Homeobox)/Stomach-Barx1.3xFlag-ChIP-Seq(GSE69483)/Homer	AAACMATTAN	1.00E+00	-5.06E-02	1	8	1.34%	1086.8	2.20%
PAX5(Paired,Homeobox)/GM12878-PAX5-ChIP-Seq(GSE32465)/Homer	GCAGCCAAGCRTGACH	1.00E+00	-4.46E-02	1	13	2.18%	1626.5	3.29%
LXRE(NR),DR4/RAW-LXRb.biotin-ChIP-Seq(GSE21512)/Homer	RGGTTACTANAGGTCA	1.00E+00	-4.15E-02	1	6	1.01%	896.4	1.81%
Klf4(Zf)/mES-Klf4-ChIP-Seq(GSE11431)/Homer	GCCACACCCA	1.00E+00	-4.04E-02	1	18	3.02%	2146.8	4.34%
Nkx3.1(Homeobox)/LNCaP-Nkx3.1-ChIP-Seq(GSE28264)/Homer	AAGCACTTAA	1.00E+00	-3.66E-02	1	106	17.76%	10198.3	20.61%
Pitx1(Homeobox)/Chicken-Pitx1-ChIP-Seq(GSE38910)/Homer	TAATCCCN	1.00E+00	-3.62E-02	1	187	31.32%	17184.2	34.74%
THRa(NR)/C17.2-THRa-ChIP-Seq(GSE38347)/Homer	GGTCANYTGAGGWCA	1.00E+00	-3.12E-02	1	25	4.19%	2885.8	5.83%
ZNF519(Zf)/HEK293-ZNF519.GFP-ChIP-Seq(GSE58341)/Homer	GAGSCCGAGC	1.00E+00	-3.10E-02	1	6	1.01%	935.8	1.89%
AR-halfsite(NR)/LNCaP-AR-ChIP-Seq(GSE27824)/Homer	CCAGGAACAG	1.00E+00	-2.78E-02	1	175	29.31%	16274.8	32.90%
Zfp809(Zf)/ES-Zfp809-ChIP-Seq(GSE70799)/Homer	GGGGCTYGKCTGGGA	1.00E+00	-2.75E-02	1	8	1.34%	1176	2.38%
CEBP(bZIP)/ThioMac-CEBPb-ChIP-Seq(GSE21512)/Homer	ATTGCGCAAC	1.00E+00	-2.00E-02	1	18	3.02%	2280	4.61%
Smad2(MAD)/ES-SMAD2-ChIP-Seq(GSE29422)/Homer	CTGTCTGG	1.00E+00	-1.73E-02	1	62	10.39%	6508.6	13.16%
KLF14(Zf)/HEK293-KLF14.GFP-ChIP-Seq(GSE58341)/Homer	RGKGGGCGKGGC	1.00E+00	-1.67E-02	1	94	15.75%	9410.5	19.02%
Slug(Zf)/Mesoderm-Snai2-ChIP-Seq(GSE61475)/Homer	SNGCACCTGCHS	1.00E+00	-1.36E-02	1	33	5.53%	3843.2	7.77%
Reverb(NR),DR2/RAW-Reverba.biotin-ChIP-Seq(GSE45914)/Homer	GTRGGTCASTGGGTCA	1.00E+00	-1.30E-02	1	4	0.67%	800	1.62%
KLF5(Zf)/LoVo-KLF5-ChIP-Seq(GSE49402)/Homer	DGGGYGKGGC	1.00E+00	-1.20E-02	1	66	11.06%	6978.3	14.11%
Nkx2.5(Homeobox)/HL1-Nkx2.5.biotin-ChIP-Seq(GSE21529)/Homer	RRSCACTYAA	1.00E+00	-9.55E-03	1	96	16.08%	9764.1	19.74%
Nkx2.1(Homeobox)/LungAC-Nkx2.1-ChIP-Seq(GSE43252)/Homer	RSCACTYRAG	1.00E+00	-6.77E-03	1	128	21.44%	12716	25.70%
RARa(NR)/K562-RARa-ChIP-Seq(Encode)/Homer	TTGAMCTTTG	1.00E+00	-6.35E-03	1	147	24.62%	14401.9	29.11%
Mef2b(MADS)/HEK293-Mef2b.V5-ChIP-Seq(GSE67450)/Homer	GCTATTTTTGGM	1.00E+00	-3.34E-03	1	26	4.36%	3427.2	6.93%
GSC(Homeobox)/FrogEmbryos-GSC-ChIP-Seq(DRA000576)/Homer	RGGATTAR	1.00E+00	-2.45E-03	1	58	9.72%	6632.6	13.41%
Tbox:Smad(T-box,MAD)/ESCd5-Smad2_3-ChIP-Seq(GSE29422)/Homer	AGGTGHCAGACA	1.00E+00	-1.84E-03	1	3	0.50%	864.2	1.75%
PGR(NR)/EndoStromal-PGR-ChIP-Seq(GSE69539)/Homer	AAGAACATWHTGTTC	1.00E+00	-9.09E-04	1	1	0.17%	577.7	1.17%
Mef2c(MADS)/GM12878-Mef2c-ChIP-Seq(GSE32465)/Homer	DCYAAAAATAGM	1.00E+00	-2.87E-04	1	14	2.35%	2498.9	5.05%
Mef2a(MADS)/HL1-Mef2a.biotin-ChIP-Seq(GSE21529)/Homer	CYAAAAATAG	1.00E+00	-8.70E-05	1	12	2.01%	2409.9	4.87%
Nkx2.2(Homeobox)/NPC-Nkx2.2-ChIP-Seq(GSE61673)/Homer	BTBRAGTGSN	1.00E+00	-4.00E-06	1	73	12.23%	9364.8	18.93%
Bapx1(Homeobox)/VertebralCol-Bapx1-ChIP-Seq(GSE36672)/Homer	TTRAGTGSYK	1.00E+00	0.00E+00	1	83	13.90%	11535.1	23.32%
Bach1(bZIP)/K562-Bach1-ChIP-Seq(GSE31477)/Homer	AWWNTGCTGAGTCAT	1.00E+00	0.00E+00	1	0	0.00%	150.6	0.30%
DUX(Homeobox)/C2C12-Dux-ChIP-Seq(GSE87279)/Homer	BCWGATTCAATCAAN	1.00E+00	0.00E+00	1	0	0.00%	5.8	0.01%
EBNA1(EBV-virus)/Raji-EBNA1-ChIP-Seq(GSE30709)/Homer	GGYAGCAYDTGCTDCCCNNN	1.00E+00	0.00E+00	1	0	0.00%	45.4	0.09%
Hnf1(Homeobox)/Liver-Foxa2-Chip-Seq(GSE25694)/Homer	GGTTAAWCATTAA	1.00E+00	0.00E+00	1	0	0.00%	177.2	0.36%
NRF1(NRF)/MCF7-NRF1-ChIP-Seq(Unpublished)/Homer	CTGCGCATGCGC	1.00E+00	0.00E+00	1	0	0.00%	149.8	0.30%
OCT:OCT(POU,Homeobox,IR1)/NPC-Brn2-ChIP-Seq(GSE35496)/Homer	ATGAATWATTCATGA	1.00E+00	0.00E+00	1	0	0.00%	20.7	0.04%
OCT:OCT(POU,Homeobox)/NPC-Brn1-ChIP-Seq(GSE35496)/Homer	ATGAATATTCATGAG	1.00E+00	0.00E+00	1	0	0.00%	11.7	0.02%
REST-NRSF(Zf)/Jurkat-NRSF-ChIP-Seq/Homer	GGMGCTGTCCATGGTGCTGA	1.00E+00	0.00E+00	1	0	0.00%	44.9	0.09%
Six4(Homeobox)/MCF7-SIX4-ChIP-Seq(Encode)/Homer	TGWAAYCTGABACCB	1.00E+00	0.00E+00	1	0	0.00%	134.2	0.27%
ZFP3(Zf)/HEK293-ZFP3.GFP-ChIP-Seq(GSE58341)/Homer	GGGTTTTGAAGGATGARTAGGAGTT	1.00E+00	0.00E+00	1	0	0.00%	14.5	0.03%
ZNF41(Zf)/HEK293-ZNF41.GFP-ChIP-Seq(GSE58341)/Homer	CCTCATGGTGYCYTWYTCCCTTGTG	1.00E+00	0.00E+00	1	0	0.00%	74.7	0.15%
ZNF528(Zf)/HEK293-ZNF528.GFP-ChIP-Seq(GSE58341)/Homer	AGAAATGACTTCCCT	1.00E+00	0.00E+00	1	0	0.00%	22	0.04%
